# Multi-cohort analysis of 37,739 oral microbiomes reveals ecologically influential health-associated microbial sub-communities across major oral subsites

**DOI:** 10.64898/2026.08.16.745142

**Authors:** Omprakash Shete, Alisha Ansari, Mithun Verma, Abhishek P, Esha Chauhan, Sourav Goswami, Tarini Shankar Ghosh

**Affiliations:** Department of Computational Biology, Indraprastha Institute of Information Technology (IIIT-Delhi), Okhla Phase III, New Delhi, India

**Keywords:** subsite-resolved oral microbiome, health-associated core taxa, microbial modules, potential diagnostic signature, sHACK/HAC

## Abstract

The oral cavity contains multiple microbial sub-niches, but which taxa consistently play an ecologically important, health-associated role within each niche, and how conserved they are across populations, remains poorly understood, partly due to the lack of a standardised identification framework.

We developed a multi-cohort framework integrating 37,739 oral microbiome profiles (16S rRNA and shotgun sequencing) from 142 cohorts (41 countries) ranking 542 taxa across four oral habitats, supragingival, subgingival, tongue–tonsil, and buccal–palate-mucosa, via a new Health-Associated-Core (HAC) score capturing consistent prevalence, ecological influence, and health-association. For saliva, with available longitudinal sampling, we extended this into a salivary-Health-Associated-Core-Keystone (sHACK) score additionally capturing stability-association, ranking 499 taxa.

Using two complementary approaches for identifying ecological modules, high-sHACK salivary taxa concentrated within a single, connected sub-community of 28 members, consistently linked to prevalence, ecological influence, stability, and health. This sub-community’s abundance alone outperformed conventional dysbiosis indices in distinguishing healthy from diseased individuals and tracked stability in an independent cohort of 4,621 microbiomes. Comparable sub-communities emerged across three other subsites, with compositional differences mirroring physicochemical variation between sites.

Machine learning linked taxa-specific-genome-encoded functions to their corresponding subsite-specific HAC/sHACK scores, offering a unified framework for prioritizing oral microbes diagnostically and therapeutically.
