## Supplementary material for "Multi-cohort analysis of 37,739 oral microbiomes reveals ecologically influential health-associated microbial sub-communities across major oral subsites": Table S1

### Sheet: Legends
Table S1. Subsite-wise summary of curated oral microbiome study cohorts and sample distribution: Subsite-wise summary of all curated oral microbiome study cohorts included in the analysis, including study cohort name, sample count, country, sequencing strategy, disease/control count, and accession or publication information.
Table Number	In short	Description
Table S1A	ST1A	Details of 105 saliva-sputum-oral wash (salivary) study cohorts used in the discovery analysis, including country, sequencing type, disease/control count, total sample counts with DOIs
Table S1B	ST1B	Details of 24 supragingival microbiome study cohorts included in the curated repository, including study cohort name, sample count, country, sequencing type, and accession or publication information
Table S1C	ST1C	Details of 11 subgingival microbiome study cohorts included in the curated repository, including study cohort name, sample count, country, sequencing type, and accession or publication information.
Table S1D	ST1D	Details of 18 tongue-tonsil-related microbiome study cohorts included in the curated repository, including study cohort name, sample count, country, sequencing type, and accession or publication information
Table S1E	ST1E	Details of 11 buccal-palate-other surface microbiome study cohorts included in the curated repository, including study cohort name, sample count, country, sequencing type, and accession or publication information.
Table S1F	ST1F	Details of unseen salivary validation cohorts used to assess reproducibility of taxonomic modules, co-abundance networks, longitudinal stability associations, and control–disease discrimination.

### Sheet: ST1A
Details of the 105 discovery study cohorts from Saliva-Sputum-Oral Wash Subsite investigated for computing the association of the 499 taxa with three properties of Core-Association, Stability-Association and Health-Association
	Study Cohort	Study Name	Sample Size	Control Count	Disease Count	Oral-Subsite	Country	Sequencing Strategy	Accession No.	DOI
1	AcharyaA_2017	AcharyaA_2017	49	49	0	saliva_sputum_oral_wash	IND	16s	PRJNA323410	https://doi.org/10.1111/odi.12676
2	BhushanB_2019	BhushanB_2019	39	39	0	saliva_sputum_oral_wash	IND	16s	PRJNA419274	https://doi.org/10.1080/20002297.2019.1581513
3	BritoIL_2016	BritoIL_2016	135	135	0	saliva_sputum_oral_wash	FJI	WGS	PRJNA217052	https://doi.org/10.1038/nature18927
4	CaselliE_2020	CaselliE_2020	40	40	0	saliva_sputum_oral_wash	ITA	WGS	PRJEB36291	https://doi.org/10.1186/s12866-020-01801-y
5	ChaudhariD_2020	ChaudhariD_2020	27	27	0	saliva_sputum_oral_wash	IND	16s	PRJNA438728	https://doi.org/10.1038/s41598-020-62195-5
6	ChenL_2022	ChenL_2022	62	62	0	saliva_sputum_oral_wash	SGP	WGS	PRJNA762543	https://doi.org/10.1080/19490976.2022.2070392
7	CheungM_2022	CheungM_2022	759	759	0	saliva_sputum_oral_wash	CHN	16s	PRJNA778006	https://doi.org/10.1128/spectrum.02410-21
8	CheungM_2022	CheungM_2022_exposure	183	183	0	saliva_sputum_oral_wash	CHN	16s	PRJNA778006	https://doi.org/10.1128/spectrum.02410-21
9	CheungM_2023	CheungM_2023	286	286	0	saliva_sputum_oral_wash	CHN	16s	PRJNA834584	https://doi.org/10.1128/spectrum.02814-22
10	CheungM_2023	CheungM_2023_exposure	431	431	0	saliva_sputum_oral_wash	CHN	16s	PRJNA834584	https://doi.org/10.1128/spectrum.02814-22
11	ClementeJ_2015	ClementeJ_2015	10	10	0	saliva_sputum_oral_wash	VEN	WGS	PRJNA245336	https://doi.org/10.1126/sciadv.1500183
12	DavidL_2014	DavidL_2014	286	286	0	saliva_sputum_oral_wash	USA	16s	PRJEB6518	https://doi.org/10.1186/gb-2014-15-7-r89
13	FanX_2018	FanX_2018b_exposure	185	185	0	saliva_sputum_oral_wash	USA	16s	PRJNA434300; PRJNA434312	https://doi.org/10.1186/s40168-018-0448-x
14	FilippisF_2015	FilippisF_2015	161	161	0	saliva_sputum_oral_wash	ITA	16s	PRJNA236367	https://doi.org/10.1371/journal.pone.0112373
15	GoltsmanD_2018	GoltsmanD_2018a	986	986	0	saliva_sputum_oral_wash	USA	16s	PRJNA288562	10.1073/pnas.1502875112
16	GoltsmanD_2018	GoltsmanD_2018b	101	101	0	saliva_sputum_oral_wash	USA	WGS	PRJNA288562	10.1073/pnas.1502875112
17	GuoS_2022	GuoS_2022	136	136	0	saliva_sputum_oral_wash	CHN	16s	PRJNA649074; PRJNA557511	https://doi.org/10.1042/BSR20210694
18	HijaziK_2020	HijaziK_2020	43	43	0	saliva_sputum_oral_wash	GBR	16s	PRJNA609244	https://doi.org/10.1111/odi.13420
19	JeongJ_2023	JeongJ_2023	112	112	0	saliva_sputum_oral_wash	KOR	16s	PRJNA940351	https://doi.org/10.1080/20002297.2023.2186591
20	JulianM_2017	JulianM_2017_exposure	10	10	0	saliva_sputum_oral_wash	USA	16s	PRJNA330897	http://dx.doi.org/10.1097/MD.0000000000005821
21	KahharovaD_2019	KahharovaD_2019	263	263	0	saliva_sputum_oral_wash	USA	16s	PRJNA575641	https://doi.org/10.1177/0022034519889015
22	KumpitschC_2020	KumpitschC_2020_exposure	33	33	0	saliva_sputum_oral_wash	AUT	16s	PRJEB37299	https://doi.org/10.1038/s41598-020-73515-0
23	LassalleF_2017	LassalleF_2017	24	24	0	saliva_sputum_oral_wash	PHL	WGS	PRJEB14383	https://doi.org/10.1111/mec.14435
24	LermaA_2020	LermaA_2020	44	44	0	saliva_sputum_oral_wash	ESP	16s	PRJNA612815	https://doi.org/10.1038/s41598-020-70141-8
25	LiK_2022	LiK_2022	29	29	0	saliva_sputum_oral_wash	USA	16s	PRJNA847970	https://doi.org/10.3389/fcimb.2022.966361
26	LiK_2022	LiK_2022_exposure	34	34	0	saliva_sputum_oral_wash	USA	16s	PRJNA847970	https://doi.org/10.3389/fcimb.2022.966361
27	LimM_2023	LimM_2023	692	692	0	saliva_sputum_oral_wash	KOR	16s	PRJEB57967	https://doi.org/10.3389/fcimb.2023.1114014
28	LokmerA_2020	LokmerA_2020	88	88	0	saliva_sputum_oral_wash	CMR	16s	PRJEB30836	https://doi.org/10.1038/s41598-020-59849-9
29	LokmerA_2020	LokmerA_2020_exposure	18	18	0	saliva_sputum_oral_wash	CMR	16s	PRJEB30836	https://doi.org/10.1038/s41598-020-59849-9
30	MakinenA_2023	MakinenA_2023_exposure	56	56	0	saliva_sputum_oral_wash	FIN	16s	PRJNA997108	https://doi.org/10.1186/s40168-023-01613-y
31	MarotzC_2022	MarotzC_2022Saa	309	309	0	saliva_sputum_oral_wash	USA	16s	PRJEB50306	https://doi.org/10.1038/s41522-022-00289-w
32	MarotzC_2022	MarotzC_2022Sab	184	184	0	saliva_sputum_oral_wash	USA	WGS	PRJEB50306	https://doi.org/10.1038/s41522-022-00289-w
33	MaruyamaH_2021	MaruyamaH_2021	38	38	0	saliva_sputum_oral_wash	JPN	16s	PRJDB10589	https://doi.org/10.12688/f1000research.27502.2
34	NearingJ_2020	NearingJ_2020	1214	1214	0	saliva_sputum_oral_wash	CAN	16s	PRJEB38175	https://doi.org/10.1128/msphere.00451-20
35	OnyangoS_2020	OnyangoS_2020	99	99	0	saliva_sputum_oral_wash	BEL	16s	PRJNA601417	https://doi.org/10.1128/AEM.01170-20
36	OzgaA_2016	OzgaA_2016	57	57	0	saliva_sputum_oral_wash	USA	16s	PRJNA292800	https://doi.org/10.1002/ajpa.23033
37	PooleA_2019	PooleA_2019	231	231	0	saliva_sputum_oral_wash	USA	16s	PRJEB27304	https://doi.org/10.1016/j.chom.2019.03.001
38	PushalkarS_2020	PushalkarS_2020	39	39	0	saliva_sputum_oral_wash	USA	16s	PRJNA602902	https://doi.org/10.1016/j.isci.2020.100884
39	PushalkarS_2020	PushalkarS_2020_exposure	80	80	0	saliva_sputum_oral_wash	USA	16s	PRJNA602902	https://doi.org/10.1016/j.isci.2020.100884
40	SohailM_2019	SohailM_2019	68	68	0	saliva_sputum_oral_wash	QAT	16s	PRJNA587625	https://doi.org/10.3390/microorganisms7120645
41	StewartC_2018	StewartC_2018_exposure	10	10	0	saliva_sputum_oral_wash	USA	16s	PRJNA413706	https://doi.org/10.7717/peerj.4693
42	TakeshitaT_2014	TakeshitaT_2014	140	140	0	saliva_sputum_oral_wash	JPN, KOR	16s	PRJDB2877, PRJDB2878, PRJDB2879	https://doi.org/10.1038/srep06990
43	TramiceA_2022	TramiceA_2022	37	37	0	saliva_sputum_oral_wash	FIN	16s	PRJNA897843	https://doi.org/10.1038/s41598-022-26528-w
44	TramiceA_2022	TramiceA_2022_exposure	21	21	0	saliva_sputum_oral_wash	FIN	16s	PRJNA897843	https://doi.org/10.1038/s41598-022-26528-w
45	VogtmannE_2019	VogtmannE_2019	150	150	0	saliva_sputum_oral_wash	USA	16s	PRJEB23323	https://doi.org/10.1158/1055-9965.EPI-18-0312
46	VoigtA_2015	VoigtA_2015B	104	104	0	saliva_sputum_oral_wash	DEU	WGS	PRJEB28422	https://doi.org/10.7554/eLife.42693
47	WillisJ_2018	WillisJ_2018	1302	1302	0	saliva_sputum_oral_wash	ESP	16s	PRJNA427101	https://doi.org/10.1186/s40168-018-0592-3
48	WillisJ_2022	WillisJ_2022	1059	1059	0	saliva_sputum_oral_wash	ESP	16s	PRJNA667146	https://doi.org/10.1038/s41522-022-00279-y
49	WolfA_2017	WolfA_2017_exposure	11	11	0	saliva_sputum_oral_wash	AUT	16s	PRJEB18476	https://doi.org/10.1038/s41598-017-06361-2
50	YanoY_2020	YanoY_2020	118	118	0	saliva_sputum_oral_wash	USA	16s	PRJNA634162	https://doi.org/10.1128/mSystems.00156-20
51	YeoL_2019	YeoL_2019	42	42	0	saliva_sputum_oral_wash	MYS	16s	PRJNA515166	https://doi.org/10.12688/f1000research.17706.3
52	YeoL_2019	YeoL_2019_exposure	28	28	0	saliva_sputum_oral_wash	MYS	16s	PRJNA515166	https://doi.org/10.12688/f1000research.17706.3
53	YuG_2016	YuG_2016	35	35	0	saliva_sputum_oral_wash	USA	16s	PRJNA316469	https://doi.org/10.1158/1055-9965.EPI-16-0538
54	YuG_2016	YuG_2016_exposure	40	40	0	saliva_sputum_oral_wash	USA	16s	PRJNA316469	https://doi.org/10.1158/1055-9965.EPI-16-0538
55	ZauraE_2017	ZauraE_2017	267	267	0	saliva_sputum_oral_wash	NLD	16s	PRJNA348169	https://doi.org/10.1038/ismej.2016.199
56	ZhuC_2020	ZhuC_2020a	60	60	0	saliva_sputum_oral_wash	CHN	16s	PRJNA586723	http://dx.doi.org/10.21037/atm-20-393
57	ZhuC_2020	ZhuC_2020b	120	120	0	saliva_sputum_oral_wash	CHN	16s	PRJNA534340	https://doi.org/10.1177/0022034520917155
58	ZhuJ_2021	ZhuJ_2021_Yunnan	671	671	0	saliva_sputum_oral_wash	CHN	WGS	CNP0001221	https://doi.org/10.1016/j.gpb.2021.05.001
59	CameronS_2015	CameronS_2015	70	70	0	saliva_sputum_oral_wash	UK	16s	PRJEB9010	https://doi.org/10.1093/femsec/fiv091
60	ColladoM_2018	ColladoM_2018	99	99	0	saliva_sputum_oral_wash	ESP	16s	PRJNA361501	https://doi.org/10.1096/fj.201700697RR
61	LaiolaM_2020	LaiolaM_2020	135	135	0	saliva_sputum_oral_wash	ITA	16s	PRJNA605164	https://doi.org/10.1128/AEM.00777-20
62	MenonR_2019	MenonR_2019	299	299	0	saliva_sputum_oral_wash	CHN	16s	PRJNA586897	https://doi.org/10.1038/s41598-019-55056-3
63	TakayasuL_2017	TakayasuL_2017	108	108	0	saliva_sputum_oral_wash	JPN	WGS	PRJDB5315, PRJDB4115	https://doi.org/10.1093/dnares/dsx001
64	BostanciN_2021	BostanciN_2021	465	347	118	saliva_sputum_oral_wash	DNK	WGS	PRJEB37731	https://doi.org/10.3389/fcimb.2021.625229
65	AbdelbaryM_2022	AbdelbaryM_2022	27	12	15	saliva_sputum_oral_wash	DEU	16s	PRJNA855620	https://doi.org/10.3389/fcimb.2022.1010853
66	BelstromD_2017	BelstromD_2017	59	20	39	saliva_sputum_oral_wash	DNK	WGS	PRJNA396840	https://doi.org/10.1038/s41522-017-0031-4
67	BelstromD_2021	BelstromD_2021	44	22	22	saliva_sputum_oral_wash	DNK	WGS	PRJNA678453	https://doi.org/10.1038/s41522-021-00247-y
68	DebeliusJ_2020	DebeliusJ_2020	876	436	440	saliva_sputum_oral_wash	CHN	16s	PRJEB37445	https://doi.org/10.1128/mSystems.00065-20
69	FanX_2018b	FanX_2018b	555	187	368	saliva_sputum_oral_wash	USA	16s	PRJNA434300; PRJNA434312	https://doi.org/10.1186/s40168-018-0448-x
70	GuptaA_2022	GuptaA_2022	102	47	55	saliva_sputum_oral_wash	IND	16s	PRJNA780671	https://doi.org/10.1016/j.micres.2022.127055
71	HuangC_2022	HuangC_2022	40	20	20	saliva_sputum_oral_wash	CHN	16s	PRJNA837028	https://doi.org/10.3389/fneur.2022.938360
72	JiangQ_2019	JiangQ_2019	90	43	47	saliva_sputum_oral_wash	CHN	16s	PRJNA495719	https://doi.org/10.3389/fcimb.2018.00442
73	LeeW_2017	LeeW_2017	247	127	120	saliva_sputum_oral_wash	CHN	16s	PRJNA386665	https://doi.org/10.1038/s41598-017-16418-x
74	LeeY_2025	LeeY_2025	102	33	69	saliva_sputum_oral_wash	KOR	16s	PRJNA1148754	https://doi.org/10.1016/j.job.2024.100591
75	LinM_2020	LinM_2020	71	14	57	saliva_sputum_oral_wash	CHN	16s	PRJNA578492	https://doi.org/10.3389/fcimb.2020.00124
76	LindheimL_2016	LindheimL_2016	44	20	24	saliva_sputum_oral_wash	AUT	16s	PRJNA326866	https://doi.org/10.3389/fmicb.2016.01270
77	LiuY_2019	LiuY_2019	30	15	15	saliva_sputum_oral_wash	CHN	16s	PRJNA484857	http://dx.doi.org/doi:10.4317/medoral.23041
78	LundmarkA_2019	LundmarkA_2019	93	46	47	saliva_sputum_oral_wash	SWE	16s	PRJEB21767	https://doi.org/10.3389/fcimb.2019.00216
79	MoskovitzM_2021	MoskovitzM_2021	60	16	44	saliva_sputum_oral_wash	ISR	16s	PRJNA759836	https://doi.org/10.3389/fmicb.2021.756808
80	NagataN_2022	NagataN_2022	281	234	47	saliva_sputum_oral_wash	JPN	WGS	PRJNA832909	https://doi.org/10.1053/j.gastro.2022.03.054
81	RafiqulI_2022	RafiqulI_2022	37	15	22	saliva_sputum_oral_wash	BGD	16s	PRJNA767939	https://doi.org/10.3389/fmed.2022.821777
82	RiveraV_2025	RiveraV_2025	74	27	47	saliva_sputum_oral_wash	PRI	16s	PRJEB86129	https://doi.org/10.1038/s41598-025-13262-2
83	RussoE_2018	RussoE_2018	20	10	10	saliva_sputum_oral_wash	ITA	16s	PRJNA356414	https://doi.org/10.3389/fmicb.2017.02699
84	TakahashiY_2019	TakahashiY_2019	140	81	59	saliva_sputum_oral_wash	JPN	16s	PRJNA525734	https://doi.org/10.1016/j.job.2019.03.003
85	TianN_2017	TianN_2017	62	20	42	saliva_sputum_oral_wash	USA	16s	PRJNA321349	https://doi.org/10.1128/AEM.03330-16
86	TongY_2019	TongY_2019	80	52	28	saliva_sputum_oral_wash	CHN	16s	PRJNA578951	https://doi.org/10.3389/fcimb.2019.00475
87	WangB_2020	WangB_2020	61	30	31	saliva_sputum_oral_wash	CHN	16s	PRJEB38373	https://doi.org/10.1152/ajpendo.00234.2020
88	WangK_2016	WangK_2016	108	36	72	saliva_sputum_oral_wash	CHN	16s	PRJNA306560	https://doi.org/10.1038/srep22943
89	WangQ_2019	WangQ_2019	41	21	20	saliva_sputum_oral_wash	CHN	16s	PRJNA587078	https://doi.org/10.1038/s41598-019-55667-w
90	WangT_2018	WangT_2018	91	45	46	saliva_sputum_oral_wash	CHN	16s	PRJNA414355	https://doi.org/10.1371/journal.pone.0203503
91	WangX_2020	WangX_2020	60	20	40	saliva_sputum_oral_wash	CHN	16s	PRJNA556311; PRJNA555458	https://doi.org/10.3389/fmicb.2020.00629
92	YuF_2020	YuF_2020	40	10	30	saliva_sputum_oral_wash	CHN	16s	PRJNA542018	https://doi.org/10.1186/s12866-020-01733-7
93	ZellerG_2014	ZellerG_2014B	338	160	178	saliva_sputum_oral_wash	FRA	WGS	PRJEB28422	https://doi.org/10.7554/eLife.42693
94	ZhengX_2017	ZhengX_2017	42	21	21	saliva_sputum_oral_wash	CHN	16s	PRJNA339212	https://doi.org/10.1038/s41598-017-07042-w
95	ZhuC_2018	ZhuC_2018	84	51	33	saliva_sputum_oral_wash	CHN	16s	PRJNA493618	https://doi.org/10.3389/fcimb.2018.00423
96	ZiganshinaE_2020	ZiganshinaE_2020	26	12	14	saliva_sputum_oral_wash	RUS	16s	PRJNA598080	https://doi.org/10.1155/2020/2681791
97	ArmstrongA_2023	ArmstrongA_2023a	770	323	447	saliva_sputum_oral_wash	USA	16s	PRJEB62655	https://doi.org/10.1016/j.ebiom.2023.104731
98	ArmstrongA_2023	ArmstrongA_2023b	123	64	59	saliva_sputum_oral_wash	USA	WGS	PRJEB62577	https://doi.org/10.1016/j.ebiom.2023.104731
99	MakinenA_2023	MakinenA_2023	108	40	68**	saliva_sputum_oral_wash	FIN	16s	PRJNA997108	https://doi.org/10.1186/s40168-023-01613-y
100	JulianM_2017	JulianM_2017	40	10*	40	saliva_sputum_oral_wash	USA	16s	PRJNA330897	http://dx.doi.org/10.1097/MD.0000000000005821
101	KumpitschC_2020	KumpitschC_2020	125	33*	125	saliva_sputum_oral_wash	AUT	16s	PRJEB37299	https://doi.org/10.1038/s41598-020-73515-0
102	WolfA_2017	WolfA_2017	11	11*	11	saliva_sputum_oral_wash	AUT	16s	PRJEB18476	https://doi.org/10.1038/s41598-017-06361-2
103	DanckertN_2024	DanckertN_2024	334	0	334	saliva_sputum_oral_wash	GBR	WGS	PRJNA957107	https://doi.org/10.1093/rheumatology/keae045
104	MedeirosM_2023	MedeirosM_2023	150	0	150	saliva_sputum_oral_wash	USA	16s	PRJNA906710	https://doi.org/10.1186/s40168-023-01677-w
105	RaychaudhuriS_2025	RaychaudhuriS_2025	82	0	82	saliva_sputum_oral_wash	USA	WGS	PRJNA1265886	https://doi.org/10.1038/s41522-025-00725-7
		Total	18800	15244	3488
				* These samples are already counted in their exposure studies (JulianM_2017_exposure, KumpitschC_2020_exposure, WolfA_2017_exposure)
				** 34 samples are diseases samples while 34 are post-treatment samples.Together we have considered here as Disease, however in the downstream analysis these 34 samples are neither considered control nor diseased as they were used only in longitudinal analysis (Stability Association Analysis)

### Sheet: ST1B
Details of the 24 study cohorts from Supragingival Subsite investigated for computing the association of the 301 taxa with two properties of Core-Association, and Health-Association.
	Study Cohort	Study Name	Sample Size	Control Count	Disease Count	Oral-Subsite	Country	Sequencing Strategy	Accession No.	DOI
1	CaselliE_2020	CaselliE_2020	40	40	0	supragingival_subsite	ITA	WGS	PRJEB36291	https://doi.org/10.1186/s12866-020-01801-y
2	ChenC_2018	ChenC_2018_exposure	12	12	0	supragingival_subsite	USA	16s	PRJNA321534	https://doi.org/10.1038/s41396-017-0037-1
3	FerrerM_2020	FerrerM_2020	75	75	0	supragingival_subsite	ESP	16s	PRJNA629283	https://doi.org/10.3389/fcimb.2020.00465
4	GanesanS_2020	GanesanS_2020_exposure	24	24	0	supragingival_subsite	USA	WGS	PRJNA544061; PRJNA548383; PRJNA508385	https://doi.org/10.1126/sciadv.aaz0108
5	HMP_2012	HMP_2012	132	132	0	supragingival_subsite	USA	WGS		https://doi.org/10.1038/nature11234
6	JiangW_2015	JiangW_2015	64	64	0	supragingival_subsite	CHN	16s	PRJNA267061	https://doi.org/10.1371/journal.pone.0124631
7	JulianM_2017	JulianM_2017_exposure	20	20	0	supragingival_subsite	USA	16s	PRJNA330897	http://dx.doi.org/10.1097/MD.0000000000005821
8	ShaiberA_2020	ShaiberA_2020a	35	35	0	supragingival_subsite	USA	16s	PRJNA625082	https://doi.org/10.1186/s13059-020-02195-w
9	ShaiberA_2020	ShaiberA_2020b	35	35	0	supragingival_subsite	USA	WGS	PRJNA625082	https://doi.org/10.1186/s13059-020-02195-w
10	YuG_2016	YuG_2016	26	26	0	supragingival_subsite	USA	16s	PRJNA316469	https://doi.org/10.1158/1055-9965.EPI-16-0538
11	YuG_2016	YuG_2016_exposure	39	39	0	supragingival_subsite	USA	16s	PRJNA316469	https://doi.org/10.1158/1055-9965.EPI-16-0538
12	ZhangY_2022	ZhangY_2022	40	40	0	supragingival_subsite	CHN	16s	PRJNA826664	https://doi.org/10.3389/fcimb.2022.1016523
13	ChenC_2018	ChenC_2018	145	30	115	supragingival_subsite	USA	16s	PRJNA321534	https://doi.org/10.1038/s41396-017-0037-1
14	GalimanasV_2014	GalimanasV_2014	24	11	13	supragingival_subsite	USA	16s	PRJEB6047	https://doi.org/10.1186/2049-2618-2-32
15	HavsedK_2021	HavsedK_2021	40	20	20	supragingival_subsite	SWE	16s	PRJNA681486	https://doi.org/10.3389/fcimb.2021.716493
16	JesusV_2021	JesusV_2021	323	158	165	supragingival_subsite	CAN	16s	PRJNA714139; PRJNA555320	https://doi.org/10.3389/fmicb.2021.683685
17	NajmanovaL_2021	NajmanovaL_2021	35	20	15	supragingival_subsite	CZE	16s	PRJNA291567	https://doi.org/10.3389/fcimb.2021.602643
18	PangL_2021	PangL_2021	40	20	20	supragingival_subsite	CHN	WGS	PRJNA766357	10.3389/fcimb.2021.740981
19	ProctorD_2018	ProctorD_2018	8790	8252	538	supragingival_subsite	USA	16s	PRJNA362643	https://doi.org/10.1038/s41467-018-02900-1
20	SantosA_2021	SantosA_2021	50	25	25	supragingival_subsite	PRT	16s	PRJNA679485	https://doi.org/10.3389/fmicb.2021.610370
21	XiaoC_2016	XiaoC_2016	145	29	116	supragingival_subsite	CHN	16s	PRJNA325084	https://doi.org/10.3389/fmicb.2016.01145
22	ZhangX_2015	ZhangX_2015	143	51	92	supragingival_subsite	CHN	WGS	PRJEB6997	https://doi.org/10.1038/nm.3914
23	ZhengH_2015	ZhengH_2015	24	10	14	supragingival_subsite	CHN	16s	PRJNA253517	https://doi.org/10.1038/srep10948
24	JulianM_2017	JulianM_2017	80	20*	80	supragingival_subsite	USA	16s	PRJNA330897	http://dx.doi.org/10.1097/MD.0000000000005821
		Total	10381	9168	1213
				* These samples are already counted in their exposure studies (JulianM_2017_exposure)

### Sheet: ST1C
Details of the 11 study cohorts from Subgingival Subsite investigated for computing the association of the 196 taxa with two properties of Core-Association, and Health-Association
	Study Cohort	Study Name	Sample Size	Control Count	Disease Count	Oral-Subsite	Country	Sequencing Strategy	Accession No.	DOI
1	CaselliE_2020	CaselliE_2020	20	20	0	subgingival_subsite	ITA	WGS	PRJEB36291	https://doi.org/10.1186/s12866-020-01801-y
2	GanesanS_2020	GanesanS_2020	25	25	0	subgingival_subsite	USA	WGS	PRJNA544061; PRJNA548383; PRJNA508385	https://doi.org/10.1126/sciadv.aaz0108
3	GanesanS_2020	GanesanS_2020_exposure	73	73	0	subgingival_subsite	USA	WGS	PRJNA544061; PRJNA548383; PRJNA508385	https://doi.org/10.1126/sciadv.aaz0108
4	ShoerS_2023	ShoerS_2023	310	310	0	subgingival_subsite	ISR	WGS	PRJEB64861	https://doi.org/10.1038/s41467-023-41042-x
5	AndersonA_2013	AndersonA_2013	40	23	17	subgingival_subsite	SDN	16s	PRJNA217469	https://dx.doi.org/10.1371%2Fjournal.pone.0084960
6	BelstromD_2021	BelstromD_2021	38	20	18	subgingival_subsite	DNK	WGS	PRJNA678453	https://doi.org/10.1038/s41522-021-00247-y
7	GalimanasV_2014	GalimanasV_2014	24	11	13	subgingival_subsite	USA	16s	PRJEB6047	https://doi.org/10.1186/2049-2618-2-32
8	GhensiP_2019	GhensiP_2019	113	35	78	subgingival_subsite	ITA	WGS	PRJNA547717	https://doi.org/10.1038/s41522-020-00155-7
9	LenartovaM_2021	LenartovaM_2021	153	91	62	subgingival_subsite	USA, SVK, MEX, KOR, HUN, UKR, VNM, SAU, ARM, RUS	16s	PRJNA670573	https://doi.org/10.3389/fcimb.2021.629723
10	MarotzC_2022	MarotzC_2022Su	1108	780	328	subgingival_subsite	USA	16s	PRJEB50261	https://doi.org/10.1038/s41522-022-00289-w
11	MonteiroM_2021	MonteiroM_2021	70	30	40	subgingival_subsite	BRA	16s	PRJNA606501	https://doi.org/10.1038/s41598-020-80372-4
		Total	1974	1418	556

### Sheet: ST1D
Details of the 18 study cohorts from Tongue-Tonsil Subsite investigated for computing the association of the 266 taxa with two properties of Core-Association, and Health-Association.
	Study Cohort	Study Name	Sample Size	Control Count	Disease Count	Oral-Subsite	Country	Sequencing Strategy	Accession No.	DOI
1	BassisC_2014	BassisC_2014_exposure	12	12	0	tongue_tonsil_subsite	USA	16s	PRJNA248297	https://doi.org/10.1186/2049-2618-2-27
2	CaselliE_2020	CaselliE_2020	20	20	0	tongue_tonsil_subsite	ITA	WGS	PRJEB36291	https://doi.org/10.1186/s12866-020-01801-y
3	FerrettiP_2018	FerrettiP_2018	24	24	0	tongue_tonsil_subsite	ITA	WGS	PRJNA352475	https://doi.org/10.1016/j.chom.2018.06.005
4	FloresG_2014	FloresG_2014	895	895	0	tongue_tonsil_subsite	USA	16s	PRJEB5726	https://doi.org/10.1186/s13059-014-0531-y
5	HMP_2012	HMP_2012	142	142	0	tongue_tonsil_subsite	USA	WGS		https://doi.org/10.1038/nature11234
6	HalboubE_2020	HalboubE_2020	23	23	0	tongue_tonsil_subsite	SAU	16s	PRJNA605810	https://doi.org/10.1186/s12866-020-01883-8
7	HalboubE_2020	HalboubE_2020_exposure	29	29	0	tongue_tonsil_subsite	SAU	16s	PRJNA605810	https://doi.org/10.1186/s12866-020-01883-8
8	LarsonP_2022	LarsonP_2022	125	125	0	tongue_tonsil_subsite	USA	WGS	PRJNA699281	https://doi.org/10.1038/s43587-022-00287-9
9	MaruyamaH_2021	MaruyamaH_2021	38	38	0	tongue_tonsil_subsite	JPN	16s	PRJDB10589	https://doi.org/10.12688/f1000research.27502.2
10	ShaiberA_2020	ShaiberA_2020a	40	40	0	tongue_tonsil_subsite	USA	16s	PRJNA625082	https://doi.org/10.1186/s13059-020-02195-w
11	ShaiberA_2020	ShaiberA_2020b	36	36	0	tongue_tonsil_subsite	USA	WGS	PRJNA625082	https://doi.org/10.1186/s13059-020-02195-w
12	WidyarmanA_2021	WidyarmanA_2021	20	20	0	tongue_tonsil_subsite	IDN	16s	PRJNA745286	https://doi.org/10.3389/froh.2021.738306
13	YuG_2016	YuG_2016	38	38	0	tongue_tonsil_subsite	USA	16s	PRJNA316469	https://doi.org/10.1158/1055-9965.EPI-16-0538
14	YuG_2016	YuG_2016_exposure	41	41	0	tongue_tonsil_subsite	USA	16s	PRJNA316469	https://doi.org/10.1158/1055-9965.EPI-16-0538
15	BelstromD_2021	BelstromD_2021	36	16	20	tongue_tonsil_subsite	DNK	WGS	PRJNA678453	https://doi.org/10.1038/s41522-021-00247-y
16	GalimanasV_2014	GalimanasV_2014	24	11	13	tongue_tonsil_subsite	USA	16s	PRJEB6047	https://doi.org/10.1186/2049-2618-2-32
17	SarkarP_2021	SarkarP_2021	100	50	50	tongue_tonsil_subsite	IND	16s	PRJNA666746	https://doi.org/10.3389/fonc.2021.614448
18	TangB_2023	TangB_2023	50	10	40	tongue_tonsil_subsite	CHN	16s	PRJNA873889	https://doi.org/10.1016/j.heliyon.2023.e13224
		Total	1693	1570	123

### Sheet: ST1E
Details of the 11 study cohorts from Buccal-Palate Other-Surface Subsite investigated for computing the association of the 166 taxa with two properties of Core-Association, and Health-Association.
	Study Cohort	Study Name	Sample Size	Control Count	Disease Count	Oral-Subsite	Country	Sequencing Strategy	Accession No.	DOI
1	BassisC_2014	BassisC_2014_exposure	12	12	0	buccal_palate_other_surface_subsite	USA	16s	PRJNA248297	https://doi.org/10.1186/2049-2618-2-27
2	BurchamZ_2020	BurchamZ_2020	195	195	0	buccal_palate_other_surface_subsite	USA	16s	PRJEB33119	https://doi.org/10.1038/s41598-020-59016-0
3	CaselliE_2020	CaselliE_2020	40	40	0	buccal_palate_other_surface_subsite	ITA	WGS	PRJEB36291	https://doi.org/10.1186/s12866-020-01801-y
4	HMP_2012	HMP_2012	120	120	0	buccal_palate_other_surface_subsite	USA	WGS		https://doi.org/10.1038/nature11234
5	JulianM_2017	JulianM_2017_exposure	20	20	0	buccal_palate_other_surface_subsite	USA	16s	PRJNA330897	http://dx.doi.org/10.1097/MD.0000000000005821
6	StewartC_2018	StewartC_2018_exposure	10	10	0	buccal_palate_other_surface_subsite	USA	16s	PRJNA413706	https://doi.org/10.7717/peerj.4693
7	ThomasA_2014	ThomasA_2014_exposure	19	19	0	buccal_palate_other_surface_subsite	BRA	16s	PRJNA255332	https://doi.org/10.1186/s12866-014-0250-2
8	YuG_2016	YuG_2016	30	30	0	buccal_palate_other_surface_subsite	USA	16s	PRJNA316469	https://doi.org/10.1158/1055-9965.EPI-16-0538
9	YuG_2016	YuG_2016_exposure	41	41	0	buccal_palate_other_surface_subsite	USA	16s	PRJNA316469	https://doi.org/10.1158/1055-9965.EPI-16-0538
10	StehlikovaZ_2019	StehlikovaZ_2019	175	34	141	buccal_palate_other_surface_subsite	CZE	16s	PRJNA521448	https://doi.org/10.3390/microorganisms7120636
11	JulianM_2017	JulianM_2017	80	20*	80	buccal_palate_other_surface_subsite	USA	16s	PRJNA330897	http://dx.doi.org/10.1097/MD.0000000000005821
		Total	742	521	221
				* These samples are already counted in their exposure studies (JulianM_2017_exposure)

### Sheet: ST1F
Details of the 19 validation study cohorts from Saliva-Sputum-Oral Wash Subsite validating 499 taxa with three properties of Core-Association, Stability-Association and Health-Association.
	Study Cohort	Study Name	Sample Size	Control Count	Disease Count	Other Sample Count	Disease	Oral-Subsite	Country	Sequencing Strategy	Accession No.	DOI
1	ChenJ_2021	ChenJ_2021	75	27	48	0	OSCC, Oral_Verrucous_Hyperplasia	saliva_sputum_oral_wash	CHN	16s	PRJEB39064	https://doi.org/10.3389/fcimb.2021.663068
2	ChenX_2025	ChenX_2025	206	102	104	0	Hypertension	saliva_sputum_oral_wash	CHN	16s	PRJNA1161685	https://doi.org/10.1080/20002297.2025.2489603
3	CirsteaM_2022	CirsteaM_2022	98	54	44	0	Alzheimer's Disease (AD)	saliva_sputum_oral_wash	CAN	16s	PRJNA770746	https://doi.org/10.3233/JAD-215520
4	FanX_2018	FanX_2018a	464	310	154	0	Head_And_Neck_Cancer	saliva_sputum_oral_wash	USA	16s	PRJNA434300; PRJNA434312	https://doi.org/10.1186/s40168-018-0448-x
5	FinkelsteinS_2025	FinkelsteinS_2025	679	530	149	0	Gestational Diabetes Mellitus (GDM)	saliva_sputum_oral_wash	ISR	16s	PRJEB58050	https://doi.org/10.1101/2025.09.29.679276
6	IglesiasA_2024	IglesiasA_2024	124	50	74	0	Periodontitis	saliva_sputum_oral_wash	PRT, ESP	16s	PRJNA774299, PRJNA774981	https://doi.org/10.3389/fcimb.2024.1405699
7	JiY_2020	JiY_2020	80	80	0	0	H. Pylori infection	saliva_sputum_oral_wash	CHN	16s	PRJNA503603	https://doi.org/10.1186/s12903-020-01070-1
8	LiuY_2021	LiuY_2021	45	21	24	0	T2D	saliva_sputum_oral_wash	CHN	16s	PRJNA609009	https://doi.org/10.1016/j.archoralbio.2021.105118
9	NearingJ_2023	NearingJ_2023	608	259	349	0	Breast_Cancer, CRC, Prostate_Cancer	saliva_sputum_oral_wash	CAN	16s	PRJEB56605	https://doi.org/10.1038/s41522-023-00391-7
10	RelvasM_2021	RelvasM_2021	77	17	60	0	Periodontal_Dental_Disease	saliva_sputum_oral_wash	PRT	16s	PRJNA623352	https://doi.org/10.1038/s41598-020-79875-x
11	TakayanagiK_2023	TakayanagiK_2023	24	13	11	0	Moyamoya disease	saliva_sputum_oral_wash	JPN	16s	PRJNA1011244	https://doi.org/10.1038/s41598-023-45755-3
12	WuZ_2025	WuZ_2025	90	30	60	0	NonMetastatic_CRC, Metastatic_CRC	saliva_sputum_oral_wash	CHN	16s	PRJCA039065	https://doi.org/10.3389/fmicb.2025.1658693
13	ZhangL_2023	ZhangL_2023	54	21	33	0	Colorectal Polyps	saliva_sputum_oral_wash	CHN	16s	PRJNA957055	https://doi.org/10.3389/fmicb.2023.1182346
14	ChenC_2018	ChenC_2018	81	18	45	18	Periodontitis	saliva_sputum_oral_wash	USA	16s	PRJNA321534	https://doi.org/10.1038/s41396-017-0037-1
15	SchmidtT_2019 and KunathB_2022	SchmidtT_2019B	68	35	33	0	T1D	saliva_sputum_oral_wash	LUX	WGS	PRJNA289586	https://doi.org/10.7554/eLife.42693; https://doi.org/10.1186/s40168-022-01435-4
16	ZhangT_2020	ZhangT_2020	89	31	29	29	IBD_GutInflammation, Remission IBD_GutInflammation	saliva_sputum_oral_wash	CHN	16s	PRJNA612402	https://doi.org/10.3389/fcimb.2020.544704
17	LicandroH_2023	LicandroH_2023	982	982	0	0		saliva_sputum_oral_wash	FRA	WGS	PRJEB60621	https://doi.org/10.1038/s41598-023-47636-1
18	NiuC_2020	NiuC_2020	70	70	0	0		saliva_sputum_oral_wash	CHN	16s	PRJNA395436	https://doi.org/10.21203/rs.3.rs-54822/v1
19	StahringerS_2012	StahringerS_2012	235	235	0	0		saliva_sputum_oral_wash	USA	16s	PRJEB2961	https://doi.org/10.1101/gr.140608.112
		Total	4149	2885	1217	47
