## Supplementary material for "Multi-cohort analysis of 37,739 oral microbiomes reveals ecologically influential health-associated microbial sub-communities across major oral subsites": Table S2

### Sheet: ST2
Table S2. Mapping of author-reported oral sampling sites to standardized oral subsite categories: Manual harmonization of original author-defined sample source terms into five standardized oral subsite categories: saliva-sputum-oral wash (salivary), supragingival, subgingival, tongue-tonsil-related, and buccal-palate-other surface sites.
Sr. No	body_site/sample material	subsite_category
1	buccal mucosa	buccal_palate_other_surface_subsite
2	buccal mucosa swab	buccal_palate_other_surface_subsite
3	buccal swab	buccal_palate_other_surface_subsite
4	cheek	buccal_palate_other_surface_subsite
5	dental calculus	supragingival_subsite
6	dental plaque	supragingival_subsite
7	dental root canal	subgingival_subsite
8	dorsal	tongue_tonsil_subsite
9	gingival sulcus	subgingival_subsite
10	hard palate swab	buccal_palate_other_surface_subsite
11	keratinized gingiva swab	supragingival_subsite
12	oral mucosa	buccal_palate_other_surface_subsite
13	oral squamus cell	tongue_tonsil_subsite
14	oral rinse	saliva_sputum_oral_wash
15	oral swab	saliva_sputum_oral_wash
16	mucosa	buccal_palate_other_surface_subsite
17	oral wash	saliva_sputum_oral_wash
18	palatine tonsils swab	tongue_tonsil_subsite
19	pharyngeal swabs	tongue_tonsil_subsite
20	plaque	supragingival_subsite
21	saliva	saliva_sputum_oral_wash
22	spit out mouthwash	saliva_sputum_oral_wash
23	sputum	saliva_sputum_oral_wash
24	subgingival	subgingival_subsite
25	subgingival crevice	subgingival_subsite
26	subgingival plaque	subgingival_subsite
27	sublingual cysts	buccal_palate_other_surface_subsite
28	superior surface of tongue	tongue_tonsil_subsite
29	supragingival	supragingival_subsite
30	supragingival plaque	supragingival_subsite
31	supragingival plaque scrape	supragingival_subsite
32	teeth	supragingival_subsite
33	teeth extraction wound	subgingival_subsite
34	tongue	tongue_tonsil_subsite
35	tongue dorsum	tongue_tonsil_subsite
36	tongue dorsum swab	tongue_tonsil_subsite
37	tongue scraping	tongue_tonsil_subsite
38	unstimulated saliva	saliva_sputum_oral_wash
39	ventral	tongue_tonsil_subsite
40	hard palate	buccal_palate_other_surface_subsite
41	keratinized gingiva	supragingival_subsite
42	palatine tonsils	tongue_tonsil_subsite
43	tongue coating	tongue_tonsil_subsite
44	tonge swab	tongue_tonsil_subsite
45	tongue swab	tongue_tonsil_subsite
46	oral rinsing	saliva_sputum_oral_wash
47	submucosal	buccal_palate_other_surface_subsite
