## Supplementary material for "Multi-cohort analysis of 37,739 oral microbiomes reveals ecologically influential health-associated microbial sub-communities across major oral subsites": Table S4

### Sheet: Legends
Table S4. Subsite-specific consensus taxon sets: Lists of non-sparse consensus taxa identified independently for each oral subsite using the two-threshold optimization framework.
Table Number	In short	Description
Table S4A	ST4A	List of 499 consensus taxa retained for the saliva-sputum-oral wash subsite, based on detection in at least 5% of samples within at least 15% of salivary study cohorts.
Table S4B	ST4B	List of 301 consensus taxa retained for the supragingival subsite, based on detection in at least 5% of samples within at least 25% of supragingival study cohorts.
Table S4C	ST4C	List of 196 consensus taxa retained for the subgingival subsite, based on detection in at least 5% of samples within at least 45% of subgingival study cohorts.
Table S4D	ST4D	List of 266 consensus taxa retained for the tongue-tonsil-related subsite, based on detection in at least 5% of samples within at least 30% of tongue-tonsil study cohorts.
Table S4E	ST4E	List of 166 consensus taxa retained for the buccal-palate-other surface subsite, based on detection in at least 5% of samples within at least 55% of buccal-palate-other surface study cohorts.

### Sheet: ST4A
Saliva-Sputum-Oral Wash Subsite: 499 Taxa detected in at least 5% of samples in at least 15% of cohorts accounting for >90% of microbiome composition across 95% of datasets
1	Veillonella rogosae
2	Rothia aeria
3	Aggregatibacter actinomycetemcomitans
4	Butyrivibrio hungatei
5	Streptococcus vestibularis
6	Veillonella dispar
7	Acinetobacter johnsonii
8	Eubacterium saphenum
9	Leptotrichia buccalis
10	Clostridium ruminantium
11	Actinomyces odontolyticus
12	Bradyrhizobium elkanii
13	Neisseria cinerea
14	Neisseria sicca
15	Prevotella baroniae
16	Capnocytophaga leadbetteri
17	Prevotella pallens
18	Treponema denticola
19	Eubacterium brachy
20	Porphyromonas endodontalis
21	Eubacterium yurii
22	Prevotella shahii
23	Actinomyces howellii
24	Prevotella denticola
25	Actinobacillus minor
26	Haemophilus haemoglobinophilus
27	Prevotella scopos
28	Actinomyces oris
29	Megasphaera elsdenii
30	Dialister invisus
31	Granulicatella adiacens
32	Prevotella enoeca
33	Streptococcus cristatus
34	Veillonella montpellierensis
35	Moraxella lacunata
36	Lachnoanaerobaculum orale
37	Bacillus pumilus
38	Orientia tsutsugamushi
39	Terrahaemophilus aromaticivorans
40	Propionigenium maris
41	Mogibacterium diversum
42	Actinomyces meyeri
43	Bergeyella zoohelcum
44	Actinomyces bowdenii
45	Prevotella salivae
46	Actinobaculum massiliense
47	Mannheimia granulomatis
48	Eubacterium nodatum
49	Planobacterium taklimakanense
50	Ornatilinea apprima
51	Neisseria pharyngis
52	Anaeroglobus geminatus
53	Olsenella uli
54	Lactobacillus johnsonii
55	Prevotella veroralis
56	Dialister propionicifaciens
57	Rothia dentocariosa
58	Mycoplasma faucium
59	Mycoplasma hyosynoviae
60	Azospira oryzae
61	Alysiella crassa
62	Prevotella dentalis
63	Acidithiobacillus thiooxidans
64	Corynebacterium jeikeium
65	Peptococcus niger
66	Acinetobacter baumannii
67	Treponema refringens
68	Treponema pedis
69	Campylobacter curvus
70	Prevotella bivia
71	Mycoplasma feliminutum
72	Streptococcus pneumoniae
73	Schwartzia succinivorans
74	Actinomyces hyovaginalis
75	Prevotella marshii
76	Treponema parvum
77	Lautropia mirabilis
78	Barnesiella intestinihominis
79	Actinobacillus rossii
80	Actinomyces gerencseriae
81	Bacteroides stercoris
82	Neisseria shayeganii
83	Selenomonas noxia
84	Bifidobacterium dentium
85	Gemmatimonas aurantiaca
86	Haemophilus parainfluenzae
87	Porphyromonas gingivalis
88	Streptococcus sobrinus
89	Pseudomonas stutzeri
90	Acinetobacter junii
91	Bacteroides acidifaciens
92	Prevotella amnii
93	Streptococcus agalactiae
94	Treponema bryantii
95	Bacteroides intestinalis
96	Filifactor alocis
97	Prevotella copri
98	Odoribacter denticanis
99	Bacteroides heparinolyticus
100	Rothia mucilaginosa
101	Lachnoanaerobaculum saburreum
102	Acinetobacter lwoffii
103	Brachymonas denitrificans
104	Prevotella paludivivens
105	Streptococcus gordonii
106	Leptotrichia hofstadii
107	Bacteroides zoogleoformans
108	Natranaerovirga hydrolytica
109	Mogibacterium neglectum
110	Campylobacter mucosalis
111	Peptoniphilus lacrimalis
112	Streptococcus sanguinis
113	Eubacterium rectale
114	Fusobacterium periodonticum
115	Eubacterium minutum
116	Sporanaerobacter acetigenes
117	Desulfomicrobium orale
118	Campylobacter showae
119	Tannerella forsythia
120	Kingella potus
121	Capnocytophaga granulosa
122	Neisseria oralis
123	Lactobacillus ruminis
124	Helicobacter pylori
125	Soonwooa buanensis
126	Leptotrichia hongkongensis
127	Gemella haemolysans
128	Gemella palaticanis
129	Bacillus cereus
130	Slackia exigua
131	Actinomyces viscosus
132	Streptococcus oralis
133	Desulfovibrio fairfieldensis
134	Prevotella multisaccharivorax
135	Streptococcus sinensis
136	Gemella cuniculi
137	Desulfobulbus propionicus
138	Cardiobacterium valvarum
139	Corynebacterium tuberculostearicum
140	Prevotella pleuritidis
141	Corynebacterium argentoratense
142	Howardella ureilytica
143	Snodgrassella alvi
144	Clostridium hathewayi
145	Propionibacterium acidifaciens
146	Gardnerella vaginalis
147	Parascardovia denticolens
148	Prevotella falsenii
149	Streptobacillus moniliformis
150	Gemella bergeri
151	Selenomonas ruminantium
152	Eubacterium sulci
153	Veillonella ratti
154	Desulfobulbus rhabdoformis
155	Lactobacillus mucosae
156	Streptococcus parasanguinis
157	Eubacterium ramulus
158	Ralstonia solanacearum
159	Prevotella oralis
160	Actinomyces graevenitzii
161	Alloprevotella rava
162	Paraprevotella clara
163	Actinobacillus porcinus
164	Pseudomonas aeruginosa
165	Atopobium parvulum
166	Stenotrophomonas maltophilia
167	Anaerovorax odorimutans
168	Megamonas funiformis
169	Pasteurella pneumotropica
170	Treponema amylovorum
171	Prevotella nanceiensis
172	Wolinella succinogenes
173	Lactobacillus frumenti
174	Shuttleworthia satelles
175	Treponema lecithinolyticum
176	Neisseria macacae
177	Moraxella osloensis
178	Streptococcus intermedius
179	Treponema socranskii
180	Pyramidobacter piscolens
181	Dialister pneumosintes
182	Selenomonas flueggei
183	Peptostreptococcus stomatis
184	Lactobacillus reuteri
185	Butyrivibrio fibrisolvens
186	Mycoplasma salivarium
187	Mobiluncus curtisii
188	Simonsiella muelleri
189	Actinomyces oricola
190	Barnesiella viscericola
191	Prevotella aurantiaca
192	Leptotrichia amnionii
193	Leptotrichia shahii
194	Capnocytophaga ochracea
195	Prevotella ruminicola
196	Gemella sanguinis
197	Conchiformibius steedae
198	Prevotella intermedia
199	Porphyromonas uenonis
200	Prevotella fusca
201	Selenomonas sputigena
202	Veillonella rodentium
203	Klebsiella pneumoniae
204	Bulleidia extructa
205	Haemophilus parahaemolyticus
206	Alloprevotella tannerae
207	Alkaliphilus crotonatoxidans
208	Actinomyces georgiae
209	Bilophila wadsworthia
210	Streptococcus oligofermentans
211	Actinomyces lingnae
212	Streptococcus equinus
213	Lactobacillus salivarius
214	Lactobacillus crispatus
215	Prevotella maculosa
216	Haemophilus influenzae
217	Moraxella bovoculi
218	Atopobium minutum
219	Capnocytophaga haemolytica
220	Clostridium aminobutyricum
221	Porphyromonas gulae
222	Saccharofermentans acetigenes
223	Veillonella parvula
224	Actinomyces cardiffensis
225	Rhodococcus erythropolis
226	Capnocytophaga sputigena
227	Propionibacterium acnes
228	Mobiluncus mulieris
229	Escherichia coli
230	Lactobacillus vaginalis
231	Mycoplasma orale
232	Treponema medium
233	Selenomonas infelix
234	Prevotella corporis
235	Leptotrichia goodfellowii
236	Selenomonas bovis
237	Chryseobacterium kwangjuense
238	Lactobacillus delbrueckii
239	Lactobacillus fermentum
240	Neisseria elongata
241	Oribacterium sinus
242	Solobacterium moorei
243	Eggerthia catenaformis
244	Clostridium ultunense
245	Granulicatella elegans
246	Neisseria subflava
247	Campylobacter concisus
248	Prevotella melaninogenica
249	Megasphaera micronuciformis
250	Cryptobacterium curtum
251	Prevotella timonensis
252	Atopobium vaginae
253	Sediminibacterium salmoneum
254	Abiotrophia defectiva
255	Gemella morbillorum
256	Lactococcus lactis
257	Haemophilus sputorum
258	Veillonella atypica
259	Intestinimonas butyriciproducens
260	Actinomyces timonensis
261	Campylobacter gracilis
262	Streptococcus australis
263	Phocaeicola abscessus
264	Acinetobacter calcoaceticus
265	Campylobacter rectus
266	Corynebacterium kroppenstedtii
267	Streptococcus constellatus
268	Prevotella nigrescens
269	Corynebacterium matruchotii
270	Eikenella corrodens
271	Parvimonas micra
272	Streptococcus pyogenes
273	Scardovia wiggsiae
274	Fusobacterium nucleatum
275	Prevotella saccharolytica
276	Catonella morbi
277	Moraxella boevrei
278	Micrococcus luteus
279	Morococcus cerebrosus
280	Actinomyces massiliensis
281	Streptococcus salivarius
282	Elizabethkingia meningoseptica
283	Prevotella buccae
284	Fusobacterium russii
285	Neisseria meningitidis
286	Alloscardovia omnicolens
287	Staphylococcus epidermidis
288	Neisseria lactamica
289	Mannheimia haemolytica
290	Pseudoramibacter alactolyticus
291	Mogibacterium timidum
292	Streptococcus mutans
293	Streptococcus thermophilus
294	Propionibacterium propionicum
295	Porphyromonas asaccharolytica
296	Treponema pectinovorum
297	Neisseria flavescens
298	Streptococcus anginosus
299	Leptotrichia trevisanii
300	Treponema putidum
301	Leptotrichia wadei
302	Streptococcus mitis
303	Dialister micraerophilus
304	Prevotella oris
305	Chryseobacterium piscicola
306	Porphyromonas catoniae
307	Fusobacterium canifelinum
308	Aggregatibacter aphrophilus
309	Lachnoanaerobaculum umeaense
310	Eubacterium infirmum
311	Neisseria mucosa
312	Neisseria dentiae
313	Haemophilus pittmaniae
314	Prevotella micans
315	Treponema succinifaciens
316	Kingella denitrificans
317	Veillonella denticariosi
318	Corynebacterium durum
319	Neisseria bacilliformis
320	Kingella oralis
321	Cardiobacterium hominis
322	Fretibacterium fastidiosum
323	Streptococcus peroris
324	Olsenella profusa
325	Agrobacterium tumefaciens
326	Lactobacillus gasseri
327	Prevotella albensis
328	Selenomonas artemidis
329	Streptococcus infantis
330	Prevotella histicola
331	Aggregatibacter segnis
332	Rothia terrae
333	Streptococcus suis
334	Achromobacter xylosoxidans
335	Ruminofilibacter xylanolyticum
336	Finegoldia magna
337	Prevotella multiformis
338	Neisseria canis
339	Centipeda periodontii
340	Actinomyces israelii
341	Actinomyces naeslundii
342	Actinomyces turicensis
343	Lactobacillus oris
344	Streptococcus lactarius
345	Capnocytophaga gingivalis
346	Prevotella loescheii
347	Bergeriella denitrificans
348	Paludibacter propionicigenes
349	Veillonella tobetsuensis
350	Prevotella oulorum
351	Sneathia sanguinegens
352	Atopobium rimae
353	Bryobacter aggregatus
354	Scardovia inopinata
355	Selenomonas dianae
356	Streptococcus pseudopneumoniae
357	Treponema maltophilum
358	Treponema vincentii
359	Butyrivibrio proteoclasticus
360	Haemophilus haemolyticus
361	Lactobacillus iners
362	Johnsonella ignava
363	Lactobacillus helveticus
364	Moryella indoligenes
365	Pseudomonas putida
366	Stomatobaculum longum
367	Murdochiella asaccharolytica
368	Veillonella caviae
369	Actinobaculum schaalii
370	Gemmiger formicilis
371	Roseburia hominis
372	Eubacterium coprostanoligenes
373	Bacteroides plebeius
374	Bacteroides vulgatus
375	Fusobacterium necrophorum
376	Streptococcus uberis
377	Turicibacter sanguinis
378	Dialister succinatiphilus
379	Bacteroides uniformis
380	Flavonifractor plautii
381	Parabacteroides merdae
382	Ruminococcus gnavus
383	Coprococcus eutactus
384	Pseudomonas fluorescens
385	Ruminococcus bromii
386	Lactobacillus casei
387	Anaerostipes hadrus
388	Actinomyces funkei
389	Bacillus subtilis
390	Peptostreptococcus anaerobius
391	Lactobacillus amylovorus
392	Lactobacillus rhamnosus
393	Neisseria perflava
394	Blautia luti
395	Eubacterium hallii
396	Roseburia faecis
397	Peptostreptococcus russellii
398	Dorea longicatena
399	Bifidobacterium breve
400	Alistipes putredinis
401	Staphylococcus aureus
402	Veillonella magna
403	Prevotella jejuni
404	Dolosigranulum pigrum
405	Eubacterium siraeum
406	Akkermansia muciniphila
407	Blautia faecis
408	Bacteroides caccae
409	Campylobacter lanienae
410	Phascolarctobacterium succinatutens
411	Ruminococcus flavefaciens
412	Faecalibacterium prausnitzii
413	Vagococcus lutrae
414	Enterococcus faecalis
415	Bacteroides pyogenes
416	Actinomyces suimastitidis
417	Prevotella bergensis
418	Eubacterium eligens
419	Parabacteroides distasonis
420	Anaerococcus octavius
421	Roseburia inulinivorans
422	Streptococcus massiliensis
423	Lactobacillus plantarum
424	Eubacterium biforme
425	Prevotella disiens
426	Coprococcus comes
427	Bifidobacterium longum
428	Oscillibacter valericigenes
429	Necropsobacter rosorum
430	Riemerella anatipestifer
431	Bacteroides coprocola
432	Ottowia pentelensis
433	Alistipes shahii
434	Enterococcus faecium
435	Alistipes finegoldii
436	Catenibacterium mitsuokai
437	Acidaminococcus intestini
438	Granulicatella balaenopterae
439	Parasutterella excrementihominis
440	Bacteroides dorei
441	Clostridium disporicum
442	Ruminococcus torques
443	Mycoplasma spermatophilum
444	Enterococcus italicus
445	Actinomyces radicidentis
446	Actinomyces johnsonii
447	Clostridium lactatifermentans
448	Bacteroides ovatus
449	Bacteroides eggerthii
450	Collinsella aerofaciens
451	Eubacterium desmolans
452	Clostridium hylemonae
453	Fusicatenibacter saccharivorans
454	Kingella kingae
455	Phascolarctobacterium faecium
456	Sutterella wadsworthensis
457	Bacteroides fragilis
458	Ruminococcus albus
459	Bacteroides massiliensis
460	Prevotella stercorea
461	Clostridium symbiosum
462	Dorea formicigenerans
463	Ruminococcus obeum
464	Oscillospira guilliermondii
465	Roseburia intestinalis
466	Actinobacillus succinogenes
467	Bacteroides thetaiotaomicron
468	Clostridium ramosum
469	Haemophilus parasuis
470	Veillonella criceti
471	Parabacteroides goldsteinii
472	Clostridium leptum
473	Odoribacter splanchnicus
474	Lactobacillus animata
475	Clostridium bartlettii
476	Pseudoflavonifractor capillosus
477	Coprococcus catus
478	Clostridium scindens
479	Bacteroides cellulosilyticus
480	Eubacterium ventriosum
481	Streptococcus troglodytae
482	Porphyromonas somerae
483	Haemophilus quentini
484	Methylobacterium jeotgali
485	Ruminococcus callidus
486	Aggregatibacter sp oral taxon 458
487	Lachnospiraceae bacterium oral taxon 096
488	Leptotrichia sp oral taxon 215
489	Neisseria sp oral taxon 014
490	Prevotella sp oral taxon 306
491	Prevotella sp oral taxon 473
492	Tannerella sp oral taxon HOT 286
493	Actinomyces sp HMSC035G02
494	Actinomyces sp ICM47
495	Actinomyces sp oral taxon 181
496	Oribacterium parvum
497	Streptococcus sp A12
498	Veillonella infantium
499	Veillonella sp T11011 6

### Sheet: ST4B
Supragingival Subsite: 301 Taxa detected in at least 5% of samples in at least 25% of cohorts accounting for >90% of the entire microbiome composition across 91%
1	Veillonella rogosae
2	Rothia aeria
3	Aggregatibacter actinomycetemcomitans
4	Streptococcus vestibularis
5	Veillonella dispar
6	Acinetobacter johnsonii
7	Eubacterium saphenum
8	Leptotrichia buccalis
9	Actinomyces odontolyticus
10	Neisseria sicca
11	Prevotella baroniae
12	Capnocytophaga leadbetteri
13	Prevotella pallens
14	Cloacibacterium normanense
15	Treponema denticola
16	Eubacterium brachy
17	Porphyromonas endodontalis
18	Eubacterium yurii
19	Prevotella shahii
20	Actinomyces howellii
21	Prevotella denticola
22	Haemophilus haemoglobinophilus
23	Prevotella scopos
24	Actinomyces oris
25	Megasphaera elsdenii
26	Dialister invisus
27	Granulicatella adiacens
28	Prevotella enoeca
29	Streptococcus cristatus
30	Veillonella montpellierensis
31	Lachnoanaerobaculum orale
32	Bacillus pumilus
33	Terrahaemophilus aromaticivorans
34	Actinomyces meyeri
35	Bergeyella zoohelcum
36	Actinomyces bowdenii
37	Prevotella salivae
38	Actinobaculum massiliense
39	Mannheimia granulomatis
40	Eubacterium nodatum
41	Planobacterium taklimakanense
42	Neisseria pharyngis
43	Anaeroglobus geminatus
44	Olsenella uli
45	Lactobacillus johnsonii
46	Prevotella veroralis
47	Dialister propionicifaciens
48	Rothia dentocariosa
49	Mycoplasma faucium
50	Azospira oryzae
51	Prevotella dentalis
52	Corynebacterium jeikeium
53	Peptococcus niger
54	Treponema pedis
55	Campylobacter curvus
56	Streptococcus pneumoniae
57	Schwartzia succinivorans
58	Actinomyces hyovaginalis
59	Prevotella marshii
60	Treponema parvum
61	Lautropia mirabilis
62	Actinobacillus rossii
63	Actinomyces gerencseriae
64	Neisseria shayeganii
65	Selenomonas noxia
66	Bifidobacterium dentium
67	Haemophilus parainfluenzae
68	Porphyromonas gingivalis
69	Streptococcus sobrinus
70	Pseudomonas stutzeri
71	Bacteroides acidifaciens
72	Bacteroides intestinalis
73	Filifactor alocis
74	Prevotella copri
75	Odoribacter denticanis
76	Bacteroides heparinolyticus
77	Rothia mucilaginosa
78	Lachnoanaerobaculum saburreum
79	Brachymonas denitrificans
80	Prevotella paludivivens
81	Streptococcus gordonii
82	Leptotrichia hofstadii
83	Campylobacter mucosalis
84	Streptococcus sanguinis
85	Fusobacterium periodonticum
86	Eubacterium minutum
87	Campylobacter showae
88	Tannerella forsythia
89	Kingella potus
90	Capnocytophaga granulosa
91	Neisseria oralis
92	Helicobacter pylori
93	Leptotrichia hongkongensis
94	Gemella haemolysans
95	Slackia exigua
96	Actinomyces viscosus
97	Streptococcus oralis
98	Desulfovibrio fairfieldensis
99	Streptococcus sinensis
100	Desulfobulbus propionicus
101	Cardiobacterium valvarum
102	Prevotella pleuritidis
103	Howardella ureilytica
104	Propionibacterium acidifaciens
105	Gardnerella vaginalis
106	Parascardovia denticolens
107	Streptobacillus moniliformis
108	Selenomonas ruminantium
109	Eubacterium sulci
110	Streptococcus parasanguinis
111	Prevotella oralis
112	Actinomyces graevenitzii
113	Alloprevotella rava
114	Actinobacillus porcinus
115	Pseudomonas aeruginosa
116	Atopobium parvulum
117	Stenotrophomonas maltophilia
118	Pasteurella pneumotropica
119	Treponema amylovorum
120	Prevotella nanceiensis
121	Wolinella succinogenes
122	Shuttleworthia satelles
123	Propionivibrio pelophilus
124	Treponema lecithinolyticum
125	Neisseria macacae
126	Streptococcus intermedius
127	Treponema socranskii
128	Pyramidobacter piscolens
129	Dialister pneumosintes
130	Selenomonas flueggei
131	Peptostreptococcus stomatis
132	Lactobacillus reuteri
133	Mycoplasma salivarium
134	Simonsiella muelleri
135	Actinomyces oricola
136	Prevotella aurantiaca
137	Leptotrichia shahii
138	Capnocytophaga ochracea
139	Prevotella ruminicola
140	Gemella sanguinis
141	Conchiformibius steedae
142	Prevotella intermedia
143	Porphyromonas uenonis
144	Prevotella fusca
145	Selenomonas sputigena
146	Veillonella rodentium
147	Bulleidia extructa
148	Haemophilus parahaemolyticus
149	Alloprevotella tannerae
150	Actinomyces georgiae
151	Streptococcus oligofermentans
152	Actinomyces lingnae
153	Lactobacillus salivarius
154	Prevotella maculosa
155	Haemophilus influenzae
156	Capnocytophaga haemolytica
157	Porphyromonas gulae
158	Veillonella parvula
159	Actinomyces cardiffensis
160	Capnocytophaga sputigena
161	Propionibacterium acnes
162	Escherichia coli
163	Lactobacillus vaginalis
164	Treponema medium
165	Selenomonas infelix
166	Leptotrichia goodfellowii
167	Prevotella dentasini
168	Selenomonas bovis
169	Lactobacillus fermentum
170	Neisseria elongata
171	Oribacterium sinus
172	Solobacterium moorei
173	Eggerthia catenaformis
174	Granulicatella elegans
175	Neisseria subflava
176	Campylobacter concisus
177	Prevotella melaninogenica
178	Megasphaera micronuciformis
179	Cryptobacterium curtum
180	Sediminibacterium salmoneum
181	Abiotrophia defectiva
182	Gemella morbillorum
183	Lactococcus lactis
184	Haemophilus sputorum
185	Veillonella atypica
186	Actinomyces timonensis
187	Campylobacter gracilis
188	Streptococcus australis
189	Phocaeicola abscessus
190	Campylobacter rectus
191	Actinomyces denticolens
192	Streptococcus constellatus
193	Prevotella nigrescens
194	Corynebacterium matruchotii
195	Eikenella corrodens
196	Parvimonas micra
197	Scardovia wiggsiae
198	Fusobacterium nucleatum
199	Prevotella saccharolytica
200	Catonella morbi
201	Micrococcus luteus
202	Morococcus cerebrosus
203	Actinomyces massiliensis
204	Streptococcus salivarius
205	Prevotella buccae
206	Fusobacterium russii
207	Neisseria meningitidis
208	Staphylococcus epidermidis
209	Neisseria lactamica
210	Pseudoramibacter alactolyticus
211	Mogibacterium timidum
212	Streptococcus mutans
213	Streptococcus thermophilus
214	Propionibacterium propionicum
215	Treponema pectinovorum
216	Neisseria flavescens
217	Streptococcus anginosus
218	Leptotrichia trevisanii
219	Treponema putidum
220	Leptotrichia wadei
221	Streptococcus mitis
222	Dialister micraerophilus
223	Prevotella oris
224	Porphyromonas catoniae
225	Fusobacterium canifelinum
226	Aggregatibacter aphrophilus
227	Lachnoanaerobaculum umeaense
228	Eubacterium infirmum
229	Neisseria mucosa
230	Neisseria dentiae
231	Haemophilus pittmaniae
232	Prevotella micans
233	Treponema succinifaciens
234	Kingella denitrificans
235	Veillonella denticariosi
236	Corynebacterium durum
237	Neisseria bacilliformis
238	Kingella oralis
239	Cardiobacterium hominis
240	Fretibacterium fastidiosum
241	Streptococcus peroris
242	Olsenella profusa
243	Agrobacterium tumefaciens
244	Selenomonas artemidis
245	Streptococcus infantis
246	Prevotella histicola
247	Aggregatibacter segnis
248	Rothia terrae
249	Streptococcus suis
250	Ruminofilibacter xylanolyticum
251	Finegoldia magna
252	Prevotella multiformis
253	Actinomyces catuli
254	Neisseria canis
255	Centipeda periodontii
256	Actinomyces israelii
257	Actinomyces naeslundii
258	Actinomyces turicensis
259	Streptococcus lactarius
260	Capnocytophaga gingivalis
261	Prevotella loescheii
262	Bergeriella denitrificans
263	Paludibacter propionicigenes
264	Veillonella tobetsuensis
265	Prevotella oulorum
266	Atopobium rimae
267	Selenomonas dianae
268	Streptococcus pseudopneumoniae
269	Treponema maltophilum
270	Treponema vincentii
271	Haemophilus haemolyticus
272	Lactobacillus iners
273	Johnsonella ignava
274	Moryella indoligenes
275	Pseudomonas putida
276	Stomatobaculum longum
277	Veillonella caviae
278	Actinobaculum schaalii
279	Dialister succinatiphilus
280	Neisseria gonorrhoeae
281	Ruminococcus bromii
282	Prevotella jejuni
283	Vagococcus lutrae
284	Variovorax paradoxus
285	Anaerococcus octavius
286	Streptococcus massiliensis
287	Bifidobacterium longum
288	Necropsobacter rosorum
289	Enterococcus faecium
290	Actinomyces radicidentis
291	Actinomyces johnsonii
292	Streptococcus troglodytae
293	Corynebacterium mustelae
294	Actinomyces hongkongensis
295	Actinomyces sp oral taxon 170
296	Actinomyces sp oral taxon 180
297	Actinomyces sp oral taxon 448
298	Actinomyces sp oral taxon 897
299	Bacteroidetes oral taxon 274
300	Porphyromonas sp oral taxon 278
301	Tannerella sp oral taxon HOT 286

### Sheet: ST4C
Subgingival Subsite: 196 Taxa detected in at least 5% of samples in at least 45% of cohorts accounting for > 80% of microbiome composition across 81% datasets
1	Rothia_aeria
2	Aggregatibacter_actinomycetemcomitans
3	Streptococcus_vestibularis
4	Veillonella_dispar
5	Eubacterium_saphenum
6	Leptotrichia_buccalis
7	Actinomyces_odontolyticus
8	Neisseria_sicca
9	Prevotella_baroniae
10	Capnocytophaga_leadbetteri
11	Prevotella_pallens
12	Treponema_denticola
13	Eubacterium_brachy
14	Porphyromonas_endodontalis
15	Eubacterium_yurii
16	Prevotella_shahii
17	Prevotella_denticola
18	Prevotella_scopos
19	Actinomyces_oris
20	Dialister_invisus
21	Granulicatella_adiacens
22	Prevotella_enoeca
23	Streptococcus_cristatus
24	Mogibacterium_diversum
25	Actinomyces_meyeri
26	Prevotella_salivae
27	Eubacterium_nodatum
28	Anaeroglobus_geminatus
29	Olsenella_uli
30	Prevotella_veroralis
31	Rothia_dentocariosa
32	Prevotella_dentalis
33	Campylobacter_curvus
34	Prevotella_marshii
35	Lautropia_mirabilis
36	Actinomyces_gerencseriae
37	Selenomonas_noxia
38	Bifidobacterium_dentium
39	Haemophilus_parainfluenzae
40	Porphyromonas_gingivalis
41	Streptococcus_sobrinus
42	Filifactor_alocis
43	Rothia_mucilaginosa
44	Lachnoanaerobaculum_saburreum
45	Streptococcus_gordonii
46	Leptotrichia_hofstadii
47	Streptococcus_sanguinis
48	Fusobacterium_periodonticum
49	Campylobacter_showae
50	Tannerella_forsythia
51	Capnocytophaga_granulosa
52	Neisseria_oralis
53	Gemella_haemolysans
54	Slackia_exigua
55	Actinomyces_viscosus
56	Streptococcus_oralis
57	Cardiobacterium_valvarum
58	Prevotella_pleuritidis
59	Propionibacterium_acidifaciens
60	Streptococcus_parasanguinis
61	Prevotella_oralis
62	Actinomyces_graevenitzii
63	Alloprevotella_rava
64	Atopobium_parvulum
65	Shuttleworthia_satelles
66	Treponema_lecithinolyticum
67	Neisseria_macacae
68	Streptococcus_intermedius
69	Treponema_socranskii
70	Dialister_pneumosintes
71	Selenomonas_flueggei
72	Peptostreptococcus_stomatis
73	Leptotrichia_shahii
74	Capnocytophaga_ochracea
75	Gemella_sanguinis
76	Prevotella_intermedia
77	Prevotella_fusca
78	Selenomonas_sputigena
79	Veillonella_rodentium
80	Bulleidia_extructa
81	Haemophilus_parahaemolyticus
82	Alloprevotella_tannerae
83	Actinomyces_georgiae
84	Prevotella_maculosa
85	Capnocytophaga_haemolytica
86	Veillonella_parvula
87	Capnocytophaga_sputigena
88	Propionibacterium_acnes
89	Treponema_medium
90	Selenomonas_infelix
91	Leptotrichia_goodfellowii
92	Neisseria_elongata
93	Oribacterium_sinus
94	Solobacterium_moorei
95	Eggerthia_catenaformis
96	Granulicatella_elegans
97	Neisseria_subflava
98	Campylobacter_concisus
99	Prevotella_melaninogenica
100	Megasphaera_micronuciformis
101	Cryptobacterium_curtum
102	Abiotrophia_defectiva
103	Gemella_morbillorum
104	Haemophilus_sputorum
105	Veillonella_atypica
106	Campylobacter_gracilis
107	Streptococcus_australis
108	Campylobacter_rectus
109	Streptococcus_constellatus
110	Prevotella_nigrescens
111	Corynebacterium_matruchotii
112	Eikenella_corrodens
113	Parvimonas_micra
114	Scardovia_wiggsiae
115	Fusobacterium_nucleatum
116	Prevotella_saccharolytica
117	Catonella_morbi
118	Morococcus_cerebrosus
119	Actinomyces_massiliensis
120	Streptococcus_salivarius
121	Prevotella_buccae
122	Pseudoramibacter_alactolyticus
123	Mogibacterium_timidum
124	Streptococcus_mutans
125	Streptococcus_thermophilus
126	Propionibacterium_propionicum
127	Neisseria_flavescens
128	Streptococcus_anginosus
129	Leptotrichia_trevisanii
130	Leptotrichia_wadei
131	Streptococcus_mitis
132	Prevotella_oris
133	Porphyromonas_catoniae
134	Aggregatibacter_aphrophilus
135	Lachnoanaerobaculum_umeaense
136	Eubacterium_infirmum
137	Neisseria_mucosa
138	Prevotella_micans
139	Kingella_denitrificans
140	Corynebacterium_durum
141	Neisseria_bacilliformis
142	Kingella_oralis
143	Cardiobacterium_hominis
144	Fretibacterium_fastidiosum
145	Olsenella_profusa
146	Selenomonas_artemidis
147	Streptococcus_infantis
148	Prevotella_histicola
149	Aggregatibacter_segnis
150	Prevotella_multiformis
151	Centipeda_periodontii
152	Actinomyces_naeslundii
153	Capnocytophaga_gingivalis
154	Prevotella_loescheii
155	Veillonella_tobetsuensis
156	Prevotella_oulorum
157	Atopobium_rimae
158	Treponema_maltophilum
159	Treponema_vincentii
160	Haemophilus_haemolyticus
161	Johnsonella_ignava
162	Stomatobaculum_longum
163	Actinomyces_johnsonii
164	Porphyromonas_somerae
165	Streptococcus_milleri
166	Abiotrophia_sp_HMSC24B09
167	Actinobaculum_sp_oral_taxon_183
168	Actinomyces_sp_oral_taxon_170
169	Actinomyces_sp_oral_taxon_180
170	Actinomyces_sp_oral_taxon_414
171	Actinomyces_sp_oral_taxon_448
172	Actinomyces_sp_oral_taxon_897
173	Aggregatibacter_sp_oral_taxon_458
174	Bacteroidetes_oral_taxon_274
175	Capnocytophaga_sp_oral_taxon_332
176	Capnocytophaga_sp_oral_taxon_338
177	Haemophilus_sp_HMSC71H05
178	Leptotrichia_sp_oral_taxon_212
179	Leptotrichia_sp_oral_taxon_215
180	Leptotrichia_sp_oral_taxon_225
181	Leptotrichia_sp_oral_taxon_879
182	Neisseria_sp_oral_taxon_014
183	Oribacterium_sp_oral_taxon_078
184	Ottowia_sp_oral_taxon_894
185	Parvimonas_sp_oral_taxon_110
186	Porphyromonas_sp_oral_taxon_278
187	Prevotella_sp_F0091
188	Selenomonas_sp_FOBRC6
189	Selenomonas_sp_oral_taxon_126
190	Selenomonas_sp_oral_taxon_138
191	Selenomonas_sp_oral_taxon_892
192	Selenomonas_sp_oral_taxon_920
193	Streptococcus_anginosus_group
194	Streptococcus_sp_oral_taxon_056
195	Tannerella_sp_oral_taxon_HOT_286
196	Treponema_sp_OMZ_838

### Sheet: ST4D
Tongue-Tonsil-Related Subsite: 266 Taxa detected in at least 5% of samples in at least 30% of cohorts accounting for > 90% of microbiome composition across 94% datasets
1	Veillonella_rogosae
2	Rothia_aeria
3	Aggregatibacter_actinomycetemcomitans
4	Butyrivibrio_hungatei
5	Streptococcus_vestibularis
6	Veillonella_dispar
7	Acinetobacter_johnsonii
8	Eubacterium_saphenum
9	Leptotrichia_buccalis
10	Actinomyces_odontolyticus
11	Neisseria_cinerea
12	Neisseria_sicca
13	Prevotella_baroniae
14	Capnocytophaga_leadbetteri
15	Prevotella_pallens
16	Treponema_denticola
17	Eubacterium_brachy
18	Porphyromonas_endodontalis
19	Eubacterium_yurii
20	Prevotella_shahii
21	Prevotella_denticola
22	Prevotella_scopos
23	Actinomyces_oris
24	Dialister_invisus
25	Granulicatella_adiacens
26	Prevotella_enoeca
27	Streptococcus_cristatus
28	Lachnoanaerobaculum_orale
29	Terrahaemophilus_aromaticivorans
30	Propionigenium_maris
31	Mogibacterium_diversum
32	Actinomyces_meyeri
33	Bergeyella_zoohelcum
34	Prevotella_salivae
35	Eubacterium_nodatum
36	Planobacterium_taklimakanense
37	Neisseria_pharyngis
38	Anaeroglobus_geminatus
39	Olsenella_uli
40	Prevotella_veroralis
41	Rothia_dentocariosa
42	Mycoplasma_faucium
43	Peptococcus_niger
44	Treponema_refringens
45	Treponema_pedis
46	Campylobacter_curvus
47	Prevotella_bivia
48	Streptococcus_pneumoniae
49	Schwartzia_succinivorans
50	Actinomyces_hyovaginalis
51	Prevotella_marshii
52	Lautropia_mirabilis
53	Actinobacillus_rossii
54	Actinomyces_gerencseriae
55	Bacteroides_stercoris
56	Selenomonas_noxia
57	Bifidobacterium_dentium
58	Haemophilus_parainfluenzae
59	Porphyromonas_gingivalis
60	Streptococcus_sobrinus
61	Streptococcus_agalactiae
62	Bacteroides_intestinalis
63	Filifactor_alocis
64	Rothia_mucilaginosa
65	Lachnoanaerobaculum_saburreum
66	Streptococcus_gordonii
67	Leptotrichia_hofstadii
68	Mogibacterium_neglectum
69	Campylobacter_mucosalis
70	Streptococcus_sanguinis
71	Fusobacterium_periodonticum
72	Campylobacter_showae
73	Tannerella_forsythia
74	Capnocytophaga_granulosa
75	Neisseria_oralis
76	Helicobacter_pylori
77	Soonwooa_buanensis
78	Leptotrichia_hongkongensis
79	Gemella_haemolysans
80	Gemella_palaticanis
81	Bacillus_cereus
82	Slackia_exigua
83	Actinomyces_viscosus
84	Streptococcus_oralis
85	Streptococcus_sinensis
86	Cardiobacterium_valvarum
87	Prevotella_pleuritidis
88	Corynebacterium_argentoratense
89	Howardella_ureilytica
90	Parascardovia_denticolens
91	Streptobacillus_moniliformis
92	Selenomonas_ruminantium
93	Eubacterium_sulci
94	Streptococcus_parasanguinis
95	Prevotella_oralis
96	Actinomyces_graevenitzii
97	Alloprevotella_rava
98	Pseudomonas_aeruginosa
99	Atopobium_parvulum
100	Stenotrophomonas_maltophilia
101	Treponema_amylovorum
102	Prevotella_nanceiensis
103	Shuttleworthia_satelles
104	Treponema_lecithinolyticum
105	Neisseria_macacae
106	Streptococcus_intermedius
107	Treponema_socranskii
108	Dialister_pneumosintes
109	Selenomonas_flueggei
110	Peptostreptococcus_stomatis
111	Lactobacillus_reuteri
112	Butyrivibrio_fibrisolvens
113	Mycoplasma_salivarium
114	Mobiluncus_curtisii
115	Simonsiella_muelleri
116	Prevotella_aurantiaca
117	Leptotrichia_shahii
118	Capnocytophaga_ochracea
119	Gemella_sanguinis
120	Prevotella_intermedia
121	Prevotella_fusca
122	Selenomonas_sputigena
123	Veillonella_rodentium
124	Bulleidia_extructa
125	Haemophilus_parahaemolyticus
126	Alloprevotella_tannerae
127	Actinomyces_georgiae
128	Streptococcus_oligofermentans
129	Actinomyces_lingnae
130	Streptococcus_equinus
131	Lactobacillus_salivarius
132	Prevotella_maculosa
133	Haemophilus_influenzae
134	Capnocytophaga_haemolytica
135	Clostridium_aminobutyricum
136	Porphyromonas_gulae
137	Veillonella_parvula
138	Actinomyces_cardiffensis
139	Capnocytophaga_sputigena
140	Propionibacterium_acnes
141	Mobiluncus_mulieris
142	Escherichia_coli
143	Treponema_medium
144	Selenomonas_infelix
145	Leptotrichia_goodfellowii
146	Selenomonas_bovis
147	Lactobacillus_fermentum
148	Neisseria_elongata
149	Oribacterium_sinus
150	Solobacterium_moorei
151	Eggerthia_catenaformis
152	Granulicatella_elegans
153	Neisseria_subflava
154	Campylobacter_concisus
155	Prevotella_melaninogenica
156	Megasphaera_micronuciformis
157	Cryptobacterium_curtum
158	Abiotrophia_defectiva
159	Gemella_morbillorum
160	Lactococcus_lactis
161	Haemophilus_sputorum
162	Veillonella_atypica
163	Campylobacter_gracilis
164	Streptococcus_australis
165	Phocaeicola_abscessus
166	Campylobacter_rectus
167	Streptococcus_constellatus
168	Prevotella_nigrescens
169	Corynebacterium_matruchotii
170	Eikenella_corrodens
171	Parvimonas_micra
172	Scardovia_wiggsiae
173	Fusobacterium_nucleatum
174	Prevotella_saccharolytica
175	Catonella_morbi
176	Morococcus_cerebrosus
177	Actinomyces_massiliensis
178	Streptococcus_salivarius
179	Prevotella_buccae
180	Neisseria_meningitidis
181	Alloscardovia_omnicolens
182	Staphylococcus_epidermidis
183	Mogibacterium_timidum
184	Streptococcus_mutans
185	Streptococcus_thermophilus
186	Propionibacterium_propionicum
187	Neisseria_flavescens
188	Streptococcus_anginosus
189	Leptotrichia_trevisanii
190	Leptotrichia_wadei
191	Streptococcus_mitis
192	Dialister_micraerophilus
193	Prevotella_oris
194	Porphyromonas_catoniae
195	Aggregatibacter_aphrophilus
196	Lachnoanaerobaculum_umeaense
197	Eubacterium_infirmum
198	Neisseria_mucosa
199	Haemophilus_pittmaniae
200	Prevotella_micans
201	Kingella_denitrificans
202	Veillonella_denticariosi
203	Corynebacterium_durum
204	Neisseria_bacilliformis
205	Kingella_oralis
206	Cardiobacterium_hominis
207	Fretibacterium_fastidiosum
208	Streptococcus_peroris
209	Olsenella_profusa
210	Lactobacillus_gasseri
211	Selenomonas_artemidis
212	Streptococcus_infantis
213	Prevotella_histicola
214	Aggregatibacter_segnis
215	Streptococcus_suis
216	Prevotella_multiformis
217	Centipeda_periodontii
218	Actinomyces_israelii
219	Actinomyces_naeslundii
220	Actinomyces_turicensis
221	Streptococcus_lactarius
222	Capnocytophaga_gingivalis
223	Prevotella_loescheii
224	Veillonella_tobetsuensis
225	Prevotella_oulorum
226	Sneathia_sanguinegens
227	Atopobium_rimae
228	Selenomonas_dianae
229	Treponema_maltophilum
230	Treponema_vincentii
231	Butyrivibrio_proteoclasticus
232	Haemophilus_haemolyticus
233	Johnsonella_ignava
234	Moryella_indoligenes
235	Stomatobaculum_longum
236	Veillonella_caviae
237	Clostridium_phytofermentans
238	Peptostreptococcus_anaerobius
239	Neisseria_perflava
240	Staphylococcus_aureus
241	Prevotella_jejuni
242	Bifidobacterium_longum
243	Actinomyces_johnsonii
244	Kingella_kingae
245	Porphyromonas_somerae
246	Aggregatibacter_sp_oral_taxon_458
247	Haemophilus_sp_HMSC71H05
248	Lachnospiraceae_bacterium_oral_taxon_096
249	Leptotrichia_sp_oral_taxon_215
250	Prevotella_sp_oral_taxon_306
251	Tannerella_sp_oral_taxon_HOT_286
252	Actinomyces_sp_HMSC035G02
253	Actinomyces_sp_HPA0247
254	Actinomyces_sp_ICM47
255	Actinomyces_sp_S6_Spd3
256	Actinomyces_sp_oral_taxon_181
257	Oribacterium_asaccharolyticum
258	Oribacterium_parvum
259	Streptococcus_sp_A12
260	Streptococcus_sp_F0442
261	Streptococcus_sp_HMSC034E03
262	Streptococcus_sp_HMSC067H01
263	Streptococcus_sp_HMSC071D03
264	Streptococcus_sp_HPH0090
265	Veillonella_infantium
266	Veillonella_sp_T11011_6

### Sheet: STE
Buccal-Palate-Other Surface Subsite: 166 Taxa detected in at least 5% of samples in at least 55% of cohorts accounting for > 90% of microbiome composition across 90% datasets
1	Veillonella_rogosae
2	Rothia_aeria
3	Aggregatibacter_actinomycetemcomitans
4	Veillonella_dispar
5	Eubacterium_saphenum
6	Leptotrichia_buccalis
7	Actinomyces_odontolyticus
8	Prevotella_baroniae
9	Capnocytophaga_leadbetteri
10	Prevotella_pallens
11	Treponema_denticola
12	Eubacterium_brachy
13	Porphyromonas_endodontalis
14	Eubacterium_yurii
15	Prevotella_shahii
16	Prevotella_denticola
17	Actinomyces_oris
18	Dialister_invisus
19	Granulicatella_adiacens
20	Prevotella_enoeca
21	Streptococcus_cristatus
22	Lachnoanaerobaculum_orale
23	Actinomyces_meyeri
24	Prevotella_salivae
25	Actinobaculum_massiliense
26	Eubacterium_nodatum
27	Planobacterium_taklimakanense
28	Anaeroglobus_geminatus
29	Olsenella_uli
30	Prevotella_veroralis
31	Rothia_dentocariosa
32	Peptococcus_niger
33	Streptococcus_pneumoniae
34	Schwartzia_succinivorans
35	Lautropia_mirabilis
36	Actinobacillus_rossii
37	Actinomyces_gerencseriae
38	Neisseria_shayeganii
39	Selenomonas_noxia
40	Haemophilus_parainfluenzae
41	Porphyromonas_gingivalis
42	Filifactor_alocis
43	Rothia_mucilaginosa
44	Lachnoanaerobaculum_saburreum
45	Streptococcus_gordonii
46	Leptotrichia_hofstadii
47	Streptococcus_sanguinis
48	Fusobacterium_periodonticum
49	Campylobacter_showae
50	Tannerella_forsythia
51	Capnocytophaga_granulosa
52	Neisseria_oralis
53	Leptotrichia_hongkongensis
54	Gemella_haemolysans
55	Actinomyces_viscosus
56	Streptococcus_oralis
57	Cardiobacterium_valvarum
58	Prevotella_pleuritidis
59	Eubacterium_sulci
60	Streptococcus_parasanguinis
61	Prevotella_oralis
62	Actinomyces_graevenitzii
63	Alloprevotella_rava
64	Atopobium_parvulum
65	Treponema_amylovorum
66	Prevotella_nanceiensis
67	Shuttleworthia_satelles
68	Treponema_lecithinolyticum
69	Streptococcus_intermedius
70	Treponema_socranskii
71	Dialister_pneumosintes
72	Selenomonas_flueggei
73	Peptostreptococcus_stomatis
74	Simonsiella_muelleri
75	Prevotella_aurantiaca
76	Leptotrichia_shahii
77	Capnocytophaga_ochracea
78	Gemella_sanguinis
79	Prevotella_intermedia
80	Selenomonas_sputigena
81	Veillonella_rodentium
82	Bulleidia_extructa
83	Haemophilus_parahaemolyticus
84	Alloprevotella_tannerae
85	Actinomyces_georgiae
86	Streptococcus_oligofermentans
87	Actinomyces_lingnae
88	Prevotella_maculosa
89	Haemophilus_influenzae
90	Veillonella_parvula
91	Capnocytophaga_sputigena
92	Propionibacterium_acnes
93	Treponema_medium
94	Selenomonas_infelix
95	Leptotrichia_goodfellowii
96	Lactobacillus_fermentum
97	Neisseria_elongata
98	Oribacterium_sinus
99	Solobacterium_moorei
100	Granulicatella_elegans
101	Neisseria_subflava
102	Campylobacter_concisus
103	Prevotella_melaninogenica
104	Megasphaera_micronuciformis
105	Cryptobacterium_curtum
106	Abiotrophia_defectiva
107	Gemella_morbillorum
108	Lactococcus_lactis
109	Haemophilus_sputorum
110	Veillonella_atypica
111	Campylobacter_gracilis
112	Streptococcus_australis
113	Campylobacter_rectus
114	Prevotella_nigrescens
115	Corynebacterium_matruchotii
116	Eikenella_corrodens
117	Parvimonas_micra
118	Scardovia_wiggsiae
119	Fusobacterium_nucleatum
120	Prevotella_saccharolytica
121	Catonella_morbi
122	Actinomyces_massiliensis
123	Streptococcus_salivarius
124	Prevotella_buccae
125	Neisseria_meningitidis
126	Staphylococcus_epidermidis
127	Mogibacterium_timidum
128	Streptococcus_mutans
129	Streptococcus_thermophilus
130	Neisseria_flavescens
131	Streptococcus_anginosus
132	Leptotrichia_trevisanii
133	Leptotrichia_wadei
134	Streptococcus_mitis
135	Prevotella_oris
136	Porphyromonas_catoniae
137	Aggregatibacter_aphrophilus
138	Lachnoanaerobaculum_umeaense
139	Eubacterium_infirmum
140	Neisseria_mucosa
141	Prevotella_micans
142	Kingella_denitrificans
143	Corynebacterium_durum
144	Neisseria_bacilliformis
145	Kingella_oralis
146	Cardiobacterium_hominis
147	Fretibacterium_fastidiosum
148	Streptococcus_peroris
149	Selenomonas_artemidis
150	Streptococcus_infantis
151	Prevotella_histicola
152	Aggregatibacter_segnis
153	Centipeda_periodontii
154	Actinomyces_israelii
155	Actinomyces_naeslundii
156	Capnocytophaga_gingivalis
157	Prevotella_loescheii
158	Veillonella_tobetsuensis
159	Prevotella_oulorum
160	Atopobium_rimae
161	Selenomonas_dianae
162	Treponema_maltophilum
163	Treponema_vincentii
164	Haemophilus_haemolyticus
165	Johnsonella_ignava
166	Stomatobaculum_longum
