## Supplementary material for "Multi-cohort analysis of 37,739 oral microbiomes reveals ecologically influential health-associated microbial sub-communities across major oral subsites": Table S5

### Sheet: Legends
Table S5: Salivary case-control cohorts used for Health Association Score computation and their broad disease category classification.
Table Number	In short	Description
Table S5A	ST5A	Matched 38 case-control salivary cohorts used for Health Association Score computation: Details of salivary case-control cohorts used to compute Health Association Scores, including broad disease category, control and disease sample counts, country, and sequencing strategy.
Table S5B	ST5B	Broad disease category classification for case-control cohorts: Classification of disease contexts from salivary matched case-control cohorts into broader disease groups used for annotation and interpretation of health-association analyses.

### Sheet: ST5A
Details of the 38 discovery study cohorts from Saliva-Sputum-Oral Wash Subsite investigated for computing the Health-Association of the 499 taxa
	Study Name	Sample Size	Oral-Subsite	Country	Sequencing Strategy	Control Samples	Disease Samples	Diseases	Accession No.	DOI
1	AbdelbaryM_2022	27	saliva_sputum_oral_wash	DEU	16s	12	15	IBD_GutInflammation	PRJNA855620	https://doi.org/10.3389/fcimb.2022.1010853
2	BelstromD_2017	59	saliva_sputum_oral_wash	DNK	WGS	20	39	Periodontitis, Dental_Caries	PRJNA396840	https://doi.org/10.1038/s41522-017-0031-4
3	BelstromD_2021	44	saliva_sputum_oral_wash	DNK	WGS	22	22	Periodontitis	PRJNA678453	https://doi.org/10.1038/s41522-021-00247-y
4	DebeliusJ_2020	876	saliva_sputum_oral_wash	CHN	16s	436	440	Nasopharyngeal_Carcinoma	PRJEB37445	https://doi.org/10.1128/mSystems.00065-20
5	FanX_2018b	740	saliva_sputum_oral_wash	USA	16s	372	368	Pancreatic_Cancer	PRJNA434300; PRJNA434312	https://doi.org/10.1186/s40168-018-0448-x
6	GuptaA_2022	105	saliva_sputum_oral_wash	IND	16s	48	57	COVID	PRJNA780671	https://doi.org/10.1016/j.micres.2022.127055
7	HuangC_2022	40	saliva_sputum_oral_wash	CHN	16s	20	20	Myasthenia_Gravis	PRJNA837028	https://doi.org/10.3389/fneur.2022.938360
8	JiangQ_2019	90	saliva_sputum_oral_wash	CHN	16s	43	47	Dental_Caries	PRJNA495719	https://doi.org/10.3389/fcimb.2018.00442
9	LeeW_2017	247	saliva_sputum_oral_wash	CHN	16s	127	120	Oral_SCC_Variants	PRJNA386665	https://doi.org/10.1038/s41598-017-16418-x
10	LeeY_2025	102	saliva_sputum_oral_wash	KOR	16s	33	69	Gingivitis, Periodontitis	PRJNA1148754	https://doi.org/10.1016/j.job.2024.100591
11	LinM_2020	71	saliva_sputum_oral_wash	CHN	16s	14	57	Periodontitis	PRJNA578492	https://doi.org/10.3389/fcimb.2020.00124
12	LindheimL_2016	44	saliva_sputum_oral_wash	AUT	16s	20	24	Polycystic_Ovary_Syndrome	PRJNA326866	https://doi.org/10.3389/fmicb.2016.01270
13	LiuY_2019	30	saliva_sputum_oral_wash	CHN	16s	15	15	Cheilitis_Granulomatosa	PRJNA484857	http://dx.doi.org/doi:10.4317/medoral.23041
14	LundmarkA_2019	93	saliva_sputum_oral_wash	SWE	16s	46	47	Periodontitis	PRJEB21767	https://doi.org/10.3389/fcimb.2019.00216
15	MoskovitzM_2021	60	saliva_sputum_oral_wash	ISR	16s	16	44	T1D	PRJNA759836	https://doi.org/10.3389/fmicb.2021.756808
16	NagataN_2022	281	saliva_sputum_oral_wash	JPN	WGS	234	47	Pancreatic_Cancer	PRJNA832909	https://doi.org/10.1053/j.gastro.2022.03.054
17	RafiqulI_2022	37	saliva_sputum_oral_wash	BGD	16s	15	22	COVID	PRJNA767939	https://doi.org/10.3389/fmed.2022.821777
18	RiveraV_2025	74	saliva_sputum_oral_wash	PRI	16s	27	47	Neurodegenerative_Disorders, CAD_heart_related_syndromes	PRJEB86129	https://doi.org/10.1038/s41598-025-13262-2
19	RussoE_2018	20	saliva_sputum_oral_wash	ITA	16s	10	10	Colorectal_Cancer	PRJNA356414	https://doi.org/10.3389/fmicb.2017.02699
20	TakahashiY_2019	140	saliva_sputum_oral_wash	JPN	16s	81	59	Oral_SCC_Variants	PRJNA525734	https://doi.org/10.1016/j.job.2019.03.003
21	TianN_2017	62	saliva_sputum_oral_wash	USA	16s	20	42	Celiac_Disease	PRJNA321349	https://doi.org/10.1128/AEM.03330-16
22	TongY_2019	80	saliva_sputum_oral_wash	CHN	16s	52	28	Bone_Associated_Disorders	PRJNA578951	https://doi.org/10.3389/fcimb.2019.00475
23	WangB_2020	61	saliva_sputum_oral_wash	CHN	16s	30	31	Hypothyroidism	PRJEB38373	https://doi.org/10.1152/ajpendo.00234.2020
24	WangK_2016	108	saliva_sputum_oral_wash	CHN	16s	36	72	Oral_Lichen_Planus	PRJNA306560	https://doi.org/10.1038/srep22943
25	WangQ_2019	41	saliva_sputum_oral_wash	CHN	16s	21	20	Other_SCC_Variants	PRJNA587078	https://doi.org/10.1038/s41598-019-55667-w
26	WangT_2018	91	saliva_sputum_oral_wash	CHN	16s	45	46	Chronic_Fatigue_Syndrome	PRJNA414355	https://doi.org/10.1371/journal.pone.0203503
27	WangX_2020	60	saliva_sputum_oral_wash	CHN	16s	20	40	Oral_Lichen_Planus	PRJNA556311; PRJNA555458	https://doi.org/10.3389/fmicb.2020.00629
28	YuF_2020	40	saliva_sputum_oral_wash	CHN	16s	10	30	Oral_Lichen_Planus, Apthous_Infl_Variants	PRJNA542018	https://doi.org/10.1186/s12866-020-01733-7
29	ZellerG_2014B	338	saliva_sputum_oral_wash	FRA	WGS	160	178	Colorectal_Cancer	PRJEB28422	https://doi.org/10.7554/eLife.42693
30	ZhengX_2017	42	saliva_sputum_oral_wash	CHN	16s	21	21	Dental_Caries	PRJNA339212	https://doi.org/10.1038/s41598-017-07042-w
31	ZhuC_2018	84	saliva_sputum_oral_wash	CHN	16s	51	33	ECC	PRJNA493618	https://doi.org/10.3389/fcimb.2018.00423
32	ZiganshinaE_2020	26	saliva_sputum_oral_wash	RUS	16s	12	14	GERD	PRJNA598080	https://doi.org/10.1155/2020/2681791
33	ArmstrongA_2023a	770	saliva_sputum_oral_wash	USA	16s	323	447	COVID	PRJEB62655	https://doi.org/10.1016/j.ebiom.2023.104731
34	ArmstrongA_2023b	123	saliva_sputum_oral_wash	USA	WGS	64	59	COVID	PRJEB62577	https://doi.org/10.1016/j.ebiom.2023.104731
35	MakinenA_2023	130	saliva_sputum_oral_wash	FIN	16s	96	34	Oral_SCC_Variants	PRJNA997108	https://doi.org/10.1186/s40168-023-01613-y
36	JulianM_2017	50	saliva_sputum_oral_wash	USA	16s	10	40	HIV	PRJNA330897	http://dx.doi.org/10.1097/MD.0000000000005821	10 control samples from JulianM_2017_exposure were added here during the analysis.
37	KumpitschC_2020	158	saliva_sputum_oral_wash	AUT	16s	33	125	Head_And_Neck_Cancer	PRJEB37299	https://doi.org/10.1038/s41598-020-73515-0	33 control samples from KumpitschC_2020_exposure were added here during the analysis.
38	WolfA_2017	22	saliva_sputum_oral_wash	AUT	16s	11	11	Oral_SCC_Variants	PRJEB18476	https://doi.org/10.1038/s41598-017-06361-2	11 control samples from WolfA_2017_exposure were added here during the analysis.

### Sheet: ST5B
Disease grouping scheme: Mapping of original disease annotations (Original disease) to standardized disease categories (disease) used for structured cross-cohort analysis along with the more broader groups of disease which are not used but added in the metadata of each sample.
	original_disease	disease (used for analysis)	disease_group
1	recurrent aphthous ulcer	Apthous_Infl_Variants	Oral_Soft_Tissue_Palate_Infl_Infec
2	recurrent apthous stomatitis	Apthous_Infl_Variants	Oral_Soft_Tissue_Palate_Infl_Infec
3	rheumatoid arthritis	Bone_Associated_Disorders	Bone_Associated_Disorders
4	severe congenital neutropenia	Bone_Associated_Disorders	Bone_Associated_Disorders
5	aortic thrombosis	CAD_heart_related_syndromes	CAD_heart_related_syndromes
6	acute coronary syndrome	CAD_heart_related_syndromes	CAD_heart_related_syndromes
7	coronary artery disease	CAD_heart_related_syndromes	CAD_heart_related_syndromes
8	hypertension	CAD_heart_related_syndromes	CAD_heart_related_syndromes
9	celiac disease	Celiac_Disease	Celiac_Disease
10	cheilitis granulomatosa	Cheilitis_Granulomatosa	Oral_Soft_Tissue_Palate_Infl_Infec
11	chronic fatigue syndrome	Chronic_Fatigue_Syndrome	Chronic_Fatigue_Syndrome
12	colorectal cancer	Colorectal_Cancer	Colorectal_Cancer
13	covid	COVID	COVID
14	dental caries	Dental_Caries	Oral_Hard_Tissue_Infl_Infec
15	Caries	Dental_Caries	Oral_Hard_Tissue_Infl_Infec
16	recurrent caries	Dental_Caries	Oral_Hard_Tissue_Infl_Infec
17	severe early childhood caries	Dental_Caries	Oral_Hard_Tissue_Infl_Infec
18	disease_free_survival	disease_free_survival	disease_free_survival
19	ecc	ECC	Oral_Hard_Tissue_Infl_Infec
20	ecc_recurrence	ECC	Oral_Hard_Tissue_Infl_Infec
21	endodontic infection	Endontic_Infection	Oral_Hard_Tissue_Infl_Infec
22	gastroesophageal reflux disease	GERD	GERD
23	Gingivitis	Gingivitis	Oral_Hard_Tissue_Infl_Infec
24	head and neck cancer	Head_And_Neck_Cancer	Head_And_Neck_Cancer
25	head and neck squamous cell carcinoma	Head_And_Neck_Cancer	Head_And_Neck_Cancer
26	human immunodeficiency virus	HIV	HIV
27	hypothyroidism	Hypothyroidism	Autoimmune_disease
28	inflammatory bowel disease	IBD_GutInflammation	IBD_GutInflammation
29	crohn's disease	IBD_GutInflammation	IBD_GutInflammation
30	ulcerative colitis	IBD_GutInflammation	IBD_GutInflammation
31	Irritable Bowel Syndrome	IBS	IBS
32	mucositis	Mucositis	Oral_Soft_Tissue_Palate_Infl_Infec
33	myasthenia gravis	Myasthenia_Gravis	Myasthenia_Gravis
34	nasopharyngeal carcinoma	Nasopharyngeal_Carcinoma	Nasopharyngeal_Carcinoma
35	Alzheimer	Neurodegenerative_Disorders	Neurodegenerative_Disorders
36	oral squamous cell carcinoma	Oral_SCC_Variants	Oral_SCC_Variants
37	oropharyngeal squamous cell carcinoma	Oral_SCC_Variants	Oral_SCC_Variants
38	oesophageal squamous cell carcinoma	Other_SCC_Variants	Other_SCC_Variants
39	pancreatic cancer	Pancreatic_Cancer	Pancreatic_Cancer
40	peri-implant mucositis	Peri_Implantitis_Variants	Oral_Hard_Tissue_Infl_Infec
41	peri-implantitis	Peri_Implantitis_Variants	Oral_Hard_Tissue_Infl_Infec
42	periodontitis	Periodontitis	Oral_Hard_Tissue_Infl_Infec
43	polycystic ovary syndrome	Polycystic_Ovary_Syndrome	Polycystic_Ovary_Syndrome
44	sjogren syndrome	Sjogren_Syndrome	Sjogren_Syndrome
45	type 1 diabetes	T1D	T1D
46	type 2 diabetes	T2D	T2D
