## Supplementary material for "Multi-cohort analysis of 37,739 oral microbiomes reveals ecologically influential health-associated microbial sub-communities across major oral subsites": Table S8

### Sheet: Legends
Table S8: Stratified Core Association Scores and joint Core-Health Association classification of 499 salivary taxa.
Table Number	In short	Description
Table S8A	ST8A	Stratified salivary Core Association Scores for 499 taxa: Core Association Scores computed across stratified salivary cohort subsets, including 16S, WGS, and exposure-associated partitions.
Table S8B	ST8B	Joint Core Association Score and Health Association Score classification: Quadrant-based classification of salivary taxa according to Core-Association Score (CS) and Health-Associatio Score (HS), including taxa with high CS and high HS, high CS and low HS, low CS and high HS, and low scores for both dimensions.

### Sheet: ST8A
Core Association Score (CS) Computed separately for each of the Sequence Modalities and Exposure Status is given along with the Combined Core Association Score (CS)
Species	Combined CS	16s CS	WGS CS	16s Exposure CS
Prevotella_salivae	1	1	0.929919	0.995192
Atopobium_parvulum	0.99726	1	0.929919	0.988782
Prevotella_pallens	0.994521	0.995696	0.929919	0.951923
Fusobacterium_periodonticum	0.991781	0.982783	0.956873	0.995192
Megasphaera_micronuciformis	0.989041	0.989957	0.897574	0.951923
Prevotella_melaninogenica	0.984932	0.989957	0.897574	0.860577
Porphyromonas_catoniae	0.984932	0.989957	0	1
Veillonella_dispar	0.980822	0.977044	0.956873	0.951923
Prevotella_histicola	0.978082	0.982783	0.849057	0.979167
Haemophilus_parainfluenzae	0.975342	0.959828	0.994609	0.860577
Fusobacterium_nucleatum	0.972603	0.977044	0.849057	0.911859
Streptococcus_thermophilus	0.969863	0.97274	0	0.951923
Actinomyces_graevenitzii	0.965753	0.936872	0.929919	0.979167
Campylobacter_concisus	0.965753	0.965567	0.897574	0.719551
Actinomyces_odontolyticus	0.958904	0.965567	0.849057	0.793269
Rothia_mucilaginosa	0.958904	0.919656	0.986523	0.911859
Prevotella_nanceiensis	0.958904	0.969871	NA	0.951923
Streptococcus_sanguinis	0.947945	0.945481	0.873315	0.860577
Tannerella_forsythia	0.947945	0.945481	0.781671	0.951923
Peptostreptococcus_stomatis	0.947945	0.954089	0.67655	0.951923
Veillonella_atypica	0.947945	0.919656	0.975741	0.793269
Stomatobaculum_longum	0.947945	0.954089	0.781671	0.911859
Actinomyces_lingnae	0.938356	0.959828	NA	0.911859
Leptotrichia_wadei	0.938356	0.936872	0.781671	0.951923
Solobacterium_moorei	0.932877	0.945481	0.566038	0.951923
Parvimonas_micra	0.932877	0.945481	0.67655	0.911859
Capnocytophaga_gingivalis	0.928767	0.926829	0.781671	0.951923
Streptococcus_parasanguinis	0.923288	0.890961	0.975741	0.860577
Neisseria_flavescens	0.923288	0.882353	1	0.719551
Lachnoanaerobaculum_umeaense	0.923288	0.926829	0	0.988782
Prevotella_veroralis	0.916438	0.932568	0.67655	0.860577
Oribacterium_sinus	0.916438	0.926829	0.781671	0.860577
Gemella_sanguinis	0.912329	0.875179	0.929919	0.911859
Lautropia_mirabilis	0.908219	0.913917	0.67655	0.793269
Gemella_haemolysans	0.908219	0.898135	0.873315	0.793269
Rothia_aeria	0.90137	0.913917	0.781671	0.616987
Capnocytophaga_leadbetteri	0.90137	0.908178	0.67655	0.793269
Capnocytophaga_sputigena	0.90137	0.902439	0.67655	0.860577
Eubacterium_sulci	0.894521	0.890961	0.849057	0.793269
Prevotella_oulorum	0.894521	0.902439	0	0.911859
Rothia_dentocariosa	0.887671	0.84792	0.929919	0.911859
Capnocytophaga_ochracea	0.887671	0.908178	0.566038	0.719551
Prevotella_oris	0.887671	0.882353	0.781671	0.860577
Selenomonas_sputigena	0.882192	0.875179	0	0.979167
Veillonella_parvula	0.878082	0.835007	0.897574	0.951923
Catonella_morbi	0.878082	0.890961	0	0.860577
Leptotrichia_buccalis	0.872603	0.868006	0.566038	0.911859
Corynebacterium_matruchotii	0.872603	0.84792	0.781671	0.951923
Streptococcus_mitis	0.865753	0.823529	0.967655	0.719551
Aggregatibacter_segnis	0.865753	0.890961	0.566038	0.616987
Prevotella_loescheii	0.865753	0.875179	0	0.860577
Dialister_invisus	0.857534	0.84792	0	0.979167
Campylobacter_gracilis	0.857534	0.857963	0	0.951923
Streptococcus_salivarius	0.857534	0.823529	0.929919	0.793269
Alloprevotella_rava	0.850685	0.857963	0.566038	0.860577
Corynebacterium_durum	0.850685	0.863702	0	0.860577
Lachnoanaerobaculum_orale	0.845205	0.857963	NA	0.860577
Lachnoanaerobaculum_saburreum	0.845205	0.839311	0.67655	0.860577
Gemella_morbillorum	0.841096	0.868006	0	0.616987
Porphyromonas_endodontalis	0.836986	0.809182	0.781671	0.860577
Streptococcus_oralis	0.836986	0.773314	0.956873	0.719551
Veillonella_rogosae	0.830137	0.84792	0	0.719551
Treponema_medium	0.830137	0.823529	0.566038	0.860577
Prevotella_nigrescens	0.830137	0.773314	0.849057	0.911859
Prevotella_denticola	0.821918	0.823529	0.67655	0.719551
Kingella_oralis	0.821918	0.823529	0.566038	0.793269
Cardiobacterium_hominis	0.821918	0.839311	0.566038	0.616987
Prevotella_shahii	0.809589	0.809182	0.566038	0.719551
Selenomonas_noxia	0.809589	0.789096	0	0.911859
Leptotrichia_hongkongensis	0.809589	0.823529	NA	0.719551
Alloprevotella_tannerae	0.809589	0.773314	0.781671	0.793269
Neisseria_elongata	0.809589	0.789096	0.781671	0.719551
Fretibacterium_fastidiosum	0.809589	0.823529	0	0.719551
Streptococcus_gordonii	0.79726	0.789096	0.566038	0.793269
Treponema_socranskii	0.79726	0.800574	0	0.793269
Eikenella_corrodens	0.79726	0.773314	0.566038	0.860577
Aggregatibacter_aphrophilus	0.790411	0.809182	0	0.616987
Atopobium_rimae	0.790411	0.756098	0.566038	0.911859
Filifactor_alocis	0.782192	0.74175	0.781671	0.793269
Capnocytophaga_granulosa	0.782192	0.773314	0	0.793269
Abiotrophia_defectiva	0.782192	0.800574	0	0.616987
Leptotrichia_trevisanii	0.782192	0.773314	NA	0.793269
Eubacterium_yurii	0.769863	0.800574	0	0
Leptotrichia_shahii	0.769863	0.763271	NA	0.793269
Prevotella_maculosa	0.769863	0.756098	0	0.860577
Selenomonas_infelix	0.769863	0.789096	0	0.616987
Leptotrichia_goodfellowii	0.769863	0.789096	0	0.616987
Treponema_denticola	0.757534	0.74175	0.67655	0.719551
Streptococcus_pneumoniae	0.757534	0.74175	0	0.860577
Campylobacter_showae	0.757534	0.756098	0.67655	0.616987
Granulicatella_elegans	0.757534	0.756098	0.566038	0.719551
Leptotrichia_hofstadii	0.749315	0.727403	0.67655	0.719551
Streptococcus_infantis	0.749315	0.634146	0.986523	0
Eubacterium_brachy	0.741096	0.71736	0.781671	0.616987
Prevotella_intermedia	0.741096	0.704448	0.781671	0.719551
Haemophilus_influenzae	0.741096	0.74175	0	0.719551
Selenomonas_artemidis	0.741096	0.71736	0	0.860577
Haemophilus_sputorum	0.731507	0.727403	0	0.719551
Centipeda_periodontii	0.731507	0.74175	0	0.616987
Actinomyces_naeslundii	0.731507	0.74175	0	0.616987
Granulicatella_adiacens	0.720548	0.704448	0	0.793269
Porphyromonas_gingivalis	0.720548	0.704448	0.566038	0.719551
Dialister_pneumosintes	0.720548	0.704448	0	0.793269
Haemophilus_pittmaniae	0.720548	0.71736	0	0.719551
Treponema_vincentii	0.720548	0.688666	0.566038	0.793269
Anaeroglobus_geminatus	0.706849	0.688666	0	0.793269
Cardiobacterium_valvarum	0.706849	0.727403	0	0
Propionibacterium_propionicum	0.706849	0.727403	0	0
Eubacterium_infirmum	0.706849	0.675753	0.566038	0.793269
Neisseria_mucosa	0.706849	0.688666	0	0.793269
Haemophilus_haemolyticus	0.69863	0.704448	0.566038	0
Eubacterium_nodatum	0.693151	0.661406	0.67655	0.616987
Prevotella_saccharolytica	0.693151	0.688666	0	0.616987
Streptococcus_lactarius	0.693151	0.704448	NA	0
Treponema_amylovorum	0.683562	0.661406	NA	0.719551
Actinomyces_massiliensis	0.683562	0.688666	0	0
Streptococcus_anginosus	0.683562	0.661406	NA	0.719551
Selenomonas_dianae	0.683562	0.661406	NA	0.719551
Schwartzia_succinivorans	0.671233	0.661406	NA	0.616987
Neisseria_oralis	0.671233	0.675753	NA	0
Prevotella_aurantiaca	0.671233	0.675753	NA	0
Actinomyces_georgiae	0.671233	0.675753	0	0
Streptococcus_mutans	0.671233	0.634146	0	0.793269
Neisseria_meningitidis	0.660274	0.661406	0	0
Olsenella_profusa	0.660274	0.649928	0	0.616987
Treponema_maltophilum	0.660274	0.634146	0	0.719551
Actinomyces_oris	0.645205	0.447633	0.873315	0
Actinomyces_meyeri	0.645205	0.634146	0	0.616987
Peptococcus_niger	0.645205	0.634146	NA	0.616987
Shuttleworthia_satelles	0.645205	0.649928	0	0
Neisseria_subflava	0.645205	0.609756	0.566038	0.616987
Streptococcus_australis	0.645205	0.571019	0.67655	0.616987
Streptococcus_peroris	0.645205	0.634146	0	0.616987
Porphyromonas_somerae	0.645205	0	0.897574	0
Eubacterium_saphenum	0.621918	0.571019	0.67655	0
Streptococcus_cristatus	0.621918	0.525108	0.781671	0
Planobacterium_taklimakanense	0.621918	0.634146	NA	0
Prevotella_pleuritidis	0.621918	0.571019	0.566038	0.616987
Streptobacillus_moniliformis	0.621918	0.609756	NA	0.616987
Scardovia_wiggsiae	0.621918	0.571019	0	0.719551
Kingella_denitrificans	0.621918	0.634146	0	0
Veillonella_tobetsuensis	0.621918	0.634146	0	0
Actinomyces_sp_ICM47	0.621918	NA	0.873315	NA
Prevotella_baroniae	0.591781	0.571019	0	0.616987
Bacillus_pumilus	0.591781	0.609756	NA	0
Orientia_tsutsugamushi	0.591781	0.609756	NA	0
Olsenella_uli	0.591781	0.571019	0	0.616987
Prevotella_copri	0.591781	0.571019	0	0.616987
Brachymonas_denitrificans	0.591781	0.609756	NA	0
Prevotella_oralis	0.591781	0.571019	0	0.616987
Treponema_lecithinolyticum	0.591781	0.571019	0	0.616987
Selenomonas_flueggei	0.591781	0.571019	0	0.616987
Haemophilus_parahaemolyticus	0.591781	0.609756	0	0
Prevotella_micans	0.591781	0.609756	0	0
Streptococcus_suis	0.591781	0.609756	NA	0
Prevotella_jejuni	0.591781	0.447633	0.781671	0
Mogibacterium_diversum	0.552055	0.447633	0.67655	0
Actinomyces_gerencseriae	0.552055	0.571019	NA	0
Slackia_exigua	0.552055	0.571019	0	0
Streptococcus_oligofermentans	0.552055	0.571019	NA	0
Phocaeicola_abscessus	0.552055	0.525108	NA	0.616987
Campylobacter_rectus	0.552055	0	0.781671	0
Prevotella_buccae	0.552055	0.525108	0	0.616987
Mogibacterium_timidum	0.552055	0.571019	0	0
Neisseria_bacilliformis	0.552055	0.571019	0	0
Veillonella_caviae	0.552055	0.571019	NA	0
Ruminococcus_bromii	0.552055	0.571019	0	0
Dorea_longicatena	0.552055	0.571019	0	0
Faecalibacterium_prausnitzii	0.552055	0.571019	0	0
Prevotella_sp_oral_taxon_306	0.552055	NA	0.781671	NA
Veillonella_infantium	0.552055	NA	0.781671	NA
Veillonella_sp_T11011_6	0.552055	NA	0.781671	NA
Neisseria_sicca	0.505479	0	0.67655	0
Prevotella_enoeca	0.505479	0.525108	0	0
Terrahaemophilus_aromaticivorans	0.505479	0.525108	NA	0
Mycoplasma_faucium	0.505479	0.447633	NA	0.616987
Treponema_pedis	0.505479	0.447633	NA	0.616987
Eubacterium_rectale	0.505479	0.525108	0	0
Bulleidia_extructa	0.505479	0.447633	0	0.616987
Capnocytophaga_haemolytica	0.505479	0.525108	0	0
Streptococcus_constellatus	0.505479	0.525108	NA	0
Streptococcus_pyogenes	0.505479	0.447633	0	0.616987
Johnsonella_ignava	0.505479	0.525108	0	0
Anaerostipes_hadrus	0.505479	0.525108	NA	0
Catenibacterium_mitsuokai	0.505479	0.525108	NA	0
Collinsella_aerofaciens	0.505479	0.525108	0	0
Prevotella_stercorea	0.505479	0.525108	0	0
Aggregatibacter_sp_oral_taxon_458	0.505479	NA	0.67655	NA
Leptotrichia_sp_oral_taxon_215	0.505479	NA	0.67655	NA
Actinomyces_sp_HMSC035G02	0.505479	NA	0.67655	NA
Acinetobacter_johnsonii	0.423288	0.447633	0	0
Megasphaera_elsdenii	0.423288	0.447633	0	0
Bergeyella_zoohelcum	0.423288	0.447633	NA	0
Actinomyces_hyovaginalis	0.423288	0.447633	NA	0
Prevotella_marshii	0.423288	0	0	0.616987
Actinobacillus_rossii	0.423288	0.447633	NA	0
Neisseria_shayeganii	0.423288	0.447633	NA	0
Streptococcus_agalactiae	0.423288	0.447633	NA	0
Bacteroides_intestinalis	0.423288	0.447633	0	0
Acinetobacter_lwoffii	0.423288	0.447633	NA	0
Kingella_potus	0.423288	0.447633	NA	0
Soonwooa_buanensis	0.423288	0.447633	NA	0
Bacillus_cereus	0.423288	0.447633	NA	0
Pasteurella_pneumotropica	0.423288	0.447633	NA	0
Butyrivibrio_fibrisolvens	0.423288	0.447633	NA	0
Prevotella_ruminicola	0.423288	0.447633	NA	0
Klebsiella_pneumoniae	0.423288	0	0	0.616987
Propionibacterium_acnes	0.423288	0.447633	0	0
Escherichia_coli	0.423288	0.447633	0	0
Eggerthia_catenaformis	0.423288	0	0	0.616987
Cryptobacterium_curtum	0.423288	0.447633	0	0
Lactococcus_lactis	0.423288	0.447633	0	0
Morococcus_cerebrosus	0.423288	0.447633	0	0
Treponema_succinifaciens	0.423288	0	NA	0.616987
Veillonella_denticariosi	0.423288	0.447633	0	0
Neisseria_canis	0.423288	0.447633	0	0
Actinomyces_turicensis	0.423288	0.447633	NA	0
Sneathia_sanguinegens	0.423288	0	NA	0.616987
Pseudomonas_putida	0.423288	0.447633	NA	0
Bacteroides_vulgatus	0.423288	0.447633	0	0
Dialister_succinatiphilus	0.423288	0.447633	NA	0
Blautia_luti	0.423288	0.447633	NA	0
Eubacterium_hallii	0.423288	0.447633	NA	0
Eubacterium_biforme	0.423288	0.447633	0	0
Bifidobacterium_longum	0.423288	0.447633	0	0
Bacteroides_coprocola	0.423288	0.447633	0	0
Bacteroides_thetaiotaomicron	0.423288	0.447633	0	0
Parabacteroides_goldsteinii	0.423288	0.447633	NA	0
Methylobacterium_jeotgali	0.423288	0.447633	NA	0
Lachnospiraceae_bacterium_oral_taxon_096	0.423288	NA	0.566038	NA
Actinomyces_sp_oral_taxon_181	0.423288	NA	0.566038	NA
Oribacterium_parvum	0.423288	NA	0.566038	NA
Aggregatibacter_actinomycetemcomitans	0	0	0	0
Butyrivibrio_hungatei	0	0	NA	0
Streptococcus_vestibularis	0	0	0	0
Clostridium_ruminantium	0	0	NA	0
Bradyrhizobium_elkanii	0	0	NA	0
Neisseria_cinerea	0	0	0	0
Actinomyces_howellii	0	0	NA	0
Actinobacillus_minor	0	0	NA	0
Haemophilus_haemoglobinophilus	0	0	NA	0
Prevotella_scopos	0	0	0	0
Veillonella_montpellierensis	0	0	NA	0
Moraxella_lacunata	0	0	NA	0
Propionigenium_maris	0	0	NA	0
Actinomyces_bowdenii	0	0	NA	0
Actinobaculum_massiliense	0	0	NA	0
Mannheimia_granulomatis	0	0	NA	0
Ornatilinea_apprima	0	0	NA	0
Neisseria_pharyngis	0	0	NA	0
Lactobacillus_johnsonii	0	0	0	0
Dialister_propionicifaciens	0	0	NA	0
Mycoplasma_hyosynoviae	0	0	NA	0
Azospira_oryzae	0	0	NA	0
Alysiella_crassa	0	0	NA	0
Prevotella_dentalis	0	0	0	0
Acidithiobacillus_thiooxidans	0	0	NA	0
Corynebacterium_jeikeium	0	0	NA	0
Acinetobacter_baumannii	0	0	0	0
Treponema_refringens	0	0	NA	0
Campylobacter_curvus	0	0	0	0
Prevotella_bivia	0	0	0	0
Mycoplasma_feliminutum	0	0	NA	0
Treponema_parvum	0	0	NA	0
Barnesiella_intestinihominis	0	0	NA	0
Bacteroides_stercoris	0	0	NA	0
Bifidobacterium_dentium	0	0	0	0
Gemmatimonas_aurantiaca	0	0	NA	0
Streptococcus_sobrinus	0	0	0	0
Pseudomonas_stutzeri	0	0	NA	0
Acinetobacter_junii	0	0	0	0
Bacteroides_acidifaciens	0	0	NA	0
Prevotella_amnii	0	0	0	0
Treponema_bryantii	0	0	NA	0
Odoribacter_denticanis	0	0	NA	0
Bacteroides_heparinolyticus	0	0	0	0
Prevotella_paludivivens	0	0	NA	0
Bacteroides_zoogleoformans	0	0	0	0
Natranaerovirga_hydrolytica	0	0	NA	0
Mogibacterium_neglectum	0	0	NA	0
Campylobacter_mucosalis	0	0	0	0
Peptoniphilus_lacrimalis	0	0	0	0
Eubacterium_minutum	0	0	0	0
Sporanaerobacter_acetigenes	0	0	NA	0
Desulfomicrobium_orale	0	0	0	0
Lactobacillus_ruminis	0	0	0	0
Helicobacter_pylori	0	0	NA	0
Gemella_palaticanis	0	0	NA	0
Actinomyces_viscosus	0	0	0	0
Desulfovibrio_fairfieldensis	0	0	NA	0
Prevotella_multisaccharivorax	0	0	0	0
Streptococcus_sinensis	0	0	0	0
Gemella_cuniculi	0	0	NA	0
Desulfobulbus_propionicus	0	0	NA	0
Corynebacterium_tuberculostearicum	0	0	NA	0
Corynebacterium_argentoratense	0	0	0	0
Howardella_ureilytica	0	0	NA	0
Snodgrassella_alvi	0	0	NA	0
Clostridium_hathewayi	0	0	NA	0
Propionibacterium_acidifaciens	0	0	0	0
Gardnerella_vaginalis	0	0	0	0
Parascardovia_denticolens	0	0	0	0
Prevotella_falsenii	0	0	NA	0
Gemella_bergeri	0	0	0	0
Selenomonas_ruminantium	0	0	NA	0
Veillonella_ratti	0	0	NA	0
Desulfobulbus_rhabdoformis	0	0	NA	0
Lactobacillus_mucosae	0	0	0	0
Eubacterium_ramulus	0	0	NA	0
Ralstonia_solanacearum	0	0	NA	0
Paraprevotella_clara	0	0	NA	0
Actinobacillus_porcinus	0	0	NA	0
Pseudomonas_aeruginosa	0	0	NA	0
Stenotrophomonas_maltophilia	0	0	0	0
Anaerovorax_odorimutans	0	0	NA	0
Megamonas_funiformis	0	0	0	0
Wolinella_succinogenes	0	0	NA	0
Lactobacillus_frumenti	0	0	NA	0
Neisseria_macacae	0	0	0	0
Moraxella_osloensis	0	0	0	0
Streptococcus_intermedius	0	0	NA	0
Pyramidobacter_piscolens	0	0	0	0
Lactobacillus_reuteri	0	0	0	0
Mycoplasma_salivarium	0	0	NA	0
Mobiluncus_curtisii	0	0	NA	0
Simonsiella_muelleri	0	0	0	0
Actinomyces_oricola	0	0	NA	0
Barnesiella_viscericola	0	0	NA	0
Leptotrichia_amnionii	0	0	0	0
Conchiformibius_steedae	0	0	NA	0
Porphyromonas_uenonis	0	0	0	0
Prevotella_fusca	0	0	0	0
Veillonella_rodentium	0	0	0	0
Alkaliphilus_crotonatoxidans	0	0	NA	0
Bilophila_wadsworthia	0	0	0	0
Streptococcus_equinus	0	0	NA	0
Lactobacillus_salivarius	0	0	0	0
Lactobacillus_crispatus	0	0	0	0
Moraxella_bovoculi	0	0	NA	0
Atopobium_minutum	0	0	0	0
Clostridium_aminobutyricum	0	0	NA	0
Porphyromonas_gulae	0	0	NA	0
Saccharofermentans_acetigenes	0	0	NA	0
Actinomyces_cardiffensis	0	0	0	0
Rhodococcus_erythropolis	0	0	0	0
Mobiluncus_mulieris	0	0	NA	0
Lactobacillus_vaginalis	0	0	0	0
Mycoplasma_orale	0	0	NA	0
Prevotella_corporis	0	0	NA	0
Selenomonas_bovis	0	0	NA	0
Chryseobacterium_kwangjuense	0	0	NA	0
Lactobacillus_delbrueckii	0	0	0	0
Lactobacillus_fermentum	0	0	0	0
Clostridium_ultunense	0	0	NA	0
Prevotella_timonensis	0	0	0	0
Atopobium_vaginae	0	0	0	0
Sediminibacterium_salmoneum	0	0	NA	0
Intestinimonas_butyriciproducens	0	0	NA	0
Actinomyces_timonensis	0	0	NA	0
Acinetobacter_calcoaceticus	0	0	NA	0
Corynebacterium_kroppenstedtii	0	0	0	0
Moraxella_boevrei	0	0	NA	0
Micrococcus_luteus	0	0	0	0
Elizabethkingia_meningoseptica	0	0	NA	0
Fusobacterium_russii	0	0	NA	0
Alloscardovia_omnicolens	0	0	0	0
Staphylococcus_epidermidis	0	0	0	0
Neisseria_lactamica	0	0	0	0
Mannheimia_haemolytica	0	0	NA	0
Pseudoramibacter_alactolyticus	0	0	0	0
Porphyromonas_asaccharolytica	0	0	0	0
Treponema_pectinovorum	0	0	NA	0
Treponema_putidum	0	0	0	0
Dialister_micraerophilus	0	0	0	0
Chryseobacterium_piscicola	0	0	NA	0
Fusobacterium_canifelinum	0	0	NA	0
Neisseria_dentiae	0	0	NA	0
Agrobacterium_tumefaciens	0	0	0	0
Lactobacillus_gasseri	0	0	0	0
Prevotella_albensis	0	0	NA	0
Rothia_terrae	0	0	NA	0
Achromobacter_xylosoxidans	0	0	NA	0
Ruminofilibacter_xylanolyticum	0	0	NA	0
Finegoldia_magna	0	0	NA	0
Prevotella_multiformis	0	0	0	0
Actinomyces_israelii	0	0	NA	0
Lactobacillus_oris	0	0	0	0
Bergeriella_denitrificans	0	0	NA	0
Paludibacter_propionicigenes	0	0	NA	0
Bryobacter_aggregatus	0	0	NA	0
Scardovia_inopinata	0	0	0	0
Streptococcus_pseudopneumoniae	0	0	0	0
Butyrivibrio_proteoclasticus	0	0	NA	0
Lactobacillus_iners	0	0	0	0
Lactobacillus_helveticus	0	0	0	0
Moryella_indoligenes	0	0	NA	0
Murdochiella_asaccharolytica	0	0	NA	0
Actinobaculum_schaalii	0	0	NA	0
Gemmiger_formicilis	0	0	0	0
Roseburia_hominis	0	0	0	0
Eubacterium_coprostanoligenes	0	0	NA	0
Bacteroides_plebeius	0	0	0	0
Fusobacterium_necrophorum	0	0	0	0
Streptococcus_uberis	0	0	NA	0
Turicibacter_sanguinis	0	0	NA	0
Bacteroides_uniformis	0	0	0	0
Flavonifractor_plautii	0	0	NA	0
Parabacteroides_merdae	0	0	NA	0
Ruminococcus_gnavus	0	0	NA	0
Coprococcus_eutactus	0	0	0	0
Pseudomonas_fluorescens	0	0	NA	0
Lactobacillus_casei	0	0	NA	0
Actinomyces_funkei	0	0	NA	0
Bacillus_subtilis	0	0	NA	0
Peptostreptococcus_anaerobius	0	0	0	0
Lactobacillus_amylovorus	0	0	NA	0
Lactobacillus_rhamnosus	0	0	0	0
Neisseria_perflava	0	0	0	0
Roseburia_faecis	0	0	0	0
Peptostreptococcus_russellii	0	0	NA	0
Bifidobacterium_breve	0	0	NA	0
Alistipes_putredinis	0	0	0	0
Staphylococcus_aureus	0	0	0	0
Veillonella_magna	0	0	NA	0
Dolosigranulum_pigrum	0	0	0	0
Eubacterium_siraeum	0	0	NA	0
Akkermansia_muciniphila	0	0	NA	0
Blautia_faecis	0	0	NA	0
Bacteroides_caccae	0	0	NA	0
Campylobacter_lanienae	0	0	NA	0
Phascolarctobacterium_succinatutens	0	0	0	0
Ruminococcus_flavefaciens	0	0	NA	0
Vagococcus_lutrae	0	0	NA	0
Enterococcus_faecalis	0	0	0	0
Bacteroides_pyogenes	0	0	NA	0
Actinomyces_suimastitidis	0	0	NA	0
Prevotella_bergensis	0	0	NA	0
Eubacterium_eligens	0	0	0	0
Parabacteroides_distasonis	0	0	NA	0
Anaerococcus_octavius	0	0	NA	0
Roseburia_inulinivorans	0	0	0	0
Streptococcus_massiliensis	0	0	NA	0
Lactobacillus_plantarum	0	0	0	0
Prevotella_disiens	0	0	0	0
Coprococcus_comes	0	0	NA	0
Oscillibacter_valericigenes	0	0	NA	0
Necropsobacter_rosorum	0	0	NA	0
Riemerella_anatipestifer	0	0	NA	0
Ottowia_pentelensis	0	0	NA	0
Alistipes_shahii	0	0	NA	0
Enterococcus_faecium	0	0	NA	0
Alistipes_finegoldii	0	0	0	0
Acidaminococcus_intestini	0	0	0	0
Granulicatella_balaenopterae	0	0	NA	0
Parasutterella_excrementihominis	0	0	NA	0
Bacteroides_dorei	0	0	NA	0
Clostridium_disporicum	0	0	NA	0
Ruminococcus_torques	0	0	0	0
Mycoplasma_spermatophilum	0	0	NA	0
Enterococcus_italicus	0	0	NA	0
Actinomyces_radicidentis	0	0	0	0
Actinomyces_johnsonii	0	0	0	0
Clostridium_lactatifermentans	0	0	NA	0
Bacteroides_ovatus	0	0	NA	0
Bacteroides_eggerthii	0	0	NA	0
Eubacterium_desmolans	0	0	NA	0
Clostridium_hylemonae	0	0	NA	0
Fusicatenibacter_saccharivorans	0	0	NA	0
Kingella_kingae	0	0	0	0
Phascolarctobacterium_faecium	0	0	NA	0
Sutterella_wadsworthensis	0	0	NA	0
Bacteroides_fragilis	0	0	NA	0
Ruminococcus_albus	0	0	NA	0
Bacteroides_massiliensis	0	0	NA	0
Clostridium_symbiosum	0	0	NA	0
Dorea_formicigenerans	0	0	NA	0
Ruminococcus_obeum	0	0	NA	0
Oscillospira_guilliermondii	0	0	NA	0
Roseburia_intestinalis	0	0	0	0
Actinobacillus_succinogenes	0	0	NA	0
Clostridium_ramosum	0	0	NA	0
Haemophilus_parasuis	0	0	NA	0
Veillonella_criceti	0	0	NA	0
Clostridium_leptum	0	0	NA	0
Odoribacter_splanchnicus	0	0	NA	0
Lactobacillus_animata	0	0	NA	0
Clostridium_bartlettii	0	0	NA	0
Pseudoflavonifractor_capillosus	0	0	NA	0
Coprococcus_catus	0	0	NA	0
Clostridium_scindens	0	0	NA	0
Bacteroides_cellulosilyticus	0	0	NA	0
Eubacterium_ventriosum	0	0	NA	0
Streptococcus_troglodytae	0	0	NA	0
Haemophilus_quentini	0	0	0	0
Ruminococcus_callidus	0	0	NA	0
Neisseria_sp_oral_taxon_014	0	NA	0	NA
Prevotella_sp_oral_taxon_473	0	NA	0	NA
Tannerella_sp_oral_taxon_HOT_286	0	NA	0	NA
Streptococcus_sp_A12	0	NA	0	NA

### Sheet: ST8B
Core Association Score and Health Association scores for 499 salivary taxa and their quadrants of correlation. High >= 0.70; Low <0.70
Species	CoreAssociationScore (CS)	HealthAssociationScore (HS)	quadrant	type_taxa
Fusobacterium_periodonticum	0.991781	0.983128	Q1	High CS and HS
Lachnoanaerobaculum_umeaense	0.923288	0.947371	Q1	High CS and HS
Campylobacter_concisus	0.965753	0.94676	Q1	High CS and HS
Porphyromonas_catoniae	0.984932	0.878976	Q1	High CS and HS
Actinomyces_graevenitzii	0.965753	0.913006	Q1	High CS and HS
Prevotella_pallens	0.994521	0.817065	Q1	High CS and HS
Prevotella_melaninogenica	0.984932	0.818662	Q1	High CS and HS
Alloprevotella_rava	0.850685	0.872211	Q1	High CS and HS
Eubacterium_sulci	0.894521	0.829148	Q1	High CS and HS
Veillonella_rogosae	0.830137	0.9545	Q1	High CS and HS
Prevotella_veroralis	0.916438	0.813352	Q1	High CS and HS
Catonella_morbi	0.878082	0.831848	Q1	High CS and HS
Prevotella_shahii	0.809589	0.861951	Q1	High CS and HS
Eubacterium_yurii	0.769863	0.981216	Q1	High CS and HS
Haemophilus_parainfluenzae	0.975342	0.998191	Q1	High CS and HS
Cardiobacterium_hominis	0.821918	0.981719	Q1	High CS and HS
Neisseria_elongata	0.809589	0.915321	Q1	High CS and HS
Capnocytophaga_gingivalis	0.928767	0.763405	Q1	High CS and HS
Campylobacter_showae	0.757534	0.879863	Q1	High CS and HS
Leptotrichia_buccalis	0.872603	0.742368	Q1	High CS and HS
Leptotrichia_hofstadii	0.749315	0.864483	Q1	High CS and HS
Lachnoanaerobaculum_saburreum	0.845205	0.895328	Q1	High CS and HS
Capnocytophaga_leadbetteri	0.90137	0.706368	Q1	High CS and HS
Cardiobacterium_valvarum	0.706849	0.871312	Q1	High CS and HS
Actinomyces_odontolyticus	0.958904	0.735729	Q1	High CS and HS
Haemophilus_pittmaniae	0.720548	0.887581	Q1	High CS and HS
Propionibacterium_propionicum	0.706849	0.749333	Q1	High CS and HS
Neisseria_flavescens	0.923288	0.945751	Q1	High CS and HS
Corynebacterium_durum	0.850685	0.965651	Q1	High CS and HS
Haemophilus_sputorum	0.731507	0.979807	Q1	High CS and HS
Treponema_vincentii	0.720548	0.739556	Q1	High CS and HS
Aggregatibacter_segnis	0.865753	0.950189	Q1	High CS and HS
Kingella_oralis	0.821918	0.81554	Q1	High CS and HS
Rothia_aeria	0.90137	0.902958	Q1	High CS and HS
Neisseria_mucosa	0.706849	0.888999	Q1	High CS and HS
Prevotella_nigrescens	0.830137	0.716249	Q1	High CS and HS
Streptococcus_sanguinis	0.947945	0.90356	Q1	High CS and HS
Campylobacter_gracilis	0.857534	0.762025	Q1	High CS and HS
Treponema_socranskii	0.79726	0.769057	Q1	High CS and HS
Streptococcus_thermophilus	0.969863	0.793175	Q1	High CS and HS
Leptotrichia_wadei	0.938356	0.659016	Q2	High CS and Low HS
Oribacterium_sinus	0.916438	0.627202	Q2	High CS and Low HS
Leptotrichia_goodfellowii	0.769863	0.69339	Q2	High CS and Low HS
Prevotella_oulorum	0.894521	0.619283	Q2	High CS and Low HS
Prevotella_salivae	1	0.629501	Q2	High CS and Low HS
Prevotella_loescheii	0.865753	0.656274	Q2	High CS and Low HS
Leptotrichia_hongkongensis	0.809589	0.637859	Q2	High CS and Low HS
Eubacterium_infirmum	0.706849	0.694846	Q2	High CS and Low HS
Gemella_sanguinis	0.912329	0.541951	Q2	High CS and Low HS
Porphyromonas_gingivalis	0.720548	0.623742	Q2	High CS and Low HS
Corynebacterium_matruchotii	0.872603	0.639059	Q2	High CS and Low HS
Leptotrichia_trevisanii	0.782192	0.566865	Q2	High CS and Low HS
Stomatobaculum_longum	0.947945	0.465007	Q2	High CS and Low HS
Atopobium_parvulum	0.99726	0.453584	Q2	High CS and Low HS
Capnocytophaga_sputigena	0.90137	0.464688	Q2	High CS and Low HS
Prevotella_maculosa	0.769863	0.520027	Q2	High CS and Low HS
Solobacterium_moorei	0.932877	0.429114	Q2	High CS and Low HS
Veillonella_parvula	0.878082	0.45422	Q2	High CS and Low HS
Dialister_invisus	0.857534	0.551573	Q2	High CS and Low HS
Capnocytophaga_ochracea	0.887671	0.534029	Q2	High CS and Low HS
Tannerella_forsythia	0.947945	0.407583	Q2	High CS and Low HS
Aggregatibacter_aphrophilus	0.790411	0.634293	Q2	High CS and Low HS
Anaeroglobus_geminatus	0.706849	0.551405	Q2	High CS and Low HS
Alloprevotella_tannerae	0.809589	0.452442	Q2	High CS and Low HS
Prevotella_denticola	0.821918	0.45675	Q2	High CS and Low HS
Prevotella_nanceiensis	0.958904	0.430132	Q2	High CS and Low HS
Megasphaera_micronuciformis	0.989041	0.35184	Q2	High CS and Low HS
Leptotrichia_shahii	0.769863	0.442507	Q2	High CS and Low HS
Actinomyces_lingnae	0.938356	0.581682	Q2	High CS and Low HS
Porphyromonas_endodontalis	0.836986	0.444754	Q2	High CS and Low HS
Streptococcus_salivarius	0.857534	0.561163	Q2	High CS and Low HS
Capnocytophaga_granulosa	0.782192	0.373532	Q2	High CS and Low HS
Fretibacterium_fastidiosum	0.809589	0.579988	Q2	High CS and Low HS
Prevotella_histicola	0.978082	0.348705	Q2	High CS and Low HS
Streptococcus_infantis	0.749315	0.35465	Q2	High CS and Low HS
Eubacterium_brachy	0.741096	0.691732	Q2	High CS and Low HS
Peptostreptococcus_stomatis	0.947945	0.241426	Q2	High CS and Low HS
Treponema_denticola	0.757534	0.640434	Q2	High CS and Low HS
Selenomonas_infelix	0.769863	0.301142	Q2	High CS and Low HS
Filifactor_alocis	0.782192	0.366305	Q2	High CS and Low HS
Selenomonas_noxia	0.809589	0.38966	Q2	High CS and Low HS
Haemophilus_influenzae	0.741096	0.411153	Q2	High CS and Low HS
Granulicatella_elegans	0.757534	0.38554	Q2	High CS and Low HS
Abiotrophia_defectiva	0.782192	0.293883	Q2	High CS and Low HS
Centipeda_periodontii	0.731507	0.275113	Q2	High CS and Low HS
Fusobacterium_nucleatum	0.972603	0.396339	Q2	High CS and Low HS
Streptococcus_parasanguinis	0.923288	0.387982	Q2	High CS and Low HS
Gemella_morbillorum	0.841096	0.452213	Q2	High CS and Low HS
Gemella_haemolysans	0.908219	0.5423	Q2	High CS and Low HS
Atopobium_rimae	0.790411	0.289312	Q2	High CS and Low HS
Lautropia_mirabilis	0.908219	0.427791	Q2	High CS and Low HS
Lachnoanaerobaculum_orale	0.845205	0.21377	Q2	High CS and Low HS
Treponema_medium	0.830137	0.380143	Q2	High CS and Low HS
Rothia_mucilaginosa	0.958904	0.648956	Q2	High CS and Low HS
Parvimonas_micra	0.932877	0.379557	Q2	High CS and Low HS
Eikenella_corrodens	0.79726	0.29914	Q2	High CS and Low HS
Selenomonas_sputigena	0.882192	0.0893066	Q2	High CS and Low HS
Veillonella_atypica	0.947945	0.0915223	Q2	High CS and Low HS
Dialister_pneumosintes	0.720548	0.317134	Q2	High CS and Low HS
Prevotella_intermedia	0.741096	0.140135	Q2	High CS and Low HS
Selenomonas_artemidis	0.741096	0.170284	Q2	High CS and Low HS
Veillonella_dispar	0.980822	0.177239	Q2	High CS and Low HS
Actinomyces_naeslundii	0.731507	0.626424	Q2	High CS and Low HS
Rothia_dentocariosa	0.887671	0.512043	Q2	High CS and Low HS
Streptococcus_oralis	0.836986	0.470075	Q2	High CS and Low HS
Prevotella_oris	0.887671	0.135014	Q2	High CS and Low HS
Streptococcus_pneumoniae	0.757534	0.104547	Q2	High CS and Low HS
Streptococcus_gordonii	0.79726	0.321694	Q2	High CS and Low HS
Streptococcus_mitis	0.865753	0.201589	Q2	High CS and Low HS
Granulicatella_adiacens	0.720548	0.0417757	Q2	High CS and Low HS
Peptococcus_niger	0.645205	0.658802	Q3	Low CS and HS
Actinomyces_meyeri	0.645205	0.656642	Q3	Low CS and HS
Selenomonas_dianae	0.683562	0.559027	Q3	Low CS and HS
Prevotella_micans	0.591781	0.592866	Q3	Low CS and HS
Haemophilus_haemolyticus	0.69863	0.691542	Q3	Low CS and HS
Planobacterium_taklimakanense	0.621918	0.5521	Q3	Low CS and HS
Haemophilus_parahaemolyticus	0.591781	0.531754	Q3	Low CS and HS
Prevotella_stercorea	0.505479	0.636316	Q3	Low CS and HS
Streptococcus_peroris	0.645205	0.543676	Q3	Low CS and HS
Brachymonas_denitrificans	0.591781	0.525975	Q3	Low CS and HS
Prevotella_enoeca	0.505479	0.589867	Q3	Low CS and HS
Mogibacterium_diversum	0.552055	0.523223	Q3	Low CS and HS
Veillonella_infantium	0.552055	0.523223	Q3	Low CS and HS
Prevotella_sp_oral_taxon_306	0.552055	0.517299	Q3	Low CS and HS
Olsenella_uli	0.591781	0.51068	Q3	Low CS and HS
Sneathia_sanguinegens	0.423288	0.662308	Q3	Low CS and HS
Oribacterium_parvum	0.423288	0.649678	Q3	Low CS and HS
Bacteroides_intestinalis	0.423288	0.640354	Q3	Low CS and HS
Prevotella_copri	0.591781	0.666523	Q3	Low CS and HS
Neisseria_bacilliformis	0.552055	0.445345	Q3	Low CS and HS
Neisseria_canis	0.423288	0.58911	Q3	Low CS and HS
Johnsonella_ignava	0.505479	0.462497	Q3	Low CS and HS
Actinomyces_sp_HMSC035G02	0.505479	0.432126	Q3	Low CS and HS
Veillonella_denticariosi	0.423288	0.613781	Q3	Low CS and HS
Eggerthia_catenaformis	0.423288	0.588446	Q3	Low CS and HS
Prevotella_saccharolytica	0.693151	0.317906	Q3	Low CS and HS
Pasteurella_pneumotropica	0.423288	0.621082	Q3	Low CS and HS
Faecalibacterium_prausnitzii	0.552055	0.587922	Q3	Low CS and HS
Streptococcus_pyogenes	0.505479	0.432126	Q3	Low CS and HS
Bergeyella_zoohelcum	0.423288	0.606995	Q3	Low CS and HS
Prevotella_ruminicola	0.423288	0.563852	Q3	Low CS and HS
Bacteroides_vulgatus	0.423288	0.454903	Q3	Low CS and HS
Eubacterium_nodatum	0.693151	0.633081	Q3	Low CS and HS
Acinetobacter_johnsonii	0.423288	0.441572	Q3	Low CS and HS
Prevotella_baroniae	0.591781	0.347385	Q3	Low CS and HS
Actinomyces_sp_oral_taxon_181	0.423288	0.436648	Q3	Low CS and HS
Eubacterium_biforme	0.423288	0.451001	Q3	Low CS and HS
Actinomyces_turicensis	0.423288	0.432126	Q3	Low CS and HS
Actinomyces_sp_ICM47	0.621918	0.523223	Q3	Low CS and HS
Dorea_longicatena	0.552055	0.428259	Q3	Low CS and HS
Methylobacterium_jeotgali	0.423288	0.670808	Q3	Low CS and HS
Leptotrichia_sp_oral_taxon_215	0.505479	0.355597	Q3	Low CS and HS
Dialister_succinatiphilus	0.423288	0.581855	Q3	Low CS and HS
Mycoplasma_faucium	0.505479	0.488877	Q3	Low CS and HS
Prevotella_jejuni	0.591781	0.302429	Q3	Low CS and HS
Actinomyces_gerencseriae	0.552055	0.524816	Q3	Low CS and HS
Slackia_exigua	0.552055	0.294101	Q3	Low CS and HS
Actinomyces_hyovaginalis	0.423288	0.351174	Q3	Low CS and HS
Prevotella_buccae	0.552055	0.431808	Q3	Low CS and HS
Streptococcus_oligofermentans	0.552055	0.53119	Q3	Low CS and HS
Mogibacterium_timidum	0.552055	0.44728	Q3	Low CS and HS
Streptococcus_cristatus	0.621918	0.504608	Q3	Low CS and HS
Treponema_succinifaciens	0.423288	0.31323	Q3	Low CS and HS
Propionibacterium_acnes	0.423288	0.69803	Q3	Low CS and HS
Porphyromonas_somerae	0.645205	0.196075	Q3	Low CS and HS
Bacillus_pumilus	0.591781	0.668691	Q3	Low CS and HS
Bacillus_cereus	0.423288	0.639986	Q3	Low CS and HS
Treponema_maltophilum	0.660274	0.466934	Q3	Low CS and HS
Schwartzia_succinivorans	0.671233	0.222112	Q3	Low CS and HS
Prevotella_marshii	0.423288	0.255919	Q3	Low CS and HS
Pseudomonas_putida	0.423288	0.332707	Q3	Low CS and HS
Acinetobacter_lwoffii	0.423288	0.281752	Q3	Low CS and HS
Bulleidia_extructa	0.505479	0.20745	Q3	Low CS and HS
Bifidobacterium_longum	0.423288	0.24185	Q3	Low CS and HS
Cryptobacterium_curtum	0.423288	0.194175	Q3	Low CS and HS
Streptococcus_suis	0.591781	0.246263	Q3	Low CS and HS
Anaerostipes_hadrus	0.505479	0.147712	Q3	Low CS and HS
Terrahaemophilus_aromaticivorans	0.505479	0.271582	Q3	Low CS and HS
Selenomonas_flueggei	0.591781	0.0638825	Q3	Low CS and HS
Megasphaera_elsdenii	0.423288	0.350813	Q3	Low CS and HS
Butyrivibrio_hungatei	0	0.682146	Q3	Low CS and HS
Prevotella_paludivivens	0	0.680597	Q3	Low CS and HS
Prevotella_oralis	0.591781	0.269938	Q3	Low CS and HS
Eubacterium_saphenum	0.621918	0.0907081	Q3	Low CS and HS
Escherichia_coli	0.423288	0.444387	Q3	Low CS and HS
Campylobacter_mucosalis	0	0.655081	Q3	Low CS and HS
Riemerella_anatipestifer	0	0.641959	Q3	Low CS and HS
Prevotella_corporis	0	0.63908	Q3	Low CS and HS
Eubacterium_rectale	0.505479	0.147712	Q3	Low CS and HS
Mycoplasma_orale	0	0.696747	Q3	Low CS and HS
Bacteroides_thetaiotaomicron	0.423288	0.0995707	Q3	Low CS and HS
Natranaerovirga_hydrolytica	0	0.621082	Q3	Low CS and HS
Ottowia_pentelensis	0	0.621082	Q3	Low CS and HS
Sporanaerobacter_acetigenes	0	0.621082	Q3	Low CS and HS
Phocaeicola_abscessus	0.552055	0.0446889	Q3	Low CS and HS
Tannerella_sp_oral_taxon_HOT_286	0	0.611338	Q3	Low CS and HS
Veillonella_ratti	0	0.677467	Q3	Low CS and HS
Streptococcus_uberis	0	0.62068	Q3	Low CS and HS
Bacteroides_coprocola	0.423288	0.104194	Q3	Low CS and HS
Desulfobulbus_rhabdoformis	0	0.642707	Q3	Low CS and HS
Moraxella_bovoculi	0	0.621082	Q3	Low CS and HS
Selenomonas_bovis	0	0.586958	Q3	Low CS and HS
Neisseria_dentiae	0	0.684093	Q3	Low CS and HS
Bacteroides_heparinolyticus	0	0.570863	Q3	Low CS and HS
Haemophilus_parasuis	0	0.618705	Q3	Low CS and HS
Ornatilinea_apprima	0	0.563334	Q3	Low CS and HS
Streptococcus_constellatus	0.505479	0.0279227	Q3	Low CS and HS
Streptococcus_sobrinus	0	0.666076	Q3	Low CS and HS
Actinomyces_oris	0.645205	0.225887	Q3	Low CS and HS
Clostridium_ultunense	0	0.548086	Q3	Low CS and HS
Barnesiella_viscericola	0	0.618705	Q3	Low CS and HS
Streptococcus_agalactiae	0.423288	0.153949	Q3	Low CS and HS
Prevotella_falsenii	0	0.557924	Q3	Low CS and HS
Gemella_cuniculi	0	0.513122	Q3	Low CS and HS
Eubacterium_hallii	0.423288	0.129115	Q3	Low CS and HS
Ruminococcus_bromii	0.552055	0.0595791	Q3	Low CS and HS
Bergeriella_denitrificans	0	0.501943	Q3	Low CS and HS
Blautia_luti	0.423288	0.465113	Q3	Low CS and HS
Actinomyces_suimastitidis	0	0.557924	Q3	Low CS and HS
Chryseobacterium_kwangjuense	0	0.608793	Q3	Low CS and HS
Bradyrhizobium_elkanii	0	0.46533	Q3	Low CS and HS
Paraprevotella_clara	0	0.463954	Q3	Low CS and HS
Corynebacterium_jeikeium	0	0.459335	Q3	Low CS and HS
Veillonella_montpellierensis	0	0.645824	Q3	Low CS and HS
Haemophilus_quentini	0	0.457024	Q3	Low CS and HS
Leptotrichia_amnionii	0	0.621082	Q3	Low CS and HS
Mobiluncus_curtisii	0	0.455814	Q3	Low CS and HS
Roseburia_faecis	0	0.448475	Q3	Low CS and HS
Campylobacter_lanienae	0	0.447956	Q3	Low CS and HS
Selenomonas_ruminantium	0	0.596875	Q3	Low CS and HS
Eubacterium_coprostanoligenes	0	0.437982	Q3	Low CS and HS
Alkaliphilus_crotonatoxidans	0	0.432633	Q3	Low CS and HS
Prevotella_sp_oral_taxon_473	0	0.432126	Q3	Low CS and HS
Conchiformibius_steedae	0	0.432126	Q3	Low CS and HS
Actinomyces_funkei	0	0.432126	Q3	Low CS and HS
Kingella_kingae	0	0.432126	Q3	Low CS and HS
Streptococcus_vestibularis	0	0.432126	Q3	Low CS and HS
Mycoplasma_feliminutum	0	0.432126	Q3	Low CS and HS
Mogibacterium_neglectum	0	0.432126	Q3	Low CS and HS
Prevotella_albensis	0	0.432126	Q3	Low CS and HS
Actinomyces_howellii	0	0.432126	Q3	Low CS and HS
Propionigenium_maris	0	0.432126	Q3	Low CS and HS
Mycoplasma_hyosynoviae	0	0.432126	Q3	Low CS and HS
Gemella_bergeri	0	0.432126	Q3	Low CS and HS
Actinobacillus_minor	0	0.432126	Q3	Low CS and HS
Eubacterium_eligens	0	0.654773	Q3	Low CS and HS
Neisseria_cinerea	0	0.589656	Q3	Low CS and HS
Enterococcus_faecium	0	0.432126	Q3	Low CS and HS
Vagococcus_lutrae	0	0.426266	Q3	Low CS and HS
Bacteroides_eggerthii	0	0.432126	Q3	Low CS and HS
Butyrivibrio_proteoclasticus	0	0.621082	Q3	Low CS and HS
Mannheimia_haemolytica	0	0.432126	Q3	Low CS and HS
Phascolarctobacterium_succinatutens	0	0.402218	Q3	Low CS and HS
Scardovia_inopinata	0	0.438251	Q3	Low CS and HS
Actinobaculum_schaalii	0	0.432126	Q3	Low CS and HS
Desulfovibrio_fairfieldensis	0	0.397704	Q3	Low CS and HS
Flavonifractor_plautii	0	0.544084	Q3	Low CS and HS
Clostridium_hylemonae	0	0.388091	Q3	Low CS and HS
Gemella_palaticanis	0	0.385718	Q3	Low CS and HS
Neisseria_macacae	0	0.621082	Q3	Low CS and HS
Peptoniphilus_lacrimalis	0	0.449067	Q3	Low CS and HS
Ruminococcus_torques	0	0.448475	Q3	Low CS and HS
Clostridium_ruminantium	0	0.374133	Q3	Low CS and HS
Parabacteroides_goldsteinii	0.423288	0.127991	Q3	Low CS and HS
Prevotella_dentalis	0	0.571905	Q3	Low CS and HS
Bacteroides_acidifaciens	0	0.680479	Q3	Low CS and HS
Peptostreptococcus_russellii	0	0.432126	Q3	Low CS and HS
Neisseria_sp_oral_taxon_014	0	0.355597	Q3	Low CS and HS
Streptococcus_massiliensis	0	0.355172	Q3	Low CS and HS
Scardovia_wiggsiae	0.621918	0.033047	Q3	Low CS and HS
Actinomyces_johnsonii	0	0.67131	Q3	Low CS and HS
Clostridium_hathewayi	0	0.461818	Q3	Low CS and HS
Actinobaculum_massiliense	0	0.351174	Q3	Low CS and HS
Lactobacillus_amylovorus	0	0.557924	Q3	Low CS and HS
Porphyromonas_gulae	0	0.34789	Q3	Low CS and HS
Roseburia_hominis	0	0.560848	Q3	Low CS and HS
Prevotella_multiformis	0	0.340481	Q3	Low CS and HS
Acidaminococcus_intestini	0	0.610481	Q3	Low CS and HS
Bacteroides_cellulosilyticus	0	0.4833	Q3	Low CS and HS
Parascardovia_denticolens	0	0.32737	Q3	Low CS and HS
Dialister_micraerophilus	0	0.327098	Q3	Low CS and HS
Oscillospira_guilliermondii	0	0.691171	Q3	Low CS and HS
Actinomyces_bowdenii	0	0.323238	Q3	Low CS and HS
Actinomyces_oricola	0	0.323035	Q3	Low CS and HS
Desulfobulbus_propionicus	0	0.368336	Q3	Low CS and HS
Oscillibacter_valericigenes	0	0.315852	Q3	Low CS and HS
Streptococcus_pseudopneumoniae	0	0.641155	Q3	Low CS and HS
Lactobacillus_delbrueckii	0	0.386251	Q3	Low CS and HS
Bacteroides_massiliensis	0	0.382933	Q3	Low CS and HS
Lactobacillus_iners	0	0.660267	Q3	Low CS and HS
Eubacterium_desmolans	0	0.448475	Q3	Low CS and HS
Treponema_pectinovorum	0	0.647617	Q3	Low CS and HS
Moraxella_boevrei	0	0.305511	Q3	Low CS and HS
Lactobacillus_ruminis	0	0.491523	Q3	Low CS and HS
Pseudomonas_fluorescens	0	0.441313	Q3	Low CS and HS
Chryseobacterium_piscicola	0	0.618705	Q3	Low CS and HS
Treponema_bryantii	0	0.295104	Q3	Low CS and HS
Actinobacillus_porcinus	0	0.294943	Q3	Low CS and HS
Clostridium_leptum	0	0.291106	Q3	Low CS and HS
Ruminococcus_flavefaciens	0	0.290547	Q3	Low CS and HS
Prevotella_timonensis	0	0.562589	Q3	Low CS and HS
Lactobacillus_mucosae	0	0.289683	Q3	Low CS and HS
Porphyromonas_uenonis	0	0.478739	Q3	Low CS and HS
Helicobacter_pylori	0	0.284502	Q3	Low CS and HS
Bacteroides_stercoris	0	0.535459	Q3	Low CS and HS
Clostridium_scindens	0	0.280955	Q3	Low CS and HS
Alistipes_shahii	0	0.287141	Q3	Low CS and HS
Eubacterium_minutum	0	0.27733	Q3	Low CS and HS
Eubacterium_ventriosum	0	0.275359	Q3	Low CS and HS
Elizabethkingia_meningoseptica	0	0.274721	Q3	Low CS and HS
Sediminibacterium_salmoneum	0	0.274343	Q3	Low CS and HS
Anaerococcus_octavius	0	0.291736	Q3	Low CS and HS
Granulicatella_balaenopterae	0	0.270427	Q3	Low CS and HS
Pseudomonas_aeruginosa	0	0.268716	Q3	Low CS and HS
Ruminofilibacter_xylanolyticum	0	0.455392	Q3	Low CS and HS
Clostridium_symbiosum	0	0.26691	Q3	Low CS and HS
Pseudoflavonifractor_capillosus	0	0.26691	Q3	Low CS and HS
Alistipes_putredinis	0	0.327641	Q3	Low CS and HS
Micrococcus_luteus	0	0.432126	Q3	Low CS and HS
Clostridium_disporicum	0	0.26691	Q3	Low CS and HS
Actinobacillus_succinogenes	0	0.643398	Q3	Low CS and HS
Acinetobacter_calcoaceticus	0	0.432126	Q3	Low CS and HS
Prevotella_bergensis	0	0.26691	Q3	Low CS and HS
Bilophila_wadsworthia	0	0.396804	Q3	Low CS and HS
Treponema_putidum	0	0.253259	Q3	Low CS and HS
Veillonella_rodentium	0	0.247182	Q3	Low CS and HS
Ruminococcus_callidus	0	0.246628	Q3	Low CS and HS
Neisseria_lactamica	0	0.432126	Q3	Low CS and HS
Lactobacillus_vaginalis	0	0.242684	Q3	Low CS and HS
Veillonella_magna	0	0.271582	Q3	Low CS and HS
Porphyromonas_asaccharolytica	0	0.432126	Q3	Low CS and HS
Lactobacillus_helveticus	0	0.237122	Q3	Low CS and HS
Propionibacterium_acidifaciens	0	0.232933	Q3	Low CS and HS
Ruminococcus_gnavus	0	0.230369	Q3	Low CS and HS
Eubacterium_ramulus	0	0.569734	Q3	Low CS and HS
Peptostreptococcus_anaerobius	0	0.643398	Q3	Low CS and HS
Corynebacterium_argentoratense	0	0.312309	Q3	Low CS and HS
Gardnerella_vaginalis	0	0.29957	Q3	Low CS and HS
Murdochiella_asaccharolytica	0	0.443782	Q3	Low CS and HS
Ruminococcus_albus	0	0.22108	Q3	Low CS and HS
Lactobacillus_frumenti	0	0.219875	Q3	Low CS and HS
Corynebacterium_tuberculostearicum	0	0.243063	Q3	Low CS and HS
Actinomyces_cardiffensis	0	0.218333	Q3	Low CS and HS
Prevotella_disiens	0	0.21588	Q3	Low CS and HS
Bacteroides_uniformis	0	0.215192	Q3	Low CS and HS
Enterococcus_italicus	0	0.439028	Q3	Low CS and HS
Bifidobacterium_breve	0	0.432126	Q3	Low CS and HS
Azospira_oryzae	0	0.432126	Q3	Low CS and HS
Staphylococcus_epidermidis	0	0.432126	Q3	Low CS and HS
Bacteroides_ovatus	0	0.287849	Q3	Low CS and HS
Parabacteroides_merdae	0	0.530924	Q3	Low CS and HS
Coprococcus_eutactus	0	0.67537	Q3	Low CS and HS
Bacteroides_dorei	0	0.20345	Q3	Low CS and HS
Acinetobacter_baumannii	0	0.453339	Q3	Low CS and HS
Lactobacillus_plantarum	0	0.201609	Q3	Low CS and HS
Staphylococcus_aureus	0	0.281752	Q3	Low CS and HS
Stenotrophomonas_maltophilia	0	0.641357	Q3	Low CS and HS
Pseudoramibacter_alactolyticus	0	0.192141	Q3	Low CS and HS
Treponema_parvum	0	0.189474	Q3	Low CS and HS
Gemmiger_formicilis	0	0.59916	Q3	Low CS and HS
Megamonas_funiformis	0	0.636316	Q3	Low CS and HS
Odoribacter_splanchnicus	0	0.181946	Q3	Low CS and HS
Phascolarctobacterium_faecium	0	0.181344	Q3	Low CS and HS
Streptococcus_anginosus	0.683562	0.0236135	Q3	Low CS and HS
Parabacteroides_distasonis	0	0.175503	Q3	Low CS and HS
Pyramidobacter_piscolens	0	0.495585	Q3	Low CS and HS
Coprococcus_catus	0	0.173608	Q3	Low CS and HS
Fusobacterium_canifelinum	0	0.170956	Q3	Low CS and HS
Roseburia_inulinivorans	0	0.421342	Q3	Low CS and HS
Bacteroides_caccae	0	0.165992	Q3	Low CS and HS
Actinomyces_radicidentis	0	0.164344	Q3	Low CS and HS
Corynebacterium_kroppenstedtii	0	0.164344	Q3	Low CS and HS
Bacteroides_plebeius	0	0.164269	Q3	Low CS and HS
Necropsobacter_rosorum	0	0.432126	Q3	Low CS and HS
Parasutterella_excrementihominis	0	0.159151	Q3	Low CS and HS
Rhodococcus_erythropolis	0	0.614824	Q3	Low CS and HS
Clostridium_bartlettii	0	0.154006	Q3	Low CS and HS
Paludibacter_propionicigenes	0	0.647011	Q3	Low CS and HS
Streptococcus_intermedius	0	0.497912	Q3	Low CS and HS
Lactobacillus_oris	0	0.14927	Q3	Low CS and HS
Dorea_formicigenerans	0	0.325623	Q3	Low CS and HS
Bacteroides_fragilis	0	0.146406	Q3	Low CS and HS
Pseudomonas_stutzeri	0	0.215351	Q3	Low CS and HS
Clostridium_ramosum	0	0.268213	Q3	Low CS and HS
Fusobacterium_necrophorum	0	0.14352	Q3	Low CS and HS
Actinomyces_timonensis	0	0.143042	Q3	Low CS and HS
Dolosigranulum_pigrum	0	0.267687	Q3	Low CS and HS
Roseburia_intestinalis	0	0.188844	Q3	Low CS and HS
Achromobacter_xylosoxidans	0	0.26691	Q3	Low CS and HS
Fusicatenibacter_saccharivorans	0	0.245775	Q3	Low CS and HS
Alistipes_finegoldii	0	0.138527	Q3	Low CS and HS
Prevotella_multisaccharivorax	0	0.137223	Q3	Low CS and HS
Lactobacillus_gasseri	0	0.157788	Q3	Low CS and HS
Akkermansia_muciniphila	0	0.13371	Q3	Low CS and HS
Streptococcus_troglodytae	0	0.432126	Q3	Low CS and HS
Barnesiella_intestinihominis	0	0.428092	Q3	Low CS and HS
Clostridium_lactatifermentans	0	0.127991	Q3	Low CS and HS
Lactobacillus_reuteri	0	0.133704	Q3	Low CS and HS
Intestinimonas_butyriciproducens	0	0.315852	Q3	Low CS and HS
Acidithiobacillus_thiooxidans	0	0.696747	Q3	Low CS and HS
Actinomyces_viscosus	0	0.116718	Q3	Low CS and HS
Lactobacillus_animata	0	0.113942	Q3	Low CS and HS
Finegoldia_magna	0	0.112702	Q3	Low CS and HS
Lactobacillus_crispatus	0	0.112695	Q3	Low CS and HS
Agrobacterium_tumefaciens	0	0.432126	Q3	Low CS and HS
Acinetobacter_junii	0	0.680479	Q3	Low CS and HS
Streptococcus_equinus	0	0.26691	Q3	Low CS and HS
Enterococcus_faecalis	0	0.243063	Q3	Low CS and HS
Blautia_faecis	0	0.229179	Q3	Low CS and HS
Bacillus_subtilis	0	0.614824	Q3	Low CS and HS
Lactobacillus_casei	0	0.164344	Q3	Low CS and HS
Saccharofermentans_acetigenes	0	0.376776	Q3	Low CS and HS
Actinomyces_israelii	0	0.0717164	Q3	Low CS and HS
Alloscardovia_omnicolens	0	0.0702289	Q3	Low CS and HS
Moraxella_osloensis	0	0.614824	Q3	Low CS and HS
Atopobium_minutum	0	0.219875	Q3	Low CS and HS
Howardella_ureilytica	0	0.056072	Q3	Low CS and HS
Lactobacillus_salivarius	0	0.0502365	Q3	Low CS and HS
Lactobacillus_rhamnosus	0	0.225892	Q3	Low CS and HS
Bifidobacterium_dentium	0	0.0391648	Q3	Low CS and HS
Prevotella_bivia	0	0.034157	Q3	Low CS and HS
Lactobacillus_johnsonii	0	0.0800321	Q3	Low CS and HS
Bryobacter_aggregatus	0	0.432126	Q3	Low CS and HS
Ruminococcus_obeum	0	0.489856	Q3	Low CS and HS
Lactobacillus_fermentum	0	0.0061245	Q3	Low CS and HS
Gemmatimonas_aurantiaca	0	0.609428	Q3	Low CS and HS
Streptococcus_lactarius	0.693151	0.972071	Q4	Low CS and High HS
Prevotella_aurantiaca	0.671233	0.942236	Q4	Low CS and High HS
Neisseria_meningitidis	0.660274	0.917543	Q4	Low CS and High HS
Streptococcus_mutans	0.671233	0.706955	Q4	Low CS and High HS
Orientia_tsutsugamushi	0.591781	0.956407	Q4	Low CS and High HS
Actinomyces_massiliensis	0.683562	0.994674	Q4	Low CS and High HS
Neisseria_oralis	0.671233	0.72955	Q4	Low CS and High HS
Streptobacillus_moniliformis	0.621918	0.862796	Q4	Low CS and High HS
Streptococcus_australis	0.645205	0.903754	Q4	Low CS and High HS
Veillonella_tobetsuensis	0.621918	0.7363	Q4	Low CS and High HS
Neisseria_subflava	0.645205	0.95308	Q4	Low CS and High HS
Shuttleworthia_satelles	0.645205	0.720644	Q4	Low CS and High HS
Veillonella_sp_T11011_6	0.552055	0.743717	Q4	Low CS and High HS
Capnocytophaga_haemolytica	0.505479	0.974584	Q4	Low CS and High HS
Lachnospiraceae_bacterium_oral_taxon_096	0.423288	0.89973	Q4	Low CS and High HS
Kingella_denitrificans	0.621918	0.875049	Q4	Low CS and High HS
Treponema_amylovorum	0.683562	0.709224	Q4	Low CS and High HS
Catenibacterium_mitsuokai	0.505479	0.755637	Q4	Low CS and High HS
Campylobacter_rectus	0.552055	0.725004	Q4	Low CS and High HS
Treponema_lecithinolyticum	0.591781	0.901162	Q4	Low CS and High HS
Klebsiella_pneumoniae	0.423288	0.750968	Q4	Low CS and High HS
Olsenella_profusa	0.660274	0.852407	Q4	Low CS and High HS
Aggregatibacter_sp_oral_taxon_458	0.505479	0.702435	Q4	Low CS and High HS
Soonwooa_buanensis	0.423288	0.769282	Q4	Low CS and High HS
Neisseria_shayeganii	0.423288	0.751955	Q4	Low CS and High HS
Treponema_pedis	0.505479	0.760591	Q4	Low CS and High HS
Butyrivibrio_fibrisolvens	0.423288	0.85865	Q4	Low CS and High HS
Actinomyces_georgiae	0.671233	0.771373	Q4	Low CS and High HS
Prevotella_pleuritidis	0.621918	0.838305	Q4	Low CS and High HS
Actinobacillus_rossii	0.423288	0.853109	Q4	Low CS and High HS
Morococcus_cerebrosus	0.423288	0.773745	Q4	Low CS and High HS
Lactococcus_lactis	0.423288	0.777893	Q4	Low CS and High HS
Veillonella_caviae	0.552055	0.90858	Q4	Low CS and High HS
Kingella_potus	0.423288	0.835152	Q4	Low CS and High HS
Neisseria_sicca	0.505479	0.811615	Q4	Low CS and High HS
Prevotella_scopos	0	0.858949	Q4	Low CS and High HS
Moryella_indoligenes	0	0.85584	Q4	Low CS and High HS
Simonsiella_muelleri	0	0.869311	Q4	Low CS and High HS
Treponema_refringens	0	0.756075	Q4	Low CS and High HS
Streptococcus_sp_A12	0	0.743717	Q4	Low CS and High HS
Mobiluncus_mulieris	0	0.728544	Q4	Low CS and High HS
Odoribacter_denticanis	0	0.778688	Q4	Low CS and High HS
Haemophilus_haemoglobinophilus	0	0.975387	Q4	Low CS and High HS
Neisseria_perflava	0	0.801078	Q4	Low CS and High HS
Prevotella_fusca	0	0.922544	Q4	Low CS and High HS
Clostridium_aminobutyricum	0	0.909718	Q4	Low CS and High HS
Collinsella_aerofaciens	0.505479	0.719468	Q4	Low CS and High HS
Atopobium_vaginae	0	0.710698	Q4	Low CS and High HS
Campylobacter_curvus	0	0.760863	Q4	Low CS and High HS
Sutterella_wadsworthensis	0	0.792983	Q4	Low CS and High HS
Fusobacterium_russii	0	0.769282	Q4	Low CS and High HS
Alysiella_crassa	0	0.762019	Q4	Low CS and High HS
Desulfomicrobium_orale	0	0.94405	Q4	Low CS and High HS
Mannheimia_granulomatis	0	0.749586	Q4	Low CS and High HS
Bacteroides_pyogenes	0	0.791961	Q4	Low CS and High HS
Moraxella_lacunata	0	0.744335	Q4	Low CS and High HS
Coprococcus_comes	0	0.738653	Q4	Low CS and High HS
Prevotella_amnii	0	0.845387	Q4	Low CS and High HS
Aggregatibacter_actinomycetemcomitans	0	0.823795	Q4	Low CS and High HS
Neisseria_pharyngis	0	0.717708	Q4	Low CS and High HS
Eubacterium_siraeum	0	0.703329	Q4	Low CS and High HS
Mycoplasma_salivarium	0	0.73342	Q4	Low CS and High HS
Ralstonia_solanacearum	0	0.766102	Q4	Low CS and High HS
Streptococcus_sinensis	0	0.820973	Q4	Low CS and High HS
Anaerovorax_odorimutans	0	0.741906	Q4	Low CS and High HS
Bacteroides_zoogleoformans	0	0.794605	Q4	Low CS and High HS
Dialister_propionicifaciens	0	0.750691	Q4	Low CS and High HS
Snodgrassella_alvi	0	0.707248	Q4	Low CS and High HS
Mycoplasma_spermatophilum	0	0.734609	Q4	Low CS and High HS
Veillonella_criceti	0	0.771875	Q4	Low CS and High HS
Rothia_terrae	0	0.744534	Q4	Low CS and High HS
Wolinella_succinogenes	0	0.778688	Q4	Low CS and High HS
Turicibacter_sanguinis	0	0.816302	Q4	Low CS and High HS
