## Supplementary material for "Multi-cohort analysis of 37,739 oral microbiomes reveals ecologically influential health-associated microbial sub-communities across major oral subsites": Table S9

### Sheet: Sheet1
Table S9. Longitudinal salivary cohorts used for Stability Association Score computation: Details of longitudinal salivary cohorts used to compute Stability Association Scores, including study cohort, sample counts, subject counts, sequencing strategy.
	Study Name	Sample Size	Subjects	Oral-Subsite	Country	Sequencing Strategy	Control Samples	Disease Samples	Other Samples	Diseases	Accession No.	DOI
1	CameronS_2015	70	10	saliva_sputum_oral_wash	UK	16s	70	0	0		PRJEB9010	https://doi.org/10.1093/femsec/fiv091
2	ColladoM_2018	99	10	saliva_sputum_oral_wash	ESP	16s	99	0	0		PRJNA361501	https://doi.org/10.1096/fj.201700697RR
3	LaiolaM_2020	135	49	saliva_sputum_oral_wash	ITA	16s	135	0	0		PRJNA605164	https://doi.org/10.1128/AEM.00777-20
4	MenonR_2019	299	45	saliva_sputum_oral_wash	CHN	16s	299	0	0		PRJNA586897	https://doi.org/10.1038/s41598-019-55056-3
5	TakayasuL_2017	108	6	saliva_sputum_oral_wash	JPN	WGS	108	0	0		PRJDB5315, PRJDB4115	https://doi.org/10.1093/dnares/dsx001
6	BostanciN_2021	464	159	saliva_sputum_oral_wash	DNK	WGS	346	118	0	Allergies, Bone_Associated_Disorders,Allergies, IBD_GutInflammation,Allergies, IBD_GutInflammation, Bone_Associated_Disorders, Metabolic_Diseases,Allergies	PRJEB37731	https://doi.org/10.3389/fcimb.2021.625229
7	ArmstrongA_2023a	769	137	saliva_sputum_oral_wash	USA	16s	323	446	0	COVID	PRJEB62655	https://doi.org/10.1016/j.ebiom.2023.104731
8	ArmstrongA_2023b	114	53	saliva_sputum_oral_wash	USA	WGS	61	53	0	COVID	PRJEB62577	https://doi.org/10.1016/j.ebiom.2023.104731
9	MakinenA_2023	68	34	saliva_sputum_oral_wash	FIN	16s		34	34	Oral_SCC_Variants, disease_free_survival	PRJNA997108	https://doi.org/10.1186/s40168-023-01613-y
10	DanckertN_2024	334	121	saliva_sputum_oral_wash	GBR	WGS	0	334	0	Bone_Associated_Disorders	PRJNA957107	https://doi.org/10.1093/rheumatology/keae045
11	MedeirosM_2023	150	75	saliva_sputum_oral_wash	USA	16s	0	150	0	Head_And_Neck_Cancer	PRJNA906710	https://doi.org/10.1186/s40168-023-01677-w
12	RaychaudhuriS_2025	82	27	saliva_sputum_oral_wash	USA	WGS	0	82	0	Blood_Bone_Marrow_Cancer	PRJNA1265886	https://doi.org/10.1038/s41522-025-00725-7
	Total	2692	726
