## Supplementary material for "Multi-cohort analysis of 37,739 oral microbiomes reveals ecologically influential health-associated microbial sub-communities across major oral subsites": Table S10

### Sheet: Legends
Table S10: Stratified Stability-Association Scores and concordant high-scoring salivary taxa across CS, HS, and SS.
Table Number	In short	Description
Table S10A	ST10A	Stratified salivary Stability Association Scores for 499 taxa: Stability Association Scores computed across sequencing-specific longitudinal salivary cohort subsets, including 16S-derived, WGS-derived, and overall stability-association rankings.
Table S10B	ST10B	Concordant high-scoring salivary taxa across CS, HS, and SS: Salivary taxa showing concordant high Core Association, Health Association, and Stability Association Scores, including taxa within the top 30% scores across all three dimensions.

### Sheet: ST10A
Stability Association Score (SS) Computed separately for each of the Sequence Modalities and Exposure Status is given along with the Combined Stability Association Score (SS)
Species	Combined SS	16s SS	WGS SS
Fusobacterium periodonticum	0.999294	0.996741	0.971685
Eubacterium sulci	0.99555	0.989191	0.927002
Prevotella veroralis	0.988287	0.940272	0.939792
Lachnospiraceae bacterium oral taxon 096	0.986669	NA	0.993205
Solobacterium moorei	0.976038	0.922223	0.920238
Oribacterium parvum	0.975852	NA	0.965154
Prevotella shahii	0.974181	0.964655	0.751339
Prevotella pallens	0.968551	0.873581	0.941018
Prevotella sp oral taxon 306	0.967568	NA	0.96249
Veillonella sp T11011 6	0.964459	NA	0.961244
Oribacterium sinus	0.959597	0.910037	0.911377
Stomatobaculum longum	0.958744	0.911334	0.905762
Selenomonas sputigena	0.948954	0.756112	0.969032
Prevotella aurantiaca	0.94404	0.914555	NA
Prevotella melaninogenica	0.940486	0.934497	0.707046
Streptococcus lactarius	0.936748	0.940586	NA
Eubacterium yurii	0.934343	0.899638	0.762645
Prevotella oulorum	0.931302	0.829292	0.845382
Megasphaera micronuciformis	0.929408	0.78274	0.929798
Atopobium parvulum	0.928386	0.762615	0.955715
Gemella sanguinis	0.925503	0.798442	0.86352
Prevotella scopos	0.919037	0.679627	0.997265
Leptotrichia buccalis	0.918895	0.950114	0.613649
Capnocytophaga sputigena	0.918607	0.953153	0.508364
Campylobacter showae	0.90877	0.908463	0.534119
Porphyromonas catoniae	0.908063	0.942449	0.442925
Prevotella micans	0.906308	0.834671	0.761341
Lachnoanaerobaculum umeaense	0.905526	0.950977	0.458013
Johnsonella ignava	0.905433	0.915155	0.697412
Centipeda periodontii	0.899641	0.811171	0.729345
Capnocytophaga gingivalis	0.89875	0.894736	0.778096
Elizabethkingia meningoseptica	0.898674	0.916679	NA
Peptostreptococcus stomatis	0.892295	0.918724	0.544569
Veillonella rogosae	0.888059	0.877783	0.711929
Campylobacter concisus	0.887427	0.742538	0.903332
Prevotella corporis	0.882223	0.877237	NA
Actinomyces sp oral taxon 181	0.879525	NA	0.83826
Tannerella forsythia	0.87787	0.834166	0.660928
Leptotrichia trevisanii	0.875413	0.840857	NA
Actinobacillus porcinus	0.874707	0.841578	NA
Alloprevotella rava	0.871232	0.689523	0.953954
Prevotella maculosa	0.871203	0.778833	0.751934
Capnocytophaga granulosa	0.866947	0.832382	0.534169
Sporanaerobacter acetigenes	0.86453	0.859226	NA
Actinomyces sp HMSC035G02	0.863396	NA	0.845605
Prevotella salivae	0.862691	0.572643	0.951721
Leptotrichia wadei	0.861535	0.843021	0.478346
Orientia tsutsugamushi	0.860572	0.831933	NA
Leptotrichia goodfellowii	0.85858	0.919629	0.0896267
Moryella indoligenes	0.855654	0.818998	NA
Alkaliphilus crotonatoxidans	0.855653	0.852374	NA
Capnocytophaga leadbetteri	0.847741	0.891728	0.43016
Leptotrichia hofstadii	0.847415	0.874156	0.502487
Actinomyces graevenitzii	0.847138	0.801315	0.750651
Prevotella saccharolytica	0.842788	0.796334	0.754607
Veillonella atypica	0.842033	0.601914	0.894222
Clostridium ultunense	0.838222	0.821766	NA
Catonella morbi	0.834348	0.71365	0.784461
Mogibacterium diversum	0.83432	0.596953	0.881714
Simonsiella muelleri	0.830453	0.626653	0.817744
Propionigenium maris	0.830405	0.838688	NA
Ruminococcus albus	0.829583	0.809323	NA
Cardiobacterium hominis	0.829155	0.861445	0.550047
Moraxella boevrei	0.828103	0.811559	NA
Cardiobacterium valvarum	0.824408	0.787463	0.693878
Veillonella parvula	0.822559	0.909405	0.264057
Neisseria elongata	0.821755	0.878856	0.473205
Ottowia pentelensis	0.819241	0.829202	NA
Leptotrichia hongkongensis	0.816448	0.832963	NA
Actinomyces meyeri	0.816438	0.797053	0.750377
Butyrivibrio hungatei	0.81469	0.771703	NA
Prevotella histicola	0.814567	0.657664	0.760843
Streptococcus sp A12	0.813636	NA	0.675388
Tannerella sp oral taxon HOT 286	0.810008	NA	0.689432
Klebsiella pneumoniae	0.80769	0.75606	0.744214
Prevotella loescheii	0.807617	0.865267	0.529243
Streptococcus mutans	0.807554	0.868871	0.458681
Prevotella stercorea	0.80554	0.820843	NA
Sneathia sanguinegens	0.803315	0.777041	NA
Selenomonas infelix	0.801868	0.632073	0.876753
Neisseria canis	0.801852	0.788283	0.531862
Treponema refringens	0.800501	0.728558	NA
Brachymonas denitrificans	0.797259	0.799176	NA
Mycoplasma feliminutum	0.797004	0.784542	NA
Streptococcus infantis	0.796975	0.656242	0.857823
Slackia exigua	0.794565	0.59556	0.936207
Neisseria meningitidis	0.791029	0.737447	NA
Haemophilus parahaemolyticus	0.787349	0.753558	0.47177
Riemerella anatipestifer	0.783049	0.774315	NA
Lachnoanaerobaculum orale	0.781548	0.722927	NA
Selenomonas flueggei	0.778429	0.67266	0.68257
Prevotella paludivivens	0.778283	0.740248	NA
Prevotella nanceiensis	0.777971	0.722809	NA
Haemophilus quentini	0.77758	NA	0.553886
Campylobacter lanienae	0.777287	0.775235	NA
Porphyromonas gingivalis	0.775702	0.797684	0.502965
Peptococcus niger	0.77419	0.802296	NA
Planobacterium taklimakanense	0.76591	0.76952	NA
Selenomonas dianae	0.763313	0.742818	NA
Haemophilus pittmaniae	0.762196	0.663507	0.682892
Actinomyces odontolyticus	0.761201	0.73738	0.70022
Streptobacillus moniliformis	0.761014	0.720785	NA
Propionibacterium propionicum	0.757619	0.863074	0.325272
Mobiluncus mulieris	0.757313	0.738815	NA
Capnocytophaga haemolytica	0.752512	0.727727	0.691615
Sediminibacterium salmoneum	0.752176	0.743571	NA
Mogibacterium neglectum	0.749403	0.712827	NA
Haemophilus parainfluenzae	0.749326	0.797272	0.529047
Leptotrichia sp oral taxon 215	0.749169	NA	0.625637
Alloprevotella tannerae	0.748462	0.675076	0.331774
Eubacterium minutum	0.74664	0.625437	0.815
Lachnoanaerobaculum saburreum	0.739731	0.812262	0.358233
Prevotella jejuni	0.736527	0.360791	0.909441
Prevotella enoeca	0.733409	0.683512	0.593591
Prevotella denticola	0.729917	0.648578	0.795789
Actinomyces funkei	0.723244	0.715189	NA
Treponema succinifaciens	0.723068	0.721408	NA
Prevotella sp oral taxon 473	0.721889	NA	0.550762
Prevotella intermedia	0.720738	0.583552	0.531933
Porphyromonas gulae	0.720439	0.677167	NA
Abiotrophia defectiva	0.712354	0.534164	0.751526
Veillonella rodentium	0.710075	0.613729	0.580297
Veillonella infantium	0.707242	NA	0.67882
Bacteroides intestinalis	0.701656	0.643366	NA
Neisseria oralis	0.701335	0.674541	NA
Eubacterium infirmum	0.695234	0.303494	0.972066
Campylobacter mucosalis	0.691587	0.642271	NA
Ornatilinea apprima	0.685246	0.634839	NA
Leptotrichia shahii	0.683516	0.711634	NA
Actinomyces massiliensis	0.680193	0.724662	0.405463
Akkermansia muciniphila	0.673065	0.704628	NA
Soonwooa buanensis	0.672875	0.655186	NA
Porphyromonas somerae	0.668373	0.715198	0.477189
Neisseria shayeganii	0.666368	0.659918	NA
Veillonella tobetsuensis	0.664847	0.53879	0.812506
Odoribacter denticanis	0.664681	0.648673	NA
Ruminococcus callidus	0.66279	0.668101	NA
Corynebacterium jeikeium	0.662595	0.641929	NA
Kingella kingae	0.661403	0.534747	0.733846
Porphyromonas endodontalis	0.656054	0.577239	0.420915
Corynebacterium matruchotii	0.655418	0.750089	0.273272
Butyrivibrio fibrisolvens	0.651523	0.624674	NA
Haemophilus haemoglobinophilus	0.648201	0.579399	NA
Atopobium rimae	0.645969	0.528305	0.688475
Capnocytophaga ochracea	0.645361	0.752604	0.199159
Gemella palaticanis	0.644245	0.628215	NA
Bifidobacterium dentium	0.640733	0.651787	0.438981
Streptococcus australis	0.636853	0.564999	0.71031
Neisseria perflava	0.636702	NA	0.456674
Prevotella fusca	0.635826	0.582823	0.383314
Treponema parvum	0.634646	0.591814	NA
Lactobacillus mucosae	0.634514	0.658574	NA
Natranaerovirga hydrolytica	0.626449	0.581597	NA
Selenomonas artemidis	0.626393	0.477125	0.641445
Mycoplasma orale	0.626257	0.581709	NA
Filifactor alocis	0.623175	0.528212	0.283541
Bacteroides heparinolyticus	0.621367	0.601867	0.424343
Dialister invisus	0.621261	0.613082	0.530949
Gemella cuniculi	0.621259	0.622033	NA
Neisseria subflava	0.62021	0.756962	0.255665
Actinomyces turicensis	0.617212	0.590525	0.783606
Catenibacterium mitsuokai	0.616031	0.622451	NA
Prevotella baroniae	0.615479	0.436798	0.787962
Eubacterium ventriosum	0.612905	0.6433	NA
Prevotella marshii	0.609407	0.471968	0.5461
Selenomonas bovis	0.605269	0.599261	NA
Alloscardovia omnicolens	0.603364	0.787621	0.101774
Veillonella ratti	0.603188	0.592163	NA
Clostridium aminobutyricum	0.60203	0.627404	NA
Shuttleworthia satelles	0.601992	0.642041	0.434908
Streptococcus uberis	0.600306	0.629014	NA
Paraprevotella clara	0.595519	0.639783	NA
Actinomyces cardiffensis	0.594944	0.684311	0.250508
Veillonella dispar	0.594399	0.239086	0.903933
Haemophilus sputorum	0.594376	0.554797	0.614273
Desulfobulbus rhabdoformis	0.592565	0.588945	NA
Moraxella bovoculi	0.590634	0.63517	NA
Bradyrhizobium elkanii	0.585876	0.605878	NA
Bacteroides thetaiotaomicron	0.577337	0.56161	0.895595
Neisseria dentiae	0.575137	0.559793	NA
Treponema vincentii	0.574348	0.512268	0.418234
Actinomyces timonensis	0.570713	0.548199	NA
Corynebacterium kroppenstedtii	0.570458	0.619714	0.48837
Actinomyces radicidentis	0.570319	0.470957	0.490904
Corynebacterium durum	0.570268	0.674684	0.270995
Atopobium vaginae	0.569271	0.577817	0.650635
Actinomyces viscosus	0.56894	0.647814	0.260837
Haemophilus parasuis	0.568812	0.643708	NA
Clostridium hylemonae	0.568147	0.570344	NA
Selenomonas noxia	0.567862	0.662482	0.341909
Prevotella multiformis	0.567657	0.547179	0.275912
Parabacteroides distasonis	0.567479	0.598923	NA
Neisseria bacilliformis	0.565321	0.627653	0.371065
Actinomyces israelii	0.560982	0.552581	NA
Campylobacter curvus	0.560516	0.527682	0.365176
Streptococcus sobrinus	0.560347	0.648401	0.35122
Lactobacillus oris	0.560346	0.409201	0.569241
Bergeriella denitrificans	0.558423	0.528063	NA
Streptococcus peroris	0.556783	0.482989	0.519981
Anaeroglobus geminatus	0.556477	0.504607	0.617241
Prevotella disiens	0.554339	0.4361	0.612854
Bacteroides vulgatus	0.554186	0.59207	NA
Mobiluncus curtisii	0.552431	0.516338	NA
Kingella denitrificans	0.552333	0.506761	0.468623
Prevotella albensis	0.549453	0.605648	NA
Clostridium symbiosum	0.548927	0.561788	NA
Barnesiella viscericola	0.546117	0.53397	NA
Eikenella corrodens	0.544521	0.637474	0.164377
Sutterella wadsworthensis	0.543422	0.621989	NA
Neisseria flavescens	0.540595	0.786896	0.116723
Campylobacter rectus	0.536748	0.477641	0.412254
Fusobacterium russii	0.533273	0.487347	NA
Granulicatella elegans	0.53182	0.451607	0.493498
Actinobacillus rossii	0.531795	0.577344	NA
Gemella bergeri	0.528491	0.566528	NA
Phocaeicola abscessus	0.526818	0.562499	NA
Alysiella crassa	0.522902	0.464953	NA
Actinomyces hyovaginalis	0.52237	0.621759	NA
Neisseria mucosa	0.521514	0.64774	0.112408
Haemophilus haemolyticus	0.520523	0.492438	0.305658
Desulfomicrobium orale	0.519461	0.487868	0.464843
Neisseria sp oral taxon 014	0.517963	NA	0.347751
Aggregatibacter sp oral taxon 458	0.515712	NA	0.426311
Prevotella falsenii	0.514481	0.600659	NA
Aggregatibacter aphrophilus	0.512868	0.533986	0.307628
Olsenella uli	0.512021	0.3929	0.675292
Acinetobacter johnsonii	0.510895	0.572829	NA
Streptococcus constellatus	0.510808	0.490121	NA
Treponema lecithinolyticum	0.510797	0.304025	0.425042
Conchiformibius steedae	0.509427	0.51855	NA
Schwartzia succinivorans	0.508543	0.526657	NA
Actinomyces howellii	0.508089	0.544232	NA
Propionibacterium acidifaciens	0.507403	0.659166	0.11942
Veillonella denticariosi	0.503136	0.40758	0.598399
Prevotella nigrescens	0.501159	0.427334	0.303947
Desulfovibrio fairfieldensis	0.500248	0.585013	NA
Kingella oralis	0.50017	0.678167	0.22553
Aggregatibacter segnis	0.499182	0.561131	0.157154
Eggerthia catenaformis	0.498016	0.530209	0.422828
Actinomyces suimastitidis	0.497942	0.518496	NA
Treponema pedis	0.497203	0.455277	NA
Ruminococcus flavefaciens	0.493566	0.549715	NA
Actinomyces oricola	0.492601	0.457803	NA
Haemophilus influenzae	0.491961	0.280762	0.694592
Streptococcus parasanguinis	0.491703	0.337555	0.683646
Mannheimia granulomatis	0.491152	0.484129	NA
Treponema amylovorum	0.490663	0.465891	NA
Chryseobacterium kwangjuense	0.49022	0.546105	NA
Lactobacillus crispatus	0.489973	0.381444	0.661957
Eubacterium saphenum	0.487577	0.551128	0.193015
Streptococcus salivarius	0.487185	0.315356	0.68746
Actinomyces lingnae	0.485117	0.565771	NA
Lactobacillus frumenti	0.483625	0.513722	NA
Pasteurella pneumotropica	0.481037	0.431174	NA
Pseudoflavonifractor capillosus	0.478927	0.43992	NA
Bacteroides pyogenes	0.478114	0.528048	NA
Fusobacterium nucleatum	0.476615	0.311467	0.609141
Fretibacterium fastidiosum	0.473689	0.294134	0.852725
Anaerostipes hadrus	0.470058	0.507593	NA
Streptococcus pneumoniae	0.46841	0.576007	0.150419
Treponema bryantii	0.465839	0.527317	NA
Moraxella lacunata	0.464515	0.466556	NA
Actinobacillus minor	0.460997	0.488413	NA
Bulleidia extructa	0.459357	0.393249	0.451656
Roseburia faecis	0.45793	0.565003	NA
Veillonella montpellierensis	0.45728	0.471491	NA
Bacteroides uniformis	0.457013	0.52862	NA
Leptotrichia amnionii	0.456715	0.254058	0.869711
Bergeyella zoohelcum	0.456337	0.526428	NA
Prevotella ruminicola	0.455207	0.473644	NA
Streptococcus vestibularis	0.45087	0.0994932	0.509417
Mycoplasma hyosynoviae	0.450828	0.428118	NA
Coprococcus comes	0.447237	0.492083	NA
Selenomonas ruminantium	0.445854	0.500323	NA
Cryptobacterium curtum	0.444353	0.443262	0.422946
Eubacterium coprostanoligenes	0.444321	0.497524	NA
Streptococcus pyogenes	0.442614	0.461081	NA
Bacteroides plebeius	0.440872	0.516825	NA
Prevotella oris	0.439947	0.508403	0.272105
Olsenella profusa	0.439237	0.476117	0.279529
Treponema medium	0.437884	0.309732	0.696007
Helicobacter pylori	0.437683	0.472311	NA
Eubacterium biforme	0.436388	0.4664	NA
Rothia aeria	0.435359	0.696659	0.0784004
Prevotella amnii	0.434694	0.419719	NA
Vagococcus lutrae	0.431673	0.52188	NA
Eubacterium eligens	0.431349	0.451535	NA
Neisseria cinerea	0.430164	0.25028	0.560879
Prevotella copri	0.428182	0.512991	NA
Enterococcus faecium	0.427885	0.38493	0.901644
Aggregatibacter actinomycetemcomitans	0.421512	0.509517	0.358781
Bacteroides eggerthii	0.41856	0.471782	NA
Lactobacillus salivarius	0.415416	0.367693	0.407506
Dorea longicatena	0.415268	0.536657	NA
Butyrivibrio proteoclasticus	0.411989	0.452537	NA
Phascolarctobacterium succinatutens	0.411859	0.504912	NA
Dialister micraerophilus	0.41179	0.357944	0.252049
Methylobacterium jeotgali	0.411002	0.42997	NA
Parasutterella excrementihominis	0.41057	0.509664	NA
Clostridium ruminantium	0.408492	0.519784	NA
Phascolarctobacterium faecium	0.408408	0.511007	NA
Mannheimia haemolytica	0.408246	0.448067	NA
Campylobacter gracilis	0.40749	0.362054	0.32929
Clostridium bartlettii	0.405261	0.478401	NA
Gemella morbillorum	0.403869	0.582564	0.176816
Treponema socranskii	0.403097	0.363341	0.423827
Actinomyces bowdenii	0.399941	0.434629	NA
Scardovia inopinata	0.398789	0.324886	0.504218
Actinobaculum schaalii	0.398614	0.430606	NA
Lautropia mirabilis	0.394456	0.678101	0.0425591
Neisseria pharyngis	0.391413	0.413499	NA
Prevotella pleuritidis	0.390365	0.157795	0.805736
Dialister succinatiphilus	0.390284	0.486595	NA
Flavonifractor plautii	0.388959	0.451291	NA
Ruminococcus bromii	0.388527	0.489086	NA
Bifidobacterium longum	0.386771	0.381255	0.285261
Faecalibacterium prausnitzii	0.386324	0.469358	NA
Parvimonas micra	0.385469	0.366836	0.2594
Bacteroides coprocola	0.384377	0.387556	NA
Neisseria macacae	0.38129	0.44227	0.428333
Dialister pneumosintes	0.380146	0.280229	0.481339
Peptoniphilus lacrimalis	0.379013	0.537923	0.223763
Actinomyces sp ICM47	0.376135	NA	0.34016
Ruminococcus torques	0.375678	0.382467	NA
Clostridium scindens	0.374292	0.494411	NA
Treponema denticola	0.366529	0.323181	0.217785
Streptococcus sanguinis	0.366268	0.720945	0.0209773
Lactobacillus vaginalis	0.366219	0.379666	0.417154
Actinomyces georgiae	0.365737	0.438313	0.293438
Eubacterium siraeum	0.364767	0.427231	NA
Mycoplasma salivarium	0.362098	0.43893	NA
Granulicatella balaenopterae	0.36186	0.380099	NA
Actinobaculum massiliense	0.361341	0.36324	NA
Prevotella dentalis	0.361328	0.258596	0.707558
Bacteroides acidifaciens	0.359949	0.412392	NA
Acinetobacter lwoffii	0.359539	0.439001	NA
Ralstonia solanacearum	0.3594	0.36655	NA
Peptostreptococcus russellii	0.358453	0.340293	NA
Streptococcus massiliensis	0.357664	0.496039	0.0991161
Treponema putidum	0.357586	0.352279	0.184955
Streptococcus sinensis	0.357164	0.514811	0.173608
Gemella haemolysans	0.356028	0.534771	0.11947
Mycoplasma faucium	0.355193	0.417239	NA
Anaerovorax odorimutans	0.35476	0.355698	NA
Actinomyces johnsonii	0.354351	NA	0.128
Eubacterium brachy	0.353227	0.344196	0.31358
Clostridium hathewayi	0.352422	0.466776	NA
Lactobacillus amylovorus	0.34903	0.421444	NA
Prevotella buccae	0.343276	0.375269	0.376401
Roseburia hominis	0.343143	0.442266	NA
Fusobacterium necrophorum	0.343119	0.399816	0.307691
Eubacterium rectale	0.337644	0.458176	NA
Parascardovia denticolens	0.334108	0.283674	0.530856
Eubacterium nodatum	0.333944	0.387017	0.163059
Acidaminococcus intestini	0.33347	0.358309	NA
Bacteroides cellulosilyticus	0.328936	0.44719	NA
Oscillibacter valericigenes	0.326106	0.42041	NA
Oscillospira guilliermondii	0.325666	0.448212	NA
Clostridium lactatifermentans	0.324454	0.351194	NA
Bacteroides zoogleoformans	0.324082	0.32931	0.183205
Howardella ureilytica	0.322995	0.333429	NA
Desulfobulbus propionicus	0.322188	0.348966	NA
Lactobacillus helveticus	0.3153	0.238116	0.651251
Streptococcus pseudopneumoniae	0.313851	0.241788	0.394992
Lactobacillus delbrueckii	0.313393	0.418555	0.127004
Propionibacterium acnes	0.313212	0.30407	0.325919
Actinomyces gerencseriae	0.313104	0.423146	NA
Bacteroides massiliensis	0.312902	0.409995	NA
Dialister propionicifaciens	0.312769	0.391311	NA
Ruminococcus gnavus	0.31121	0.420403	NA
Lactobacillus iners	0.309664	0.53388	0.0139414
Eubacterium desmolans	0.309165	0.344736	NA
Mogibacterium timidum	0.308989	0.238901	0.502951
Treponema pectinovorum	0.308326	0.288992	NA
Streptococcus suis	0.304763	0.341268	NA
Alistipes finegoldii	0.302767	0.321913	NA
Lactobacillus ruminis	0.302496	0.350314	NA
Pseudomonas fluorescens	0.302162	0.3329	NA
Pseudomonas putida	0.300831	0.372269	NA
Coprococcus catus	0.299333	0.266988	NA
Morococcus cerebrosus	0.299227	0.235659	0.187115
Clostridium leptum	0.298164	0.373008	NA
Chryseobacterium piscicola	0.295264	0.324749	NA
Snodgrassella alvi	0.294273	0.284663	NA
Prevotella timonensis	0.289959	0.35221	0.393041
Porphyromonas uenonis	0.289511	0.228094	0.498447
Scardovia wiggsiae	0.288289	0.320223	0.274308
Mycoplasma spermatophilum	0.286468	0.366847	NA
Pseudoramibacter alactolyticus	0.285716	0.436366	0.11944
Pseudomonas aeruginosa	0.285596	0.382747	NA
Bacteroides stercoris	0.283259	0.311508	NA
Lactococcus lactis	0.282005	0.23457	0.502186
Alistipes shahii	0.278649	0.381915	NA
Bacillus cereus	0.276675	0.322547	NA
Streptococcus cristatus	0.276328	0.41426	0.0729816
Anaerococcus octavius	0.273469	0.361635	NA
Veillonella criceti	0.271315	0.304694	NA
Streptococcus oligofermentans	0.269699	0.279231	NA
Ruminofilibacter xylanolyticum	0.26717	0.313851	NA
Bacteroides caccae	0.26455	0.36547	NA
Alistipes putredinis	0.263836	0.377774	NA
Micrococcus luteus	0.263428	0.353584	NA
Clostridium disporicum	0.259701	0.247024	NA
Actinobacillus succinogenes	0.255627	0.233234	NA
Acinetobacter calcoaceticus	0.254756	0.31525	NA
Eubacterium hallii	0.254523	0.378349	NA
Prevotella bergensis	0.253961	0.27838	NA
Bilophila wadsworthia	0.253344	0.306412	NA
Streptococcus thermophilus	0.252749	0.246939	0.370986
Treponema maltophilum	0.252004	0.253265	0.169435
Finegoldia magna	0.251153	0.274111	NA
Bacteroides fragilis	0.249637	0.359458	NA
Rothia mucilaginosa	0.248438	0.252699	0.55373
Kingella potus	0.248082	0.280383	NA
Lactobacillus plantarum	0.247434	0.232712	0.756546
Odoribacter splanchnicus	0.246386	0.362853	NA
Neisseria lactamica	0.243796	0.123018	0.639352
Veillonella magna	0.240971	0.301835	NA
Porphyromonas asaccharolytica	0.237681	0.372427	0.0940415
Terrahaemophilus aromaticivorans	0.231606	0.317988	NA
Eubacterium ramulus	0.229902	0.266552	NA
Peptostreptococcus anaerobius	0.22438	0.18295	0.922414
Bacteroides dorei	0.224339	0.345996	NA
Corynebacterium argentoratense	0.223851	0.198358	0.18744
Gardnerella vaginalis	0.22299	0.332229	0.156259
Murdochiella asaccharolytica	0.222339	0.269956	NA
Corynebacterium tuberculostearicum	0.21897	0.329268	NA
Streptococcus agalactiae	0.217149	0.280432	NA
Enterococcus italicus	0.214757	0.273599	NA
Bifidobacterium breve	0.214282	0.221292	0.342346
Azospira oryzae	0.214247	0.241888	NA
Staphylococcus epidermidis	0.214144	0.190076	0.523935
Bacteroides ovatus	0.209628	0.317994	NA
Parabacteroides merdae	0.206397	0.296809	NA
Rothia terrae	0.206204	0.279961	NA
Veillonella caviae	0.205357	0.235266	NA
Coprococcus eutactus	0.20368	0.273152	NA
Prevotella oralis	0.202998	0.257791	0.219532
Bacillus pumilus	0.202328	0.310505	NA
Acinetobacter baumannii	0.201636	0.250495	NA
Staphylococcus aureus	0.201426	0.12699	0.679208
Fusobacterium canifelinum	0.199535	0.243226	NA
Stenotrophomonas maltophilia	0.199424	0.264902	0.174913
Lactobacillus fermentum	0.198636	0.241514	0.233581
Granulicatella adiacens	0.190402	0.204487	0.237068
Neisseria sicca	0.189784	0.211069	0.261962
Gemmiger formicilis	0.186711	0.301402	NA
Wolinella succinogenes	0.186168	0.248021	NA
Megamonas funiformis	0.182205	0.224112	NA
Rothia dentocariosa	0.176749	0.451904	0.0135103
Prevotella multisaccharivorax	0.176604	0.16742	0.282918
Pyramidobacter piscolens	0.175379	0.322979	0.122332
Megasphaera elsdenii	0.173085	0.256136	NA
Roseburia inulinivorans	0.168746	0.191937	NA
Actinomyces oris	0.167204	0.226509	0.0927174
Necropsobacter rosorum	0.161724	0.207976	NA
Rhodococcus erythropolis	0.159123	0.275587	0.0266314
Actinomyces naeslundii	0.158712	0.315523	0.207262
Streptococcus gordonii	0.155069	0.275961	0.290507
Prevotella bivia	0.152677	0.247596	NA
Lactobacillus animata	0.152141	0.187583	NA
Paludibacter propionicigenes	0.151511	0.19356	NA
Streptococcus intermedius	0.149478	0.235558	NA
Dorea formicigenerans	0.146928	0.225753	NA
Pseudomonas stutzeri	0.145473	0.160208	NA
Clostridium ramosum	0.144479	0.165832	NA
Dolosigranulum pigrum	0.141479	0.201866	NA
Roseburia intestinalis	0.140956	0.146219	NA
Achromobacter xylosoxidans	0.140032	0.200967	NA
Fusicatenibacter saccharivorans	0.139066	0.236965	NA
Lactobacillus gasseri	0.136144	0.124249	0.396853
Streptococcus troglodytae	0.13367	0.238488	NA
Streptococcus anginosus	0.132779	0.192541	NA
Barnesiella intestinihominis	0.13055	0.196682	NA
Lactobacillus reuteri	0.127849	0.210715	0.295254
Turicibacter sanguinis	0.127842	0.193852	NA
Streptococcus oralis	0.124883	0.280007	0.0335763
Intestinimonas butyriciproducens	0.118539	0.173641	NA
Acidithiobacillus thiooxidans	0.117172	0.186252	NA
Escherichia coli	0.117059	0.116763	NA
Parabacteroides goldsteinii	0.116835	0.189015	NA
Agrobacterium tumefaciens	0.107157	0.1128	NA
Acinetobacter junii	0.0915312	0.119274	0.11344
Streptococcus mitis	0.0899642	0.272769	0.0225801
Streptococcus equinus	0.0882988	0.108928	NA
Enterococcus faecalis	0.0866907	0.110623	0.105934
Blautia faecis	0.0827642	0.16405	NA
Bacillus subtilis	0.0825689	0.113121	NA
Lactobacillus casei	0.0760944	0.0921977	NA
Saccharofermentans acetigenes	0.0758032	0.11021	NA
Moraxella osloensis	0.0670812	0.108883	NA
Atopobium minutum	0.0574168	0.075484	NA
Lactobacillus rhamnosus	0.0444223	0.0662073	0.164947
Blautia luti	0.0379662	0.0435229	NA
Collinsella aerofaciens	0.0344788	0.0705738	NA
Lactobacillus johnsonii	0.0322706	0.0781887	NA
Bryobacter aggregatus	0.0291382	0.0533648	NA
Ruminococcus obeum	0.0268947	0.0689262	NA
Gemmatimonas aurantiaca	0.000449175	0.00175024	NA

### Sheet: ST10B
Salivary microbial taxa with Scores of all three ecological metrics: Core Association Score (CS), Health Association Score (HS), and Stability Association Score (SS). Also the common taxa with all scores >=0.70 are mentioned below.
Sr. No	Species	CoreAssociationScore (CS)	HealthAssociationScore (HS)	StabilityAssociationScore (SS)	Common Taxa (Score>=0.70)
1	Fusobacterium periodonticum	0.991781	0.983128	0.999294	Yes
2	Lachnoanaerobaculum umeaense	0.923288	0.947371	0.905526	Yes
3	Campylobacter concisus	0.965753	0.94676	0.887427	Yes
4	Porphyromonas catoniae	0.984932	0.878976	0.908063	Yes
5	Actinomyces graevenitzii	0.965753	0.913006	0.847138	Yes
6	Prevotella pallens	0.994521	0.817065	0.968551	Yes
7	Prevotella melaninogenica	0.984932	0.818662	0.940486	Yes
8	Alloprevotella rava	0.850685	0.872211	0.871232	Yes
9	Eubacterium sulci	0.894521	0.829148	0.99555	Yes
10	Veillonella rogosae	0.830137	0.9545	0.888059	Yes
11	Prevotella veroralis	0.916438	0.813352	0.988287	Yes
12	Catonella morbi	0.878082	0.831848	0.834348	Yes
13	Prevotella shahii	0.809589	0.861951	0.974181	Yes
14	Eubacterium yurii	0.769863	0.981216	0.934343	Yes
15	Haemophilus parainfluenzae	0.975342	0.998191	0.749326	Yes
16	Cardiobacterium hominis	0.821918	0.981719	0.829155	Yes
17	Neisseria elongata	0.809589	0.915321	0.821755	Yes
18	Capnocytophaga gingivalis	0.928767	0.763405	0.89875	Yes
19	Campylobacter showae	0.757534	0.879863	0.90877	Yes
20	Leptotrichia buccalis	0.872603	0.742368	0.918895	Yes
21	Leptotrichia hofstadii	0.749315	0.864483	0.847415	Yes
22	Lachnoanaerobaculum saburreum	0.845205	0.895328	0.739731	Yes
23	Streptococcus lactarius	0.693151	0.972071	0.936748
24	Prevotella aurantiaca	0.671233	0.942236	0.94404
25	Capnocytophaga leadbetteri	0.90137	0.706368	0.847741	yes
26	Cardiobacterium valvarum	0.706849	0.871312	0.824408	yes
27	Actinomyces odontolyticus	0.958904	0.735729	0.761201	yes
28	Haemophilus pittmaniae	0.720548	0.887581	0.762196	yes
29	Leptotrichia wadei	0.938356	0.659016	0.861535
30	Oribacterium sinus	0.916438	0.627202	0.959597
31	Propionibacterium propionicum	0.706849	0.749333	0.757619	yes
32	Leptotrichia goodfellowii	0.769863	0.69339	0.85858
33	Prevotella oulorum	0.894521	0.619283	0.931302
34	Prevotella salivae	1	0.629501	0.862691
35	Prevotella loescheii	0.865753	0.656274	0.807617
36	Neisseria meningitidis	0.660274	0.917543	0.791029
37	Leptotrichia hongkongensis	0.809589	0.637859	0.816448
38	Eubacterium infirmum	0.706849	0.694846	0.695234
39	Streptococcus mutans	0.671233	0.706955	0.807554
40	Orientia tsutsugamushi	0.591781	0.956407	0.860572
41	Actinomyces massiliensis	0.683562	0.994674	0.680193
42	Neisseria oralis	0.671233	0.72955	0.701335
43	Streptobacillus moniliformis	0.621918	0.862796	0.761014
44	Neisseria flavescens	0.923288	0.945751	0.540595
45	Gemella sanguinis	0.912329	0.541951	0.925503
46	Corynebacterium durum	0.850685	0.965651	0.570268
47	Porphyromonas gingivalis	0.720548	0.623742	0.775702
48	Peptococcus niger	0.645205	0.658802	0.77419
49	Actinomyces meyeri	0.645205	0.656642	0.816438
50	Corynebacterium matruchotii	0.872603	0.639059	0.655418
51	Haemophilus sputorum	0.731507	0.979807	0.594376
52	Streptococcus australis	0.645205	0.903754	0.636853
53	Leptotrichia trevisanii	0.782192	0.566865	0.875413
54	Veillonella tobetsuensis	0.621918	0.7363	0.664847
55	Neisseria subflava	0.645205	0.95308	0.62021
56	Stomatobaculum longum	0.947945	0.465007	0.958744
57	Treponema vincentii	0.720548	0.739556	0.574348
58	Aggregatibacter segnis	0.865753	0.950189	0.499182
59	Shuttleworthia satelles	0.645205	0.720644	0.601992
60	Veillonella sp T11011 6	0.552055	0.743717	0.964459
61	Atopobium parvulum	0.99726	0.453584	0.928386
62	Capnocytophaga sputigena	0.90137	0.464688	0.918607
63	Kingella oralis	0.821918	0.81554	0.50017
64	Prevotella maculosa	0.769863	0.520027	0.871203
65	Selenomonas dianae	0.683562	0.559027	0.763313
66	Solobacterium moorei	0.932877	0.429114	0.976038
67	Prevotella micans	0.591781	0.592866	0.906308
68	Rothia aeria	0.90137	0.902958	0.435359
69	Capnocytophaga haemolytica	0.505479	0.974584	0.752512
70	Neisseria mucosa	0.706849	0.888999	0.521514
71	Lachnospiraceae bacterium oral taxon 096	0.423288	0.89973	0.986669
72	Haemophilus haemolyticus	0.69863	0.691542	0.520523
73	Veillonella parvula	0.878082	0.45422	0.822559
74	Kingella denitrificans	0.621918	0.875049	0.552333
75	Planobacterium taklimakanense	0.621918	0.5521	0.76591
76	Dialister invisus	0.857534	0.551573	0.621261
77	Prevotella nigrescens	0.830137	0.716249	0.501159
78	Capnocytophaga ochracea	0.887671	0.534029	0.645361
79	Tannerella forsythia	0.947945	0.407583	0.87787
80	Treponema amylovorum	0.683562	0.709224	0.490663
81	Aggregatibacter aphrophilus	0.790411	0.634293	0.512868
82	Anaeroglobus geminatus	0.706849	0.551405	0.556477
83	Haemophilus parahaemolyticus	0.591781	0.531754	0.787349
84	Alloprevotella tannerae	0.809589	0.452442	0.748462
85	Prevotella stercorea	0.505479	0.636316	0.80554
86	Streptococcus peroris	0.645205	0.543676	0.556783
87	Brachymonas denitrificans	0.591781	0.525975	0.797259
88	Prevotella denticola	0.821918	0.45675	0.729917
89	Prevotella nanceiensis	0.958904	0.430132	0.777971
90	Streptococcus sanguinis	0.947945	0.90356	0.366268
91	Megasphaera micronuciformis	0.989041	0.35184	0.929408
92	Catenibacterium mitsuokai	0.505479	0.755637	0.616031
93	Campylobacter rectus	0.552055	0.725004	0.536748
94	Treponema lecithinolyticum	0.591781	0.901162	0.510797
95	Prevotella enoeca	0.505479	0.589867	0.733409
96	Mogibacterium diversum	0.552055	0.523223	0.83432
97	Veillonella infantium	0.552055	0.523223	0.707242
98	Klebsiella pneumoniae	0.423288	0.750968	0.80769
99	Prevotella sp oral taxon 306	0.552055	0.517299	0.967568
100	Campylobacter gracilis	0.857534	0.762025	0.40749
101	Treponema socranskii	0.79726	0.769057	0.403097
102	Leptotrichia shahii	0.769863	0.442507	0.683516
103	Actinomyces lingnae	0.938356	0.581682	0.485117
104	Porphyromonas endodontalis	0.836986	0.444754	0.656054
105	Olsenella profusa	0.660274	0.852407	0.439237
106	Streptococcus salivarius	0.857534	0.561163	0.487185
107	Olsenella uli	0.591781	0.51068	0.512021
108	Capnocytophaga granulosa	0.782192	0.373532	0.866947
109	Fretibacterium fastidiosum	0.809589	0.579988	0.473689
110	Aggregatibacter sp oral taxon 458	0.505479	0.702435	0.515712
111	Soonwooa buanensis	0.423288	0.769282	0.672875
112	Neisseria shayeganii	0.423288	0.751955	0.666368
113	Prevotella histicola	0.978082	0.348705	0.814567
114	Sneathia sanguinegens	0.423288	0.662308	0.803315
115	Treponema pedis	0.505479	0.760591	0.497203
116	Butyrivibrio fibrisolvens	0.423288	0.85865	0.651523
117	Oribacterium parvum	0.423288	0.649678	0.975852
118	Bacteroides intestinalis	0.423288	0.640354	0.701656
119	Streptococcus infantis	0.749315	0.35465	0.796975
120	Prevotella copri	0.591781	0.666523	0.428182
121	Neisseria bacilliformis	0.552055	0.445345	0.565321
122	Neisseria canis	0.423288	0.58911	0.801852
123	Johnsonella ignava	0.505479	0.462497	0.905433
124	Actinomyces georgiae	0.671233	0.771373	0.365737
125	Prevotella pleuritidis	0.621918	0.838305	0.390365
126	Eubacterium brachy	0.741096	0.691732	0.353227
127	Actinobacillus rossii	0.423288	0.853109	0.531795
128	Peptostreptococcus stomatis	0.947945	0.241426	0.892295
129	Treponema denticola	0.757534	0.640434	0.366529
130	Selenomonas infelix	0.769863	0.301142	0.801868
131	Actinomyces sp HMSC035G02	0.505479	0.432126	0.863396
132	Filifactor alocis	0.782192	0.366305	0.623175
133	Veillonella denticariosi	0.423288	0.613781	0.503136
134	Selenomonas noxia	0.809589	0.38966	0.567862
135	Eggerthia catenaformis	0.423288	0.588446	0.498016
136	Prevotella saccharolytica	0.693151	0.317906	0.842788
137	Pasteurella pneumotropica	0.423288	0.621082	0.481037
138	Faecalibacterium prausnitzii	0.552055	0.587922	0.386324
139	Haemophilus influenzae	0.741096	0.411153	0.491961
140	Streptococcus pyogenes	0.505479	0.432126	0.442614
141	Bergeyella zoohelcum	0.423288	0.606995	0.456337
142	Granulicatella elegans	0.757534	0.38554	0.53182
143	Prevotella ruminicola	0.423288	0.563852	0.455207
144	Bacteroides vulgatus	0.423288	0.454903	0.554186
145	Eubacterium nodatum	0.693151	0.633081	0.333944
146	Abiotrophia defectiva	0.782192	0.293883	0.712354
147	Streptococcus thermophilus	0.969863	0.793175	0.252749
148	Acinetobacter johnsonii	0.423288	0.441572	0.510895
149	Prevotella baroniae	0.591781	0.347385	0.615479
150	Actinomyces sp oral taxon 181	0.423288	0.436648	0.879525
151	Eubacterium biforme	0.423288	0.451001	0.436388
152	Centipeda periodontii	0.731507	0.275113	0.899641
153	Actinomyces turicensis	0.423288	0.432126	0.617212
154	Actinomyces sp ICM47	0.621918	0.523223	0.376135
155	Fusobacterium nucleatum	0.972603	0.396339	0.476615
156	Streptococcus parasanguinis	0.923288	0.387982	0.491703
157	Gemella morbillorum	0.841096	0.452213	0.403869
158	Dorea longicatena	0.552055	0.428259	0.415268
159	Gemella haemolysans	0.908219	0.5423	0.356028
160	Methylobacterium jeotgali	0.423288	0.670808	0.411002
161	Atopobium rimae	0.790411	0.289312	0.645969
162	Lautropia mirabilis	0.908219	0.427791	0.394456
163	Leptotrichia sp oral taxon 215	0.505479	0.355597	0.749169
164	Lachnoanaerobaculum orale	0.845205	0.21377	0.781548
165	Dialister succinatiphilus	0.423288	0.581855	0.390284
166	Mycoplasma faucium	0.505479	0.488877	0.355193
167	Treponema medium	0.830137	0.380143	0.437884
168	Prevotella jejuni	0.591781	0.302429	0.736527
169	Actinomyces gerencseriae	0.552055	0.524816	0.313104
170	Rothia mucilaginosa	0.958904	0.648956	0.248438
171	Parvimonas micra	0.932877	0.379557	0.385469
172	Eikenella corrodens	0.79726	0.29914	0.544521
173	Slackia exigua	0.552055	0.294101	0.794565
174	Actinomyces hyovaginalis	0.423288	0.351174	0.52237
175	Prevotella buccae	0.552055	0.431808	0.343276
176	Streptococcus oligofermentans	0.552055	0.53119	0.269699
177	Mogibacterium timidum	0.552055	0.44728	0.308989
178	Selenomonas sputigena	0.882192	0.0893066	0.948954
179	Streptococcus cristatus	0.621918	0.504608	0.276328
180	Treponema succinifaciens	0.423288	0.31323	0.723068
181	Propionibacterium acnes	0.423288	0.69803	0.313212
182	Porphyromonas somerae	0.645205	0.196075	0.668373
183	Veillonella atypica	0.947945	0.0915223	0.842033
184	Morococcus cerebrosus	0.423288	0.773745	0.299227
185	Dialister pneumosintes	0.720548	0.317134	0.380146
186	Prevotella intermedia	0.741096	0.140135	0.720738
187	Bacillus pumilus	0.591781	0.668691	0.202328
188	Lactococcus lactis	0.423288	0.777893	0.282005
189	Bacillus cereus	0.423288	0.639986	0.276675
190	Treponema maltophilum	0.660274	0.466934	0.252004
191	Selenomonas artemidis	0.741096	0.170284	0.626393
192	Veillonella caviae	0.552055	0.90858	0.205357
193	Schwartzia succinivorans	0.671233	0.222112	0.508543
194	Veillonella dispar	0.980822	0.177239	0.594399
195	Actinomyces naeslundii	0.731507	0.626424	0.158712
196	Prevotella marshii	0.423288	0.255919	0.609407
197	Pseudomonas putida	0.423288	0.332707	0.300831
198	Acinetobacter lwoffii	0.423288	0.281752	0.359539
199	Kingella potus	0.423288	0.835152	0.248082
200	Neisseria sicca	0.505479	0.811615	0.189784
201	Bulleidia extructa	0.505479	0.20745	0.459357
202	Bifidobacterium longum	0.423288	0.24185	0.386771
203	Rothia dentocariosa	0.887671	0.512043	0.176749
204	Prevotella scopos	0	0.858949	0.919037
205	Moryella indoligenes	0	0.85584	0.855654
206	Simonsiella muelleri	0	0.869311	0.830453
207	Cryptobacterium curtum	0.423288	0.194175	0.444353
208	Streptococcus suis	0.591781	0.246263	0.304763
209	Anaerostipes hadrus	0.505479	0.147712	0.470058
210	Treponema refringens	0	0.756075	0.800501
211	Streptococcus sp A12	0	0.743717	0.813636
212	Terrahaemophilus aromaticivorans	0.505479	0.271582	0.231606
213	Mobiluncus mulieris	0	0.728544	0.757313
214	Streptococcus oralis	0.836986	0.470075	0.124883
215	Selenomonas flueggei	0.591781	0.0638825	0.778429
216	Prevotella oris	0.887671	0.135014	0.439947
217	Megasphaera elsdenii	0.423288	0.350813	0.173085
218	Butyrivibrio hungatei	0	0.682146	0.81469
219	Prevotella paludivivens	0	0.680597	0.778283
220	Streptococcus pneumoniae	0.757534	0.104547	0.46841
221	Prevotella oralis	0.591781	0.269938	0.202998
222	Eubacterium saphenum	0.621918	0.0907081	0.487577
223	Odoribacter denticanis	0	0.778688	0.664681
224	Escherichia coli	0.423288	0.444387	0.117059
225	Campylobacter mucosalis	0	0.655081	0.691587
226	Haemophilus haemoglobinophilus	0	0.975387	0.648201
227	Riemerella anatipestifer	0	0.641959	0.783049
228	Prevotella corporis	0	0.63908	0.882223
229	Neisseria perflava	0	0.801078	0.636702
230	Prevotella fusca	0	0.922544	0.635826
231	Eubacterium rectale	0.505479	0.147712	0.337644
232	Streptococcus gordonii	0.79726	0.321694	0.155069
233	Mycoplasma orale	0	0.696747	0.626257
234	Bacteroides thetaiotaomicron	0.423288	0.0995707	0.577337
235	Natranaerovirga hydrolytica	0	0.621082	0.626449
236	Ottowia pentelensis	0	0.621082	0.819241
237	Sporanaerobacter acetigenes	0	0.621082	0.86453
238	Phocaeicola abscessus	0.552055	0.0446889	0.526818
239	Tannerella sp oral taxon HOT 286	0	0.611338	0.810008
240	Veillonella ratti	0	0.677467	0.603188
241	Clostridium aminobutyricum	0	0.909718	0.60203
242	Streptococcus uberis	0	0.62068	0.600306
243	Bacteroides coprocola	0.423288	0.104194	0.384377
244	Desulfobulbus rhabdoformis	0	0.642707	0.592565
245	Moraxella bovoculi	0	0.621082	0.590634
246	Selenomonas bovis	0	0.586958	0.605269
247	Neisseria dentiae	0	0.684093	0.575137
248	Collinsella aerofaciens	0.505479	0.719468	0.0344788
249	Bacteroides heparinolyticus	0	0.570863	0.621367
250	Atopobium vaginae	0	0.710698	0.569271
251	Haemophilus parasuis	0	0.618705	0.568812
252	Ornatilinea apprima	0	0.563334	0.685246
253	Streptococcus constellatus	0.505479	0.0279227	0.510808
254	Campylobacter curvus	0	0.760863	0.560516
255	Streptococcus sobrinus	0	0.666076	0.560347
256	Actinomyces oris	0.645205	0.225887	0.167204
257	Clostridium ultunense	0	0.548086	0.838222
258	Barnesiella viscericola	0	0.618705	0.546117
259	Sutterella wadsworthensis	0	0.792983	0.543422
260	Fusobacterium russii	0	0.769282	0.533273
261	Streptococcus agalactiae	0.423288	0.153949	0.217149
262	Alysiella crassa	0	0.762019	0.522902
263	Desulfomicrobium orale	0	0.94405	0.519461
264	Prevotella falsenii	0	0.557924	0.514481
265	Gemella cuniculi	0	0.513122	0.621259
266	Eubacterium hallii	0.423288	0.129115	0.254523
267	Ruminococcus bromii	0.552055	0.0595791	0.388527
268	Bergeriella denitrificans	0	0.501943	0.558423
269	Blautia luti	0.423288	0.465113	0.0379662
270	Actinomyces suimastitidis	0	0.557924	0.497942
271	Mannheimia granulomatis	0	0.749586	0.491152
272	Chryseobacterium kwangjuense	0	0.608793	0.49022
273	Bacteroides pyogenes	0	0.791961	0.478114
274	Bradyrhizobium elkanii	0	0.46533	0.585876
275	Moraxella lacunata	0	0.744335	0.464515
276	Paraprevotella clara	0	0.463954	0.595519
277	Corynebacterium jeikeium	0	0.459335	0.662595
278	Veillonella montpellierensis	0	0.645824	0.45728
279	Haemophilus quentini	0	0.457024	0.77758
280	Leptotrichia amnionii	0	0.621082	0.456715
281	Mobiluncus curtisii	0	0.455814	0.552431
282	Roseburia faecis	0	0.448475	0.45793
283	Campylobacter lanienae	0	0.447956	0.777287
284	Coprococcus comes	0	0.738653	0.447237
285	Selenomonas ruminantium	0	0.596875	0.445854
286	Eubacterium coprostanoligenes	0	0.437982	0.444321
287	Prevotella amnii	0	0.845387	0.434694
288	Alkaliphilus crotonatoxidans	0	0.432633	0.855653
289	Prevotella sp oral taxon 473	0	0.432126	0.721889
290	Conchiformibius steedae	0	0.432126	0.509427
291	Actinomyces funkei	0	0.432126	0.723244
292	Kingella kingae	0	0.432126	0.661403
293	Streptococcus vestibularis	0	0.432126	0.45087
294	Mycoplasma feliminutum	0	0.432126	0.797004
295	Mogibacterium neglectum	0	0.432126	0.749403
296	Prevotella albensis	0	0.432126	0.549453
297	Actinomyces howellii	0	0.432126	0.508089
298	Propionigenium maris	0	0.432126	0.830405
299	Mycoplasma hyosynoviae	0	0.432126	0.450828
300	Gemella bergeri	0	0.432126	0.528491
301	Actinobacillus minor	0	0.432126	0.460997
302	Eubacterium eligens	0	0.654773	0.431349
303	Neisseria cinerea	0	0.589656	0.430164
304	Enterococcus faecium	0	0.432126	0.427885
305	Vagococcus lutrae	0	0.426266	0.431673
306	Aggregatibacter actinomycetemcomitans	0	0.823795	0.421512
307	Bacteroides eggerthii	0	0.432126	0.41856
308	Butyrivibrio proteoclasticus	0	0.621082	0.411989
309	Mannheimia haemolytica	0	0.432126	0.408246
310	Phascolarctobacterium succinatutens	0	0.402218	0.411859
311	Scardovia inopinata	0	0.438251	0.398789
312	Actinobaculum schaalii	0	0.432126	0.398614
313	Desulfovibrio fairfieldensis	0	0.397704	0.500248
314	Neisseria pharyngis	0	0.717708	0.391413
315	Flavonifractor plautii	0	0.544084	0.388959
316	Clostridium hylemonae	0	0.388091	0.568147
317	Gemella palaticanis	0	0.385718	0.644245
318	Streptococcus mitis	0.865753	0.201589	0.0899642
319	Neisseria macacae	0	0.621082	0.38129
320	Peptoniphilus lacrimalis	0	0.449067	0.379013
321	Ruminococcus torques	0	0.448475	0.375678
322	Clostridium ruminantium	0	0.374133	0.408492
323	Eubacterium siraeum	0	0.703329	0.364767
324	Mycoplasma salivarium	0	0.73342	0.362098
325	Parabacteroides goldsteinii	0.423288	0.127991	0.116835
326	Prevotella dentalis	0	0.571905	0.361328
327	Bacteroides acidifaciens	0	0.680479	0.359949
328	Ralstonia solanacearum	0	0.766102	0.3594
329	Peptostreptococcus russellii	0	0.432126	0.358453
330	Streptococcus sinensis	0	0.820973	0.357164
331	Neisseria sp oral taxon 014	0	0.355597	0.517963
332	Streptococcus massiliensis	0	0.355172	0.357664
333	Anaerovorax odorimutans	0	0.741906	0.35476
334	Scardovia wiggsiae	0.621918	0.033047	0.288289
335	Actinomyces johnsonii	0	0.67131	0.354351
336	Clostridium hathewayi	0	0.461818	0.352422
337	Actinobaculum massiliense	0	0.351174	0.361341
338	Lactobacillus amylovorus	0	0.557924	0.34903
339	Porphyromonas gulae	0	0.34789	0.720439
340	Roseburia hominis	0	0.560848	0.343143
341	Prevotella multiformis	0	0.340481	0.567657
342	Acidaminococcus intestini	0	0.610481	0.33347
343	Bacteroides cellulosilyticus	0	0.4833	0.328936
344	Parascardovia denticolens	0	0.32737	0.334108
345	Dialister micraerophilus	0	0.327098	0.41179
346	Oscillospira guilliermondii	0	0.691171	0.325666
347	Bacteroides zoogleoformans	0	0.794605	0.324082
348	Actinomyces bowdenii	0	0.323238	0.399941
349	Actinomyces oricola	0	0.323035	0.492601
350	Desulfobulbus propionicus	0	0.368336	0.322188
351	Oscillibacter valericigenes	0	0.315852	0.326106
352	Streptococcus pseudopneumoniae	0	0.641155	0.313851
353	Lactobacillus delbrueckii	0	0.386251	0.313393
354	Bacteroides massiliensis	0	0.382933	0.312902
355	Dialister propionicifaciens	0	0.750691	0.312769
356	Lactobacillus iners	0	0.660267	0.309664
357	Eubacterium desmolans	0	0.448475	0.309165
358	Treponema pectinovorum	0	0.647617	0.308326
359	Moraxella boevrei	0	0.305511	0.828103
360	Lactobacillus ruminis	0	0.491523	0.302496
361	Pseudomonas fluorescens	0	0.441313	0.302162
362	Chryseobacterium piscicola	0	0.618705	0.295264
363	Treponema bryantii	0	0.295104	0.465839
364	Actinobacillus porcinus	0	0.294943	0.874707
365	Snodgrassella alvi	0	0.707248	0.294273
366	Clostridium leptum	0	0.291106	0.298164
367	Ruminococcus flavefaciens	0	0.290547	0.493566
368	Prevotella timonensis	0	0.562589	0.289959
369	Lactobacillus mucosae	0	0.289683	0.634514
370	Porphyromonas uenonis	0	0.478739	0.289511
371	Mycoplasma spermatophilum	0	0.734609	0.286468
372	Helicobacter pylori	0	0.284502	0.437683
373	Bacteroides stercoris	0	0.535459	0.283259
374	Clostridium scindens	0	0.280955	0.374292
375	Alistipes shahii	0	0.287141	0.278649
376	Eubacterium minutum	0	0.27733	0.74664
377	Eubacterium ventriosum	0	0.275359	0.612905
378	Elizabethkingia meningoseptica	0	0.274721	0.898674
379	Sediminibacterium salmoneum	0	0.274343	0.752176
380	Granulicatella adiacens	0.720548	0.0417757	0.190402
381	Anaerococcus octavius	0	0.291736	0.273469
382	Veillonella criceti	0	0.771875	0.271315
383	Granulicatella balaenopterae	0	0.270427	0.36186
384	Pseudomonas aeruginosa	0	0.268716	0.285596
385	Ruminofilibacter xylanolyticum	0	0.455392	0.26717
386	Clostridium symbiosum	0	0.26691	0.548927
387	Pseudoflavonifractor capillosus	0	0.26691	0.478927
388	Alistipes putredinis	0	0.327641	0.263836
389	Micrococcus luteus	0	0.432126	0.263428
390	Clostridium disporicum	0	0.26691	0.259701
391	Actinobacillus succinogenes	0	0.643398	0.255627
392	Acinetobacter calcoaceticus	0	0.432126	0.254756
393	Prevotella bergensis	0	0.26691	0.253961
394	Bilophila wadsworthia	0	0.396804	0.253344
395	Treponema putidum	0	0.253259	0.357586
396	Veillonella rodentium	0	0.247182	0.710075
397	Ruminococcus callidus	0	0.246628	0.66279
398	Neisseria lactamica	0	0.432126	0.243796
399	Lactobacillus vaginalis	0	0.242684	0.366219
400	Veillonella magna	0	0.271582	0.240971
401	Porphyromonas asaccharolytica	0	0.432126	0.237681
402	Lactobacillus helveticus	0	0.237122	0.3153
403	Propionibacterium acidifaciens	0	0.232933	0.507403
404	Ruminococcus gnavus	0	0.230369	0.31121
405	Eubacterium ramulus	0	0.569734	0.229902
406	Peptostreptococcus anaerobius	0	0.643398	0.22438
407	Corynebacterium argentoratense	0	0.312309	0.223851
408	Gardnerella vaginalis	0	0.29957	0.22299
409	Murdochiella asaccharolytica	0	0.443782	0.222339
410	Ruminococcus albus	0	0.22108	0.829583
411	Lactobacillus frumenti	0	0.219875	0.483625
412	Corynebacterium tuberculostearicum	0	0.243063	0.21897
413	Actinomyces cardiffensis	0	0.218333	0.594944
414	Prevotella disiens	0	0.21588	0.554339
415	Bacteroides uniformis	0	0.215192	0.457013
416	Enterococcus italicus	0	0.439028	0.214757
417	Bifidobacterium breve	0	0.432126	0.214282
418	Azospira oryzae	0	0.432126	0.214247
419	Staphylococcus epidermidis	0	0.432126	0.214144
420	Bacteroides ovatus	0	0.287849	0.209628
421	Parabacteroides merdae	0	0.530924	0.206397
422	Rothia terrae	0	0.744534	0.206204
423	Coprococcus eutactus	0	0.67537	0.20368
424	Bacteroides dorei	0	0.20345	0.224339
425	Acinetobacter baumannii	0	0.453339	0.201636
426	Lactobacillus plantarum	0	0.201609	0.247434
427	Staphylococcus aureus	0	0.281752	0.201426
428	Stenotrophomonas maltophilia	0	0.641357	0.199424
429	Pseudoramibacter alactolyticus	0	0.192141	0.285716
430	Treponema parvum	0	0.189474	0.634646
431	Gemmiger formicilis	0	0.59916	0.186711
432	Wolinella succinogenes	0	0.778688	0.186168
433	Megamonas funiformis	0	0.636316	0.182205
434	Odoribacter splanchnicus	0	0.181946	0.246386
435	Phascolarctobacterium faecium	0	0.181344	0.408408
436	Streptococcus anginosus	0.683562	0.0236135	0.132779
437	Parabacteroides distasonis	0	0.175503	0.567479
438	Pyramidobacter piscolens	0	0.495585	0.175379
439	Coprococcus catus	0	0.173608	0.299333
440	Fusobacterium canifelinum	0	0.170956	0.199535
441	Roseburia inulinivorans	0	0.421342	0.168746
442	Bacteroides caccae	0	0.165992	0.26455
443	Actinomyces radicidentis	0	0.164344	0.570319
444	Corynebacterium kroppenstedtii	0	0.164344	0.570458
445	Bacteroides plebeius	0	0.164269	0.440872
446	Necropsobacter rosorum	0	0.432126	0.161724
447	Parasutterella excrementihominis	0	0.159151	0.41057
448	Rhodococcus erythropolis	0	0.614824	0.159123
449	Clostridium bartlettii	0	0.154006	0.405261
450	Paludibacter propionicigenes	0	0.647011	0.151511
451	Streptococcus intermedius	0	0.497912	0.149478
452	Lactobacillus oris	0	0.14927	0.560346
453	Dorea formicigenerans	0	0.325623	0.146928
454	Bacteroides fragilis	0	0.146406	0.249637
455	Pseudomonas stutzeri	0	0.215351	0.145473
456	Clostridium ramosum	0	0.268213	0.144479
457	Fusobacterium necrophorum	0	0.14352	0.343119
458	Actinomyces timonensis	0	0.143042	0.570713
459	Dolosigranulum pigrum	0	0.267687	0.141479
460	Roseburia intestinalis	0	0.188844	0.140956
461	Achromobacter xylosoxidans	0	0.26691	0.140032
462	Fusicatenibacter saccharivorans	0	0.245775	0.139066
463	Alistipes finegoldii	0	0.138527	0.302767
464	Prevotella multisaccharivorax	0	0.137223	0.176604
465	Lactobacillus gasseri	0	0.157788	0.136144
466	Akkermansia muciniphila	0	0.13371	0.673065
467	Streptococcus troglodytae	0	0.432126	0.13367
468	Barnesiella intestinihominis	0	0.428092	0.13055
469	Clostridium lactatifermentans	0	0.127991	0.324454
470	Lactobacillus reuteri	0	0.133704	0.127849
471	Turicibacter sanguinis	0	0.816302	0.127842
472	Intestinimonas butyriciproducens	0	0.315852	0.118539
473	Acidithiobacillus thiooxidans	0	0.696747	0.117172
474	Actinomyces viscosus	0	0.116718	0.56894
475	Lactobacillus animata	0	0.113942	0.152141
476	Finegoldia magna	0	0.112702	0.251153
477	Lactobacillus crispatus	0	0.112695	0.489973
478	Agrobacterium tumefaciens	0	0.432126	0.107157
479	Acinetobacter junii	0	0.680479	0.0915312
480	Streptococcus equinus	0	0.26691	0.0882988
481	Enterococcus faecalis	0	0.243063	0.0866907
482	Blautia faecis	0	0.229179	0.0827642
483	Bacillus subtilis	0	0.614824	0.0825689
484	Lactobacillus casei	0	0.164344	0.0760944
485	Saccharofermentans acetigenes	0	0.376776	0.0758032
486	Actinomyces israelii	0	0.0717164	0.560982
487	Alloscardovia omnicolens	0	0.0702289	0.603364
488	Moraxella osloensis	0	0.614824	0.0670812
489	Atopobium minutum	0	0.219875	0.0574168
490	Howardella ureilytica	0	0.056072	0.322995
491	Lactobacillus salivarius	0	0.0502365	0.415416
492	Lactobacillus rhamnosus	0	0.225892	0.0444223
493	Bifidobacterium dentium	0	0.0391648	0.640733
494	Prevotella bivia	0	0.034157	0.152677
495	Lactobacillus johnsonii	0	0.0800321	0.0322706
496	Bryobacter aggregatus	0	0.432126	0.0291382
497	Ruminococcus obeum	0	0.489856	0.0268947
498	Lactobacillus fermentum	0	0.0061245	0.198636
499	Gemmatimonas aurantiaca	0	0.609428	0.000449175
