## Supplementary material for "Multi-cohort analysis of 37,739 oral microbiomes reveals ecologically influential health-associated microbial sub-communities across major oral subsites": Table S11

### Sheet: ST11
Table S11. Salivary sHACK scores computed by integrating CS, HS and SS using a Gini-based concordance framework: Table showing the species-level sHACK-Scores for all 499 taxa. The sHACK-score was computed as a single combinatorial index accounting for the association scores with three hallmark properties, namely Core-Association (CS), Stability-Association (SS) and Health-Association (HS) (also i…
Taxa	Core-Association Score (CS)	Health-Association Score (HS)	Stability-Association Score (SS)	Mean Score (Mean of CS, SS, HS)	Reward Score (1 - GINI of HS, SS, CS)	HACK-Score (Mean Score * Reward Score)	sHACK-Score
Fusobacterium periodonticum	0.991781	0.983128	0.999294	0.991401	0.994565	0.986012	1
Lachnoanaerobaculum umeaense	0.923288	0.947371	0.905526	0.925395	0.984927	0.911447	0.997992
Campylobacter concisus	0.965753	0.94676	0.887427	0.933313	0.972026	0.907205	0.995984
Porphyromonas catoniae	0.984932	0.878976	0.908063	0.92399	0.961776	0.888672	0.993976
Actinomyces graevenitzii	0.965753	0.913006	0.847138	0.908633	0.956486	0.869094	0.991968
Prevotella pallens	0.994521	0.817065	0.968551	0.926712	0.93617	0.86756	0.98996
Prevotella melaninogenica	0.984932	0.818662	0.940486	0.914693	0.939408	0.85927	0.987952
Alloprevotella rava	0.850685	0.872211	0.871232	0.864709	0.991702	0.857534	0.985944
Eubacterium sulci	0.894521	0.829148	0.99555	0.906406	0.938805	0.850939	0.983936
Veillonella rogosae	0.830137	0.9545	0.888059	0.890899	0.953469	0.849444	0.981928
Prevotella veroralis	0.916438	0.813352	0.988287	0.906026	0.93564	0.847714	0.97992
Catonella morbi	0.878082	0.831848	0.834348	0.848093	0.981828	0.832681	0.977912
Prevotella shahii	0.809589	0.861951	0.974181	0.881907	0.937789	0.827043	0.975904
Eubacterium yurii	0.769863	0.981216	0.934343	0.895141	0.921296	0.82469	0.973896
Haemophilus parainfluenzae	0.975342	0.998191	0.749326	0.90762	0.908602	0.824665	0.971888
Cardiobacterium hominis	0.821918	0.981719	0.829155	0.877597	0.939304	0.82433	0.96988
Neisseria elongata	0.809589	0.915321	0.821755	0.848889	0.958482	0.813645	0.967871
Capnocytophaga gingivalis	0.928767	0.763405	0.89875	0.863641	0.936176	0.80852	0.965863
Campylobacter showae	0.757534	0.879863	0.90877	0.848722	0.940603	0.79831	0.963855
Leptotrichia buccalis	0.872603	0.742368	0.918895	0.844622	0.930333	0.785779	0.961847
Leptotrichia hofstadii	0.749315	0.864483	0.847415	0.820404	0.953207	0.782015	0.959839
Lachnoanaerobaculum saburreum	0.845205	0.895328	0.739731	0.826755	0.937266	0.774889	0.957831
Streptococcus lactarius	0.693151	0.972071	0.936748	0.867323	0.892804	0.77435	0.955823
Prevotella aurantiaca	0.671233	0.942236	0.94404	0.852503	0.893331	0.761567	0.953815
Capnocytophaga leadbetteri	0.90137	0.706368	0.847741	0.818493	0.920585	0.753492	0.951807
Cardiobacterium valvarum	0.706849	0.871312	0.824408	0.800856	0.931547	0.746035	0.949799
Actinomyces odontolyticus	0.958904	0.735729	0.761201	0.818611	0.909124	0.744219	0.947791
Haemophilus pittmaniae	0.720548	0.887581	0.762196	0.790108	0.929532	0.734431	0.945783
Leptotrichia wadei	0.938356	0.659016	0.861535	0.819636	0.886397	0.726522	0.943775
Oribacterium sinus	0.916438	0.627202	0.959597	0.834412	0.867214	0.723614	0.941767
Propionibacterium propionicum	0.706849	0.749333	0.757619	0.737934	0.977067	0.72101	0.939759
Leptotrichia goodfellowii	0.769863	0.69339	0.85858	0.773945	0.928854	0.718881	0.937751
Prevotella oulorum	0.894521	0.619283	0.931302	0.815035	0.872391	0.711029	0.935743
Prevotella salivae	1	0.629501	0.862691	0.830731	0.851336	0.707231	0.933735
Prevotella loescheii	0.865753	0.656274	0.807617	0.776548	0.910081	0.706722	0.931727
Neisseria meningitidis	0.660274	0.917543	0.791029	0.789616	0.891395	0.703859	0.929719
Leptotrichia hongkongensis	0.809589	0.637859	0.816448	0.754632	0.921114	0.695102	0.927711
Eubacterium infirmum	0.706849	0.694846	0.695234	0.698976	0.994276	0.694975	0.925703
Streptococcus mutans	0.671233	0.706955	0.807554	0.728581	0.937632	0.68314	0.923695
Orientia tsutsugamushi	0.591781	0.956407	0.860572	0.80292	0.848625	0.681378	0.921687
Actinomyces massiliensis	0.683562	0.994674	0.680193	0.786143	0.866656	0.681316	0.919679
Neisseria oralis	0.671233	0.72955	0.701335	0.700706	0.972258	0.681267	0.917671
Streptobacillus moniliformis	0.621918	0.862796	0.761014	0.748576	0.89274	0.668283	0.915663
Neisseria flavescens	0.923288	0.945751	0.540595	0.803211	0.83186	0.668159	0.913655
Gemella sanguinis	0.912329	0.541951	0.925503	0.793261	0.838829	0.66541	0.911647
Corynebacterium durum	0.850685	0.965651	0.570268	0.795535	0.834332	0.663741	0.909639
Porphyromonas gingivalis	0.720548	0.623742	0.775702	0.706664	0.928321	0.656011	0.907631
Peptococcus niger	0.645205	0.658802	0.77419	0.692732	0.937935	0.649738	0.905622
Actinomyces meyeri	0.645205	0.656642	0.816438	0.706095	0.919165	0.649017	0.903614
Corynebacterium matruchotii	0.872603	0.639059	0.655418	0.72236	0.892231	0.644512	0.901606
Haemophilus sputorum	0.731507	0.979807	0.594376	0.768563	0.832835	0.640086	0.899598
Streptococcus australis	0.645205	0.903754	0.636853	0.728604	0.877894	0.639637	0.89759
Leptotrichia trevisanii	0.782192	0.566865	0.875413	0.74149	0.861294	0.638641	0.895582
Veillonella tobetsuensis	0.621918	0.7363	0.664847	0.674355	0.943461	0.636227	0.893574
Neisseria subflava	0.645205	0.95308	0.62021	0.739499	0.849957	0.628542	0.891566
Stomatobaculum longum	0.947945	0.465007	0.958744	0.790565	0.791821	0.625986	0.889558
Treponema vincentii	0.720548	0.739556	0.574348	0.678151	0.918795	0.623082	0.88755
Aggregatibacter segnis	0.865753	0.950189	0.499182	0.771708	0.805191	0.621372	0.885542
Shuttleworthia satelles	0.645205	0.720644	0.601992	0.655947	0.939705	0.616397	0.883534
Veillonella sp T11011 6	0.552055	0.743717	0.964459	0.75341	0.817539	0.615942	0.881526
Atopobium parvulum	0.99726	0.453584	0.928386	0.793077	0.771491	0.611851	0.879518
Capnocytophaga sputigena	0.90137	0.464688	0.918607	0.761555	0.801319	0.610249	0.87751
Kingella oralis	0.821918	0.81554	0.50017	0.712542	0.849483	0.605293	0.875502
Prevotella maculosa	0.769863	0.520027	0.871203	0.720364	0.8375	0.603305	0.873494
Selenomonas dianae	0.683562	0.559027	0.763313	0.668634	0.898157	0.600538	0.871486
Solobacterium moorei	0.932877	0.429114	0.976038	0.779343	0.766074	0.597035	0.869478
Prevotella micans	0.591781	0.592866	0.906308	0.696985	0.849577	0.592143	0.86747
Rothia aeria	0.90137	0.902958	0.435359	0.746562	0.791221	0.590696	0.865462
Capnocytophaga haemolytica	0.505479	0.974584	0.752512	0.744192	0.789882	0.587824	0.863454
Neisseria mucosa	0.706849	0.888999	0.521514	0.705787	0.826442	0.583292	0.861446
Lachnospiraceae bacterium oral taxon 096	0.423288	0.89973	0.986669	0.769895	0.756079	0.582102	0.859438
Haemophilus haemolyticus	0.69863	0.691542	0.520523	0.636899	0.906784	0.57753	0.85743
Veillonella parvula	0.878082	0.45422	0.822559	0.718287	0.8033	0.577	0.855422
Kingella denitrificans	0.621918	0.875049	0.552333	0.6831	0.842524	0.575528	0.853414
Planobacterium taklimakanense	0.621918	0.5521	0.76591	0.646643	0.889785	0.575373	0.851406
Dialister invisus	0.857534	0.551573	0.621261	0.676789	0.849308	0.574802	0.849398
Prevotella nigrescens	0.830137	0.716249	0.501159	0.682515	0.83933	0.572856	0.84739
Capnocytophaga ochracea	0.887671	0.534029	0.645361	0.68902	0.828915	0.571139	0.845382
Tannerella forsythia	0.947945	0.407583	0.87787	0.744466	0.758054	0.564345	0.843373
Treponema amylovorum	0.683562	0.709224	0.490663	0.627816	0.883957	0.554963	0.841365
Aggregatibacter aphrophilus	0.790411	0.634293	0.512868	0.645857	0.856757	0.553343	0.839357
Anaeroglobus geminatus	0.706849	0.551405	0.556477	0.60491	0.914343	0.553096	0.837349
Haemophilus parahaemolyticus	0.591781	0.531754	0.787349	0.636961	0.866243	0.551763	0.835341
Alloprevotella tannerae	0.809589	0.452442	0.748462	0.670164	0.822358	0.551115	0.833333
Prevotella stercorea	0.505479	0.636316	0.80554	0.649112	0.845912	0.549092	0.831325
Streptococcus peroris	0.645205	0.543676	0.556783	0.581888	0.941839	0.548045	0.829317
Brachymonas denitrificans	0.591781	0.525975	0.797259	0.638338	0.858338	0.54791	0.827309
Prevotella denticola	0.821918	0.45675	0.729917	0.669528	0.818197	0.547806	0.825301
Prevotella nanceiensis	0.958904	0.430132	0.777971	0.722336	0.75599	0.546078	0.823293
Streptococcus sanguinis	0.947945	0.90356	0.366268	0.739258	0.73772	0.545365	0.821285
Megasphaera micronuciformis	0.989041	0.35184	0.929408	0.756763	0.719331	0.544363	0.819277
Catenibacterium mitsuokai	0.505479	0.755637	0.616031	0.625716	0.866735	0.54233	0.817269
Campylobacter rectus	0.552055	0.725004	0.536748	0.604602	0.896209	0.54185	0.815261
Treponema lecithinolyticum	0.591781	0.901162	0.510797	0.667913	0.805182	0.537791	0.813253
Prevotella enoeca	0.505479	0.589867	0.733409	0.609585	0.875364	0.533609	0.811245
Mogibacterium diversum	0.552055	0.523223	0.83432	0.636533	0.837088	0.532834	0.808233
Veillonella infantium	0.552055	0.523223	0.707242	0.594173	0.896765	0.532834	0.808233
Klebsiella pneumoniae	0.423288	0.750968	0.80769	0.660648	0.806048	0.532514	0.805221
Prevotella sp oral taxon 306	0.552055	0.517299	0.967568	0.678974	0.778947	0.528885	0.803213
Campylobacter gracilis	0.857534	0.762025	0.40749	0.675683	0.777981	0.525669	0.801205
Treponema socranskii	0.79726	0.769057	0.403097	0.656471	0.799857	0.525083	0.799197
Leptotrichia shahii	0.769863	0.442507	0.683516	0.631962	0.827333	0.522843	0.797189
Actinomyces lingnae	0.938356	0.581682	0.485117	0.668385	0.773963	0.517305	0.795181
Porphyromonas endodontalis	0.836986	0.444754	0.656054	0.645931	0.797588	0.515187	0.793173
Olsenella profusa	0.660274	0.852407	0.439237	0.650639	0.788326	0.512916	0.791165
Streptococcus salivarius	0.857534	0.561163	0.487185	0.635294	0.805681	0.511844	0.789157
Olsenella uli	0.591781	0.51068	0.512021	0.538161	0.949767	0.511127	0.787149
Capnocytophaga granulosa	0.782192	0.373532	0.866947	0.674223	0.756058	0.509752	0.785141
Fretibacterium fastidiosum	0.809589	0.579988	0.473689	0.621088	0.819725	0.509122	0.783133
Aggregatibacter sp oral taxon 458	0.505479	0.702435	0.515712	0.574542	0.885732	0.50889	0.781124
Soonwooa buanensis	0.423288	0.769282	0.672875	0.621815	0.814524	0.506484	0.779116
Neisseria shayeganii	0.423288	0.751955	0.666368	0.61387	0.821533	0.504315	0.777108
Prevotella histicola	0.978082	0.348705	0.814567	0.713785	0.706085	0.503993	0.7751
Sneathia sanguinegens	0.423288	0.662308	0.803315	0.629637	0.798811	0.502961	0.773092
Treponema pedis	0.505479	0.760591	0.497203	0.587758	0.850626	0.499962	0.771084
Butyrivibrio fibrisolvens	0.423288	0.85865	0.651523	0.644487	0.774827	0.499366	0.769076
Oribacterium parvum	0.423288	0.649678	0.975852	0.682939	0.730301	0.498751	0.767068
Bacteroides intestinalis	0.423288	0.640354	0.701656	0.588433	0.842311	0.495643	0.76506
Streptococcus infantis	0.749315	0.35465	0.796975	0.633647	0.767312	0.486205	0.763052
Prevotella copri	0.591781	0.666523	0.428182	0.562162	0.858676	0.482715	0.761044
Neisseria bacilliformis	0.552055	0.445345	0.565321	0.520907	0.923227	0.480915	0.759036
Neisseria canis	0.423288	0.58911	0.801852	0.60475	0.791338	0.478562	0.757028
Johnsonella ignava	0.505479	0.462497	0.905433	0.62447	0.763567	0.476825	0.75502
Actinomyces georgiae	0.671233	0.771373	0.365737	0.602781	0.775687	0.467569	0.753012
Prevotella pleuritidis	0.621918	0.838305	0.390365	0.616863	0.757947	0.467549	0.751004
Eubacterium brachy	0.741096	0.691732	0.353227	0.595352	0.782835	0.466062	0.748996
Actinobacillus rossii	0.423288	0.853109	0.531795	0.60273	0.762292	0.459457	0.746988
Peptostreptococcus stomatis	0.947945	0.241426	0.892295	0.693889	0.660599	0.458382	0.74498
Treponema denticola	0.757534	0.640434	0.366529	0.588166	0.778404	0.45783	0.742972
Selenomonas infelix	0.769863	0.301142	0.801868	0.624291	0.732643	0.457383	0.740964
Actinomyces sp HMSC035G02	0.505479	0.432126	0.863396	0.600334	0.760539	0.456577	0.738956
Filifactor alocis	0.782192	0.366305	0.623175	0.590557	0.765258	0.451928	0.736948
Veillonella denticariosi	0.423288	0.613781	0.503136	0.513402	0.876319	0.449904	0.73494
Selenomonas noxia	0.809589	0.38966	0.567862	0.589037	0.762364	0.449061	0.732932
Eggerthia catenaformis	0.423288	0.588446	0.498016	0.50325	0.890606	0.448197	0.730924
Prevotella saccharolytica	0.693151	0.317906	0.842788	0.617948	0.716868	0.442987	0.728916
Pasteurella pneumotropica	0.423288	0.621082	0.481037	0.508469	0.870333	0.442537	0.726908
Faecalibacterium prausnitzii	0.552055	0.587922	0.386324	0.508767	0.867918	0.441568	0.7249
Haemophilus influenzae	0.741096	0.411153	0.491961	0.54807	0.799331	0.438089	0.722892
Streptococcus pyogenes	0.505479	0.432126	0.442614	0.460073	0.946854	0.435622	0.720884
Bergeyella zoohelcum	0.423288	0.606995	0.456337	0.49554	0.876426	0.434304	0.718876
Granulicatella elegans	0.757534	0.38554	0.53182	0.558298	0.7779	0.4343	0.716867
Prevotella ruminicola	0.423288	0.563852	0.455207	0.480782	0.902545	0.433927	0.714859
Bacteroides vulgatus	0.423288	0.454903	0.554186	0.477459	0.908615	0.433826	0.712851
Eubacterium nodatum	0.693151	0.633081	0.333944	0.553392	0.783633	0.433657	0.710843
Abiotrophia defectiva	0.782192	0.293883	0.712354	0.596143	0.726962	0.433373	0.708835
Streptococcus thermophilus	0.969863	0.793175	0.252749	0.671929	0.644251	0.432891	0.706827
Acinetobacter johnsonii	0.423288	0.441572	0.510895	0.458585	0.936321	0.429382	0.704819
Prevotella baroniae	0.591781	0.347385	0.615479	0.518215	0.827553	0.42885	0.702811
Actinomyces sp oral taxon 181	0.423288	0.436648	0.879525	0.57982	0.737713	0.427741	0.700803
Eubacterium biforme	0.423288	0.451001	0.436388	0.436892	0.978856	0.427655	0.698795
Centipeda periodontii	0.731507	0.275113	0.899641	0.63542	0.67238	0.427244	0.696787
Actinomyces turicensis	0.423288	0.432126	0.617212	0.490876	0.868314	0.426234	0.694779
Actinomyces sp ICM47	0.621918	0.523223	0.376135	0.507092	0.838437	0.425165	0.692771
Fusobacterium nucleatum	0.972603	0.396339	0.476615	0.615186	0.687756	0.423098	0.690763
Streptococcus parasanguinis	0.923288	0.387982	0.491703	0.600991	0.703099	0.422556	0.688755
Gemella morbillorum	0.841096	0.452213	0.403869	0.565726	0.74238	0.419983	0.686747
Dorea longicatena	0.552055	0.428259	0.415268	0.465194	0.901986	0.419598	0.684739
Gemella haemolysans	0.908219	0.5423	0.356028	0.602182	0.694339	0.418119	0.682731
Methylobacterium jeotgali	0.423288	0.670808	0.411002	0.501699	0.827383	0.415097	0.680723
Atopobium rimae	0.790411	0.289312	0.645969	0.57523	0.709624	0.408197	0.678715
Lautropia mirabilis	0.908219	0.427791	0.394456	0.576822	0.703107	0.405568	0.676707
Leptotrichia sp oral taxon 215	0.505479	0.355597	0.749169	0.536748	0.755583	0.405558	0.674699
Lachnoanaerobaculum orale	0.845205	0.21377	0.781548	0.613508	0.656926	0.403029	0.672691
Dialister succinatiphilus	0.423288	0.581855	0.390284	0.465142	0.862715	0.401285	0.670683
Mycoplasma faucium	0.505479	0.488877	0.355193	0.44985	0.88864	0.399755	0.668675
Treponema medium	0.830137	0.380143	0.437884	0.549388	0.726972	0.39939	0.666667
Prevotella jejuni	0.591781	0.302429	0.736527	0.543579	0.733802	0.398879	0.664659
Actinomyces gerencseriae	0.552055	0.524816	0.313104	0.463325	0.82809	0.383675	0.662651
Rothia mucilaginosa	0.958904	0.648956	0.248438	0.618766	0.617267	0.381944	0.660643
Parvimonas micra	0.932877	0.379557	0.385469	0.565967	0.674115	0.381527	0.658635
Eikenella corrodens	0.79726	0.29914	0.544521	0.546974	0.696439	0.380934	0.656627
Slackia exigua	0.552055	0.294101	0.794565	0.546907	0.694974	0.380086	0.654618
Actinomyces hyovaginalis	0.423288	0.351174	0.52237	0.432277	0.867989	0.375212	0.65261
Prevotella buccae	0.552055	0.431808	0.343276	0.44238	0.842685	0.372787	0.650602
Streptococcus oligofermentans	0.552055	0.53119	0.269699	0.450981	0.791303	0.356863	0.648594
Mogibacterium timidum	0.552055	0.44728	0.308989	0.436108	0.814215	0.355086	0.646586
Selenomonas sputigena	0.882192	0.0893066	0.948954	0.640151	0.552372	0.353602	0.644578
Streptococcus cristatus	0.621918	0.504608	0.276328	0.467618	0.753652	0.352421	0.64257
Treponema succinifaciens	0.423288	0.31323	0.723068	0.486529	0.71921	0.349916	0.640562
Propionibacterium acnes	0.423288	0.69803	0.313212	0.478177	0.731746	0.349904	0.638554
Porphyromonas somerae	0.645205	0.196075	0.668373	0.503218	0.687148	0.345785	0.636546
Veillonella atypica	0.947945	0.0915223	0.842033	0.627167	0.544819	0.341693	0.634538
Morococcus cerebrosus	0.423288	0.773745	0.299227	0.498753	0.682864	0.340581	0.63253
Dialister pneumosintes	0.720548	0.317134	0.380146	0.472609	0.71547	0.338138	0.630522
Prevotella intermedia	0.741096	0.140135	0.720738	0.53399	0.624861	0.333669	0.628514
Bacillus pumilus	0.591781	0.668691	0.202328	0.4876	0.681184	0.332145	0.626506
Lactococcus lactis	0.423288	0.777893	0.282005	0.494395	0.665661	0.3291	0.624498
Bacillus cereus	0.423288	0.639986	0.276675	0.44665	0.728862	0.325546	0.62249
Treponema maltophilum	0.660274	0.466934	0.252004	0.459737	0.703983	0.323647	0.620482
Selenomonas artemidis	0.741096	0.170284	0.626393	0.512591	0.628806	0.32232	0.618474
Veillonella caviae	0.552055	0.90858	0.205357	0.555331	0.577895	0.320923	0.616466
Schwartzia succinivorans	0.671233	0.222112	0.508543	0.467296	0.679631	0.317589	0.614458
Veillonella dispar	0.980822	0.177239	0.594399	0.584153	0.541454	0.316292	0.61245
Actinomyces naeslundii	0.731507	0.626424	0.158712	0.505548	0.622327	0.314616	0.610442
Prevotella marshii	0.423288	0.255919	0.609407	0.429538	0.725684	0.311709	0.608434
Pseudomonas putida	0.423288	0.332707	0.300831	0.352275	0.884128	0.311456	0.606426
Acinetobacter lwoffii	0.423288	0.281752	0.359539	0.354859	0.86705	0.307681	0.604418
Kingella potus	0.423288	0.835152	0.248082	0.502174	0.610314	0.306484	0.60241
Neisseria sicca	0.505479	0.811615	0.189784	0.502293	0.587338	0.295016	0.600402
Bulleidia extructa	0.505479	0.20745	0.459357	0.390762	0.745771	0.291419	0.598394
Bifidobacterium longum	0.423288	0.24185	0.386771	0.350636	0.827515	0.290157	0.596386
Rothia dentocariosa	0.887671	0.512043	0.176749	0.525488	0.549039	0.288513	0.594378
Prevotella scopos	0	0.858949	0.919037	0.592662	0.483102	0.286316	0.592369
Moryella indoligenes	0	0.85584	0.855654	0.570498	0.499946	0.285218	0.590361
Simonsiella muelleri	0	0.869311	0.830453	0.566588	0.48857	0.276818	0.588353
Cryptobacterium curtum	0.423288	0.194175	0.444353	0.353938	0.764387	0.270546	0.586345
Streptococcus suis	0.591781	0.246263	0.304763	0.380935	0.697658	0.265763	0.584337
Anaerostipes hadrus	0.505479	0.147712	0.470058	0.374416	0.681489	0.255161	0.582329
Treponema refringens	0	0.756075	0.800501	0.518859	0.48573	0.252025	0.580321
Streptococcus sp A12	0	0.743717	0.813636	0.519118	0.477552	0.247906	0.578313
Terrahaemophilus aromaticivorans	0.505479	0.271582	0.231606	0.336223	0.72848	0.244932	0.576305
Mobiluncus mulieris	0	0.728544	0.757313	0.495286	0.490319	0.242848	0.574297
Streptococcus oralis	0.836986	0.470075	0.124883	0.477315	0.502701	0.239947	0.572289
Selenomonas flueggei	0.591781	0.0638825	0.778429	0.478031	0.501743	0.239849	0.570281
Prevotella oris	0.887671	0.135014	0.439947	0.487544	0.485409	0.236658	0.568273
Megasphaera elsdenii	0.423288	0.350813	0.173085	0.315728	0.735846	0.232328	0.566265
Butyrivibrio hungatei	0	0.682146	0.81469	0.498945	0.455725	0.227382	0.564257
Prevotella paludivivens	0	0.680597	0.778283	0.486293	0.46652	0.226866	0.562249
Streptococcus pneumoniae	0.757534	0.104547	0.46841	0.443497	0.509213	0.225834	0.560241
Prevotella oralis	0.591781	0.269938	0.202998	0.354906	0.634849	0.225312	0.558233
Eubacterium saphenum	0.621918	0.0907081	0.487577	0.400068	0.5574	0.222998	0.556225
Odoribacter denticanis	0	0.778688	0.664681	0.481123	0.460507	0.22156	0.554217
Escherichia coli	0.423288	0.444387	0.117059	0.328244	0.667597	0.219135	0.552209
Campylobacter mucosalis	0	0.655081	0.691587	0.448889	0.486446	0.21836	0.550201
Haemophilus haemoglobinophilus	0	0.975387	0.648201	0.541196	0.39924	0.216067	0.548193
Riemerella anatipestifer	0	0.641959	0.783049	0.475003	0.450495	0.213986	0.546185
Prevotella corporis	0	0.63908	0.882223	0.507101	0.420087	0.213027	0.544177
Neisseria perflava	0	0.801078	0.636702	0.47926	0.442837	0.212234	0.542169
Prevotella fusca	0	0.922544	0.635826	0.519457	0.408007	0.211942	0.540161
Eubacterium rectale	0.505479	0.147712	0.337644	0.330278	0.638923	0.211023	0.538153
Streptococcus gordonii	0.79726	0.321694	0.155069	0.424674	0.495934	0.21061	0.536145
Mycoplasma orale	0	0.696747	0.626257	0.441001	0.47336	0.208752	0.534137
Bacteroides thetaiotaomicron	0.423288	0.0995707	0.577337	0.366732	0.565744	0.207476	0.532129
Natranaerovirga hydrolytica	0	0.621082	0.626449	0.415844	0.497849	0.207027	0.529116
Ottowia pentelensis	0	0.621082	0.819241	0.480108	0.43121	0.207027	0.529116
Sporanaerobacter acetigenes	0	0.621082	0.86453	0.495204	0.418065	0.207027	0.526104
Phocaeicola abscessus	0.552055	0.0446889	0.526818	0.374521	0.548431	0.205399	0.524096
Tannerella sp oral taxon HOT 286	0	0.611338	0.810008	0.473782	0.430112	0.203779	0.522088
Veillonella ratti	0	0.677467	0.603188	0.426885	0.471	0.201063	0.52008
Clostridium aminobutyricum	0	0.909718	0.60203	0.503916	0.398234	0.200677	0.518072
Streptococcus uberis	0	0.62068	0.600306	0.406995	0.491657	0.200102	0.516064
Bacteroides coprocola	0.423288	0.104194	0.384377	0.303953	0.650062	0.197588	0.514056
Desulfobulbus rhabdoformis	0	0.642707	0.592565	0.411757	0.479704	0.197522	0.512048
Moraxella bovoculi	0	0.621082	0.590634	0.403905	0.487436	0.196878	0.51004
Selenomonas bovis	0	0.586958	0.605269	0.397409	0.492321	0.195653	0.508032
Neisseria dentiae	0	0.684093	0.575137	0.419743	0.456737	0.191712	0.506024
Collinsella aerofaciens	0.505479	0.719468	0.0344788	0.419809	0.45611	0.191479	0.504016
Bacteroides heparinolyticus	0	0.570863	0.621367	0.39741	0.478819	0.190288	0.502008
Atopobium vaginae	0	0.710698	0.569271	0.426656	0.444754	0.189757	0.5
Haemophilus parasuis	0	0.618705	0.568812	0.395839	0.478993	0.189604	0.497992
Ornatilinea apprima	0	0.563334	0.685246	0.416193	0.45118	0.187778	0.495984
Streptococcus constellatus	0.505479	0.0279227	0.510808	0.34807	0.537559	0.187108	0.493976
Campylobacter curvus	0	0.760863	0.560516	0.44046	0.42419	0.186839	0.491968
Streptococcus sobrinus	0	0.666076	0.560347	0.408808	0.456895	0.186782	0.48996
Actinomyces oris	0.645205	0.225887	0.167204	0.346099	0.539629	0.186765	0.487952
Clostridium ultunense	0	0.548086	0.838222	0.462103	0.395357	0.182695	0.485944
Barnesiella viscericola	0	0.618705	0.546117	0.388274	0.468841	0.182039	0.483936
Sutterella wadsworthensis	0	0.792983	0.543422	0.445468	0.40663	0.181141	0.481928
Fusobacterium russii	0	0.769282	0.533273	0.434185	0.409405	0.177758	0.47992
Streptococcus agalactiae	0.423288	0.153949	0.217149	0.264796	0.660948	0.175016	0.477912
Alysiella crassa	0	0.762019	0.522902	0.428307	0.406953	0.174301	0.475904
Desulfomicrobium orale	0	0.94405	0.519461	0.487837	0.354942	0.173154	0.473896
Prevotella falsenii	0	0.557924	0.514481	0.357468	0.479745	0.171494	0.471888
Gemella cuniculi	0	0.513122	0.621259	0.378127	0.452337	0.171041	0.46988
Eubacterium hallii	0.423288	0.129115	0.254523	0.268975	0.635441	0.170918	0.467871
Ruminococcus bromii	0.552055	0.0595791	0.388527	0.333387	0.507604	0.169228	0.465863
Bergeriella denitrificans	0	0.501943	0.558423	0.353455	0.473367	0.167314	0.463855
Blautia luti	0.423288	0.465113	0.0379662	0.308789	0.538901	0.166407	0.461847
Actinomyces suimastitidis	0	0.557924	0.497942	0.351956	0.471596	0.165981	0.459839
Mannheimia granulomatis	0	0.749586	0.491152	0.413579	0.395855	0.163717	0.457831
Chryseobacterium kwangjuense	0	0.608793	0.49022	0.366338	0.446055	0.163407	0.455823
Bacteroides pyogenes	0	0.791961	0.478114	0.423359	0.376446	0.159371	0.453815
Bradyrhizobium elkanii	0	0.46533	0.585876	0.350402	0.442663	0.15511	0.451807
Moraxella lacunata	0	0.744335	0.464515	0.40295	0.384262	0.154838	0.449799
Paraprevotella clara	0	0.463954	0.595519	0.353158	0.43791	0.154651	0.447791
Corynebacterium jeikeium	0	0.459335	0.662595	0.373977	0.409415	0.153112	0.445783
Veillonella montpellierensis	0	0.645824	0.45728	0.367701	0.414539	0.152427	0.443775
Haemophilus quentini	0	0.457024	0.77758	0.411535	0.370179	0.152341	0.441767
Leptotrichia amnionii	0	0.621082	0.456715	0.359266	0.423748	0.152238	0.439759
Mobiluncus curtisii	0	0.455814	0.552431	0.336081	0.452086	0.151938	0.437751
Roseburia faecis	0	0.448475	0.45793	0.302135	0.494785	0.149492	0.435743
Campylobacter lanienae	0	0.447956	0.777287	0.408414	0.365606	0.149319	0.433735
Coprococcus comes	0	0.738653	0.447237	0.395296	0.377132	0.149079	0.431727
Selenomonas ruminantium	0	0.596875	0.445854	0.347576	0.427584	0.148618	0.429719
Eubacterium coprostanoligenes	0	0.437982	0.444321	0.294101	0.496408	0.145994	0.427711
Prevotella amnii	0	0.845387	0.434694	0.426694	0.339583	0.144898	0.425703
Alkaliphilus crotonatoxidans	0	0.432633	0.855653	0.429429	0.33582	0.144211	0.423695
Prevotella sp oral taxon 473	0	0.432126	0.721889	0.384672	0.374455	0.144042	0.421687
Conchiformibius steedae	0	0.432126	0.509427	0.313851	0.458951	0.144042	0.417671
Actinomyces funkei	0	0.432126	0.723244	0.385123	0.374016	0.144042	0.417671
Kingella kingae	0	0.432126	0.661403	0.36451	0.395167	0.144042	0.417671
Streptococcus vestibularis	0	0.432126	0.45087	0.294332	0.489386	0.144042	0.410643
Mycoplasma feliminutum	0	0.432126	0.797004	0.40971	0.351571	0.144042	0.410643
Mogibacterium neglectum	0	0.432126	0.749403	0.393843	0.365735	0.144042	0.410643
Prevotella albensis	0	0.432126	0.549453	0.327193	0.440236	0.144042	0.410643
Actinomyces howellii	0	0.432126	0.508089	0.313405	0.459604	0.144042	0.40261
Propionigenium maris	0	0.432126	0.830405	0.420844	0.34227	0.144042	0.40261
Mycoplasma hyosynoviae	0	0.432126	0.450828	0.294318	0.48941	0.144042	0.40261
Gemella bergeri	0	0.432126	0.528491	0.320206	0.449842	0.144042	0.40261
Actinobacillus minor	0	0.432126	0.460997	0.297708	0.483837	0.144042	0.39759
Eubacterium eligens	0	0.654773	0.431349	0.362041	0.397146	0.143783	0.395582
Neisseria cinerea	0	0.589656	0.430164	0.33994	0.421804	0.143388	0.393574
Enterococcus faecium	0	0.432126	0.427885	0.286671	0.497534	0.142628	0.391566
Vagococcus lutrae	0	0.426266	0.431673	0.28598	0.496849	0.142089	0.389558
Aggregatibacter actinomycetemcomitans	0	0.823795	0.421512	0.415102	0.338481	0.140504	0.38755
Bacteroides eggerthii	0	0.432126	0.41856	0.283562	0.492026	0.13952	0.385542
Butyrivibrio proteoclasticus	0	0.621082	0.411989	0.344357	0.3988	0.13733	0.383534
Mannheimia haemolytica	0	0.432126	0.408246	0.280124	0.485792	0.136082	0.381526
Phascolarctobacterium succinatutens	0	0.402218	0.411859	0.271359	0.494078	0.134073	0.379518
Scardovia inopinata	0	0.438251	0.398789	0.279013	0.476427	0.13293	0.37751
Actinobaculum schaalii	0	0.432126	0.398614	0.276914	0.47983	0.132871	0.375502
Desulfovibrio fairfieldensis	0	0.397704	0.500248	0.299317	0.442901	0.132568	0.373494
Neisseria pharyngis	0	0.717708	0.391413	0.369707	0.352904	0.130471	0.371486
Flavonifractor plautii	0	0.544084	0.388959	0.311014	0.416871	0.129653	0.369478
Clostridium hylemonae	0	0.388091	0.568147	0.318746	0.405852	0.129364	0.36747
Gemella palaticanis	0	0.385718	0.644245	0.343321	0.374497	0.128573	0.365462
Streptococcus mitis	0.865753	0.201589	0.0899642	0.385769	0.32966	0.127172	0.363454
Neisseria macacae	0	0.621082	0.38129	0.334124	0.380387	0.127097	0.361446
Peptoniphilus lacrimalis	0	0.449067	0.379013	0.276027	0.457701	0.126338	0.359438
Ruminococcus torques	0	0.448475	0.375678	0.274718	0.455835	0.125226	0.35743
Clostridium ruminantium	0	0.374133	0.408492	0.260875	0.478049	0.124711	0.355422
Eubacterium siraeum	0	0.703329	0.364767	0.356032	0.341512	0.121589	0.353414
Mycoplasma salivarium	0	0.73342	0.362098	0.365173	0.330527	0.120699	0.351406
Parabacteroides goldsteinii	0.423288	0.127991	0.116835	0.222705	0.541317	0.120554	0.349398
Prevotella dentalis	0	0.571905	0.361328	0.311078	0.387179	0.120443	0.34739
Bacteroides acidifaciens	0	0.680479	0.359949	0.34681	0.345962	0.119983	0.345382
Ralstonia solanacearum	0	0.766102	0.3594	0.375168	0.319324	0.1198	0.343373
Peptostreptococcus russellii	0	0.432126	0.358453	0.263526	0.453405	0.119484	0.341365
Streptococcus sinensis	0	0.820973	0.357164	0.392712	0.30316	0.119055	0.339357
Neisseria sp oral taxon 014	0	0.355597	0.517963	0.291187	0.407066	0.118532	0.337349
Streptococcus massiliensis	0	0.355172	0.357664	0.237612	0.498252	0.118391	0.335341
Anaerovorax odorimutans	0	0.741906	0.35476	0.365555	0.32349	0.118253	0.333333
Scardovia wiggsiae	0.621918	0.033047	0.288289	0.314418	0.375703	0.118128	0.331325
Actinomyces johnsonii	0	0.67131	0.354351	0.341887	0.345485	0.118117	0.329317
Clostridium hathewayi	0	0.461818	0.352422	0.271413	0.432823	0.117474	0.327309
Actinobaculum massiliense	0	0.351174	0.361341	0.237505	0.492865	0.117058	0.325301
Lactobacillus amylovorus	0	0.557924	0.34903	0.302318	0.384837	0.116343	0.323293
Porphyromonas gulae	0	0.34789	0.720439	0.35611	0.325639	0.115963	0.321285
Roseburia hominis	0	0.560848	0.343143	0.30133	0.379587	0.114381	0.319277
Prevotella multiformis	0	0.340481	0.567657	0.302713	0.374922	0.113494	0.317269
Acidaminococcus intestini	0	0.610481	0.33347	0.31465	0.35327	0.111157	0.315261
Bacteroides cellulosilyticus	0	0.4833	0.328936	0.270745	0.404976	0.109645	0.313253
Parascardovia denticolens	0	0.32737	0.334108	0.220493	0.494907	0.109123	0.311245
Dialister micraerophilus	0	0.327098	0.41179	0.246296	0.44269	0.109033	0.309237
Oscillospira guilliermondii	0	0.691171	0.325666	0.338946	0.320274	0.108555	0.307229
Bacteroides zoogleoformans	0	0.794605	0.324082	0.372896	0.289699	0.108027	0.305221
Actinomyces bowdenii	0	0.323238	0.399941	0.24106	0.446969	0.107746	0.303213
Actinomyces oricola	0	0.323035	0.492601	0.271878	0.396053	0.107678	0.301205
Desulfobulbus propionicus	0	0.368336	0.322188	0.230175	0.466585	0.107396	0.299197
Oscillibacter valericigenes	0	0.315852	0.326106	0.213986	0.492013	0.105284	0.297189
Streptococcus pseudopneumoniae	0	0.641155	0.313851	0.318335	0.328638	0.104617	0.295181
Lactobacillus delbrueckii	0	0.386251	0.313393	0.233215	0.447932	0.104464	0.293173
Bacteroides massiliensis	0	0.382933	0.312902	0.231945	0.449678	0.104301	0.291165
Dialister propionicifaciens	0	0.750691	0.312769	0.354487	0.294105	0.104256	0.289157
Lactobacillus iners	0	0.660267	0.309664	0.32331	0.319264	0.103221	0.287149
Eubacterium desmolans	0	0.448475	0.309165	0.252547	0.408063	0.103055	0.285141
Treponema pectinovorum	0	0.647617	0.308326	0.318648	0.322536	0.102775	0.283133
Moraxella boevrei	0	0.305511	0.828103	0.377871	0.269502	0.101837	0.281124
Lactobacillus ruminis	0	0.491523	0.302496	0.264673	0.380968	0.100832	0.279116
Pseudomonas fluorescens	0	0.441313	0.302162	0.247825	0.406418	0.100721	0.277108
Chryseobacterium piscicola	0	0.618705	0.295264	0.304656	0.323056	0.0984212	0.2751
Treponema bryantii	0	0.295104	0.465839	0.253648	0.387813	0.0983679	0.273092
Actinobacillus porcinus	0	0.294943	0.874707	0.389883	0.252164	0.0983145	0.271084
Snodgrassella alvi	0	0.707248	0.294273	0.33384	0.293826	0.0980911	0.269076
Clostridium leptum	0	0.291106	0.298164	0.196423	0.494011	0.0970353	0.267068
Ruminococcus flavefaciens	0	0.290547	0.493566	0.261371	0.370543	0.0968491	0.26506
Prevotella timonensis	0	0.562589	0.289959	0.284182	0.340109	0.0966529	0.263052
Lactobacillus mucosae	0	0.289683	0.634514	0.308066	0.313443	0.0965609	0.261044
Porphyromonas uenonis	0	0.478739	0.289511	0.256083	0.376845	0.0965038	0.259036
Mycoplasma spermatophilum	0	0.734609	0.286468	0.340359	0.280555	0.0954895	0.257028
Helicobacter pylori	0	0.284502	0.437683	0.240728	0.393946	0.0948339	0.25502
Bacteroides stercoris	0	0.535459	0.283259	0.272906	0.345979	0.0944196	0.253012
Clostridium scindens	0	0.280955	0.374292	0.218416	0.428778	0.0936517	0.251004
Alistipes shahii	0	0.287141	0.278649	0.188597	0.492496	0.092883	0.248996
Eubacterium minutum	0	0.27733	0.74664	0.341323	0.270838	0.0924432	0.246988
Eubacterium ventriosum	0	0.275359	0.612905	0.296088	0.309997	0.0917865	0.24498
Elizabethkingia meningoseptica	0	0.274721	0.898674	0.391132	0.234125	0.0915736	0.242972
Sediminibacterium salmoneum	0	0.274343	0.752176	0.342173	0.267255	0.0914475	0.240964
Granulicatella adiacens	0.720548	0.0417757	0.190402	0.317575	0.287547	0.0913179	0.238956
Anaerococcus octavius	0	0.291736	0.273469	0.188402	0.48384	0.0911563	0.236948
Veillonella criceti	0	0.771875	0.271315	0.34773	0.260082	0.0904385	0.23494
Granulicatella balaenopterae	0	0.270427	0.36186	0.210762	0.427697	0.0901425	0.232932
Pseudomonas aeruginosa	0	0.268716	0.285596	0.184771	0.484774	0.0895721	0.230924
Ruminofilibacter xylanolyticum	0	0.455392	0.26717	0.240854	0.369754	0.0890566	0.228916
Clostridium symbiosum	0	0.26691	0.548927	0.271946	0.327161	0.0889701	0.226908
Pseudoflavonifractor capillosus	0	0.26691	0.478927	0.248612	0.357867	0.0889701	0.2249
Alistipes putredinis	0	0.327641	0.263836	0.197159	0.446063	0.0879452	0.222892
Micrococcus luteus	0	0.432126	0.263428	0.231852	0.378731	0.0878094	0.220884
Clostridium disporicum	0	0.26691	0.259701	0.175537	0.493156	0.0865672	0.218876
Actinobacillus succinogenes	0	0.643398	0.255627	0.299675	0.284338	0.0852089	0.216867
Acinetobacter calcoaceticus	0	0.432126	0.254756	0.228961	0.370887	0.0849185	0.214859
Prevotella bergensis	0	0.26691	0.253961	0.173624	0.48757	0.0846537	0.212851
Bilophila wadsworthia	0	0.396804	0.253344	0.216716	0.389672	0.084448	0.210843
Treponema putidum	0	0.253259	0.357586	0.203615	0.414604	0.0844196	0.208835
Veillonella rodentium	0	0.247182	0.710075	0.319086	0.258219	0.0823939	0.206827
Ruminococcus callidus	0	0.246628	0.66279	0.303139	0.271193	0.0822094	0.204819
Neisseria lactamica	0	0.432126	0.243796	0.225307	0.360686	0.0812652	0.202811
Lactobacillus vaginalis	0	0.242684	0.366219	0.202968	0.398559	0.0808948	0.200803
Veillonella magna	0	0.271582	0.240971	0.170851	0.470139	0.0803237	0.198795
Porphyromonas asaccharolytica	0	0.432126	0.237681	0.223269	0.35485	0.0792269	0.196787
Lactobacillus helveticus	0	0.237122	0.3153	0.184141	0.429241	0.0790406	0.194779
Propionibacterium acidifaciens	0	0.232933	0.507403	0.246779	0.314632	0.0776444	0.192771
Ruminococcus gnavus	0	0.230369	0.31121	0.180526	0.425366	0.0767897	0.190763
Eubacterium ramulus	0	0.569734	0.229902	0.266545	0.287509	0.0766341	0.188755
Peptostreptococcus anaerobius	0	0.643398	0.22438	0.289259	0.258568	0.0747932	0.186747
Corynebacterium argentoratense	0	0.312309	0.223851	0.17872	0.417508	0.0746171	0.184739
Gardnerella vaginalis	0	0.29957	0.22299	0.174187	0.426727	0.07433	0.182731
Murdochiella asaccharolytica	0	0.443782	0.222339	0.22204	0.333781	0.0741129	0.180723
Ruminococcus albus	0	0.22108	0.829583	0.350221	0.210419	0.0736933	0.178715
Lactobacillus frumenti	0	0.219875	0.483625	0.2345	0.312545	0.0732917	0.176707
Corynebacterium tuberculostearicum	0	0.243063	0.21897	0.154011	0.473927	0.0729899	0.174699
Actinomyces cardiffensis	0	0.218333	0.594944	0.271092	0.268461	0.0727776	0.172691
Prevotella disiens	0	0.21588	0.554339	0.25674	0.280284	0.0719601	0.170683
Bacteroides uniformis	0	0.215192	0.457013	0.224069	0.320129	0.0717308	0.168675
Enterococcus italicus	0	0.439028	0.214757	0.217928	0.328483	0.0715858	0.166667
Bifidobacterium breve	0	0.432126	0.214282	0.21547	0.331497	0.0714274	0.164659
Azospira oryzae	0	0.432126	0.214247	0.215458	0.33146	0.0714157	0.162651
Staphylococcus epidermidis	0	0.432126	0.214144	0.215424	0.331354	0.0713814	0.160643
Bacteroides ovatus	0	0.287849	0.209628	0.165826	0.421383	0.0698762	0.158635
Parabacteroides merdae	0	0.530924	0.206397	0.245774	0.279928	0.068799	0.156627
Rothia terrae	0	0.744534	0.206204	0.316913	0.216888	0.0687347	0.154618
Coprococcus eutactus	0	0.67537	0.20368	0.293017	0.231705	0.0678935	0.15261
Bacteroides dorei	0	0.20345	0.224339	0.142596	0.475585	0.0678165	0.150602
Acinetobacter baumannii	0	0.453339	0.201636	0.218325	0.307853	0.067212	0.148594
Lactobacillus plantarum	0	0.201609	0.247434	0.149681	0.448975	0.0672031	0.146586
Staphylococcus aureus	0	0.281752	0.201426	0.161059	0.416878	0.0671421	0.144578
Stenotrophomonas maltophilia	0	0.641357	0.199424	0.28026	0.237189	0.0664747	0.14257
Pseudoramibacter alactolyticus	0	0.192141	0.285716	0.159286	0.402089	0.064047	0.140562
Treponema parvum	0	0.189474	0.634646	0.274706	0.22991	0.0631579	0.138554
Gemmiger formicilis	0	0.59916	0.186711	0.261957	0.237585	0.0622369	0.136546
Wolinella succinogenes	0	0.778688	0.186168	0.321618	0.192949	0.0620559	0.134538
Megamonas funiformis	0	0.636316	0.182205	0.27284	0.222602	0.0607349	0.13253
Odoribacter splanchnicus	0	0.181946	0.246386	0.142777	0.424778	0.0606486	0.130522
Phascolarctobacterium faecium	0	0.181344	0.408408	0.196584	0.307492	0.060448	0.128514
Streptococcus anginosus	0.683562	0.0236135	0.132779	0.279985	0.214305	0.0600021	0.126506
Parabacteroides distasonis	0	0.175503	0.567479	0.247661	0.236214	0.0585009	0.124498
Pyramidobacter piscolens	0	0.495585	0.175379	0.223655	0.261383	0.0584596	0.12249
Coprococcus catus	0	0.173608	0.299333	0.157647	0.367083	0.0578695	0.120482
Fusobacterium canifelinum	0	0.170956	0.199535	0.123497	0.461431	0.0569855	0.118474
Roseburia inulinivorans	0	0.421342	0.168746	0.196696	0.285968	0.0562487	0.116466
Bacteroides caccae	0	0.165992	0.26455	0.143514	0.385542	0.0553306	0.114458
Actinomyces radicidentis	0	0.164344	0.570319	0.244887	0.2237	0.0547813	0.11245
Corynebacterium kroppenstedtii	0	0.164344	0.570458	0.244934	0.223657	0.0547813	0.110442
Bacteroides plebeius	0	0.164269	0.440872	0.201714	0.271456	0.0547563	0.108434
Necropsobacter rosorum	0	0.432126	0.161724	0.19795	0.272331	0.0539079	0.106426
Parasutterella excrementihominis	0	0.159151	0.41057	0.189907	0.279348	0.0530502	0.104418
Rhodococcus erythropolis	0	0.614824	0.159123	0.257982	0.2056	0.0530411	0.10241
Clostridium bartlettii	0	0.154006	0.405261	0.186422	0.275371	0.0513353	0.100402
Paludibacter propionicigenes	0	0.647011	0.151511	0.266174	0.189739	0.0505037	0.0983936
Streptococcus intermedius	0	0.497912	0.149478	0.215797	0.230893	0.0498259	0.0963855
Lactobacillus oris	0	0.14927	0.560346	0.236539	0.210354	0.0497568	0.0943775
Dorea formicigenerans	0	0.325623	0.146928	0.157517	0.310924	0.0489759	0.0923695
Bacteroides fragilis	0	0.146406	0.249637	0.132014	0.369672	0.0488018	0.0903614
Pseudomonas stutzeri	0	0.215351	0.145473	0.120275	0.403169	0.048491	0.0883534
Clostridium ramosum	0	0.268213	0.144479	0.137564	0.350089	0.0481595	0.0863454
Fusobacterium necrophorum	0	0.14352	0.343119	0.162213	0.294921	0.0478401	0.0843373
Actinomyces timonensis	0	0.143042	0.570713	0.237918	0.200408	0.0476807	0.0823293
Dolosigranulum pigrum	0	0.267687	0.141479	0.136389	0.345773	0.0471596	0.0803213
Roseburia intestinalis	0	0.188844	0.140956	0.109933	0.427399	0.0469854	0.0783133
Achromobacter xylosoxidans	0	0.26691	0.140032	0.135647	0.344108	0.0466774	0.0763052
Fusicatenibacter saccharivorans	0	0.245775	0.139066	0.12828	0.361359	0.0463552	0.0742972
Alistipes finegoldii	0	0.138527	0.302767	0.147098	0.31391	0.0461756	0.0722892
Prevotella multisaccharivorax	0	0.137223	0.176604	0.104609	0.437257	0.0457411	0.0702811
Lactobacillus gasseri	0	0.157788	0.136144	0.0979774	0.463181	0.0453813	0.0682731
Akkermansia muciniphila	0	0.13371	0.673065	0.268925	0.165734	0.0445701	0.0662651
Streptococcus troglodytae	0	0.432126	0.13367	0.188599	0.236251	0.0445567	0.064257
Barnesiella intestinihominis	0	0.428092	0.13055	0.186214	0.233692	0.0435168	0.062249
Clostridium lactatifermentans	0	0.127991	0.324454	0.150815	0.282888	0.0426637	0.060241
Lactobacillus reuteri	0	0.133704	0.127849	0.0871845	0.488807	0.0426164	0.0582329
Turicibacter sanguinis	0	0.816302	0.127842	0.314715	0.135405	0.0426139	0.0562249
Intestinimonas butyriciproducens	0	0.315852	0.118539	0.144797	0.272885	0.0395129	0.0542169
Acidithiobacillus thiooxidans	0	0.696747	0.117172	0.271306	0.14396	0.0390574	0.0522088
Actinomyces viscosus	0	0.116718	0.56894	0.228553	0.170228	0.038906	0.0502008
Lactobacillus animata	0	0.113942	0.152141	0.0886943	0.428221	0.0379807	0.0481928
Finegoldia magna	0	0.112702	0.251153	0.121285	0.309745	0.0375673	0.0461847
Lactobacillus crispatus	0	0.112695	0.489973	0.200889	0.186994	0.037565	0.0441767
Agrobacterium tumefaciens	0	0.432126	0.107157	0.179761	0.198703	0.0357191	0.0421687
Acinetobacter junii	0	0.680479	0.0915312	0.257337	0.118562	0.0305104	0.0401606
Streptococcus equinus	0	0.26691	0.0882988	0.118403	0.248583	0.0294329	0.0381526
Enterococcus faecalis	0	0.243063	0.0866907	0.109918	0.262896	0.0288969	0.0361446
Blautia faecis	0	0.229179	0.0827642	0.103981	0.265318	0.0275881	0.0341365
Bacillus subtilis	0	0.614824	0.0825689	0.232464	0.118397	0.027523	0.0321285
Lactobacillus casei	0	0.164344	0.0760944	0.0801461	0.316482	0.0253648	0.0301205
Saccharofermentans acetigenes	0	0.376776	0.0758032	0.15086	0.167491	0.0252677	0.0281124
Actinomyces israelii	0	0.0717164	0.560982	0.210899	0.11335	0.0239055	0.0261044
Alloscardovia omnicolens	0	0.0702289	0.603364	0.224531	0.10426	0.0234096	0.0240964
Moraxella osloensis	0	0.614824	0.0670812	0.227302	0.0983733	0.0223604	0.0220884
Atopobium minutum	0	0.219875	0.0574168	0.0924306	0.207063	0.0191389	0.0200803
Howardella ureilytica	0	0.056072	0.322995	0.126356	0.147921	0.0186907	0.0180723
Lactobacillus salivarius	0	0.0502365	0.415416	0.155217	0.107884	0.0167455	0.0160643
Lactobacillus rhamnosus	0	0.225892	0.0444223	0.0901049	0.164336	0.0148074	0.0140562
Bifidobacterium dentium	0	0.0391648	0.640733	0.226633	0.057604	0.0130549	0.0120482
Prevotella bivia	0	0.034157	0.152677	0.0622779	0.182821	0.0113857	0.0100402
Lactobacillus johnsonii	0	0.0800321	0.0322706	0.0374342	0.287354	0.0107569	0.00803213
Bryobacter aggregatus	0	0.432126	0.0291382	0.153755	0.0631702	0.00971274	0.0060241
Ruminococcus obeum	0	0.489856	0.0268947	0.17225	0.0520458	0.0089649	0.00401606
Lactobacillus fermentum	0	0.0061245	0.198636	0.0682535	0.0299106	0.0020415	0.00200803
Gemmatimonas aurantiaca	0	0.609428	0.000449175	0.203292	0.000736501	0.000149725	0
