## Supplementary material for "Multi-cohort analysis of 37,739 oral microbiomes reveals ecologically influential health-associated microbial sub-communities across major oral subsites": Table S12

### Sheet: ST12
Table S12. PCA coordinates of consensus salivary taxa based on community-wide taxon-taxon association profiles from the discovery cohort along with its modules: PC1 and PC2 coordinates of consensus salivary taxa generated from PCA of community-wide taxon-taxon association profiles along wit the module they belong to are given.
Taxa	PC1	PC2	sHACK	Module
Fusobacterium periodonticum	3.12558	-22.3915	1	2
Lachnoanaerobaculum umeaense	2.99995	-15.5697	0.997992	2
Campylobacter concisus	2.97065	0.624247	0.995984	4
Porphyromonas catoniae	5.60112	-23.8869	0.993976	2
Actinomyces graevenitzii	-0.338977	3.19663	0.991968	4
Prevotella pallens	1.11852	-2.98618	0.98996	4
Prevotella melaninogenica	-2.56714	-4.07127	0.987952	4
Alloprevotella rava	7.31049	-5.49449	0.985944	2
Eubacterium sulci	2.85149	-8.22248	0.983936	2
Veillonella rogosae	-2.24611	-14.2298	0.981928	2
Prevotella veroralis	7.83251	6.5673	0.97992	3
Catonella morbi	13.7604	-4.52446	0.977912	2
Prevotella shahii	6.26105	-17.4205	0.975904	2
Eubacterium yurii	14.9317	-10.2406	0.973896	2
Haemophilus parainfluenzae	1.02866	-21.3949	0.971888	2
Cardiobacterium hominis	12.1296	-9.79474	0.96988	2
Neisseria elongata	9.94495	-13.8827	0.967871	2
Capnocytophaga gingivalis	9.66097	-17.326	0.965863	2
Campylobacter showae	12.2372	-11.3022	0.963855	2
Leptotrichia buccalis	16.5867	-4.65026	0.961847	3
Leptotrichia hofstadii	15.0479	-0.738886	0.959839	3
Lachnoanaerobaculum saburreum	11.7752	9.74559	0.957831	3
Streptococcus lactarius	-3.32524	-7.55174	0.955823	4
Prevotella aurantiaca	1.31095	-12.5708	0.953815	2
Capnocytophaga leadbetteri	12.5371	-16.3538	0.951807	2
Cardiobacterium valvarum	13.368	-6.69246	0.949799	2
Actinomyces odontolyticus	0.258103	-0.552313	0.947791	4
Haemophilus pittmaniae	-1.12481	-13.0593	0.945783	2
Leptotrichia wadei	7.57445	4.89545	0.943775	3
Oribacterium sinus	2.30997	-4.68368	0.941767	4
Propionibacterium propionicum	6.94005	-8.27317	0.939759	2
Leptotrichia goodfellowii	7.61801	-2.62893	0.937751	2
Prevotella oulorum	9.73839	8.97563	0.935743	3
Prevotella salivae	1.15559	8.24077	0.933735	1
Prevotella loescheii	19.3825	-3.13739	0.931727	3
Neisseria meningitidis	3.97435	-13.5691	0.929719	2
Leptotrichia hongkongensis	7.72281	3.45986	0.927711	3
Eubacterium infirmum	14.9599	3.35667	0.925703	3
Streptococcus mutans	4.74887	13.8127	0.923695	1
Orientia tsutsugamushi	-4.37466	-4.49968	0.921687	4
Actinomyces massiliensis	9.06236	-3.58267	0.919679	2
Neisseria oralis	10.0899	-7.90324	0.917671	2
Streptobacillus moniliformis	6.83232	-6.70892	0.915663	2
Neisseria flavescens	4.81137	-21.4433	0.913655	2
Gemella sanguinis	-0.718054	-12.1598	0.911647	2
Corynebacterium durum	12.045	-9.60544	0.909639	2
Porphyromonas gingivalis	13.9005	1.14198	0.907631	3
Peptococcus niger	11.7994	-7.10651	0.905622	2
Actinomyces meyeri	7.1796	2.78392	0.903614	3
Corynebacterium matruchotii	17.6996	2.60429	0.901606	3
Haemophilus sputorum	1.71502	-15.2092	0.899598	2
Streptococcus australis	-0.597134	-8.03939	0.89759	4
Leptotrichia trevisanii	12.4738	-7.28468	0.895582	2
Veillonella tobetsuensis	1.01351	-8.23384	0.893574	2
Neisseria subflava	0.747023	-13.7485	0.891566	2
Stomatobaculum longum	3.81285	2.43718	0.889558	4
Treponema vincentii	17.8737	-3.08879	0.88755	3
Aggregatibacter segnis	17.6859	-13.2235	0.885542	2
Shuttleworthia satelles	14.2427	9.93492	0.883534	3
Veillonella sp T11011 6	-6.36361	-3.93943	0.881526	4
Atopobium parvulum	0.974709	9.78136	0.879518	1
Capnocytophaga sputigena	12.5875	-20.1695	0.87751	2
Kingella oralis	8.64351	1.17678	0.875502	3
Prevotella maculosa	21.6672	4.63993	0.873494	3
Selenomonas dianae	16.7641	4.79401	0.871486	3
Solobacterium moorei	4.60313	-3.18377	0.869478	2
Prevotella micans	16.954	-1.36326	0.86747	3
Rothia aeria	10.7956	-12.7337	0.865462	2
Capnocytophaga haemolytica	4.90988	-4.95551	0.863454	2
Neisseria mucosa	6.83581	-11.9433	0.861446	2
Lachnospiraceae bacterium oral taxon 096	-5.41645	-4.25402	0.859438	4
Haemophilus haemolyticus	10.3308	-14.9908	0.85743	2
Veillonella parvula	4.71405	1.09751	0.855422	4
Kingella denitrificans	8.24028	-9.84252	0.853414	2
Planobacterium taklimakanense	2.20144	-13.534	0.851406	2
Dialister invisus	21.1115	10.0217	0.849398	3
Prevotella nigrescens	19.6649	5.56273	0.84739	3
Capnocytophaga ochracea	21.9471	-1.0879	0.845382	3
Tannerella forsythia	22.6783	1.41726	0.843373	3
Treponema amylovorum	17.4627	2.7327	0.841365	3
Aggregatibacter aphrophilus	14.7955	-13.2456	0.839357	2
Anaeroglobus geminatus	18.3837	10.7807	0.837349	3
Haemophilus parahaemolyticus	6.46389	-14.4444	0.835341	2
Alloprevotella tannerae	19.1251	-1.82341	0.833333	3
Prevotella stercorea	-13.9524	0.38891	0.831325	5
Streptococcus peroris	0.206184	-5.6985	0.829317	4
Brachymonas denitrificans	10.0589	-7.83881	0.827309	2
Prevotella denticola	19.5869	10.8201	0.825301	3
Prevotella nanceiensis	1.55646	-20.5366	0.823293	2
Streptococcus sanguinis	8.35861	-5.16962	0.821285	2
Megasphaera micronuciformis	2.23652	10.625	0.819277	1
Catenibacterium mitsuokai	-12.072	-0.962005	0.817269	5
Campylobacter rectus	13.5793	-1.32971	0.815261	3
Treponema lecithinolyticum	15.3686	2.25892	0.813253	3
Prevotella enoeca	11.5178	1.12076	0.811245	3
Mogibacterium diversum	-3.36268	-1.92318	0.808233	4
Veillonella infantium	-6.54253	-5.19352	0.808233	4
Klebsiella pneumoniae	-8.29882	-1.23325	0.805221	4
Prevotella sp oral taxon 306	-5.81742	-3.56449	0.803213	4
Campylobacter gracilis	21.3332	9.25678	0.801205	3
Treponema socranskii	25.0517	8.85517	0.799197	3
Leptotrichia shahii	11.975	-4.1657	0.797189	2
Actinomyces lingnae	-3.27992	0.835078	0.795181	4
Porphyromonas endodontalis	22.6886	2.83128	0.793173	3
Olsenella profusa	13.5513	11.1419	0.791165	3
Streptococcus salivarius	-5.73532	8.27365	0.789157	1
Olsenella uli	13.5539	13.1532	0.787149	3
Capnocytophaga granulosa	16.3772	-7.90555	0.785141	2
Fretibacterium fastidiosum	23.9428	8.88472	0.783133	3
Aggregatibacter sp oral taxon 458	-4.52373	-7.29833	0.781124	4
Soonwooa buanensis	0.0587984	-9.06143	0.779116	2
Neisseria shayeganii	3.26078	-9.15032	0.777108	2
Prevotella histicola	-1.26679	11.322	0.7751	1
Sneathia sanguinegens	0.184503	0.57482	0.773092	4
Treponema pedis	9.5314	1.28902	0.771084	3
Butyrivibrio fibrisolvens	1.51896	0.64622	0.769076	4
Oribacterium parvum	-5.08709	-6.57721	0.767068	4
Bacteroides intestinalis	4.46435	-11.9432	0.76506	2
Streptococcus infantis	-0.51856	-10.3315	0.763052	2
Prevotella copri	-16.0242	1.90818	0.761044	5
Neisseria bacilliformis	4.05587	3.66616	0.759036	1
Neisseria canis	8.6151	-8.1932	0.757028	2
Johnsonella ignava	17.2755	-1.37763	0.75502	3
Actinomyces georgiae	15.739	5.28471	0.753012	3
Prevotella pleuritidis	13.3635	2.73641	0.751004	3
Eubacterium brachy	21.2985	6.43461	0.748996	3
Actinobacillus rossii	-0.177317	-12.0223	0.746988	2
Peptostreptococcus stomatis	12.5035	-10.8425	0.74498	2
Treponema denticola	24.5476	5.87748	0.742972	3
Selenomonas infelix	23.1278	3.54253	0.740964	3
Actinomyces sp HMSC035G02	-6.39481	-3.96447	0.738956	4
Filifactor alocis	23.7489	3.65219	0.736948	3
Veillonella denticariosi	-2.67502	1.89005	0.73494	4
Selenomonas noxia	18.5278	9.07205	0.732932	3
Eggerthia catenaformis	12.4243	4.34564	0.730924	3
Prevotella saccharolytica	21.0903	-3.42391	0.728916	3
Pasteurella pneumotropica	6.87628	-5.13682	0.726908	2
Faecalibacterium prausnitzii	-21.9372	4.05048	0.7249	5
Haemophilus influenzae	13.3171	-15.3545	0.722892	2
Streptococcus pyogenes	-4.99318	-4.68958	0.720884	4
Bergeyella zoohelcum	0.654616	-6.84464	0.718876	4
Granulicatella elegans	12.9005	-15.6562	0.716867	2
Prevotella ruminicola	0.444303	-1.57	0.714859	4
Bacteroides vulgatus	-20.1889	3.41264	0.712851	5
Eubacterium nodatum	19.1547	7.34521	0.710843	3
Abiotrophia defectiva	10.9446	-13.1796	0.708835	2
Streptococcus thermophilus	-3.65749	10.7883	0.706827	1
Acinetobacter johnsonii	-8.16704	-0.177526	0.704819	4
Prevotella baroniae	20.7864	6.79222	0.702811	3
Actinomyces sp oral taxon 181	-5.99113	-3.30104	0.700803	4
Eubacterium biforme	-14.6971	0.958786	0.698795	5
Centipeda periodontii	10.9125	7.00757	0.696787	3
Actinomyces turicensis	-4.24521	-2.46663	0.694779	4
Actinomyces sp ICM47	-6.31756	-4.20268	0.692771	4
Fusobacterium nucleatum	28.234	5.41589	0.690763	3
Streptococcus parasanguinis	-4.83956	9.90252	0.688755	1
Gemella morbillorum	16.332	-10.7584	0.686747	2
Dorea longicatena	-19.0815	2.69647	0.684739	5
Gemella haemolysans	8.80864	-15.0601	0.682731	2
Methylobacterium jeotgali	-7.1374	-4.07158	0.680723	4
Atopobium rimae	20.8491	14.5537	0.678715	3
Lautropia mirabilis	12.7665	-15.2323	0.676707	2
Leptotrichia sp oral taxon 215	-4.24249	-7.40817	0.674699	4
Lachnoanaerobaculum orale	-0.460772	5.74802	0.672691	1
Dialister succinatiphilus	-8.61223	5.81992	0.670683	5
Mycoplasma faucium	9.45678	0.865102	0.668675	3
Treponema medium	26.6254	6.01657	0.666667	3
Prevotella jejuni	-3.97366	0.14111	0.664659	4
Actinomyces gerencseriae	8.57191	3.38634	0.662651	3
Rothia mucilaginosa	-3.09531	-7.18455	0.660643	4
Parvimonas micra	19.8612	-3.97575	0.658635	3
Eikenella corrodens	20.7266	-13.9581	0.656627	2
Slackia exigua	11.8711	11.4869	0.654618	3
Actinomyces hyovaginalis	-1.26375	-0.752189	0.65261	4
Prevotella buccae	18.3774	8.14811	0.650602	3
Streptococcus oligofermentans	0.458509	-5.27953	0.648594	4
Mogibacterium timidum	18.1075	8.85911	0.646586	3
Selenomonas sputigena	24.6691	14.1956	0.644578	3
Streptococcus cristatus	2.95632	-2.33541	0.64257	4
Treponema succinifaciens	7.4192	1.7226	0.640562	3
Propionibacterium acnes	-7.13147	-0.311523	0.638554	4
Porphyromonas somerae	-5.36388	-9.55625	0.636546	4
Veillonella atypica	-3.74495	13.2624	0.634538	1
Morococcus cerebrosus	0.896915	-8.16029	0.63253	2
Dialister pneumosintes	25.5227	9.62485	0.630522	3
Prevotella intermedia	21.0568	-1.05509	0.628514	3
Bacillus pumilus	-6.32399	-6.63207	0.626506	4
Lactococcus lactis	-5.20148	1.21408	0.624498	4
Bacillus cereus	-8.62329	-2.04578	0.62249	4
Treponema maltophilum	25.8942	7.22109	0.620482	3
Selenomonas artemidis	13.4198	5.51158	0.618474	3
Veillonella caviae	-3.62367	1.76679	0.616466	4
Schwartzia succinivorans	17.1671	9.71759	0.614458	3
Veillonella dispar	-0.807245	14.4089	0.61245	1
Actinomyces naeslundii	12.1904	1.27296	0.610442	3
Prevotella marshii	20.3369	5.61017	0.608434	3
Pseudomonas putida	-7.91105	0.884317	0.606426	4
Acinetobacter lwoffii	-8.10385	-1.93922	0.604418	4
Kingella potus	7.16052	-8.38266	0.60241	2
Neisseria sicca	7.56907	-11.6036	0.600402	2
Bulleidia extructa	16.3161	7.11991	0.598394	3
Bifidobacterium longum	-10.661	9.67719	0.596386	5
Rothia dentocariosa	7.14263	4.46721	0.594378	3
Prevotella scopos	3.93303	-4.83718	0.592369	2
Moryella indoligenes	2.18951	1.58225	0.590361	4
Simonsiella muelleri	6.38279	-13.4774	0.588353	2
Cryptobacterium curtum	10.114	17.4324	0.586345	1
Streptococcus suis	-3.94461	4.14808	0.584337	4
Anaerostipes hadrus	-18.1573	2.40295	0.582329	5
Treponema refringens	6.49096	-13.3527	0.580321	2
Streptococcus sp A12	-6.34968	-7.65938	0.578313	4
Terrahaemophilus aromaticivorans	-5.20095	-4.87221	0.576305	4
Mobiluncus mulieris	0.820531	-3.11589	0.574297	4
Streptococcus oralis	4.22904	-9.36803	0.572289	2
Selenomonas flueggei	12.7233	12.4897	0.570281	3
Prevotella oris	23.9241	10.9705	0.568273	3
Megasphaera elsdenii	-10.1804	3.79584	0.566265	5
Butyrivibrio hungatei	0.802129	-0.012238	0.564257	4
Prevotella paludivivens	6.97637	1.81713	0.562249	3
Streptococcus pneumoniae	8.19567	-11.439	0.560241	2
Prevotella oralis	19.6078	9.63216	0.558233	3
Eubacterium saphenum	18.954	5.84647	0.556225	3
Odoribacter denticanis	4.24394	1.23454	0.554217	4
Escherichia coli	-15.8776	2.87746	0.552209	5
Campylobacter mucosalis	-3.13452	-0.337256	0.550201	4
Haemophilus haemoglobinophilus	0.399853	-10.2571	0.548193	2
Riemerella anatipestifer	-4.36194	-7.82957	0.546185	4
Prevotella corporis	-1.02394	2.08057	0.544177	4
Neisseria perflava	-5.34075	-8.02258	0.542169	4
Prevotella fusca	11.8089	5.73606	0.540161	3
Eubacterium rectale	-19.4522	3.02048	0.538153	5
Streptococcus gordonii	8.77244	7.22635	0.536145	3
Mycoplasma orale	1.61675	-8.79779	0.534137	2
Bacteroides thetaiotaomicron	-16.996	0.71253	0.532129	5
Natranaerovirga hydrolytica	-1.07748	-1.97891	0.529116	4
Ottowia pentelensis	-3.36364	-5.77606	0.529116	4
Sporanaerobacter acetigenes	-0.744726	-1.20505	0.526104	4
Phocaeicola abscessus	18.2254	10.2551	0.524096	3
Tannerella sp oral taxon HOT 286	-3.67534	-6.86252	0.522088	4
Veillonella ratti	-6.01418	-2.75899	0.52008	4
Clostridium aminobutyricum	1.15066	-6.54283	0.518072	4
Streptococcus uberis	-6.12354	-1.30606	0.516064	4
Bacteroides coprocola	-13.668	-2.07411	0.514056	5
Desulfobulbus rhabdoformis	4.68504	4.06912	0.512048	1
Moraxella bovoculi	-0.542177	-9.48572	0.51004	2
Selenomonas bovis	4.29551	8.13381	0.508032	1
Neisseria dentiae	3.76888	-7.30588	0.506024	2
Collinsella aerofaciens	-19.4605	3.46179	0.504016	5
Bacteroides heparinolyticus	7.48741	3.46824	0.502008	3
Atopobium vaginae	-1.02691	5.23933	0.5	1
Haemophilus parasuis	-2.08473	-8.16866	0.497992	4
Ornatilinea apprima	-2.06485	0.28335	0.495984	4
Streptococcus constellatus	13.9851	9.76106	0.493976	3
Campylobacter curvus	8.92695	4.3235	0.491968	3
Streptococcus sobrinus	1.03868	9.09754	0.48996	1
Actinomyces oris	8.27521	7.106	0.487952	3
Clostridium ultunense	2.58989	0.337531	0.485944	4
Barnesiella viscericola	-3.37864	-2.30984	0.483936	4
Sutterella wadsworthensis	-15.6206	0.654133	0.481928	5
Fusobacterium russii	4.34907	-6.65364	0.47992	2
Streptococcus agalactiae	-7.38366	1.36784	0.477912	4
Alysiella crassa	-0.541751	-4.88763	0.475904	4
Desulfomicrobium orale	5.77136	0.736376	0.473896	4
Prevotella falsenii	-4.53257	-3.22334	0.471888	4
Gemella cuniculi	-2.90819	-5.37686	0.46988	4
Eubacterium hallii	-19.5365	2.91182	0.467871	5
Ruminococcus bromii	-18.9046	3.16137	0.465863	5
Bergeriella denitrificans	2.79869	-1.43498	0.463855	4
Blautia luti	-20.0404	3.93379	0.461847	5
Actinomyces suimastitidis	-7.01793	-2.73427	0.459839	4
Mannheimia granulomatis	1.74484	-7.67337	0.457831	2
Chryseobacterium kwangjuense	-2.65907	-6.93272	0.455823	4
Bacteroides pyogenes	-8.48358	-6.0842	0.453815	4
Bradyrhizobium elkanii	-7.85004	-2.15297	0.451807	4
Moraxella lacunata	-1.22785	-8.68821	0.449799	4
Paraprevotella clara	-6.82397	-3.95992	0.447791	4
Corynebacterium jeikeium	-1.84575	0.00234123	0.445783	4
Veillonella montpellierensis	-0.151937	-2.09791	0.443775	4
Haemophilus quentini	-3.88643	-8.48985	0.441767	4
Leptotrichia amnionii	-0.317183	-0.241471	0.439759	4
Mobiluncus curtisii	-0.186671	-3.089	0.437751	4
Roseburia faecis	-17.6836	3.22817	0.435743	5
Campylobacter lanienae	-4.84647	-3.83409	0.433735	4
Coprococcus comes	-17.1622	1.95582	0.431727	5
Selenomonas ruminantium	0.75987	8.99208	0.429719	1
Eubacterium coprostanoligenes	-19.0517	3.63413	0.427711	5
Prevotella amnii	-2.68798	-3.72635	0.425703	4
Alkaliphilus crotonatoxidans	-3.57213	-2.98971	0.423695	4
Prevotella sp oral taxon 473	-4.0133	-8.048	0.421687	4
Conchiformibius steedae	-2.34608	-5.07407	0.417671	4
Actinomyces funkei	-4.78767	-4.5883	0.417671	4
Kingella kingae	-1.50106	-6.12754	0.417671	4
Streptococcus vestibularis	-3.91145	1.04399	0.410643	4
Mycoplasma feliminutum	0.184771	-1.31129	0.410643	4
Mogibacterium neglectum	-3.68522	-2.81511	0.410643	4
Prevotella albensis	-3.84469	-2.91415	0.410643	4
Actinomyces howellii	-3.83507	0.672815	0.40261	4
Propionigenium maris	-5.90589	-2.16567	0.40261	4
Mycoplasma hyosynoviae	0.677404	1.15145	0.40261	4
Gemella bergeri	-3.50328	-2.11464	0.40261	4
Actinobacillus minor	-3.6729	-6.68111	0.39759	4
Eubacterium eligens	-19.2454	2.32753	0.395582	5
Neisseria cinerea	-3.44209	-8.37898	0.393574	4
Enterococcus faecium	-9.9215	-1.78397	0.391566	4
Vagococcus lutrae	-4.25248	-4.62127	0.389558	4
Aggregatibacter actinomycetemcomitans	7.70396	-5.05043	0.38755	2
Bacteroides eggerthii	-13.595	-0.516904	0.385542	5
Butyrivibrio proteoclasticus	-1.45811	-0.271816	0.383534	4
Mannheimia haemolytica	-5.38388	-5.66722	0.381526	4
Phascolarctobacterium succinatutens	-14.4762	0.816824	0.379518	5
Scardovia inopinata	-0.21813	8.58978	0.37751	1
Actinobaculum schaalii	-4.45749	-2.51548	0.375502	4
Desulfovibrio fairfieldensis	5.72584	5.61715	0.373494	1
Neisseria pharyngis	0.348587	-9.52711	0.371486	2
Flavonifractor plautii	-18.1252	3.12703	0.369478	5
Clostridium hylemonae	-14.0554	1.03383	0.36747	5
Gemella palaticanis	-1.03628	-7.33778	0.365462	4
Streptococcus mitis	5.22685	-14.2105	0.363454	2
Neisseria macacae	1.28244	-7.09846	0.361446	2
Peptoniphilus lacrimalis	-1.40104	3.10541	0.359438	4
Ruminococcus torques	-19.1374	2.49405	0.35743	5
Clostridium ruminantium	-15.8363	2.55937	0.355422	5
Eubacterium siraeum	-16.9508	1.6965	0.353414	5
Mycoplasma salivarium	10.5355	5.14082	0.351406	3
Parabacteroides goldsteinii	-11.9183	-0.519555	0.349398	5
Prevotella dentalis	16.3177	9.11668	0.34739	3
Bacteroides acidifaciens	-5.68129	-7.26151	0.345382	4
Ralstonia solanacearum	-5.6474	-3.56531	0.343373	4
Peptostreptococcus russellii	-5.14253	-5.02999	0.341365	4
Streptococcus sinensis	6.51457	-3.85825	0.339357	2
Neisseria sp oral taxon 014	-5.0534	-7.34008	0.337349	4
Streptococcus massiliensis	-0.254927	3.28296	0.335341	4
Anaerovorax odorimutans	1.77889	-7.34287	0.333333	2
Scardovia wiggsiae	8.48972	17.83	0.331325	1
Actinomyces johnsonii	-2.38017	-4.00654	0.329317	4
Clostridium hathewayi	-13.2437	0.895988	0.327309	5
Actinobaculum massiliense	6.34877	3.26254	0.325301	3
Lactobacillus amylovorus	-4.05728	4.02114	0.323293	4
Porphyromonas gulae	10.0826	-5.41222	0.321285	2
Roseburia hominis	-15.9867	1.01708	0.319277	5
Prevotella multiformis	17.9855	9.09341	0.317269	3
Acidaminococcus intestini	-8.9089	-0.788334	0.315261	4
Bacteroides cellulosilyticus	-15.4311	1.30212	0.313253	5
Parascardovia denticolens	4.46895	16.1175	0.311245	1
Dialister micraerophilus	0.445077	10.7363	0.309237	1
Oscillospira guilliermondii	-19.506	3.47797	0.307229	5
Bacteroides zoogleoformans	5.74772	1.72314	0.305221	4
Actinomyces bowdenii	-1.67799	-1.97925	0.303213	4
Actinomyces oricola	1.21057	1.19163	0.301205	4
Desulfobulbus propionicus	7.37569	6.71935	0.299197	3
Oscillibacter valericigenes	-18.5833	2.64603	0.297189	5
Streptococcus pseudopneumoniae	-3.10466	-6.52253	0.295181	4
Lactobacillus delbrueckii	-5.62263	6.92242	0.293173	1
Bacteroides massiliensis	-18.2825	2.0573	0.291165	5
Dialister propionicifaciens	-2.62351	8.21023	0.289157	1
Lactobacillus iners	-6.362	2.44608	0.287149	4
Eubacterium desmolans	-18.1707	2.19722	0.285141	5
Treponema pectinovorum	10.1948	3.29365	0.283133	3
Moraxella boevrei	2.82661	-5.90662	0.281124	2
Lactobacillus ruminis	-11.9371	3.42061	0.279116	5
Pseudomonas fluorescens	-7.68193	-0.469655	0.277108	4
Chryseobacterium piscicola	-2.83017	-5.74389	0.2751	4
Treponema bryantii	2.87896	3.03204	0.273092	4
Actinobacillus porcinus	3.57751	-12.4075	0.271084	2
Snodgrassella alvi	2.555	-9.45219	0.269076	2
Clostridium leptum	-17.1455	2.00955	0.267068	5
Ruminococcus flavefaciens	-15.7925	2.31768	0.26506	5
Prevotella timonensis	-2.83277	1.98864	0.263052	4
Lactobacillus mucosae	-5.43428	5.52973	0.261044	4
Porphyromonas uenonis	3.55221	4.68376	0.259036	1
Mycoplasma spermatophilum	-2.13176	-4.95794	0.257028	4
Helicobacter pylori	-11.4172	-5.15392	0.25502	4
Bacteroides stercoris	-20.4237	3.51918	0.253012	5
Clostridium scindens	-14.7388	0.0797169	0.251004	5
Alistipes shahii	-18.2305	2.03958	0.248996	5
Eubacterium minutum	10.8517	8.04862	0.246988	3
Eubacterium ventriosum	-15.9519	0.798041	0.24498	5
Elizabethkingia meningoseptica	-4.36105	-5.73736	0.242972	4
Sediminibacterium salmoneum	-10.0146	-0.112025	0.240964	4
Granulicatella adiacens	1.26276	-7.43664	0.238956	2
Anaerococcus octavius	-5.20358	2.00078	0.236948	4
Veillonella criceti	-2.37378	-1.69948	0.23494	4
Granulicatella balaenopterae	-3.56154	-5.16559	0.232932	4
Pseudomonas aeruginosa	-9.61133	-0.211795	0.230924	4
Ruminofilibacter xylanolyticum	6.07681	2.07245	0.228916	3
Clostridium symbiosum	-13.7416	-0.457892	0.226908	5
Pseudoflavonifractor capillosus	-13.3926	-0.313141	0.2249	5
Alistipes putredinis	-18.6548	3.3137	0.222892	5
Micrococcus luteus	-7.90293	-0.537235	0.220884	4
Clostridium disporicum	-13.4814	1.80543	0.218876	5
Actinobacillus succinogenes	-2.10423	-3.57139	0.216867	4
Acinetobacter calcoaceticus	-6.08669	-0.65358	0.214859	4
Prevotella bergensis	-0.485947	3.15747	0.212851	4
Bilophila wadsworthia	-14.633	5.22697	0.210843	5
Treponema putidum	8.95029	5.66766	0.208835	3
Veillonella rodentium	0.182462	2.87729	0.206827	4
Ruminococcus callidus	-15.5862	0.583442	0.204819	5
Neisseria lactamica	0.288936	-6.9692	0.202811	4
Lactobacillus vaginalis	-0.472367	17.3328	0.200803	1
Veillonella magna	-3.20954	-4.36956	0.198795	4
Porphyromonas asaccharolytica	-3.0186	1.26624	0.196787	4
Lactobacillus helveticus	-7.35254	12.9035	0.194779	1
Propionibacterium acidifaciens	3.85399	12.2028	0.192771	1
Ruminococcus gnavus	-17.6177	2.14303	0.190763	5
Eubacterium ramulus	-16.7771	2.33089	0.188755	5
Peptostreptococcus anaerobius	-1.93683	-3.51335	0.186747	4
Corynebacterium argentoratense	-2.94333	-2.18988	0.184739	4
Gardnerella vaginalis	-5.11411	3.41549	0.182731	4
Murdochiella asaccharolytica	-0.535848	1.24174	0.180723	4
Ruminococcus albus	-15.5388	2.26589	0.178715	5
Lactobacillus frumenti	-4.55705	4.92526	0.176707	4
Corynebacterium tuberculostearicum	-8.54299	-0.973735	0.174699	4
Actinomyces cardiffensis	18.1733	8.84876	0.172691	3
Prevotella disiens	-2.0743	4.1162	0.170683	4
Bacteroides uniformis	-23.0595	6.101	0.168675	5
Enterococcus italicus	-5.67619	-2.54053	0.166667	4
Bifidobacterium breve	-12.1293	3.09582	0.164659	5
Azospira oryzae	-1.71643	-6.93917	0.162651	4
Staphylococcus epidermidis	-6.1371	3.6709	0.160643	4
Bacteroides ovatus	-19.9835	3.93497	0.158635	5
Parabacteroides merdae	-21.1611	5.02548	0.156627	5
Rothia terrae	-4.38445	-2.17981	0.154618	4
Coprococcus eutactus	-18.5447	4.96412	0.15261	5
Bacteroides dorei	-19.2405	4.04558	0.150602	5
Acinetobacter baumannii	-8.66385	0.967587	0.148594	4
Lactobacillus plantarum	-6.4606	3.38117	0.146586	4
Staphylococcus aureus	-6.30362	-0.0735559	0.144578	4
Stenotrophomonas maltophilia	-8.22268	2.23461	0.14257	4
Pseudoramibacter alactolyticus	14.3381	20.3183	0.140562	3
Treponema parvum	20.9483	13.174	0.138554	3
Gemmiger formicilis	-20.2513	5.55615	0.136546	5
Wolinella succinogenes	11.5687	3.18786	0.134538	3
Megamonas funiformis	-15.5342	1.76728	0.13253	5
Odoribacter splanchnicus	-20.2968	5.50279	0.130522	5
Phascolarctobacterium faecium	-21.5676	3.92326	0.128514	5
Streptococcus anginosus	18.8249	19.7157	0.126506	3
Parabacteroides distasonis	-22.1082	6.29211	0.124498	5
Pyramidobacter piscolens	7.18125	7.62391	0.12249	1
Coprococcus catus	-18.9131	3.42351	0.120482	5
Fusobacterium canifelinum	0.102061	-3.66778	0.118474	4
Roseburia inulinivorans	-20.0432	4.65448	0.116466	5
Bacteroides caccae	-18.3302	3.0982	0.114458	5
Actinomyces radicidentis	-2.49698	3.03921	0.11245	4
Corynebacterium kroppenstedtii	-5.31644	3.80302	0.110442	4
Bacteroides plebeius	-19.4043	4.13846	0.108434	5
Necropsobacter rosorum	-0.372336	-7.29458	0.106426	4
Parasutterella excrementihominis	-17.4445	2.7917	0.104418	5
Rhodococcus erythropolis	-5.48876	-1.44256	0.10241	4
Clostridium bartlettii	-16.8518	2.20102	0.100402	5
Paludibacter propionicigenes	1.54331	1.47736	0.0983936	4
Streptococcus intermedius	6.08649	8.17787	0.0963855	1
Lactobacillus oris	-4.84765	9.0422	0.0943775	1
Dorea formicigenerans	-19.5134	3.47866	0.0923695	5
Bacteroides fragilis	-18.1144	4.31606	0.0903614	5
Pseudomonas stutzeri	-9.65977	-1.69741	0.0883534	4
Clostridium ramosum	-14.8625	0.192864	0.0863454	5
Fusobacterium necrophorum	0.198866	0.124618	0.0843373	4
Actinomyces timonensis	9.13984	3.56707	0.0823293	3
Dolosigranulum pigrum	-5.96318	0.551821	0.0803213	4
Roseburia intestinalis	-15.5532	1.55084	0.0783133	5
Achromobacter xylosoxidans	-6.8568	-1.37433	0.0763052	4
Fusicatenibacter saccharivorans	-20.4954	4.8244	0.0742972	5
Alistipes finegoldii	-17.8815	2.35828	0.0722892	5
Prevotella multisaccharivorax	6.42607	15.3115	0.0702811	1
Lactobacillus gasseri	-3.36929	18.1112	0.0682731	1
Akkermansia muciniphila	-17.8421	3.31862	0.0662651	5
Streptococcus troglodytae	-2.88185	6.0633	0.064257	1
Barnesiella intestinihominis	-16.2933	5.61148	0.062249	5
Clostridium lactatifermentans	-20.7105	4.86938	0.060241	5
Lactobacillus reuteri	-4.28506	22.032	0.0582329	1
Turicibacter sanguinis	-16.4569	2.45884	0.0562249	5
Intestinimonas butyriciproducens	-17.2795	5.08919	0.0542169	5
Acidithiobacillus thiooxidans	-3.04834	-7.89027	0.0522088	4
Actinomyces viscosus	7.32229	6.41372	0.0502008	3
Lactobacillus animata	-8.5218	-4.75044	0.0481928	4
Finegoldia magna	-8.76942	1.55368	0.0461847	4
Lactobacillus crispatus	-8.06316	8.94	0.0441767	1
Agrobacterium tumefaciens	-8.53712	0.303983	0.0421687	4
Acinetobacter junii	-8.79563	-0.660201	0.0401606	4
Streptococcus equinus	-9.98173	1.36485	0.0381526	5
Enterococcus faecalis	-12.8348	1.32713	0.0361446	5
Blautia faecis	-22.3275	4.98618	0.0341365	5
Bacillus subtilis	-9.93562	0.118241	0.0321285	4
Lactobacillus casei	-7.24608	9.20299	0.0301205	1
Saccharofermentans acetigenes	-7.71506	3.0677	0.0281124	4
Actinomyces israelii	15.2344	16.0789	0.0261044	3
Alloscardovia omnicolens	-0.172345	17.5172	0.0240964	1
Moraxella osloensis	-9.75608	2.29133	0.0220884	5
Atopobium minutum	-6.74409	3.73898	0.0200803	4
Howardella ureilytica	7.10117	19.2821	0.0180723	1
Lactobacillus salivarius	-4.35351	23.3689	0.0160643	1
Lactobacillus rhamnosus	-6.54996	5.85831	0.0140562	4
Bifidobacterium dentium	7.69823	26.3435	0.0120482	1
Prevotella bivia	-2.00571	4.99561	0.0100402	1
Lactobacillus johnsonii	-5.58883	17.266	0.00803213	1
Bryobacter aggregatus	-10.0429	-1.70432	0.0060241	4
Ruminococcus obeum	-23.7155	7.46787	0.00401606	5
Lactobacillus fermentum	-3.89182	21.8624	0.00200803	1
Gemmatimonas aurantiaca	-10.0714	-1.64697	0	4
