## Supplementary material for "Multi-cohort analysis of 37,739 oral microbiomes reveals ecologically influential health-associated microbial sub-communities across major oral subsites": Table S14

### Sheet: ST14
Table S14. PCA coordinates of consensus salivary taxa based on community-wide taxon-taxon association profiles from the validation cohort along with its modules: PC1 and PC2 coordinates of consensus salivary taxa generated from PCA of community-wide taxon-taxon association profiles in the validation cohort along wit the modules from the discovery cohort in which that taxa belongs to.
Taxa	PC1	PC2	Module
Fusobacterium periodonticum	15.7493	-17.0419	2
Lachnoanaerobaculum umeaense	14.9527	-12.804	2
Campylobacter concisus	10.4612	5.8375	4
Porphyromonas catoniae	17.2653	-17.5682	2
Actinomyces graevenitzii	11.8314	6.78631	4
Prevotella pallens	12.3688	3.24845	4
Prevotella melaninogenica	9.01854	-0.210974	4
Alloprevotella rava	14.3783	-5.11599	2
Eubacterium sulci	13.7722	-5.44504	2
Veillonella rogosae	1.77977	-15.7787	2
Prevotella veroralis	16.1828	5.25269	3
Catonella morbi	17.096	-5.01141	2
Prevotella shahii	17.6228	-14.6776	2
Eubacterium yurii	19.6085	-9.93894	2
Haemophilus parainfluenzae	9.96665	-15.4736	2
Cardiobacterium hominis	18.9324	-6.1137	2
Neisseria elongata	7.35766	-15.6385	2
Capnocytophaga gingivalis	19.5549	-12.8088	2
Campylobacter showae	18.2175	-10.6134	2
Leptotrichia buccalis	20.8645	-3.59706	3
Leptotrichia hofstadii	19.496	-0.936936	3
Lachnoanaerobaculum saburreum	18.0616	7.7483	3
Streptococcus lactarius	-3.7739	-15.0726	4
Prevotella aurantiaca	11.6427	-13.5987	2
Capnocytophaga leadbetteri	21.3116	-12.7632	2
Cardiobacterium valvarum	16.2253	-6.65548	2
Actinomyces odontolyticus	13.3824	4.43784	4
Haemophilus pittmaniae	-0.383875	-17.7244	2
Leptotrichia wadei	14.259	10.5415	3
Oribacterium sinus	11.6031	1.08593	4
Propionibacterium propionicum	8.88222	-8.89258	2
Leptotrichia goodfellowii	15.1229	-1.07907	2
Prevotella oulorum	17.6328	9.30077	3
Prevotella salivae	12.6503	19.768	1
Prevotella loescheii	24.4238	-3.17502	3
Neisseria meningitidis	4.6058	-16.1022	2
Leptotrichia hongkongensis	11.8714	6.93783	3
Eubacterium infirmum	19.6014	1.47743	3
Streptococcus mutans	7.94881	15.7297	1
Orientia tsutsugamushi	4.64649	-7.13727	4
Actinomyces massiliensis	17.1948	-4.0778	2
Neisseria oralis	16.7534	-6.34779	2
Streptobacillus moniliformis	11.3855	-7.74008	2
Neisseria flavescens	13.9197	-16.2267	2
Gemella sanguinis	-0.789666	-16.0086	2
Corynebacterium durum	16.8399	-6.41626	2
Porphyromonas gingivalis	15.0686	-2.28118	3
Peptococcus niger	10.9339	-11.0648	2
Actinomyces meyeri	12.7615	-1.55045	3
Corynebacterium matruchotii	21.8166	5.5724	3
Haemophilus sputorum	2.52175	-19.2195	2
Streptococcus australis	-1.46424	-9.33098	4
Leptotrichia trevisanii	19.2758	-6.95784	2
Veillonella tobetsuensis	-1.16908	-9.19463	2
Neisseria subflava	-3.18393	-14.9672	2
Stomatobaculum longum	11.6626	6.6107	4
Treponema vincentii	24.4677	-5.52905	3
Aggregatibacter segnis	26.0902	-10.458	2
Shuttleworthia satelles	21.544	9.85322	3
Veillonella sp T11011 6	-3.30993	-11.2921	4
Atopobium parvulum	11.954	21.4849	1
Capnocytophaga sputigena	22.1841	-13.679	2
Kingella oralis	14.7564	2.84134	3
Prevotella maculosa	26.9097	4.66359	3
Selenomonas dianae	26.9988	1.9535	3
Solobacterium moorei	15.3554	4.14468	2
Prevotella micans	23.4611	-2.09065	3
Rothia aeria	19.4683	-6.84601	2
Capnocytophaga haemolytica	11.1988	-6.29342	2
Neisseria mucosa	12.2255	-13.1011	2
Lachnospiraceae bacterium oral taxon 096	-3.20285	-11.1714	4
Haemophilus haemolyticus	15.1373	-14.4893	2
Veillonella parvula	17.0295	-0.0385158	4
Kingella denitrificans	5.05339	-14.4273	2
Planobacterium taklimakanense	11.6687	-12.803	2
Dialister invisus	25.0791	11.391	3
Prevotella nigrescens	24.524	6.87677	3
Capnocytophaga ochracea	25.5194	-0.104058	3
Tannerella forsythia	31.0695	2.29297	3
Treponema amylovorum	26.0773	2.03025	3
Aggregatibacter aphrophilus	23.812	-10.3126	2
Anaeroglobus geminatus	24.1872	11.3831	3
Haemophilus parahaemolyticus	10.2968	-13.4906	2
Alloprevotella tannerae	27.4124	1.15264	3
Prevotella stercorea	-19.0304	-2.78161	5
Streptococcus peroris	-0.325082	-9.55251	4
Brachymonas denitrificans	17.2408	-6.68352	2
Prevotella denticola	22.8531	13.9637	3
Prevotella nanceiensis	11.3386	-14.6432	2
Streptococcus sanguinis	18.0342	-0.415965	2
Megasphaera micronuciformis	10.6202	24.9198	1
Catenibacterium mitsuokai	-15.803	-5.0542	5
Campylobacter rectus	13.7122	-2.69281	3
Treponema lecithinolyticum	22.6276	1.00285	3
Prevotella enoeca	18.6601	1.15867	3
Mogibacterium diversum	-2.21984	-9.22165	4
Veillonella infantium	-4.20183	-12.7227	4
Klebsiella pneumoniae	-14.4454	-4.14666	4
Prevotella sp oral taxon 306	-3.79283	-10.8949	4
Campylobacter gracilis	29.0048	11.7772	3
Treponema socranskii	30.1799	6.57121	3
Leptotrichia shahii	18.9771	0.814059	2
Actinomyces lingnae	3.67316	17.3197	4
Porphyromonas endodontalis	31.416	4.00131	3
Olsenella profusa	5.43487	10.2777	3
Streptococcus salivarius	-6.07453	11.6293	1
Olsenella uli	9.56904	10.0682	3
Capnocytophaga granulosa	24.916	-4.76107	2
Fretibacterium fastidiosum	33.2678	9.44869	3
Aggregatibacter sp oral taxon 458	-2.89667	-11.9726	4
Soonwooa buanensis	-1.30911	-13.155	2
Neisseria shayeganii	7.49407	-11.6678	2
Prevotella histicola	7.74184	30.3508	1
Sneathia sanguinegens	-6.77037	-5.8802	4
Treponema pedis	17.8422	-2.33787	3
Butyrivibrio fibrisolvens	-5.88716	-4.79452	4
Oribacterium parvum	-3.95895	-12.7484	4
Bacteroides intestinalis	-3.23759	-14.3119	2
Streptococcus infantis	1.67898	-11.7395	2
Prevotella copri	-24.8322	3.29788	5
Neisseria bacilliformis	10.3871	1.72866	1
Neisseria canis	17.4753	-9.48459	2
Johnsonella ignava	24.8524	-1.23834	3
Actinomyces georgiae	19.4912	4.73263	3
Prevotella pleuritidis	22.2993	3.72076	3
Eubacterium brachy	30.7321	6.73613	3
Actinobacillus rossii	-0.845128	-12.0369	2
Peptostreptococcus stomatis	25.1821	-6.12873	2
Treponema denticola	35.1936	4.6432	3
Selenomonas infelix	34.3237	2.72454	3
Actinomyces sp HMSC035G02	-3.4792	-11.6566	4
Filifactor alocis	33.2859	4.93035	3
Veillonella denticariosi	-4.99748	-6.84446	4
Selenomonas noxia	27.9853	13.4966	3
Eggerthia catenaformis	17.6564	1.29796	3
Prevotella saccharolytica	29.2359	-3.08007	3
Pasteurella pneumotropica	14.6927	-4.17314	2
Faecalibacterium prausnitzii	-28.6734	5.92874	5
Haemophilus influenzae	18.5941	-11.6916	2
Streptococcus pyogenes	-7.58383	-8.88108	4
Bergeyella zoohelcum	-3.94874	-13.7222	4
Granulicatella elegans	21.4475	-12.5951	2
Prevotella ruminicola	-5.12497	-5.20594	4
Bacteroides vulgatus	-24.5842	4.17857	5
Eubacterium nodatum	26.8513	6.62369	3
Abiotrophia defectiva	23.9288	-9.78927	2
Streptococcus thermophilus	-0.687946	27.9052	1
Acinetobacter johnsonii	-10.3563	-0.587496	4
Prevotella baroniae	29.6626	11.9661	3
Actinomyces sp oral taxon 181	-4.19858	-11.4688	4
Eubacterium biforme	-19.9916	-1.31059	5
Centipeda periodontii	20.1576	7.93277	3
Actinomyces turicensis	-12.4526	-3.27786	4
Actinomyces sp ICM47	-3.63363	-11.9149	4
Fusobacterium nucleatum	38.542	10.3635	3
Streptococcus parasanguinis	1.68569	23.9612	1
Gemella morbillorum	14.5036	-13.0765	2
Dorea longicatena	-25.4509	2.37373	5
Gemella haemolysans	13.0633	-14.1254	2
Methylobacterium jeotgali	-7.26154	-9.68571	4
Atopobium rimae	26.6808	20.7367	3
Lautropia mirabilis	24.4589	-6.22884	2
Leptotrichia sp oral taxon 215	-2.85453	-12.2137	4
Lachnoanaerobaculum orale	-6.19619	21.6819	1
Dialister succinatiphilus	-19.8677	3.07169	5
Mycoplasma faucium	13.2379	-1.60055	3
Treponema medium	38.5727	5.65472	3
Prevotella jejuni	-3.96596	-4.46868	4
Actinomyces gerencseriae	18.4645	4.0266	3
Rothia mucilaginosa	6.34148	13.9661	4
Parvimonas micra	31.4946	-1.57761	3
Eikenella corrodens	28.8439	-9.32706	2
Slackia exigua	14.1115	8.90346	3
Actinomyces hyovaginalis	-4.10492	-7.62188	4
Prevotella buccae	15.5824	9.85523	3
Streptococcus oligofermentans	-5.38292	-7.43401	4
Mogibacterium timidum	26.457	10.4953	3
Selenomonas sputigena	32.4029	18.185	3
Streptococcus cristatus	2.73374	-0.505157	4
Treponema succinifaciens	18.9945	-0.813954	3
Propionibacterium acnes	-3.36398	-4.36204	4
Porphyromonas somerae	-10.2247	-9.62606	4
Veillonella atypica	-3.8863	34.3994	1
Morococcus cerebrosus	-0.164345	-12.3312	2
Dialister pneumosintes	35.3478	14.9361	3
Prevotella intermedia	28.7396	2.7874	3
Bacillus pumilus	-7.9874	-9.10245	4
Lactococcus lactis	-8.13085	-0.596079	4
Bacillus cereus	-7.94273	-7.92946	4
Treponema maltophilum	34.0234	8.59471	3
Selenomonas artemidis	23.974	7.44387	3
Veillonella caviae	3.32124	-2.09107	4
Schwartzia succinivorans	30.2757	12.5698	3
Veillonella dispar	6.5125	35.6348	1
Actinomyces naeslundii	13.492	3.70148	3
Prevotella marshii	29.0501	6.06322	3
Pseudomonas putida	-7.64356	-6.25849	4
Acinetobacter lwoffii	-7.04837	-4.94494	4
Kingella potus	15.3687	-8.73547	2
Neisseria sicca	5.81486	-10.026	2
Bulleidia extructa	13.8275	5.85385	3
Bifidobacterium longum	-23.0357	16.6249	5
Rothia dentocariosa	15.5297	19.7662	3
Prevotella scopos	1.19366	-7.92224	2
Moryella indoligenes	10.8542	7.23487	4
Simonsiella muelleri	17.7397	-7.70429	2
Cryptobacterium curtum	13.7019	17.147	1
Streptococcus suis	-5.80942	3.54303	4
Anaerostipes hadrus	-23.8847	3.57481	5
Treponema refringens	7.769	-14.1203	2
Streptococcus sp A12	-4.08823	-13.7198	4
Terrahaemophilus aromaticivorans	-5.24243	-6.05419	4
Mobiluncus mulieris	11.3219	2.00958	4
Streptococcus oralis	16.3999	-3.07159	2
Selenomonas flueggei	21.9384	18.7175	3
Prevotella oris	34.9726	19.7902	3
Megasphaera elsdenii	-19.4874	0.643859	5
Butyrivibrio hungatei	8.4124	8.71489	4
Prevotella paludivivens	15.9592	-0.863948	3
Streptococcus pneumoniae	14.5532	-8.6431	2
Prevotella oralis	31.2311	14.1086	3
Eubacterium saphenum	29.9613	6.7349	3
Odoribacter denticanis	7.82044	-2.41652	4
Escherichia coli	-19.4756	4.71486	5
Campylobacter mucosalis	-7.74179	0.526809	4
Haemophilus haemoglobinophilus	-1.04751	-11.2993	2
Riemerella anatipestifer	-6.87358	-10.7908	4
Prevotella corporis	-12.6605	-1.30345	4
Neisseria perflava	-7.73169	-11.9903	4
Prevotella fusca	14.8515	7.48582	3
Eubacterium rectale	-26.5475	6.87991	5
Streptococcus gordonii	15.1014	10.6917	3
Mycoplasma orale	-1.38399	-15.4623	2
Bacteroides thetaiotaomicron	-22.18	1.40967	5
Natranaerovirga hydrolytica	-4.26872	-10.0149	4
Ottowia pentelensis	-5.10784	-11.8588	4
Sporanaerobacter acetigenes	-1.34315	-9.26833	4
Phocaeicola abscessus	23.3703	12.1966	3
Tannerella sp oral taxon HOT 286	-3.19716	-12.3142	4
Veillonella ratti	-2.43123	-8.72696	4
Clostridium aminobutyricum	-7.59918	-6.28161	4
Streptococcus uberis	-7.37636	-8.13666	4
Bacteroides coprocola	-20.7037	0.886033	5
Desulfobulbus rhabdoformis	4.42477	0.868853	1
Moraxella bovoculi	-0.309352	-13.7311	2
Selenomonas bovis	17.2071	16.4095	1
Neisseria dentiae	8.28558	-3.96925	2
Collinsella aerofaciens	-28.4662	6.4665	5
Bacteroides heparinolyticus	10.3268	-0.671965	3
Atopobium vaginae	1.07636	-2.40644	1
Haemophilus parasuis	-4.4262	-13.3741	4
Ornatilinea apprima	-3.84378	-8.60368	4
Streptococcus constellatus	15.3211	10.3357	3
Campylobacter curvus	7.44506	3.05952	3
Streptococcus sobrinus	-0.760327	11.2946	1
Actinomyces oris	8.81156	7.5706	3
Clostridium ultunense	4.19182	-0.552404	4
Barnesiella viscericola	-14.4256	-2.41129	4
Sutterella wadsworthensis	-17.4149	-3.7738	5
Fusobacterium russii	8.97128	-3.78955	2
Streptococcus agalactiae	-11.0359	-3.38574	4
Alysiella crassa	-1.73196	-9.46646	4
Desulfomicrobium orale	2.98025	-1.96023	4
Prevotella falsenii	-3.99916	-6.73293	4
Gemella cuniculi	-3.65434	-12.1451	4
Eubacterium hallii	-28.3723	7.18486	5
Ruminococcus bromii	-28.0303	8.12377	5
Bergeriella denitrificans	3.46369	-1.74831	4
Blautia luti	-23.2101	0.431531	5
Actinomyces suimastitidis	-6.43283	-11.8908	4
Mannheimia granulomatis	-0.95252	-10.0088	2
Chryseobacterium kwangjuense	-3.02139	-9.72778	4
Bacteroides pyogenes	-10.2058	-8.41089	4
Bradyrhizobium elkanii	-7.5064	-7.16449	4
Moraxella lacunata	-1.75682	-13.5051	4
Paraprevotella clara	-16.2907	2.02696	4
Corynebacterium jeikeium	-1.47285	-2.99133	4
Veillonella montpellierensis	-3.53888	-5.3312	4
Haemophilus quentini	-3.77712	-14.4591	4
Leptotrichia amnionii	-3.63147	-3.75693	4
Mobiluncus curtisii	-2.29875	-2.52105	4
Roseburia faecis	-25.9697	2.83246	5
Campylobacter lanienae	-6.41169	-6.49017	4
Coprococcus comes	-24.4866	1.72733	5
Selenomonas ruminantium	-0.882485	3.85405	1
Eubacterium coprostanoligenes	-26.553	7.19565	5
Prevotella amnii	0.072059	-6.94917	4
Alkaliphilus crotonatoxidans	-10.6219	-4.08647	4
Prevotella sp oral taxon 473	-2.68536	-13.2036	4
Conchiformibius steedae	-4.7703	-9.71784	4
Actinomyces funkei	-7.07935	-9.13956	4
Kingella kingae	-1.05212	-8.32717	4
Streptococcus vestibularis	-4.22948	-6.69599	4
Mycoplasma feliminutum	-1.90781	-7.85244	4
Mogibacterium neglectum	-6.4773	-3.74775	4
Prevotella albensis	-8.20793	-7.41314	4
Actinomyces howellii	-7.54059	-7.2173	4
Propionigenium maris	-7.83688	-8.95332	4
Mycoplasma hyosynoviae	1.2537	-4.92086	4
Gemella bergeri	-2.63566	-5.26636	4
Actinobacillus minor	-5.03986	-13.6468	4
Eubacterium eligens	-25.4457	2.17537	5
Neisseria cinerea	-3.24754	-14.1084	4
Enterococcus faecium	-15.1756	-2.68085	4
Vagococcus lutrae	3.37075	-4.7326	4
Aggregatibacter actinomycetemcomitans	12.4736	-1.60485	2
Bacteroides eggerthii	-20.4975	-1.64578	5
Butyrivibrio proteoclasticus	-3.19844	-2.92381	4
Mannheimia haemolytica	-6.06839	-10.1553	4
Phascolarctobacterium succinatutens	-19.2848	-0.852533	5
Scardovia inopinata	-1.42699	6.47117	1
Actinobaculum schaalii	-5.71906	-8.71494	4
Desulfovibrio fairfieldensis	-2.35316	3.84996	1
Neisseria pharyngis	-3.45095	-13.5568	2
Flavonifractor plautii	-25.7321	4.28644	5
Clostridium hylemonae	-24.1311	2.06912	5
Gemella palaticanis	-2.13588	-10.5546	4
Streptococcus mitis	13.1772	-4.7096	2
Neisseria macacae	-4.87483	-9.2027	2
Peptoniphilus lacrimalis	-7.65504	2.48492	4
Ruminococcus torques	-30.5681	7.43057	5
Clostridium ruminantium	-26.368	6.19939	5
Eubacterium siraeum	-24.8239	2.61374	5
Mycoplasma salivarium	13.417	6.73071	3
Parabacteroides goldsteinii	-17.2606	-3.48613	5
Prevotella dentalis	11.2162	6.01517	3
Bacteroides acidifaciens	-18.6956	0.242145	4
Ralstonia solanacearum	-10.519	-6.01494	4
Peptostreptococcus russellii	-8.69477	-9.36132	4
Streptococcus sinensis	5.73241	-3.31311	2
Neisseria sp oral taxon 014	-3.78266	-12.1087	4
Streptococcus massiliensis	-1.58482	-3.34297	4
Anaerovorax odorimutans	3.92609	-9.60665	2
Scardovia wiggsiae	17.8399	30.1555	1
Actinomyces johnsonii	-3.92344	-11.2962	4
Clostridium hathewayi	-17.0603	2.01348	5
Actinobaculum massiliense	8.26231	4.8357	3
Lactobacillus amylovorus	-5.44267	-0.526905	4
Porphyromonas gulae	6.53039	-9.12817	2
Roseburia hominis	-20.408	-2.99564	5
Prevotella multiformis	25.5142	10.9786	3
Acidaminococcus intestini	-19.3077	-0.89431	4
Bacteroides cellulosilyticus	-20.6287	-1.02572	5
Parascardovia denticolens	3.22264	22.7777	1
Dialister micraerophilus	4.74129	8.07283	1
Oscillospira guilliermondii	-29.8641	6.47051	5
Bacteroides zoogleoformans	5.35042	3.5444	4
Actinomyces bowdenii	-3.31788	-6.96806	4
Actinomyces oricola	-1.80302	-5.42833	4
Desulfobulbus propionicus	8.53421	4.52091	3
Oscillibacter valericigenes	-28.1342	5.76578	5
Streptococcus pseudopneumoniae	-3.43566	-7.41564	4
Lactobacillus delbrueckii	-12.1049	2.65463	1
Bacteroides massiliensis	-25.029	5.27773	5
Dialister propionicifaciens	-16.1976	8.66592	1
Lactobacillus iners	-8.82329	0.646799	4
Eubacterium desmolans	-27.0993	2.24368	5
Treponema pectinovorum	13.1335	1.61556	3
Moraxella boevrei	8.99743	-1.75214	2
Lactobacillus ruminis	-21.7154	1.37251	5
Pseudomonas fluorescens	-8.99912	-5.35141	4
Chryseobacterium piscicola	-5.98002	-9.78814	4
Treponema bryantii	5.12054	-1.51122	4
Actinobacillus porcinus	0.859522	-9.13525	2
Snodgrassella alvi	3.2233	-8.42246	2
Clostridium leptum	-25.4363	4.24008	5
Ruminococcus flavefaciens	-22.8054	1.12049	5
Prevotella timonensis	-15.6485	2.8577	4
Lactobacillus mucosae	-13.1577	5.49683	4
Porphyromonas uenonis	-1.90623	4.49024	1
Mycoplasma spermatophilum	-0.820959	-9.74209	4
Helicobacter pylori	-5.927	-4.76303	4
Bacteroides stercoris	-25.5135	2.49439	5
Clostridium scindens	-18.2277	-0.855774	5
Alistipes shahii	-27.355	4.915	5
Eubacterium minutum	11.8553	7.45777	3
Eubacterium ventriosum	-26.2881	3.12419	5
Elizabethkingia meningoseptica	-7.14473	-9.13746	4
Sediminibacterium salmoneum	-10.0748	-5.68645	4
Granulicatella adiacens	14.9135	2.54738	2
Anaerococcus octavius	-0.548955	-0.742597	4
Veillonella criceti	-0.0522944	-6.34652	4
Granulicatella balaenopterae	-7.78251	-9.95286	4
Pseudomonas aeruginosa	-14.7388	0.618204	4
Ruminofilibacter xylanolyticum	10.3703	2.8942	3
Clostridium symbiosum	-19.4932	-3.24732	5
Pseudoflavonifractor capillosus	-22.2914	2.75743	5
Alistipes putredinis	-30.6477	6.06959	5
Micrococcus luteus	-10.7063	-2.38416	4
Clostridium disporicum	-21.7813	2.15731	5
Actinobacillus succinogenes	-5.47368	-7.62558	4
Acinetobacter calcoaceticus	-0.622126	-3.12295	4
Prevotella bergensis	-9.57184	-3.96769	4
Bilophila wadsworthia	-26.646	6.50702	5
Treponema putidum	12.1307	7.21449	3
Veillonella rodentium	0.232642	9.68656	4
Ruminococcus callidus	-26.9376	3.25604	5
Neisseria lactamica	-6.60969	-8.87096	4
Lactobacillus vaginalis	-6.49544	17.565	1
Veillonella magna	-8.33952	-8.14196	4
Porphyromonas asaccharolytica	-15.9926	0.263208	4
Lactobacillus helveticus	-9.61105	7.32243	1
Propionibacterium acidifaciens	-0.332155	17.7244	1
Ruminococcus gnavus	-20.5576	3.49658	5
Eubacterium ramulus	-30.3009	5.40064	5
Peptostreptococcus anaerobius	-6.75185	-3.64173	4
Corynebacterium argentoratense	-3.89852	-5.57956	4
Gardnerella vaginalis	-6.22022	-4.2903	4
Murdochiella asaccharolytica	-9.54433	-3.6324	4
Ruminococcus albus	-26.6576	2.01091	5
Lactobacillus frumenti	-5.97281	-4.61716	4
Corynebacterium tuberculostearicum	-6.17699	-7.60486	4
Actinomyces cardiffensis	14.0441	6.54756	3
Prevotella disiens	-12.7643	0.559429	4
Bacteroides uniformis	-32.9736	14.0926	5
Enterococcus italicus	-5.47522	-8.37316	4
Bifidobacterium breve	-19.4021	0.343957	5
Azospira oryzae	-6.98531	-8.72499	4
Staphylococcus epidermidis	-8.39101	-2.58503	4
Bacteroides ovatus	-29.3375	6.28302	5
Parabacteroides merdae	-33.8679	13.2789	5
Rothia terrae	-10.2976	-3.87747	4
Coprococcus eutactus	-29.0882	6.83921	5
Bacteroides dorei	-28.9904	8.85316	5
Acinetobacter baumannii	-8.93255	-2.69829	4
Lactobacillus plantarum	-20.6812	5.605	4
Staphylococcus aureus	-12.1576	1.36381	4
Stenotrophomonas maltophilia	-8.14012	-0.247187	4
Pseudoramibacter alactolyticus	11.5202	22.9035	3
Treponema parvum	26.5782	12.8398	3
Gemmiger formicilis	-32.7254	10.9009	5
Wolinella succinogenes	17.9978	4.50155	3
Megamonas funiformis	-22.7159	3.63744	5
Odoribacter splanchnicus	-27.4631	4.69671	5
Phascolarctobacterium faecium	-28.6001	9.81788	5
Streptococcus anginosus	27.3181	32.7276	3
Parabacteroides distasonis	-33.6111	11.7373	5
Pyramidobacter piscolens	0.366342	8.55581	1
Coprococcus catus	-22.2569	2.04537	5
Fusobacterium canifelinum	-3.77759	-3.47172	4
Roseburia inulinivorans	-30.4459	6.01703	5
Bacteroides caccae	-32.6632	8.33719	5
Actinomyces radicidentis	-8.30624	2.72795	4
Corynebacterium kroppenstedtii	-8.32214	3.49425	4
Bacteroides plebeius	-26.342	9.81264	5
Necropsobacter rosorum	-0.428026	-9.26132	4
Parasutterella excrementihominis	-28.7089	7.79742	5
Rhodococcus erythropolis	-9.89687	-4.57744	4
Clostridium bartlettii	-23.5362	1.39632	5
Paludibacter propionicigenes	5.9971	3.35063	4
Streptococcus intermedius	3.24013	7.28563	1
Lactobacillus oris	-5.2121	7.54863	1
Dorea formicigenerans	-28.3861	5.35919	5
Bacteroides fragilis	-29.0815	5.38057	5
Pseudomonas stutzeri	-10.7763	-6.58918	4
Clostridium ramosum	-13.1795	-4.5611	5
Fusobacterium necrophorum	-2.54392	-7.07134	4
Actinomyces timonensis	4.19363	0.693525	3
Dolosigranulum pigrum	-7.2916	-5.01911	4
Roseburia intestinalis	-32.5736	5.12465	5
Achromobacter xylosoxidans	-9.65691	-6.92702	4
Fusicatenibacter saccharivorans	-26.277	3.23999	5
Alistipes finegoldii	-26.9859	4.0862	5
Prevotella multisaccharivorax	3.4432	25.3898	1
Lactobacillus gasseri	-8.34592	22.8022	1
Akkermansia muciniphila	-35.6438	13.6513	5
Streptococcus troglodytae	-4.80077	-6.19692	1
Barnesiella intestinihominis	-36.4623	14.1499	5
Clostridium lactatifermentans	-30.1521	8.98478	5
Lactobacillus reuteri	-9.83104	29.9615	1
Turicibacter sanguinis	-26.6619	8.66446	5
Intestinimonas butyriciproducens	-29.5969	5.52424	5
Acidithiobacillus thiooxidans	-6.03337	-9.15225	4
Actinomyces viscosus	0.661213	9.33864	3
Lactobacillus animata	-6.56109	-7.92078	4
Finegoldia magna	-13.3413	3.74986	4
Lactobacillus crispatus	-8.09046	2.88874	1
Agrobacterium tumefaciens	-10.0839	-2.99557	4
Acinetobacter junii	-15.2095	1.80415	4
Streptococcus equinus	-9.99395	-3.60552	5
Enterococcus faecalis	-17.3898	5.23914	5
Blautia faecis	-28.9131	3.30345	5
Bacillus subtilis	-8.74796	-3.76517	4
Lactobacillus casei	-16.1741	8.02479	1
Saccharofermentans acetigenes	-7.16669	-5.25083	4
Actinomyces israelii	21.3534	13.2294	3
Alloscardovia omnicolens	2.45902	24.1799	1
Moraxella osloensis	-7.07847	-0.362837	5
Atopobium minutum	-7.49407	-4.55145	4
Howardella ureilytica	-5.89949	24.6609	1
Lactobacillus salivarius	-10.5044	37.9789	1
Lactobacillus rhamnosus	-11.4859	4.57731	4
Bifidobacterium dentium	-5.94155	42.503	1
Prevotella bivia	-18.031	7.00154	1
Lactobacillus johnsonii	-22.4831	21.2355	1
Bryobacter aggregatus	-8.02563	-5.29927	4
Ruminococcus obeum	-26.6355	4.05338	5
Lactobacillus fermentum	-12.1897	34.0724	1
Gemmatimonas aurantiaca	-13.9158	-0.345482	4
