## Supplementary material for "Multi-cohort analysis of 37,739 oral microbiomes reveals ecologically influential health-associated microbial sub-communities across major oral subsites": Table S16

### Sheet: Legends
Table S16: Supragingival control and matched case-control cohorts used for Core-Association Score (CS) and Health-Association Score (HS) computation.
Table Number	In short	Description
Table S16A	ST16A	Supragingival control cohorts used for Core Association Score computation: Details of 23 non-diseased supragingival study cohorts used for Core Association Score computation, including study cohort information, sequencing strategy, country, sample count, and study-wise core-associated taxa.
Table S16B	ST16B	Matched supragingival case-control cohorts used for Health Association Score computation: Details of matched supragingival case-control cohorts spanning 7 disease categories, including control and diseased sample counts, country, sequencing strategy, and disease category information.

### Sheet: ST16A
Details of the 23 Supragingival studies used for Core-Association Score (CS) Computation
	Study Name	Sample Size	Oral-Subsite	Country	Sequencing Strategy	Accession No.	DOI
1	CaselliE_2020	40	supragingival_subsite	ITA	WGS	PRJEB36291	https://doi.org/10.1186/s12866-020-01801-y
2	ChenC_2018_exposure	12	supragingival_subsite	USA	16s	PRJNA321534	https://doi.org/10.1038/s41396-017-0037-1
3	FerrerM_2020	75	supragingival_subsite	ESP	16s	PRJNA629283	https://doi.org/10.3389/fcimb.2020.00465
4	GanesanS_2020_exposure	24	supragingival_subsite	USA	WGS	PRJNA544061; PRJNA548383; PRJNA508385	https://doi.org/10.1126/sciadv.aaz0108
5	HMP_2012	132	supragingival_subsite	USA	WGS		https://doi.org/10.1038/nature11234
6	JiangW_2015	64	supragingival_subsite	CHN	16s	PRJNA267061	https://doi.org/10.1371/journal.pone.0124631
7	JulianM_2017_exposure	20	supragingival_subsite	USA	16s	PRJNA330897	http://dx.doi.org/10.1097/MD.0000000000005821
8	ShaiberA_2020a	35	supragingival_subsite	USA	16s	PRJNA625082	https://doi.org/10.1186/s13059-020-02195-w
9	ShaiberA_2020b	35	supragingival_subsite	USA	WGS	PRJNA625082	https://doi.org/10.1186/s13059-020-02195-w
10	YuG_2016	26	supragingival_subsite	USA	16s	PRJNA316469	https://doi.org/10.1158/1055-9965.EPI-16-0538
11	YuG_2016_exposure	39	supragingival_subsite	USA	16s	PRJNA316469	https://doi.org/10.1158/1055-9965.EPI-16-0538
12	ZhangY_2022	40	supragingival_subsite	CHN	16s	PRJNA826664	https://doi.org/10.3389/fcimb.2022.1016523
13	ChenC_2018	30	supragingival_subsite	USA	16s	PRJNA321534	https://doi.org/10.1038/s41396-017-0037-1
14	GalimanasV_2014	11	supragingival_subsite	USA	16s	PRJEB6047	https://doi.org/10.1186/2049-2618-2-32
15	HavsedK_2021	20	supragingival_subsite	SWE	16s	PRJNA681486	https://doi.org/10.3389/fcimb.2021.716493
16	JesusV_2021	158	supragingival_subsite	CAN	16s	PRJNA714139; PRJNA555320	https://doi.org/10.3389/fmicb.2021.683685
17	NajmanovaL_2021	20	supragingival_subsite	CZE	16s	PRJNA291567	https://doi.org/10.3389/fcimb.2021.602643
18	PangL_2021	20	supragingival_subsite	CHN	WGS	PRJNA766357	10.3389/fcimb.2021.740981
19	ProctorD_2018	8252	supragingival_subsite	USA	16s	PRJNA362643	https://doi.org/10.1038/s41467-018-02900-1
20	SantosA_2021	25	supragingival_subsite	PRT	16s	PRJNA679485	https://doi.org/10.3389/fmicb.2021.610370
21	XiaoC_2016	29	supragingival_subsite	CHN	16s	PRJNA325084	https://doi.org/10.3389/fmicb.2016.01145
22	ZhangX_2015	51	supragingival_subsite	CHN	WGS	PRJEB6997	https://doi.org/10.1038/nm.3914
23	ZhengH_2015	10	supragingival_subsite	CHN	16s	PRJNA253517	https://doi.org/10.1038/srep10948
		9168

### Sheet: ST16B
Details of the 12 Supragingival studies used for Health-Association Score (HS) Computation
	Study Name	Sample Size	Oral-Subsite	Country	Sequencing Strategy	Control Samples	Disease Samples	Diseases	Accession No.	DOI
1	ChenC_2018	157	supragingival_subsite	USA	16s	42	115	Periodontitis	PRJNA321534	https://doi.org/10.1038/s41396-017-0037-1
2	GalimanasV_2014	24	supragingival_subsite	USA	16s	11	13	Periodontitis	PRJEB6047	https://doi.org/10.1186/2049-2618-2-32
3	HavsedK_2021	40	supragingival_subsite	SWE	16s	20	20	Dental_Caries	PRJNA681486	https://doi.org/10.3389/fcimb.2021.716493
4	JesusV_2021	323	supragingival_subsite	CAN	16s	158	165	Dental_Caries	PRJNA714139; PRJNA555320	https://doi.org/10.3389/fmicb.2021.683685
5	NajmanovaL_2021	35	supragingival_subsite	CZE	16s	20	15	Periodontitis	PRJNA291567	https://doi.org/10.3389/fcimb.2021.602643
6	PangL_2021	40	supragingival_subsite	CHN	WGS	20	20	Dental_Caries	PRJNA766357	10.3389/fcimb.2021.740981
7	ProctorD_2018	2690	supragingival_subsite	USA	16s	2152	538	Sjogren_Syndrome	PRJNA362643	https://doi.org/10.1038/s41467-018-02900-1
8	SantosA_2021	50	supragingival_subsite	PRT	16s	25	25	T2D	PRJNA679485	https://doi.org/10.3389/fmicb.2021.610370
9	XiaoC_2016	145	supragingival_subsite	CHN	16s	29	116	Dental_Caries	PRJNA325084	https://doi.org/10.3389/fmicb.2016.01145
10	ZhangX_2015	143	supragingival_subsite	CHN	WGS	51	92	Bone_Associated_Disorders	PRJEB6997	https://doi.org/10.1038/nm.3914
11	ZhengH_2015	24	supragingival_subsite	CHN	16s	10	14	Peri_Implantitis_Variants	PRJNA253517	https://doi.org/10.1038/srep10948
12	JulianM_2017	100	supragingival_subsite	USA	16s	20	80	HIV	PRJNA330897	http://dx.doi.org/10.1097/MD.0000000000005821
		3771				2558	1213
