## Supplementary material for "Multi-cohort analysis of 37,739 oral microbiomes reveals ecologically influential health-associated microbial sub-communities across major oral subsites": Table S17

### Sheet: Legends
Table S17: Supragingival Core-Association Scores (CS) and Health-Association Scores (HS) and integrated Health-Associated Core (HAC) scores.
Table Number	In short	Description
Table S17A	ST17A	Supragingival Core-Association and Health-Association Scores: Taxon-wise Core-Association and Health-Association Scores for supragingival consensus taxa, including taxa with high core-associated recurrence and taxa consistently associated with control or disease status across matched case-control cohorts.
Table S17B	ST17B	Supragingival HAC scores along with the Gini-based concordance: Taxon-wise supragingival Health-Associated Core scores computed by integrating Core Association and Health Association Scores using the Gini-based concordance framework.

### Sheet: ST17A
Health and Core-association scores of 301 species from supragingival subsite along with the comparison defined as high and low. High >=0.70, Low <0.70
species	HealthAssociationScore (HS)	CoreAssociationScore (CS)	Status
Rothia_aeria	0.733178	0.979866	High HS & CS
Actinomyces_odontolyticus	0.748158	0.914989	High HS & CS
Capnocytophaga_leadbetteri	0.782946	0.825503	High HS & CS
Lautropia_mirabilis	0.970552	0.876957	High HS & CS
Haemophilus_parainfluenzae	0.715301	0.876957	High HS & CS
Streptococcus_sanguinis	0.970552	1	High HS & CS
Campylobacter_showae	0.782946	0.749441	High HS & CS
Capnocytophaga_granulosa	0.782946	0.935123	High HS & CS
Cardiobacterium_valvarum	0.782946	0.785235	High HS & CS
Capnocytophaga_ochracea	0.906739	0.876957	High HS & CS
Actinomyces_georgiae	0.773025	0.785235	High HS & CS
Veillonella_parvula	0.90432	0.825503	High HS & CS
Capnocytophaga_sputigena	0.782946	0.955257	High HS & CS
Neisseria_elongata	0.715301	0.955257	High HS & CS
Gemella_morbillorum	0.916281	0.825503	High HS & CS
Eikenella_corrodens	0.957155	0.955257	High HS & CS
Prevotella_saccharolytica	0.782946	0.749441	High HS & CS
Actinomyces_massiliensis	0.773025	0.955257	High HS & CS
Neisseria_flavescens	0.906739	0.749441	High HS & CS
Leptotrichia_wadei	0.779629	0.876957	High HS & CS
Porphyromonas_catoniae	0.948697	0.979866	High HS & CS
Corynebacterium_durum	0.950633	0.955257	High HS & CS
Cardiobacterium_hominis	1	0.979866	High HS & CS
Aggregatibacter_segnis	0.970552	0.825503	High HS & CS
Centipeda_periodontii	0.906739	0.749441	High HS & CS
Actinomyces_naeslundii	0.782572	0.825503	High HS & CS
Prevotella_loescheii	0.892818	0.876957	High HS & CS
Prevotella_oulorum	0.865462	0.876957	High HS & CS
Veillonella_dispar	0.389665	0.785235	Low HS & High CS
Leptotrichia_buccalis	0.675383	0.876957	Low HS & High CS
Porphyromonas_endodontalis	0.288413	0.749441	Low HS & High CS
Dialister_invisus	0.218613	0.876957	Low HS & High CS
Rothia_dentocariosa	0.460647	0.991051	Low HS & High CS
Streptococcus_pneumoniae	0.592942	0.785235	Low HS & High CS
Selenomonas_noxia	0.60274	0.914989	Low HS & High CS
Rothia_mucilaginosa	0.387746	0.825503	Low HS & High CS
Tannerella_forsythia	0.204311	0.914989	Low HS & High CS
Leptotrichia_hongkongensis	0.536514	0.749441	Low HS & High CS
Gemella_haemolysans	0.594782	0.749441	Low HS & High CS
Streptococcus_oralis	0.52813	0.914989	Low HS & High CS
Streptococcus_parasanguinis	0.554605	0.749441	Low HS & High CS
Atopobium_parvulum	0.536514	0.825503	Low HS & High CS
Treponema_socranskii	0.243408	0.914989	Low HS & High CS
Peptostreptococcus_stomatis	0.340784	0.749441	Low HS & High CS
Selenomonas_sputigena	0.092738	0.955257	Low HS & High CS
Prevotella_maculosa	0.272392	0.876957	Low HS & High CS
Selenomonas_infelix	0.564155	0.825503	Low HS & High CS
Oribacterium_sinus	0.536514	0.825503	Low HS & High CS
Campylobacter_concisus	0.693811	0.876957	Low HS & High CS
Prevotella_melaninogenica	0.594543	0.914989	Low HS & High CS
Megasphaera_micronuciformis	0.3181	0.749441	Low HS & High CS
Campylobacter_gracilis	0.638949	0.955257	Low HS & High CS
Prevotella_nigrescens	0.33382	0.825503	Low HS & High CS
Corynebacterium_matruchotii	0.656317	0.825503	Low HS & High CS
Parvimonas_micra	0.168193	0.785235	Low HS & High CS
Fusobacterium_nucleatum	0.5383	0.995526	Low HS & High CS
Catonella_morbi	0.219797	0.825503	Low HS & High CS
Propionibacterium_propionicum	0.594782	0.749441	Low HS & High CS
Streptococcus_mitis	0.565341	0.914989	Low HS & High CS
Prevotella_oris	0.359858	0.825503	Low HS & High CS
Kingella_oralis	0.693811	0.935123	Low HS & High CS
Capnocytophaga_gingivalis	0.457508	0.979866	Low HS & High CS
Veillonella_rogosae	0.639805	0.592841	Low HS & Low CS
Aggregatibacter_actinomycetemcomitans	0.464148	0.592841	Low HS & Low CS
Streptococcus_vestibularis	0.594782	0	Low HS & Low CS
Eubacterium_saphenum	0.418283	0.438479	Low HS & Low CS
Prevotella_baroniae	0.0326375	0	Low HS & Low CS
Prevotella_pallens	0.448945	0.438479	Low HS & Low CS
Cloacibacterium_normanense	0.639805	0	Low HS & Low CS
Treponema_denticola	0.169651	0.592841	Low HS & Low CS
Eubacterium_brachy	0.168193	0.592841	Low HS & Low CS
Eubacterium_yurii	0.539578	0.592841	Low HS & Low CS
Prevotella_shahii	0.594782	0.438479	Low HS & Low CS
Actinomyces_howellii	0.35538	0	Low HS & Low CS
Prevotella_denticola	0.0260793	0.438479	Low HS & Low CS
Haemophilus_haemoglobinophilus	0.672274	0	Low HS & Low CS
Prevotella_scopos	0.594782	0	Low HS & Low CS
Actinomyces_oris	0.448945	0.689038	Low HS & Low CS
Megasphaera_elsdenii	0.448945	0	Low HS & Low CS
Prevotella_enoeca	0.539578	0	Low HS & Low CS
Streptococcus_cristatus	0.594782	0.592841	Low HS & Low CS
Veillonella_montpellierensis	0.32508	0	Low HS & Low CS
Lachnoanaerobaculum_orale	0.448945	0	Low HS & Low CS
Bacillus_pumilus	0.672274	0	Low HS & Low CS
Terrahaemophilus_aromaticivorans	0.448945	0	Low HS & Low CS
Bergeyella_zoohelcum	0.32508	0	Low HS & Low CS
Prevotella_salivae	0.0602696	0.689038	Low HS & Low CS
Actinobaculum_massiliense	0.594782	0	Low HS & Low CS
Mannheimia_granulomatis	0.409678	0	Low HS & Low CS
Eubacterium_nodatum	0.149817	0.438479	Low HS & Low CS
Neisseria_pharyngis	0.448945	0	Low HS & Low CS
Anaeroglobus_geminatus	0.220457	0.438479	Low HS & Low CS
Olsenella_uli	0.389326	0.438479	Low HS & Low CS
Lactobacillus_johnsonii	0.32508	0	Low HS & Low CS
Prevotella_veroralis	0.409678	0	Low HS & Low CS
Dialister_propionicifaciens	0.639805	0	Low HS & Low CS
Mycoplasma_faucium	0.108854	0	Low HS & Low CS
Azospira_oryzae	0.594782	0	Low HS & Low CS
Prevotella_dentalis	0.594782	0	Low HS & Low CS
Peptococcus_niger	0.351069	0.689038	Low HS & Low CS
Treponema_pedis	0.345291	0	Low HS & Low CS
Campylobacter_curvus	0.594782	0	Low HS & Low CS
Schwartzia_succinivorans	0.255385	0.438479	Low HS & Low CS
Actinomyces_hyovaginalis	0.594782	0	Low HS & Low CS
Prevotella_marshii	0.488557	0.438479	Low HS & Low CS
Treponema_parvum	0.11251	0	Low HS & Low CS
Actinobacillus_rossii	0.594782	0	Low HS & Low CS
Bifidobacterium_dentium	0.0631071	0	Low HS & Low CS
Porphyromonas_gingivalis	0.388573	0.438479	Low HS & Low CS
Streptococcus_sobrinus	0.32508	0	Low HS & Low CS
Pseudomonas_stutzeri	0.638949	0	Low HS & Low CS
Bacteroides_acidifaciens	0.594782	0	Low HS & Low CS
Bacteroides_intestinalis	0.389326	0	Low HS & Low CS
Filifactor_alocis	0.185877	0.592841	Low HS & Low CS
Prevotella_copri	0.594782	0	Low HS & Low CS
Odoribacter_denticanis	0.227203	0	Low HS & Low CS
Bacteroides_heparinolyticus	0.672274	0	Low HS & Low CS
Prevotella_paludivivens	0.255385	0	Low HS & Low CS
Streptococcus_gordonii	0.536514	0.689038	Low HS & Low CS
Leptotrichia_hofstadii	0.682862	0.592841	Low HS & Low CS
Campylobacter_mucosalis	0.594782	0	Low HS & Low CS
Eubacterium_minutum	0.522201	0	Low HS & Low CS
Helicobacter_pylori	0.594782	0	Low HS & Low CS
Slackia_exigua	0.174567	0.438479	Low HS & Low CS
Desulfovibrio_fairfieldensis	0.32508	0	Low HS & Low CS
Streptococcus_sinensis	0.594782	0	Low HS & Low CS
Desulfobulbus_propionicus	0.189737	0	Low HS & Low CS
Prevotella_pleuritidis	0.0442268	0	Low HS & Low CS
Howardella_ureilytica	0.174021	0	Low HS & Low CS
Propionibacterium_acidifaciens	0.218901	0.438479	Low HS & Low CS
Gardnerella_vaginalis	0.639805	0	Low HS & Low CS
Parascardovia_denticolens	0.0631071	0	Low HS & Low CS
Streptobacillus_moniliformis	0.351069	0	Low HS & Low CS
Selenomonas_ruminantium	0.448945	0	Low HS & Low CS
Eubacterium_sulci	0.247867	0.438479	Low HS & Low CS
Prevotella_oralis	0.364338	0.438479	Low HS & Low CS
Actinomyces_graevenitzii	0.350362	0.438479	Low HS & Low CS
Alloprevotella_rava	0.351069	0	Low HS & Low CS
Actinobacillus_porcinus	0.594782	0	Low HS & Low CS
Pseudomonas_aeruginosa	0.133838	0	Low HS & Low CS
Pasteurella_pneumotropica	0.174021	0	Low HS & Low CS
Treponema_amylovorum	0.144317	0	Low HS & Low CS
Wolinella_succinogenes	0.448945	0	Low HS & Low CS
Shuttleworthia_satelles	0.272392	0	Low HS & Low CS
Propionivibrio_pelophilus	0.639805	0	Low HS & Low CS
Treponema_lecithinolyticum	0.0139242	0	Low HS & Low CS
Neisseria_macacae	0.67509	0	Low HS & Low CS
Streptococcus_intermedius	0.536514	0.438479	Low HS & Low CS
Pyramidobacter_piscolens	0.126108	0	Low HS & Low CS
Dialister_pneumosintes	0.157346	0.689038	Low HS & Low CS
Selenomonas_flueggei	0.32508	0.438479	Low HS & Low CS
Lactobacillus_reuteri	0.32508	0	Low HS & Low CS
Mycoplasma_salivarium	0.499327	0	Low HS & Low CS
Simonsiella_muelleri	0.32508	0	Low HS & Low CS
Prevotella_aurantiaca	0.594782	0	Low HS & Low CS
Leptotrichia_shahii	0.32508	0.438479	Low HS & Low CS
Prevotella_ruminicola	0.448945	0	Low HS & Low CS
Gemella_sanguinis	0.607095	0.438479	Low HS & Low CS
Conchiformibius_steedae	0.448945	0	Low HS & Low CS
Prevotella_intermedia	0.647495	0.592841	Low HS & Low CS
Porphyromonas_uenonis	0.448945	0	Low HS & Low CS
Prevotella_fusca	0.11251	0	Low HS & Low CS
Veillonella_rodentium	0.594782	0	Low HS & Low CS
Bulleidia_extructa	0.270864	0	Low HS & Low CS
Alloprevotella_tannerae	0.220457	0.438479	Low HS & Low CS
Streptococcus_oligofermentans	0.594782	0.438479	Low HS & Low CS
Actinomyces_lingnae	0.536514	0.438479	Low HS & Low CS
Lactobacillus_salivarius	0.0286143	0	Low HS & Low CS
Haemophilus_influenzae	0.594543	0.592841	Low HS & Low CS
Porphyromonas_gulae	0.499327	0	Low HS & Low CS
Actinomyces_cardiffensis	0.126108	0	Low HS & Low CS
Propionibacterium_acnes	0.692161	0	Low HS & Low CS
Escherichia_coli	0.594782	0	Low HS & Low CS
Lactobacillus_vaginalis	0.134397	0	Low HS & Low CS
Treponema_medium	0.507425	0.592841	Low HS & Low CS
Prevotella_dentasini	0.448945	0	Low HS & Low CS
Selenomonas_bovis	0.504248	0	Low HS & Low CS
Lactobacillus_fermentum	0.134397	0	Low HS & Low CS
Solobacterium_moorei	0.56865	0.689038	Low HS & Low CS
Eggerthia_catenaformis	0.243912	0	Low HS & Low CS
Neisseria_subflava	0.594782	0	Low HS & Low CS
Cryptobacterium_curtum	0.387724	0	Low HS & Low CS
Sediminibacterium_salmoneum	0.448945	0	Low HS & Low CS
Lactococcus_lactis	0.160849	0	Low HS & Low CS
Actinomyces_timonensis	0.639805	0	Low HS & Low CS
Streptococcus_australis	0.536514	0	Low HS & Low CS
Phocaeicola_abscessus	0.0345998	0	Low HS & Low CS
Campylobacter_rectus	0.598038	0.438479	Low HS & Low CS
Actinomyces_denticolens	0.387746	0	Low HS & Low CS
Streptococcus_constellatus	0.0436684	0.438479	Low HS & Low CS
Scardovia_wiggsiae	0.3181	0	Low HS & Low CS
Morococcus_cerebrosus	0.640062	0	Low HS & Low CS
Streptococcus_salivarius	0.380149	0	Low HS & Low CS
Prevotella_buccae	0.220457	0	Low HS & Low CS
Fusobacterium_russii	0.272392	0	Low HS & Low CS
Neisseria_meningitidis	0.434787	0	Low HS & Low CS
Staphylococcus_epidermidis	0.32508	0	Low HS & Low CS
Neisseria_lactamica	0.32508	0	Low HS & Low CS
Pseudoramibacter_alactolyticus	0.148283	0	Low HS & Low CS
Mogibacterium_timidum	0.0710919	0	Low HS & Low CS
Streptococcus_mutans	0.207782	0.592841	Low HS & Low CS
Streptococcus_thermophilus	0.693811	0.592841	Low HS & Low CS
Treponema_pectinovorum	0.147158	0	Low HS & Low CS
Streptococcus_anginosus	0.594782	0.592841	Low HS & Low CS
Leptotrichia_trevisanii	0.448945	0.438479	Low HS & Low CS
Treponema_putidum	0.386764	0	Low HS & Low CS
Dialister_micraerophilus	0.594782	0	Low HS & Low CS
Fusobacterium_canifelinum	0.448945	0	Low HS & Low CS
Aggregatibacter_aphrophilus	0.566003	0.689038	Low HS & Low CS
Eubacterium_infirmum	0.409678	0.689038	Low HS & Low CS
Neisseria_mucosa	0.594782	0	Low HS & Low CS
Neisseria_dentiae	0.594782	0	Low HS & Low CS
Haemophilus_pittmaniae	0.448945	0	Low HS & Low CS
Prevotella_micans	0.299594	0.438479	Low HS & Low CS
Treponema_succinifaciens	0.389326	0	Low HS & Low CS
Veillonella_denticariosi	0.448945	0	Low HS & Low CS
Neisseria_bacilliformis	0.344764	0	Low HS & Low CS
Fretibacterium_fastidiosum	0.00901755	0.689038	Low HS & Low CS
Streptococcus_peroris	0.32508	0	Low HS & Low CS
Olsenella_profusa	0.134397	0.592841	Low HS & Low CS
Streptococcus_infantis	0.133477	0.592841	Low HS & Low CS
Prevotella_histicola	0.0602696	0.592841	Low HS & Low CS
Rothia_terrae	0.672274	0	Low HS & Low CS
Streptococcus_suis	0.32508	0	Low HS & Low CS
Ruminofilibacter_xylanolyticum	0.227203	0	Low HS & Low CS
Prevotella_multiformis	0.448945	0	Low HS & Low CS
Actinomyces_catuli	0.594782	0	Low HS & Low CS
Neisseria_canis	0.409678	0	Low HS & Low CS
Actinomyces_israelii	0.168193	0	Low HS & Low CS
Actinomyces_turicensis	0.32508	0	Low HS & Low CS
Streptococcus_lactarius	0.594782	0.438479	Low HS & Low CS
Bergeriella_denitrificans	0.439448	0	Low HS & Low CS
Veillonella_tobetsuensis	0.594782	0	Low HS & Low CS
Selenomonas_dianae	0.345291	0.592841	Low HS & Low CS
Streptococcus_pseudopneumoniae	0.594782	0	Low HS & Low CS
Treponema_maltophilum	0.507425	0.689038	Low HS & Low CS
Treponema_vincentii	0.658621	0.438479	Low HS & Low CS
Lactobacillus_iners	0.389326	0	Low HS & Low CS
Johnsonella_ignava	0.351069	0.438479	Low HS & Low CS
Moryella_indoligenes	0.448945	0	Low HS & Low CS
Pseudomonas_putida	0.594782	0	Low HS & Low CS
Stomatobaculum_longum	0.568945	0.438479	Low HS & Low CS
Veillonella_caviae	0.32508	0.438479	Low HS & Low CS
Actinobaculum_schaalii	0.594782	0	Low HS & Low CS
Dialister_succinatiphilus	0.255385	0	Low HS & Low CS
Neisseria_gonorrhoeae	0.32508	0	Low HS & Low CS
Ruminococcus_bromii	0.672274	0	Low HS & Low CS
Prevotella_jejuni	0.111523	0	Low HS & Low CS
Vagococcus_lutrae	0.448945	0	Low HS & Low CS
Anaerococcus_octavius	0.448945	0	Low HS & Low CS
Streptococcus_massiliensis	0.638949	0	Low HS & Low CS
Bifidobacterium_longum	0.448945	0	Low HS & Low CS
Necropsobacter_rosorum	0.448945	0	Low HS & Low CS
Actinomyces_radicidentis	0.32508	0	Low HS & Low CS
Streptococcus_troglodytae	0.369033	0	Low HS & Low CS
Corynebacterium_mustelae	0.32508	0	Low HS & Low CS
Actinomyces_hongkongensis	0.32508	0.438479	Low HS & Low CS
Actinomyces_sp_oral_taxon_180	0.448945	0	Low HS & Low CS
Actinomyces_sp_oral_taxon_448	0.218901	0.438479	Low HS & Low CS
Actinomyces_sp_oral_taxon_897	0.67509	0	Low HS & Low CS
Bacteroidetes_oral_taxon_274	0.67509	0.438479	Low HS & Low CS
Porphyromonas_sp_oral_taxon_278	0.67509	0	Low HS & Low CS
Tannerella_sp_oral_taxon_HOT_286	0.448945	0.592841	Low HS & Low CS
Acinetobacter_johnsonii	0.785729	0	High HS & Low CS
Neisseria_sicca	0.782946	0	High HS & Low CS
Granulicatella_adiacens	0.767751	0.689038	High HS & Low CS
Actinomyces_meyeri	0.754904	0	High HS & Low CS
Actinomyces_bowdenii	0.782572	0	High HS & Low CS
Planobacterium_taklimakanense	0.90432	0.592841	High HS & Low CS
Corynebacterium_jeikeium	0.782572	0	High HS & Low CS
Actinomyces_gerencseriae	0.782572	0.592841	High HS & Low CS
Neisseria_shayeganii	0.754904	0	High HS & Low CS
Lachnoanaerobaculum_saburreum	0.754904	0.689038	High HS & Low CS
Brachymonas_denitrificans	0.782572	0	High HS & Low CS
Fusobacterium_periodonticum	0.750857	0.689038	High HS & Low CS
Kingella_potus	0.754904	0	High HS & Low CS
Neisseria_oralis	0.913063	0.438479	High HS & Low CS
Actinomyces_viscosus	0.782572	0.592841	High HS & Low CS
Stenotrophomonas_maltophilia	0.754904	0.438479	High HS & Low CS
Prevotella_nanceiensis	0.962215	0.438479	High HS & Low CS
Actinomyces_oricola	0.706923	0	High HS & Low CS
Haemophilus_parahaemolyticus	0.913063	0	High HS & Low CS
Capnocytophaga_haemolytica	0.83433	0	High HS & Low CS
Leptotrichia_goodfellowii	0.985403	0.689038	High HS & Low CS
Granulicatella_elegans	0.779629	0.592841	High HS & Low CS
Abiotrophia_defectiva	0.744685	0.438479	High HS & Low CS
Haemophilus_sputorum	0.897982	0.438479	High HS & Low CS
Veillonella_atypica	0.818906	0.689038	High HS & Low CS
Micrococcus_luteus	0.782572	0	High HS & Low CS
Lachnoanaerobaculum_umeaense	0.910635	0.592841	High HS & Low CS
Kingella_denitrificans	0.888982	0.592841	High HS & Low CS
Agrobacterium_tumefaciens	0.785729	0	High HS & Low CS
Selenomonas_artemidis	0.767751	0.592841	High HS & Low CS
Finegoldia_magna	0.782572	0	High HS & Low CS
Paludibacter_propionicigenes	0.782572	0.438479	High HS & Low CS
Atopobium_rimae	0.782572	0.438479	High HS & Low CS
Haemophilus_haemolyticus	0.779629	0.689038	High HS & Low CS
Variovorax_paradoxus	0.782572	0	High HS & Low CS
Enterococcus_faecium	0.782572	0	High HS & Low CS
Actinomyces_johnsonii	0.705935	0.592841	High HS & Low CS
Actinomyces_sp_oral_taxon_170	0.705935	0.438479	High HS & Low CS

### Sheet: ST17B
Table showing the species-level HAC-Scores for all 301 taxa. The HAC-score was computed as a single combinatorial index accounting for the association scores with two hallmark properties, namely Core-Association (CS) and Health-Association (HS). Also shown are the intermediate Mean and Reward scores that were used to compute the final HAC-scores for Supragingival Subsite
	Core-Association Score (CS)	Health-Association Score (HS)	Mean Score (Mean of CS, HS)	Reward Score (1 - GINI of HS, CS)	HAC-Score (Mean Score * Reward Score)	HAC-Score (Ranked)
Cardiobacterium_hominis	0.979866	1	0.989933	0.989831	0.979866	1
Streptococcus_sanguinis	1	0.970552	0.985276	0.985056	0.970552	0.996016
Eikenella_corrodens	0.955257	0.957155	0.956206	0.999008	0.955257	0.992032
Corynebacterium_durum	0.955257	0.950633	0.952945	0.997574	0.950633	0.988048
Porphyromonas_catoniae	0.979866	0.948697	0.964282	0.983839	0.948697	0.984064
Prevotella_loescheii	0.876957	0.892818	0.884888	0.991038	0.876957	0.98008
Lautropia_mirabilis	0.876957	0.970552	0.923755	0.94934	0.876957	0.974104
Capnocytophaga_ochracea	0.876957	0.906739	0.891848	0.983304	0.876957	0.974104
Prevotella_oulorum	0.876957	0.865462	0.87121	0.993403	0.865462	0.968127
Veillonella_parvula	0.825503	0.90432	0.864912	0.954437	0.825503	0.960159
Gemella_morbillorum	0.825503	0.916281	0.870892	0.947882	0.825503	0.960159
Aggregatibacter_segnis	0.825503	0.970552	0.898028	0.919241	0.825503	0.960159
Capnocytophaga_sputigena	0.955257	0.782946	0.869102	0.900868	0.782946	0.952191
Capnocytophaga_granulosa	0.935123	0.782946	0.859034	0.911425	0.782946	0.944223
Capnocytophaga_leadbetteri	0.825503	0.782946	0.804225	0.973541	0.782946	0.944223
Cardiobacterium_valvarum	0.785235	0.782946	0.78409	0.99854	0.782946	0.944223
Actinomyces_naeslundii	0.825503	0.782572	0.804038	0.973303	0.782572	0.936255
Leptotrichia_wadei	0.876957	0.779629	0.828293	0.941248	0.779629	0.932271
Actinomyces_massiliensis	0.955257	0.773025	0.864141	0.894559	0.773025	0.928287
Actinomyces_georgiae	0.785235	0.773025	0.77913	0.992164	0.773025	0.924303
Campylobacter_showae	0.749441	0.782946	0.766193	0.978135	0.749441	0.918327
Prevotella_saccharolytica	0.749441	0.782946	0.766193	0.978135	0.749441	0.918327
Neisseria_flavescens	0.749441	0.906739	0.82809	0.905024	0.749441	0.910359
Centipeda_periodontii	0.749441	0.906739	0.82809	0.905024	0.749441	0.910359
Actinomyces_odontolyticus	0.914989	0.748158	0.831573	0.89969	0.748158	0.904382
Rothia_aeria	0.979866	0.733178	0.856522	0.855995	0.733178	0.900398
Neisseria_elongata	0.955257	0.715301	0.835279	0.856361	0.715301	0.896414
Haemophilus_parainfluenzae	0.876957	0.715301	0.796129	0.898473	0.715301	0.89243
Kingella_oralis	0.935123	0.693811	0.814467	0.851859	0.693811	0.886454
Campylobacter_concisus	0.876957	0.693811	0.785384	0.883403	0.693811	0.886454
Fusobacterium_periodonticum	0.689038	0.750857	0.719947	0.957067	0.689038	0.878486
Leptotrichia_goodfellowii	0.689038	0.985403	0.837221	0.823007	0.689038	0.878486
Granulicatella_adiacens	0.689038	0.767751	0.728395	0.945968	0.689038	0.866534
Lachnoanaerobaculum_saburreum	0.689038	0.754904	0.721971	0.954384	0.689038	0.866534
Veillonella_atypica	0.689038	0.818906	0.753972	0.913878	0.689038	0.866534
Haemophilus_haemolyticus	0.689038	0.779629	0.734334	0.938318	0.689038	0.866534
Leptotrichia_buccalis	0.876957	0.675383	0.77617	0.870148	0.675383	0.856574
Corynebacterium_matruchotii	0.825503	0.656317	0.74091	0.885825	0.656317	0.85259
Campylobacter_gracilis	0.955257	0.638949	0.797103	0.801589	0.638949	0.848606
Selenomonas_noxia	0.914989	0.60274	0.758865	0.794266	0.60274	0.844622
Gemella_haemolysans	0.749441	0.594782	0.672111	0.884945	0.594782	0.838645
Propionibacterium_propionicum	0.749441	0.594782	0.672111	0.884945	0.594782	0.838645
Prevotella_melaninogenica	0.914989	0.594543	0.754766	0.787719	0.594543	0.832669
Streptococcus_pneumoniae	0.785235	0.592942	0.689088	0.860473	0.592942	0.828685
Veillonella_rogosae	0.592841	0.639805	0.616323	0.9619	0.592841	0.824701
Streptococcus_cristatus	0.592841	0.594782	0.593811	0.998366	0.592841	0.798805
Planobacterium_taklimakanense	0.592841	0.90432	0.74858	0.791954	0.592841	0.798805
Actinomyces_gerencseriae	0.592841	0.782572	0.687707	0.862055	0.592841	0.798805
Leptotrichia_hofstadii	0.592841	0.682862	0.637851	0.929435	0.592841	0.798805
Actinomyces_viscosus	0.592841	0.782572	0.687707	0.862055	0.592841	0.798805
Prevotella_intermedia	0.592841	0.647495	0.620168	0.955936	0.592841	0.798805
Haemophilus_influenzae	0.592841	0.594543	0.593692	0.998566	0.592841	0.798805
Granulicatella_elegans	0.592841	0.779629	0.686235	0.863904	0.592841	0.798805
Streptococcus_thermophilus	0.592841	0.693811	0.643326	0.921525	0.592841	0.798805
Streptococcus_anginosus	0.592841	0.594782	0.593811	0.998366	0.592841	0.798805
Lachnoanaerobaculum_umeaense	0.592841	0.910635	0.751738	0.788627	0.592841	0.798805
Kingella_denitrificans	0.592841	0.888982	0.740911	0.800151	0.592841	0.798805
Selenomonas_artemidis	0.592841	0.767751	0.680296	0.871446	0.592841	0.770916
Actinomyces_johnsonii	0.592841	0.705935	0.649388	0.912923	0.592841	0.770916
Solobacterium_moorei	0.689038	0.56865	0.628844	0.904278	0.56865	0.76494
Aggregatibacter_aphrophilus	0.689038	0.566003	0.62752	0.901967	0.566003	0.760956
Streptococcus_mitis	0.914989	0.565341	0.740165	0.763804	0.565341	0.756972
Selenomonas_infelix	0.825503	0.564155	0.694829	0.811934	0.564155	0.752988
Streptococcus_parasanguinis	0.749441	0.554605	0.652023	0.850591	0.554605	0.749004
Eubacterium_yurii	0.592841	0.539578	0.566209	0.952965	0.539578	0.74502
Fusobacterium_nucleatum	0.995526	0.5383	0.766913	0.701905	0.5383	0.741036
Atopobium_parvulum	0.825503	0.536514	0.681009	0.787822	0.536514	0.733068
Oribacterium_sinus	0.825503	0.536514	0.681009	0.787822	0.536514	0.733068
Streptococcus_gordonii	0.689038	0.536514	0.612776	0.875546	0.536514	0.733068
Leptotrichia_hongkongensis	0.749441	0.536514	0.642977	0.834421	0.536514	0.7251
Streptococcus_oralis	0.914989	0.52813	0.72156	0.731929	0.52813	0.721116
Treponema_medium	0.592841	0.507425	0.550133	0.922367	0.507425	0.717131
Treponema_maltophilum	0.689038	0.507425	0.598231	0.848208	0.507425	0.713147
Aggregatibacter_actinomycetemcomitans	0.592841	0.464148	0.528494	0.878245	0.464148	0.709163
Rothia_dentocariosa	0.991051	0.460647	0.725849	0.634632	0.460647	0.705179
Capnocytophaga_gingivalis	0.979866	0.457508	0.718687	0.636589	0.457508	0.701195
Tannerella_sp_oral_taxon_HOT_286	0.592841	0.448945	0.520893	0.861876	0.448945	0.697211
Actinomyces_oris	0.689038	0.448945	0.568992	0.789019	0.448945	0.693227
Streptococcus_intermedius	0.438479	0.536514	0.487496	0.899451	0.438479	0.683267
Gemella_sanguinis	0.438479	0.607095	0.522787	0.838734	0.438479	0.683267
Actinomyces_lingnae	0.438479	0.536514	0.487496	0.899451	0.438479	0.683267
Stomatobaculum_longum	0.438479	0.568945	0.503712	0.870495	0.438479	0.683267
Prevotella_pallens	0.438479	0.448945	0.443712	0.988206	0.438479	0.651394
Prevotella_shahii	0.438479	0.594782	0.51663	0.848728	0.438479	0.651394
Prevotella_marshii	0.438479	0.488557	0.463518	0.94598	0.438479	0.651394
Neisseria_oralis	0.438479	0.913063	0.675771	0.648857	0.438479	0.651394
Prevotella_nanceiensis	0.438479	0.962215	0.700347	0.626088	0.438479	0.651394
Streptococcus_oligofermentans	0.438479	0.594782	0.51663	0.848728	0.438479	0.651394
Haemophilus_sputorum	0.438479	0.897982	0.66823	0.656179	0.438479	0.651394
Campylobacter_rectus	0.438479	0.598038	0.518258	0.846062	0.438479	0.651394
Leptotrichia_trevisanii	0.438479	0.448945	0.443712	0.988206	0.438479	0.651394
Streptococcus_lactarius	0.438479	0.594782	0.51663	0.848728	0.438479	0.651394
Treponema_vincentii	0.438479	0.658621	0.54855	0.799342	0.438479	0.651394
Bacteroidetes_oral_taxon_274	0.438479	0.67509	0.556785	0.78752	0.438479	0.651394
Stenotrophomonas_maltophilia	0.438479	0.754904	0.596691	0.73485	0.438479	0.61753
Abiotrophia_defectiva	0.438479	0.744685	0.591582	0.741197	0.438479	0.61753
Paludibacter_propionicigenes	0.438479	0.782572	0.610526	0.718199	0.438479	0.61753
Atopobium_rimae	0.438479	0.782572	0.610526	0.718199	0.438479	0.61753
Actinomyces_sp_oral_taxon_170	0.438479	0.705935	0.572207	0.766294	0.438479	0.61753
Eubacterium_saphenum	0.438479	0.418283	0.428381	0.976428	0.418283	0.605578
Eubacterium_infirmum	0.689038	0.409678	0.549358	0.745739	0.409678	0.601594
Veillonella_dispar	0.785235	0.389665	0.58745	0.663316	0.389665	0.59761
Olsenella_uli	0.438479	0.389326	0.413902	0.940623	0.389326	0.593625
Porphyromonas_gingivalis	0.438479	0.388573	0.413526	0.939659	0.388573	0.589641
Rothia_mucilaginosa	0.825503	0.387746	0.606625	0.639186	0.387746	0.585657
Prevotella_oralis	0.438479	0.364338	0.401409	0.90765	0.364338	0.581673
Prevotella_oris	0.825503	0.359858	0.592681	0.60717	0.359858	0.577689
Peptococcus_niger	0.689038	0.351069	0.520053	0.675063	0.351069	0.571713
Johnsonella_ignava	0.438479	0.351069	0.394774	0.889291	0.351069	0.571713
Actinomyces_graevenitzii	0.438479	0.350362	0.39442	0.888296	0.350362	0.565737
Selenomonas_dianae	0.592841	0.345291	0.469066	0.736125	0.345291	0.561753
Peptostreptococcus_stomatis	0.749441	0.340784	0.545112	0.625162	0.340784	0.557769
Prevotella_nigrescens	0.825503	0.33382	0.579662	0.575888	0.33382	0.553785
Selenomonas_flueggei	0.438479	0.32508	0.38178	0.851487	0.32508	0.543825
Leptotrichia_shahii	0.438479	0.32508	0.38178	0.851487	0.32508	0.543825
Veillonella_caviae	0.438479	0.32508	0.38178	0.851487	0.32508	0.543825
Actinomyces_hongkongensis	0.438479	0.32508	0.38178	0.851487	0.32508	0.543825
Megasphaera_micronuciformis	0.749441	0.3181	0.53377	0.595949	0.3181	0.533865
Prevotella_micans	0.438479	0.299594	0.369036	0.811828	0.299594	0.52988
Porphyromonas_endodontalis	0.749441	0.288413	0.518927	0.555787	0.288413	0.525896
Prevotella_maculosa	0.876957	0.272392	0.574675	0.473994	0.272392	0.521912
Schwartzia_succinivorans	0.438479	0.255385	0.346932	0.736124	0.255385	0.517928
Eubacterium_sulci	0.438479	0.247867	0.343173	0.72228	0.247867	0.513944
Treponema_socranskii	0.914989	0.243408	0.579198	0.420249	0.243408	0.50996
Anaeroglobus_geminatus	0.438479	0.220457	0.329468	0.669131	0.220457	0.503984
Alloprevotella_tannerae	0.438479	0.220457	0.329468	0.669131	0.220457	0.503984
Catonella_morbi	0.825503	0.219797	0.52265	0.420543	0.219797	0.498008
Propionibacterium_acidifaciens	0.438479	0.218901	0.32869	0.665981	0.218901	0.492032
Actinomyces_sp_oral_taxon_448	0.438479	0.218901	0.32869	0.665981	0.218901	0.492032
Dialister_invisus	0.876957	0.218613	0.547785	0.399086	0.218613	0.486056
Streptococcus_mutans	0.592841	0.207782	0.400311	0.51905	0.207782	0.482072
Tannerella_forsythia	0.914989	0.204311	0.55965	0.365069	0.204311	0.478088
Filifactor_alocis	0.592841	0.185877	0.389359	0.477393	0.185877	0.474104
Slackia_exigua	0.438479	0.174567	0.306523	0.569507	0.174567	0.47012
Treponema_denticola	0.592841	0.169651	0.381246	0.444991	0.169651	0.466135
Parvimonas_micra	0.785235	0.168193	0.476714	0.352817	0.168193	0.460159
Eubacterium_brachy	0.592841	0.168193	0.380517	0.442011	0.168193	0.460159
Dialister_pneumosintes	0.689038	0.157346	0.423192	0.371809	0.157346	0.454183
Eubacterium_nodatum	0.438479	0.149817	0.294148	0.509326	0.149817	0.450199
Olsenella_profusa	0.592841	0.134397	0.363619	0.369609	0.134397	0.446215
Streptococcus_infantis	0.592841	0.133477	0.363159	0.367544	0.133477	0.442231
Selenomonas_sputigena	0.955257	0.092738	0.523998	0.176982	0.092738	0.438247
Prevotella_salivae	0.689038	0.0602696	0.374654	0.160867	0.0602696	0.434263
Prevotella_histicola	0.592841	0.0602696	0.326555	0.184562	0.0602696	0.430279
Streptococcus_constellatus	0.438479	0.0436684	0.241074	0.181141	0.0436684	0.426295
Prevotella_denticola	0.438479	0.0260793	0.232279	0.112276	0.0260793	0.422311
Fretibacterium_fastidiosum	0.689038	0.00901755	0.349028	0.0258362	0.00901755	0.418327
Propionibacterium_acnes	0	0.692161	0.34608	1.11022e-16	3.84226e-17	0.414343
Neisseria_macacae	0	0.67509	0.337545	1.11022e-16	3.7475e-17	0.406375
Actinomyces_sp_oral_taxon_897	0	0.67509	0.337545	1.11022e-16	3.7475e-17	0.406375
Porphyromonas_sp_oral_taxon_278	0	0.67509	0.337545	1.11022e-16	3.7475e-17	0.406375
Pseudomonas_stutzeri	0	0.638949	0.319475	1.11022e-16	3.54688e-17	0.396414
Streptococcus_massiliensis	0	0.638949	0.319475	1.11022e-16	3.54688e-17	0.396414
Mycoplasma_salivarium	0	0.499327	0.249663	1.11022e-16	2.77182e-17	0.388446
Porphyromonas_gulae	0	0.499327	0.249663	1.11022e-16	2.77182e-17	0.388446
Megasphaera_elsdenii	0	0.448945	0.224473	1.11022e-16	2.49215e-17	0.342629
Lachnoanaerobaculum_orale	0	0.448945	0.224473	1.11022e-16	2.49215e-17	0.342629
Terrahaemophilus_aromaticivorans	0	0.448945	0.224473	1.11022e-16	2.49215e-17	0.342629
Neisseria_pharyngis	0	0.448945	0.224473	1.11022e-16	2.49215e-17	0.342629
Selenomonas_ruminantium	0	0.448945	0.224473	1.11022e-16	2.49215e-17	0.342629
Wolinella_succinogenes	0	0.448945	0.224473	1.11022e-16	2.49215e-17	0.342629
Prevotella_ruminicola	0	0.448945	0.224473	1.11022e-16	2.49215e-17	0.342629
Conchiformibius_steedae	0	0.448945	0.224473	1.11022e-16	2.49215e-17	0.342629
Porphyromonas_uenonis	0	0.448945	0.224473	1.11022e-16	2.49215e-17	0.342629
Prevotella_dentasini	0	0.448945	0.224473	1.11022e-16	2.49215e-17	0.342629
Sediminibacterium_salmoneum	0	0.448945	0.224473	1.11022e-16	2.49215e-17	0.342629
Fusobacterium_canifelinum	0	0.448945	0.224473	1.11022e-16	2.49215e-17	0.342629
Haemophilus_pittmaniae	0	0.448945	0.224473	1.11022e-16	2.49215e-17	0.342629
Veillonella_denticariosi	0	0.448945	0.224473	1.11022e-16	2.49215e-17	0.342629
Prevotella_multiformis	0	0.448945	0.224473	1.11022e-16	2.49215e-17	0.342629
Moryella_indoligenes	0	0.448945	0.224473	1.11022e-16	2.49215e-17	0.342629
Vagococcus_lutrae	0	0.448945	0.224473	1.11022e-16	2.49215e-17	0.342629
Anaerococcus_octavius	0	0.448945	0.224473	1.11022e-16	2.49215e-17	0.342629
Bifidobacterium_longum	0	0.448945	0.224473	1.11022e-16	2.49215e-17	0.342629
Necropsobacter_rosorum	0	0.448945	0.224473	1.11022e-16	2.49215e-17	0.342629
Actinomyces_sp_oral_taxon_180	0	0.448945	0.224473	1.11022e-16	2.49215e-17	0.342629
Actinomyces_denticolens	0	0.387746	0.193873	1.11022e-16	2.15242e-17	0.298805
Streptococcus_troglodytae	0	0.369033	0.184517	1.11022e-16	2.04854e-17	0.294821
Treponema_pedis	0	0.345291	0.172646	1.11022e-16	1.91675e-17	0.290837
Veillonella_montpellierensis	0	0.32508	0.16254	1.11022e-16	1.80456e-17	0.258964
Bergeyella_zoohelcum	0	0.32508	0.16254	1.11022e-16	1.80456e-17	0.258964
Lactobacillus_johnsonii	0	0.32508	0.16254	1.11022e-16	1.80456e-17	0.258964
Streptococcus_sobrinus	0	0.32508	0.16254	1.11022e-16	1.80456e-17	0.258964
Desulfovibrio_fairfieldensis	0	0.32508	0.16254	1.11022e-16	1.80456e-17	0.258964
Lactobacillus_reuteri	0	0.32508	0.16254	1.11022e-16	1.80456e-17	0.258964
Simonsiella_muelleri	0	0.32508	0.16254	1.11022e-16	1.80456e-17	0.258964
Staphylococcus_epidermidis	0	0.32508	0.16254	1.11022e-16	1.80456e-17	0.258964
Neisseria_lactamica	0	0.32508	0.16254	1.11022e-16	1.80456e-17	0.258964
Streptococcus_peroris	0	0.32508	0.16254	1.11022e-16	1.80456e-17	0.258964
Streptococcus_suis	0	0.32508	0.16254	1.11022e-16	1.80456e-17	0.258964
Actinomyces_turicensis	0	0.32508	0.16254	1.11022e-16	1.80456e-17	0.258964
Neisseria_gonorrhoeae	0	0.32508	0.16254	1.11022e-16	1.80456e-17	0.258964
Actinomyces_radicidentis	0	0.32508	0.16254	1.11022e-16	1.80456e-17	0.258964
Corynebacterium_mustelae	0	0.32508	0.16254	1.11022e-16	1.80456e-17	0.258964
Odoribacter_denticanis	0	0.227203	0.113602	1.11022e-16	1.26123e-17	0.2251
Ruminofilibacter_xylanolyticum	0	0.227203	0.113602	1.11022e-16	1.26123e-17	0.2251
Prevotella_buccae	0	0.220457	0.110229	1.11022e-16	1.22378e-17	0.219124
Howardella_ureilytica	0	0.174021	0.0870104	1.11022e-16	9.66009e-18	0.213147
Pasteurella_pneumotropica	0	0.174021	0.0870104	1.11022e-16	9.66009e-18	0.213147
Prevotella_jejuni	0	0.111523	0.0557616	1.11022e-16	6.19078e-18	0.207171
Mogibacterium_timidum	0	0.0710919	0.035546	1.11022e-16	3.94639e-18	0.203187
Prevotella_pleuritidis	0	0.0442268	0.0221134	1.11022e-16	2.45508e-18	0.199203
Streptococcus_vestibularis	0	0.594782	0.297391	0	0	0
Acinetobacter_johnsonii	0	0.785729	0.392865	0	0	0
Neisseria_sicca	0	0.782946	0.391473	0	0	0
Prevotella_baroniae	0	0.0326375	0.0163187	0	0	0
Cloacibacterium_normanense	0	0.639805	0.319903	0	0	0
Actinomyces_howellii	0	0.35538	0.17769	0	0	0
Haemophilus_haemoglobinophilus	0	0.672274	0.336137	0	0	0
Prevotella_scopos	0	0.594782	0.297391	0	0	0
Prevotella_enoeca	0	0.539578	0.269789	0	0	0
Bacillus_pumilus	0	0.672274	0.336137	0	0	0
Actinomyces_meyeri	0	0.754904	0.377452	0	0	0
Actinomyces_bowdenii	0	0.782572	0.391286	0	0	0
Actinobaculum_massiliense	0	0.594782	0.297391	0	0	0
Mannheimia_granulomatis	0	0.409678	0.204839	0	0	0
Prevotella_veroralis	0	0.409678	0.204839	0	0	0
Dialister_propionicifaciens	0	0.639805	0.319903	0	0	0
Mycoplasma_faucium	0	0.108854	0.0544268	0	0	0
Azospira_oryzae	0	0.594782	0.297391	0	0	0
Prevotella_dentalis	0	0.594782	0.297391	0	0	0
Corynebacterium_jeikeium	0	0.782572	0.391286	0	0	0
Campylobacter_curvus	0	0.594782	0.297391	0	0	0
Actinomyces_hyovaginalis	0	0.594782	0.297391	0	0	0
Treponema_parvum	0	0.11251	0.0562551	0	0	0
Actinobacillus_rossii	0	0.594782	0.297391	0	0	0
Neisseria_shayeganii	0	0.754904	0.377452	0	0	0
Bifidobacterium_dentium	0	0.0631071	0.0315535	0	0	0
Bacteroides_acidifaciens	0	0.594782	0.297391	0	0	0
Bacteroides_intestinalis	0	0.389326	0.194663	0	0	0
Prevotella_copri	0	0.594782	0.297391	0	0	0
Bacteroides_heparinolyticus	0	0.672274	0.336137	0	0	0
Brachymonas_denitrificans	0	0.782572	0.391286	0	0	0
Prevotella_paludivivens	0	0.255385	0.127693	0	0	0
Campylobacter_mucosalis	0	0.594782	0.297391	0	0	0
Eubacterium_minutum	0	0.522201	0.261101	0	0	0
Kingella_potus	0	0.754904	0.377452	0	0	0
Helicobacter_pylori	0	0.594782	0.297391	0	0	0
Streptococcus_sinensis	0	0.594782	0.297391	0	0	0
Desulfobulbus_propionicus	0	0.189737	0.0948684	0	0	0
Gardnerella_vaginalis	0	0.639805	0.319903	0	0	0
Parascardovia_denticolens	0	0.0631071	0.0315535	0	0	0
Streptobacillus_moniliformis	0	0.351069	0.175534	0	0	0
Alloprevotella_rava	0	0.351069	0.175534	0	0	0
Actinobacillus_porcinus	0	0.594782	0.297391	0	0	0
Pseudomonas_aeruginosa	0	0.133838	0.0669189	0	0	0
Treponema_amylovorum	0	0.144317	0.0721587	0	0	0
Shuttleworthia_satelles	0	0.272392	0.136196	0	0	0
Propionivibrio_pelophilus	0	0.639805	0.319903	0	0	0
Treponema_lecithinolyticum	0	0.0139242	0.00696211	0	0	0
Pyramidobacter_piscolens	0	0.126108	0.0630538	0	0	0
Actinomyces_oricola	0	0.706923	0.353461	0	0	0
Prevotella_aurantiaca	0	0.594782	0.297391	0	0	0
Prevotella_fusca	0	0.11251	0.0562551	0	0	0
Veillonella_rodentium	0	0.594782	0.297391	0	0	0
Bulleidia_extructa	0	0.270864	0.135432	0	0	0
Haemophilus_parahaemolyticus	0	0.913063	0.456532	0	0	0
Lactobacillus_salivarius	0	0.0286143	0.0143072	0	0	0
Capnocytophaga_haemolytica	0	0.83433	0.417165	0	0	0
Actinomyces_cardiffensis	0	0.126108	0.0630538	0	0	0
Escherichia_coli	0	0.594782	0.297391	0	0	0
Lactobacillus_vaginalis	0	0.134397	0.0671985	0	0	0
Selenomonas_bovis	0	0.504248	0.252124	0	0	0
Lactobacillus_fermentum	0	0.134397	0.0671985	0	0	0
Eggerthia_catenaformis	0	0.243912	0.121956	0	0	0
Neisseria_subflava	0	0.594782	0.297391	0	0	0
Cryptobacterium_curtum	0	0.387724	0.193862	0	0	0
Lactococcus_lactis	0	0.160849	0.0804246	0	0	0
Actinomyces_timonensis	0	0.639805	0.319903	0	0	0
Streptococcus_australis	0	0.536514	0.268257	0	0	0
Phocaeicola_abscessus	0	0.0345998	0.0172999	0	0	0
Scardovia_wiggsiae	0	0.3181	0.15905	0	0	0
Micrococcus_luteus	0	0.782572	0.391286	0	0	0
Morococcus_cerebrosus	0	0.640062	0.320031	0	0	0
Streptococcus_salivarius	0	0.380149	0.190074	0	0	0
Fusobacterium_russii	0	0.272392	0.136196	0	0	0
Neisseria_meningitidis	0	0.434787	0.217394	0	0	0
Pseudoramibacter_alactolyticus	0	0.148283	0.0741416	0	0	0
Treponema_pectinovorum	0	0.147158	0.0735788	0	0	0
Treponema_putidum	0	0.386764	0.193382	0	0	0
Dialister_micraerophilus	0	0.594782	0.297391	0	0	0
Neisseria_mucosa	0	0.594782	0.297391	0	0	0
Neisseria_dentiae	0	0.594782	0.297391	0	0	0
Treponema_succinifaciens	0	0.389326	0.194663	0	0	0
Neisseria_bacilliformis	0	0.344764	0.172382	0	0	0
Agrobacterium_tumefaciens	0	0.785729	0.392865	0	0	0
Rothia_terrae	0	0.672274	0.336137	0	0	0
Finegoldia_magna	0	0.782572	0.391286	0	0	0
Actinomyces_catuli	0	0.594782	0.297391	0	0	0
Neisseria_canis	0	0.409678	0.204839	0	0	0
Actinomyces_israelii	0	0.168193	0.0840963	0	0	0
Bergeriella_denitrificans	0	0.439448	0.219724	0	0	0
Veillonella_tobetsuensis	0	0.594782	0.297391	0	0	0
Streptococcus_pseudopneumoniae	0	0.594782	0.297391	0	0	0
Lactobacillus_iners	0	0.389326	0.194663	0	0	0
Pseudomonas_putida	0	0.594782	0.297391	0	0	0
Actinobaculum_schaalii	0	0.594782	0.297391	0	0	0
Dialister_succinatiphilus	0	0.255385	0.127693	0	0	0
Ruminococcus_bromii	0	0.672274	0.336137	0	0	0
Variovorax_paradoxus	0	0.782572	0.391286	0	0	0
Enterococcus_faecium	0	0.782572	0.391286	0	0	0
