## Supplementary material for "Multi-cohort analysis of 37,739 oral microbiomes reveals ecologically influential health-associated microbial sub-communities across major oral subsites": Table S18

### Sheet: ST18
Table S18. PCA coordinates of consensus supragingival taxa based on community-wide taxon-taxon association profiles along with the modules: PC1 and PC2 coordinates of consensus supragingival taxa generated from PCA of community-wide taxon-taxon association profiles along with their modules number in which they belong to.
Taxa	PC1	PC2	HAC	Module
Cardiobacterium hominis	-3.2587	-15.3812	1	2
Streptococcus sanguinis	-13.7877	-6.0237	0.996016	2
Eikenella corrodens	1.21569	-14.9009	0.992032	2
Corynebacterium durum	-9.88331	-7.1431	0.988048	2
Porphyromonas catoniae	-3.54592	-9.05531	0.984064	2
Prevotella loescheii	7.76358	-10.2897	0.98008	2
Lautropia mirabilis	-9.32312	-11.4318	0.974104	2
Capnocytophaga ochracea	4.25314	-9.76676	0.974104	2
Prevotella oulorum	12.0338	0.0821507	0.968127	1
Veillonella parvula	-1.84428	0.236363	0.960159	3
Gemella morbillorum	1.23525	-4.90331	0.960159	2
Aggregatibacter segnis	3.02934	-12.171	0.960159	2
Capnocytophaga sputigena	-2.72651	-13.9089	0.952191	2
Capnocytophaga granulosa	2.10037	-15.9622	0.944223	2
Capnocytophaga leadbetteri	-0.954128	-14.6776	0.944223	2
Cardiobacterium valvarum	1.16587	-15.0136	0.944223	2
Actinomyces naeslundii	-6.88493	-4.72633	0.936255	2
Leptotrichia wadei	8.89614	-3.03705	0.932271	1
Actinomyces massiliensis	-7.30531	-8.0685	0.928287	2
Actinomyces georgiae	5.48291	-9.39741	0.924303	2
Campylobacter showae	5.42495	-12.8925	0.918327	2
Prevotella saccharolytica	9.29382	-13.6454	0.918327	2
Neisseria flavescens	-4.42473	-11.7634	0.910359	2
Centipeda periodontii	9.3985	-2.5612	0.910359	1
Actinomyces odontolyticus	-3.6298	2.10634	0.904382	3
Rothia aeria	-11.1816	-13.3708	0.900398	2
Neisseria elongata	-7.44127	-12.9045	0.896414	2
Haemophilus parainfluenzae	-9.98862	0.3948	0.89243	3
Kingella oralis	-6.36647	-8.03789	0.886454	2
Campylobacter concisus	4.43982	-2.37661	0.886454	1
Fusobacterium periodonticum	-2.37644	-3.06818	0.878486	2
Leptotrichia goodfellowii	-1.3555	-6.41336	0.878486	2
Granulicatella adiacens	-8.81442	-2.01465	0.866534	3
Lachnoanaerobaculum saburreum	7.47034	-4.33023	0.866534	1
Veillonella atypica	-1.86606	8.93101	0.866534	3
Haemophilus haemolyticus	-7.73804	0.79902	0.866534	3
Leptotrichia buccalis	4.52651	-11.7325	0.856574	2
Corynebacterium matruchotii	0.29749	-11.2148	0.85259	2
Campylobacter gracilis	10.5342	-1.94686	0.848606	1
Selenomonas noxia	9.61149	-4.98353	0.844622	1
Gemella haemolysans	-10.5509	1.70295	0.838645	3
Propionibacterium propionicum	-8.29692	-11.477	0.838645	2
Prevotella melaninogenica	2.21473	2.01048	0.832669	3
Streptococcus pneumoniae	-8.15245	0.262691	0.828685	3
Veillonella rogosae	-9.18026	1.71485	0.824701	3
Streptococcus cristatus	-6.06266	-5.88931	0.798805	2
Planobacterium taklimakanense	-7.01517	-6.57617	0.798805	2
Actinomyces gerencseriae	-0.920977	-2.60603	0.798805	2
Leptotrichia hofstadii	4.6922	-12.4897	0.798805	2
Actinomyces viscosus	-6.34508	-1.94332	0.798805	3
Prevotella intermedia	5.71429	-0.762872	0.798805	1
Haemophilus influenzae	-6.3735	-2.10652	0.798805	3
Granulicatella elegans	-4.63918	-2.99	0.798805	3
Streptococcus thermophilus	-7.37879	6.23614	0.798805	3
Streptococcus anginosus	3.74653	4.46582	0.798805	1
Lachnoanaerobaculum umeaense	1.80133	-7.28778	0.798805	2
Kingella denitrificans	-7.6884	-13.8886	0.798805	2
Selenomonas artemidis	4.69251	-5.77269	0.770916	2
Actinomyces johnsonii	-7.34016	-1.04175	0.770916	3
Solobacterium moorei	14.0667	2.47024	0.76494	1
Aggregatibacter aphrophilus	-4.26965	-10.9357	0.760956	2
Streptococcus mitis	-9.28185	2.47232	0.756972	3
Selenomonas infelix	9.97908	-4.84172	0.752988	1
Streptococcus parasanguinis	-6.86191	7.38684	0.749004	3
Eubacterium yurii	7.34892	-9.73707	0.74502	2
Fusobacterium nucleatum	14.59	-4.91966	0.741036	1
Atopobium parvulum	7.07721	6.47567	0.733068	1
Oribacterium sinus	8.75711	4.73589	0.733068	1
Streptococcus gordonii	-4.99387	-3.09819	0.733068	3
Leptotrichia hongkongensis	-5.46813	-5.39718	0.7251	2
Streptococcus oralis	-7.68575	1.6375	0.721116	3
Treponema medium	14.7987	0.265143	0.717131	1
Treponema maltophilum	17.065	-3.12916	0.713147	1
Aggregatibacter actinomycetemcomitans	-5.15899	-2.85873	0.709163	3
Rothia dentocariosa	-14.6077	1.08562	0.705179	3
Capnocytophaga gingivalis	-3.67127	-17.4512	0.701195	2
Tannerella sp oral taxon HOT 286	-5.00987	-0.176231	0.697211	3
Actinomyces oris	-8.93976	-1.29278	0.693227	3
Streptococcus intermedius	-5.30672	-1.30407	0.683267	3
Gemella sanguinis	-11.3062	3.98766	0.683267	3
Actinomyces lingnae	-5.41568	3.76366	0.683267	3
Stomatobaculum longum	4.92027	4.28067	0.683267	1
Prevotella pallens	0.784689	2.96022	0.651394	3
Prevotella shahii	6.16153	-3.04466	0.651394	1
Prevotella marshii	13.674	1.52525	0.651394	1
Neisseria oralis	-5.81684	-9.13059	0.651394	2
Prevotella nanceiensis	-4.37799	-1.65657	0.651394	3
Streptococcus oligofermentans	-7.72543	0.661506	0.651394	3
Haemophilus sputorum	-11.9248	0.518342	0.651394	3
Campylobacter rectus	6.08159	-7.99349	0.651394	2
Leptotrichia trevisanii	1.83711	-8.87044	0.651394	2
Streptococcus lactarius	-10.5371	0.849385	0.651394	3
Treponema vincentii	16.1139	-1.81204	0.651394	1
Bacteroidetes oral taxon 274	-4.97927	0.789302	0.651394	3
Stenotrophomonas maltophilia	-11.4202	9.03158	0.61753	3
Abiotrophia defectiva	-4.45741	-13.1717	0.61753	2
Paludibacter propionicigenes	-2.86681	1.05779	0.61753	3
Atopobium rimae	15.3096	4.80112	0.61753	1
Actinomyces sp oral taxon 170	-9.51424	1.08214	0.61753	3
Eubacterium saphenum	2.29385	4.95906	0.605578	3
Eubacterium infirmum	17.0294	3.95478	0.601594	1
Veillonella dispar	-4.51432	2.57374	0.59761	3
Olsenella uli	14.3982	4.40532	0.593625	1
Porphyromonas gingivalis	4.08165	6.84404	0.589641	1
Rothia mucilaginosa	-8.99476	3.61865	0.585657	3
Prevotella oralis	17.0671	3.08757	0.581673	1
Prevotella oris	15.925	1.93424	0.577689	1
Peptococcus niger	9.00751	-3.3337	0.571713	1
Johnsonella ignava	8.94362	-6.42416	0.571713	1
Actinomyces graevenitzii	-5.23547	2.84403	0.565737	3
Selenomonas dianae	8.87795	-2.40277	0.561753	1
Peptostreptococcus stomatis	10.1387	1.12653	0.557769	1
Prevotella nigrescens	20.3001	-0.237549	0.553785	1
Selenomonas flueggei	13.317	-1.37066	0.543825	1
Leptotrichia shahii	4.13432	-6.83636	0.543825	2
Veillonella caviae	-5.0543	0.417445	0.543825	3
Actinomyces hongkongensis	-5.47883	0.691879	0.543825	3
Megasphaera micronuciformis	9.06154	5.05266	0.533865	1
Prevotella micans	11.1799	-8.58513	0.52988	1
Porphyromonas endodontalis	11.0974	2.73985	0.525896	1
Prevotella maculosa	20.3827	-5.10308	0.521912	1
Schwartzia succinivorans	13.3725	2.182	0.517928	1
Eubacterium sulci	-3.80104	3.95469	0.513944	3
Treponema socranskii	23.4579	-6.06463	0.50996	1
Anaeroglobus geminatus	15.7576	3.41753	0.503984	1
Alloprevotella tannerae	14.3106	0.550018	0.503984	1
Catonella morbi	14.5004	-5.41591	0.498008	1
Propionibacterium acidifaciens	-7.10628	4.7747	0.492032	3
Actinomyces sp oral taxon 448	-7.3254	3.09598	0.492032	3
Dialister invisus	19.7755	0.0699095	0.486056	1
Streptococcus mutans	-0.400944	3.58446	0.482072	3
Tannerella forsythia	13.041	-5.7569	0.478088	1
Filifactor alocis	8.10148	3.5845	0.474104	1
Slackia exigua	12.2998	4.20256	0.47012	1
Treponema denticola	15.4226	2.97089	0.466135	1
Parvimonas micra	13.4348	-0.0206726	0.460159	1
Eubacterium brachy	11.5445	-3.45699	0.460159	1
Dialister pneumosintes	13.3872	4.21587	0.454183	1
Eubacterium nodatum	8.28194	5.8078	0.450199	1
Olsenella profusa	12.1206	2.6294	0.446215	1
Streptococcus infantis	-7.37539	-0.77516	0.442231	3
Selenomonas sputigena	21.7748	0.711144	0.438247	1
Prevotella salivae	10.8171	5.1629	0.434263	1
Prevotella histicola	0.280207	5.48524	0.430279	3
Streptococcus constellatus	7.3998	3.07151	0.426295	1
Prevotella denticola	14.2088	2.89761	0.422311	1
Fretibacterium fastidiosum	18.7789	1.77559	0.418327	1
Propionibacterium acnes	-11.4651	7.16736	0.414343	3
Neisseria macacae	-11.8888	-2.17449	0.406375	3
Actinomyces sp oral taxon 897	-3.10714	0.102248	0.406375	3
Porphyromonas sp oral taxon 278	-5.82808	-0.651778	0.406375	3
Pseudomonas stutzeri	-8.93339	5.31006	0.396414	3
Streptococcus massiliensis	-4.18477	3.79762	0.396414	3
Mycoplasma salivarium	8.4628	3.87801	0.388446	1
Porphyromonas gulae	-1.33086	4.95443	0.388446	3
Megasphaera elsdenii	-6.3673	7.55741	0.342629	3
Lachnoanaerobaculum orale	-2.56432	5.62668	0.342629	3
Terrahaemophilus aromaticivorans	-5.24605	2.79703	0.342629	3
Neisseria pharyngis	-6.05116	1.14958	0.342629	3
Selenomonas ruminantium	4.47536	4.91803	0.342629	1
Wolinella succinogenes	-2.95091	6.52031	0.342629	3
Prevotella ruminicola	-3.19384	2.67647	0.342629	3
Conchiformibius steedae	-6.93102	-5.27681	0.342629	2
Porphyromonas uenonis	2.18147	7.13411	0.342629	3
Prevotella dentasini	0.735415	5.66916	0.342629	3
Sediminibacterium salmoneum	-9.01662	7.5627	0.342629	3
Fusobacterium canifelinum	-5.22627	-1.11434	0.342629	3
Haemophilus pittmaniae	-12.2374	2.31807	0.342629	3
Veillonella denticariosi	-5.66624	4.79253	0.342629	3
Prevotella multiformis	9.17346	9.92903	0.342629	1
Moryella indoligenes	5.04724	3.89918	0.342629	1
Vagococcus lutrae	-7.53759	-0.618206	0.342629	3
Anaerococcus octavius	-6.18542	6.16594	0.342629	3
Bifidobacterium longum	-3.97511	8.13873	0.342629	3
Necropsobacter rosorum	-6.60371	-4.9088	0.342629	2
Actinomyces sp oral taxon 180	-5.69206	2.69887	0.342629	3
Actinomyces denticolens	-4.36433	0.0835467	0.298805	3
Streptococcus troglodytae	-4.38423	3.51912	0.294821	3
Treponema pedis	1.09274	4.82996	0.290837	3
Veillonella montpellierensis	-7.59239	3.90429	0.258964	3
Bergeyella zoohelcum	-5.21053	-3.83557	0.258964	2
Lactobacillus johnsonii	-6.73355	5.78114	0.258964	3
Streptococcus sobrinus	-6.75932	3.25289	0.258964	3
Desulfovibrio fairfieldensis	-4.88774	4.25997	0.258964	3
Lactobacillus reuteri	-6.0776	6.56508	0.258964	3
Simonsiella muelleri	-7.39642	1.1433	0.258964	3
Staphylococcus epidermidis	-9.87392	8.32751	0.258964	3
Neisseria lactamica	-8.93605	-2.97985	0.258964	3
Streptococcus peroris	-3.66477	-0.146754	0.258964	3
Streptococcus suis	-5.20962	1.43445	0.258964	3
Actinomyces turicensis	-5.23493	3.98534	0.258964	3
Neisseria gonorrhoeae	-8.26927	-0.453007	0.258964	3
Actinomyces radicidentis	-6.4795	-1.23673	0.258964	3
Corynebacterium mustelae	-3.88233	-4.1204	0.258964	2
Odoribacter denticanis	-3.58765	4.21748	0.2251	3
Ruminofilibacter xylanolyticum	5.6013	1.99875	0.2251	1
Prevotella buccae	21.6961	5.63567	0.219124	1
Howardella ureilytica	7.4085	6.98915	0.213147	1
Pasteurella pneumotropica	3.16542	-6.07009	0.213147	2
Prevotella jejuni	-4.96185	5.18447	0.207171	3
Mogibacterium timidum	12.0264	6.17414	0.203187	1
Prevotella pleuritidis	12.3233	0.0446268	0.199203	1
Streptococcus vestibularis	-8.61095	5.76623	0	3
Acinetobacter johnsonii	-10.7887	7.19179	0	3
Neisseria sicca	-8.82506	-12.5492	0	2
Prevotella baroniae	10.4844	5.81107	0	1
Cloacibacterium normanense	-10.2061	7.28804	0	3
Actinomyces howellii	-5.33506	-1.45477	0	3
Haemophilus haemoglobinophilus	-4.14297	-3.99724	0	2
Prevotella scopos	-1.92932	5.64589	0	3
Prevotella enoeca	7.36671	1.95464	0	1
Bacillus pumilus	-10.6785	3.15527	0	3
Actinomyces meyeri	0.979561	-6.94548	0	2
Actinomyces bowdenii	-5.55375	-5.48412	0	2
Actinobaculum massiliense	-2.86849	-3.1028	0	2
Mannheimia granulomatis	-2.02106	-4.30478	0	2
Prevotella veroralis	14.0612	2.56657	0	1
Dialister propionicifaciens	0.660478	6.32063	0	3
Mycoplasma faucium	2.49514	4.63007	0	3
Azospira oryzae	-8.00173	2.47117	0	3
Prevotella dentalis	0.761929	6.81558	0	3
Corynebacterium jeikeium	-1.67092	-8.28441	0	2
Campylobacter curvus	9.6196	-3.95875	0	1
Actinomyces hyovaginalis	-4.84599	2.96227	0	3
Treponema parvum	6.74087	3.83952	0	1
Actinobacillus rossii	-5.12795	0.993505	0	3
Neisseria shayeganii	-7.30876	-8.52747	0	2
Bifidobacterium dentium	1.66072	5.97542	0	3
Bacteroides acidifaciens	-1.37783	1.45868	0	3
Bacteroides intestinalis	-2.50413	-2.61954	0	3
Prevotella copri	-7.45384	6.04027	0	3
Bacteroides heparinolyticus	-5.95153	4.63969	0	3
Brachymonas denitrificans	-0.846042	-12.0231	0	2
Prevotella paludivivens	-0.370867	6.81702	0	3
Campylobacter mucosalis	-1.67427	2.33877	0	3
Eubacterium minutum	-0.812277	3.90916	0	3
Kingella potus	-6.79605	-10.1622	0	2
Helicobacter pylori	-12.3751	9.71466	0	3
Streptococcus sinensis	-5.9673	1.13485	0	3
Desulfobulbus propionicus	-0.868157	4.00534	0	3
Gardnerella vaginalis	-7.96342	7.68063	0	3
Parascardovia denticolens	-6.02022	5.58942	0	3
Streptobacillus moniliformis	1.34463	1.88019	0	3
Alloprevotella rava	13.0949	2.66376	0	1
Actinobacillus porcinus	-4.38696	-0.867854	0	3
Pseudomonas aeruginosa	-9.02615	5.73413	0	3
Treponema amylovorum	14.9053	4.11706	0	1
Shuttleworthia satelles	13.7696	7.06737	0	1
Propionivibrio pelophilus	-1.67345	0.526558	0	3
Treponema lecithinolyticum	15.9	-0.399218	0	1
Pyramidobacter piscolens	-4.15335	4.95985	0	3
Actinomyces oricola	-2.47392	0.43768	0	3
Prevotella aurantiaca	-2.75021	0.966758	0	3
Prevotella fusca	11.3438	3.86553	0	1
Veillonella rodentium	-3.67655	-1.1103	0	3
Bulleidia extructa	12.9064	5.16826	0	1
Haemophilus parahaemolyticus	-4.38735	-4.0182	0	2
Lactobacillus salivarius	-6.73688	6.9304	0	3
Capnocytophaga haemolytica	-2.2515	-2.91205	0	2
Actinomyces cardiffensis	8.28135	3.23435	0	1
Escherichia coli	-7.95514	7.7245	0	3
Lactobacillus vaginalis	-3.12925	8.3333	0	3
Selenomonas bovis	7.49111	4.49758	0	1
Lactobacillus fermentum	-6.42226	6.10332	0	3
Eggerthia catenaformis	6.20127	6.54295	0	1
Neisseria subflava	-10.1709	-0.329572	0	3
Cryptobacterium curtum	5.15834	7.54931	0	1
Lactococcus lactis	-6.30333	4.96745	0	3
Actinomyces timonensis	1.03022	1.28601	0	3
Streptococcus australis	-6.95515	1.98669	0	3
Phocaeicola abscessus	9.41627	5.30361	0	1
Scardovia wiggsiae	6.31952	8.37503	0	1
Micrococcus luteus	-7.93289	7.051	0	3
Morococcus cerebrosus	-9.25584	-8.17133	0	2
Streptococcus salivarius	-12.128	10.326	0	3
Fusobacterium russii	-1.64579	-1.18751	0	3
Neisseria meningitidis	-5.51398	-12.679	0	2
Pseudoramibacter alactolyticus	5.75325	5.84362	0	1
Treponema pectinovorum	6.77984	3.84052	0	1
Treponema putidum	4.27999	6.93067	0	1
Dialister micraerophilus	2.25432	6.42023	0	3
Neisseria mucosa	-4.58067	-10.3772	0	2
Neisseria dentiae	-6.11229	-10.3523	0	2
Treponema succinifaciens	-1.59842	6.08097	0	3
Neisseria bacilliformis	-4.92267	-0.866206	0	3
Agrobacterium tumefaciens	-8.80339	5.36447	0	3
Rothia terrae	-7.93142	0.406543	0	3
Finegoldia magna	-7.03786	5.94483	0	3
Actinomyces catuli	1.35395	0.729563	0	3
Neisseria canis	0.0902651	-11.8662	0	2
Actinomyces israelii	9.73747	-0.618653	0	1
Bergeriella denitrificans	-4.63244	0.12859	0	3
Veillonella tobetsuensis	-2.21532	3.56999	0	3
Streptococcus pseudopneumoniae	-8.89026	3.6534	0	3
Lactobacillus iners	-6.4936	6.71707	0	3
Pseudomonas putida	-9.02347	9.1073	0	3
Actinobaculum schaalii	-4.43173	0.888946	0	3
Dialister succinatiphilus	1.78373	7.67246	0	3
Ruminococcus bromii	-7.25557	7.39666	0	3
Variovorax paradoxus	-9.38539	7.60923	0	3
Enterococcus faecium	-7.96549	-0.58115	0	3
