## Supplementary material for "Multi-cohort analysis of 37,739 oral microbiomes reveals ecologically influential health-associated microbial sub-communities across major oral subsites": Table S19

### Sheet: ST19
Table S19: Supragingival co-abundance edges of meta-network: Taxon-taxon co-abundance edges identified across non-diseased supragingival cohorts using random-effects meta-analysis.
Source	Target
Veillonella_dispar	Actinomyces_odontolyticus
Leptotrichia_buccalis	Capnocytophaga_leadbetteri
Actinomyces_odontolyticus	Prevotella_pallens
Eubacterium_brachy	Eubacterium_yurii
Porphyromonas_endodontalis	Eubacterium_yurii
Actinomyces_odontolyticus	Prevotella_scopos
Prevotella_baroniae	Dialister_invisus
Eubacterium_brachy	Dialister_invisus
Prevotella_shahii	Dialister_invisus
Veillonella_dispar	Lachnoanaerobaculum_orale
Actinomyces_odontolyticus	Prevotella_salivae
Prevotella_pallens	Prevotella_salivae
Prevotella_denticola	Prevotella_salivae
Capnocytophaga_leadbetteri	Planobacterium_taklimakanense
Treponema_denticola	Anaeroglobus_geminatus
Porphyromonas_endodontalis	Anaeroglobus_geminatus
Dialister_invisus	Anaeroglobus_geminatus
Prevotella_enoeca	Anaeroglobus_geminatus
Prevotella_salivae	Anaeroglobus_geminatus
Anaeroglobus_geminatus	Olsenella_uli
Actinomyces_odontolyticus	Lactobacillus_johnsonii
Dialister_invisus	Prevotella_veroralis
Rothia_aeria	Rothia_dentocariosa
Actinomyces_oris	Rothia_dentocariosa
Cloacibacterium_normanense	Corynebacterium_jeikeium
Prevotella_denticola	Schwartzia_succinivorans
Actinomyces_odontolyticus	Actinomyces_hyovaginalis
Treponema_denticola	Prevotella_marshii
Porphyromonas_endodontalis	Prevotella_marshii
Prevotella_veroralis	Prevotella_marshii
Rothia_aeria	Lautropia_mirabilis
Aggregatibacter_actinomycetemcomitans	Lautropia_mirabilis
Streptococcus_vestibularis	Bifidobacterium_dentium
Actinomyces_odontolyticus	Haemophilus_parainfluenzae
Streptococcus_pneumoniae	Haemophilus_parainfluenzae
Eubacterium_saphenum	Porphyromonas_gingivalis
Treponema_denticola	Porphyromonas_gingivalis
Anaeroglobus_geminatus	Porphyromonas_gingivalis
Treponema_parvum	Porphyromonas_gingivalis
Streptococcus_vestibularis	Bacteroides_acidifaciens
Eubacterium_saphenum	Filifactor_alocis
Treponema_denticola	Filifactor_alocis
Porphyromonas_endodontalis	Filifactor_alocis
Porphyromonas_gingivalis	Filifactor_alocis
Neisseria_pharyngis	Rothia_mucilaginosa
Haemophilus_parainfluenzae	Rothia_mucilaginosa
Prevotella_denticola	Lachnoanaerobaculum_saburreum
Prevotella_salivae	Lachnoanaerobaculum_saburreum
Selenomonas_noxia	Lachnoanaerobaculum_saburreum
Pseudomonas_stutzeri	Lachnoanaerobaculum_saburreum
Veillonella_dispar	Streptococcus_gordonii
Lachnoanaerobaculum_orale	Streptococcus_gordonii
Rothia_dentocariosa	Streptococcus_gordonii
Haemophilus_parainfluenzae	Streptococcus_gordonii
Selenomonas_noxia	Leptotrichia_hofstadii
Neisseria_sicca	Streptococcus_sanguinis
Granulicatella_adiacens	Streptococcus_sanguinis
Planobacterium_taklimakanense	Streptococcus_sanguinis
Rothia_dentocariosa	Streptococcus_sanguinis
Lautropia_mirabilis	Streptococcus_sanguinis
Haemophilus_parainfluenzae	Streptococcus_sanguinis
Streptococcus_gordonii	Streptococcus_sanguinis
Veillonella_rogosae	Fusobacterium_periodonticum
Actinomyces_odontolyticus	Fusobacterium_periodonticum
Prevotella_pallens	Fusobacterium_periodonticum
Haemophilus_parainfluenzae	Fusobacterium_periodonticum
Rothia_mucilaginosa	Fusobacterium_periodonticum
Capnocytophaga_leadbetteri	Campylobacter_showae
Leptotrichia_buccalis	Tannerella_forsythia
Capnocytophaga_leadbetteri	Tannerella_forsythia
Treponema_denticola	Tannerella_forsythia
Eubacterium_brachy	Tannerella_forsythia
Porphyromonas_endodontalis	Tannerella_forsythia
Eubacterium_yurii	Tannerella_forsythia
Dialister_invisus	Tannerella_forsythia
Peptococcus_niger	Tannerella_forsythia
Selenomonas_noxia	Tannerella_forsythia
Capnocytophaga_leadbetteri	Capnocytophaga_granulosa
Anaeroglobus_geminatus	Slackia_exigua
Streptococcus_gordonii	Actinomyces_viscosus
Prevotella_scopos	Streptococcus_oralis
Rothia_dentocariosa	Streptococcus_oralis
Rothia_mucilaginosa	Streptococcus_oralis
Streptococcus_gordonii	Streptococcus_oralis
Gemella_haemolysans	Streptococcus_oralis
Eubacterium_yurii	Cardiobacterium_valvarum
Tannerella_forsythia	Cardiobacterium_valvarum
Porphyromonas_endodontalis	Prevotella_pleuritidis
Lactobacillus_johnsonii	Prevotella_pleuritidis
Actinomyces_odontolyticus	Eubacterium_sulci
Prevotella_pallens	Eubacterium_sulci
Veillonella_dispar	Streptococcus_parasanguinis
Rothia_dentocariosa	Streptococcus_parasanguinis
Rothia_mucilaginosa	Streptococcus_parasanguinis
Streptococcus_gordonii	Streptococcus_parasanguinis
Porphyromonas_endodontalis	Prevotella_oralis
Prevotella_denticola	Prevotella_oralis
Prevotella_salivae	Prevotella_oralis
Anaeroglobus_geminatus	Prevotella_oralis
Azospira_oryzae	Prevotella_oralis
Schwartzia_succinivorans	Prevotella_oralis
Actinomyces_odontolyticus	Actinomyces_graevenitzii
Prevotella_pallens	Actinomyces_graevenitzii
Streptococcus_parasanguinis	Actinomyces_graevenitzii
Dialister_invisus	Alloprevotella_rava
Veillonella_dispar	Atopobium_parvulum
Actinomyces_odontolyticus	Atopobium_parvulum
Prevotella_salivae	Atopobium_parvulum
Streptococcus_gordonii	Atopobium_parvulum
Prevotella_oralis	Pasteurella_pneumotropica
Porphyromonas_endodontalis	Treponema_amylovorum
Fusobacterium_periodonticum	Prevotella_nanceiensis
Prevotella_denticola	Shuttleworthia_satelles
Treponema_denticola	Treponema_lecithinolyticum
Prevotella_pleuritidis	Treponema_lecithinolyticum
Streptococcus_gordonii	Neisseria_macacae
Pseudomonas_stutzeri	Streptococcus_intermedius
Prevotella_copri	Streptococcus_intermedius
Prevotella_baroniae	Treponema_socranskii
Treponema_denticola	Treponema_socranskii
Porphyromonas_endodontalis	Treponema_socranskii
Prevotella_denticola	Treponema_socranskii
Dialister_invisus	Treponema_socranskii
Prevotella_salivae	Treponema_socranskii
Neisseria_pharyngis	Treponema_socranskii
Anaeroglobus_geminatus	Treponema_socranskii
Prevotella_marshii	Treponema_socranskii
Prevotella_oralis	Treponema_socranskii
Streptococcus_gordonii	Pyramidobacter_piscolens
Campylobacter_showae	Pyramidobacter_piscolens
Porphyromonas_endodontalis	Dialister_pneumosintes
Prevotella_denticola	Dialister_pneumosintes
Dialister_invisus	Dialister_pneumosintes
Prevotella_enoeca	Dialister_pneumosintes
Prevotella_marshii	Dialister_pneumosintes
Prevotella_oralis	Dialister_pneumosintes
Alloprevotella_rava	Dialister_pneumosintes
Treponema_lecithinolyticum	Dialister_pneumosintes
Treponema_socranskii	Dialister_pneumosintes
Prevotella_denticola	Selenomonas_flueggei
Prevotella_salivae	Selenomonas_flueggei
Olsenella_uli	Selenomonas_flueggei
Slackia_exigua	Selenomonas_flueggei
Dialister_invisus	Peptostreptococcus_stomatis
Prevotella_veroralis	Peptostreptococcus_stomatis
Treponema_socranskii	Peptostreptococcus_stomatis
Streptococcus_oralis	Actinomyces_oricola
Prevotella_baroniae	Leptotrichia_shahii
Prevotella_scopos	Leptotrichia_shahii
Lachnoanaerobaculum_orale	Leptotrichia_shahii
Selenomonas_noxia	Leptotrichia_shahii
Capnocytophaga_granulosa	Leptotrichia_shahii
Actinomyces_gerencseriae	Capnocytophaga_ochracea
Capnocytophaga_granulosa	Capnocytophaga_ochracea
Selenomonas_flueggei	Capnocytophaga_ochracea
Leptotrichia_shahii	Capnocytophaga_ochracea
Aggregatibacter_actinomycetemcomitans	Prevotella_ruminicola
Gemella_haemolysans	Gemella_sanguinis
Streptococcus_oralis	Gemella_sanguinis
Eubacterium_brachy	Prevotella_intermedia
Lactobacillus_johnsonii	Prevotella_intermedia
Prevotella_baroniae	Selenomonas_sputigena
Treponema_denticola	Selenomonas_sputigena
Prevotella_denticola	Selenomonas_sputigena
Prevotella_enoeca	Selenomonas_sputigena
Prevotella_salivae	Selenomonas_sputigena
Eubacterium_nodatum	Selenomonas_sputigena
Olsenella_uli	Selenomonas_sputigena
Prevotella_veroralis	Selenomonas_sputigena
Prevotella_dentalis	Selenomonas_sputigena
Schwartzia_succinivorans	Selenomonas_sputigena
Treponema_parvum	Selenomonas_sputigena
Selenomonas_noxia	Selenomonas_sputigena
Bifidobacterium_dentium	Selenomonas_sputigena
Porphyromonas_gingivalis	Selenomonas_sputigena
Bacteroides_acidifaciens	Selenomonas_sputigena
Lachnoanaerobaculum_saburreum	Selenomonas_sputigena
Tannerella_forsythia	Selenomonas_sputigena
Howardella_ureilytica	Selenomonas_sputigena
Selenomonas_ruminantium	Selenomonas_sputigena
Prevotella_oralis	Selenomonas_sputigena
Alloprevotella_rava	Selenomonas_sputigena
Treponema_amylovorum	Selenomonas_sputigena
Treponema_lecithinolyticum	Selenomonas_sputigena
Treponema_socranskii	Selenomonas_sputigena
Selenomonas_flueggei	Selenomonas_sputigena
Mycoplasma_salivarium	Selenomonas_sputigena
Leptotrichia_shahii	Selenomonas_sputigena
Porphyromonas_uenonis	Selenomonas_sputigena
Prevotella_baroniae	Alloprevotella_tannerae
Treponema_denticola	Alloprevotella_tannerae
Eubacterium_brachy	Alloprevotella_tannerae
Porphyromonas_endodontalis	Alloprevotella_tannerae
Eubacterium_yurii	Alloprevotella_tannerae
Dialister_invisus	Alloprevotella_tannerae
Prevotella_veroralis	Alloprevotella_tannerae
Azospira_oryzae	Alloprevotella_tannerae
Schwartzia_succinivorans	Alloprevotella_tannerae
Prevotella_marshii	Alloprevotella_tannerae
Treponema_parvum	Alloprevotella_tannerae
Filifactor_alocis	Alloprevotella_tannerae
Tannerella_forsythia	Alloprevotella_tannerae
Prevotella_oralis	Alloprevotella_tannerae
Alloprevotella_rava	Alloprevotella_tannerae
Treponema_socranskii	Alloprevotella_tannerae
Dialister_pneumosintes	Alloprevotella_tannerae
Peptostreptococcus_stomatis	Alloprevotella_tannerae
Mycoplasma_salivarium	Alloprevotella_tannerae
Selenomonas_sputigena	Alloprevotella_tannerae
Actinomyces_howellii	Actinomyces_georgiae
Actinomyces_oricola	Actinomyces_georgiae
Actinomyces_odontolyticus	Actinomyces_lingnae
Actinomyces_graevenitzii	Actinomyces_lingnae
Prevotella_nanceiensis	Actinomyces_lingnae
Leptotrichia_buccalis	Prevotella_maculosa
Prevotella_salivae	Prevotella_maculosa
Anaeroglobus_geminatus	Prevotella_maculosa
Tannerella_forsythia	Prevotella_maculosa
Alloprevotella_rava	Prevotella_maculosa
Dialister_pneumosintes	Prevotella_maculosa
Prevotella_aurantiaca	Prevotella_maculosa
Leptotrichia_shahii	Prevotella_maculosa
Selenomonas_sputigena	Prevotella_maculosa
Gardnerella_vaginalis	Haemophilus_influenzae
Veillonella_dispar	Veillonella_parvula
Actinomyces_odontolyticus	Veillonella_parvula
Prevotella_salivae	Veillonella_parvula
Prevotella_veroralis	Veillonella_parvula
Streptococcus_gordonii	Veillonella_parvula
Leptotrichia_hongkongensis	Veillonella_parvula
Atopobium_parvulum	Veillonella_parvula
Selenomonas_flueggei	Veillonella_parvula
Leptotrichia_buccalis	Capnocytophaga_sputigena
Capnocytophaga_leadbetteri	Capnocytophaga_sputigena
Planobacterium_taklimakanense	Capnocytophaga_sputigena
Fusobacterium_periodonticum	Capnocytophaga_sputigena
Prevotella_baroniae	Treponema_medium
Treponema_denticola	Treponema_medium
Porphyromonas_endodontalis	Treponema_medium
Eubacterium_yurii	Treponema_medium
Dialister_invisus	Treponema_medium
Anaeroglobus_geminatus	Treponema_medium
Porphyromonas_gingivalis	Treponema_medium
Filifactor_alocis	Treponema_medium
Tannerella_forsythia	Treponema_medium
Prevotella_pleuritidis	Treponema_medium
Alloprevotella_rava	Treponema_medium
Treponema_amylovorum	Treponema_medium
Treponema_lecithinolyticum	Treponema_medium
Treponema_socranskii	Treponema_medium
Prevotella_fusca	Treponema_medium
Selenomonas_sputigena	Treponema_medium
Alloprevotella_tannerae	Treponema_medium
Prevotella_maculosa	Treponema_medium
Treponema_denticola	Selenomonas_infelix
Eubacterium_yurii	Selenomonas_infelix
Prevotella_dentalis	Selenomonas_infelix
Peptococcus_niger	Selenomonas_infelix
Treponema_parvum	Selenomonas_infelix
Tannerella_forsythia	Selenomonas_infelix
Alloprevotella_rava	Selenomonas_infelix
Propionivibrio_pelophilus	Selenomonas_infelix
Peptostreptococcus_stomatis	Selenomonas_infelix
Prevotella_intermedia	Selenomonas_infelix
Selenomonas_sputigena	Selenomonas_infelix
Alloprevotella_tannerae	Selenomonas_infelix
Eubacterium_yurii	Leptotrichia_goodfellowii
Actinomyces_georgiae	Leptotrichia_goodfellowii
Lautropia_mirabilis	Neisseria_elongata
Fusobacterium_periodonticum	Neisseria_elongata
Capnocytophaga_granulosa	Neisseria_elongata
Actinomyces_odontolyticus	Oribacterium_sinus
Prevotella_pallens	Oribacterium_sinus
Prevotella_denticola	Oribacterium_sinus
Prevotella_salivae	Oribacterium_sinus
Lactobacillus_johnsonii	Oribacterium_sinus
Actinobacillus_rossii	Oribacterium_sinus
Selenomonas_noxia	Oribacterium_sinus
Bifidobacterium_dentium	Oribacterium_sinus
Lachnoanaerobaculum_saburreum	Oribacterium_sinus
Gardnerella_vaginalis	Oribacterium_sinus
Shuttleworthia_satelles	Oribacterium_sinus
Selenomonas_flueggei	Oribacterium_sinus
Peptostreptococcus_stomatis	Oribacterium_sinus
Selenomonas_sputigena	Oribacterium_sinus
Prevotella_maculosa	Oribacterium_sinus
Selenomonas_infelix	Solobacterium_moorei
Capnocytophaga_granulosa	Eggerthia_catenaformis
Gemella_haemolysans	Eggerthia_catenaformis
Pseudomonas_aeruginosa	Granulicatella_elegans
Prevotella_pallens	Campylobacter_concisus
Prevotella_denticola	Campylobacter_concisus
Prevotella_salivae	Campylobacter_concisus
Selenomonas_noxia	Campylobacter_concisus
Bacteroides_heparinolyticus	Campylobacter_concisus
Lachnoanaerobaculum_saburreum	Campylobacter_concisus
Campylobacter_mucosalis	Campylobacter_concisus
Eubacterium_sulci	Campylobacter_concisus
Alloprevotella_rava	Campylobacter_concisus
Treponema_socranskii	Campylobacter_concisus
Selenomonas_flueggei	Campylobacter_concisus
Selenomonas_sputigena	Campylobacter_concisus
Veillonella_rodentium	Campylobacter_concisus
Prevotella_maculosa	Campylobacter_concisus
Selenomonas_infelix	Campylobacter_concisus
Oribacterium_sinus	Campylobacter_concisus
Veillonella_dispar	Prevotella_melaninogenica
Actinomyces_odontolyticus	Prevotella_melaninogenica
Prevotella_scopos	Prevotella_melaninogenica
Prevotella_salivae	Prevotella_melaninogenica
Prevotella_veroralis	Prevotella_melaninogenica
Fusobacterium_periodonticum	Prevotella_melaninogenica
Alloprevotella_rava	Prevotella_melaninogenica
Atopobium_parvulum	Prevotella_melaninogenica
Veillonella_parvula	Prevotella_melaninogenica
Actinomyces_odontolyticus	Megasphaera_micronuciformis
Prevotella_veroralis	Megasphaera_micronuciformis
Atopobium_parvulum	Megasphaera_micronuciformis
Selenomonas_sputigena	Megasphaera_micronuciformis
Veillonella_parvula	Megasphaera_micronuciformis
Oribacterium_sinus	Megasphaera_micronuciformis
Prevotella_melaninogenica	Megasphaera_micronuciformis
Prevotella_salivae	Cryptobacterium_curtum
Bifidobacterium_dentium	Cryptobacterium_curtum
Atopobium_parvulum	Cryptobacterium_curtum
Shuttleworthia_satelles	Cryptobacterium_curtum
Gemella_sanguinis	Sediminibacterium_salmoneum
Rothia_aeria	Abiotrophia_defectiva
Lautropia_mirabilis	Abiotrophia_defectiva
Streptococcus_sanguinis	Abiotrophia_defectiva
Pasteurella_pneumotropica	Abiotrophia_defectiva
Capnocytophaga_sputigena	Abiotrophia_defectiva
Capnocytophaga_leadbetteri	Gemella_morbillorum
Eubacterium_yurii	Gemella_morbillorum
Abiotrophia_defectiva	Gemella_morbillorum
Haemophilus_parainfluenzae	Haemophilus_sputorum
Actinomyces_odontolyticus	Veillonella_atypica
Streptococcus_parasanguinis	Veillonella_atypica
Veillonella_parvula	Veillonella_atypica
Prevotella_melaninogenica	Veillonella_atypica
Megasphaera_micronuciformis	Veillonella_atypica
Prevotella_salivae	Campylobacter_gracilis
Olsenella_uli	Campylobacter_gracilis
Dialister_propionicifaciens	Campylobacter_gracilis
Lachnoanaerobaculum_saburreum	Campylobacter_gracilis
Lactobacillus_reuteri	Campylobacter_gracilis
Capnocytophaga_ochracea	Campylobacter_gracilis
Porphyromonas_gulae	Campylobacter_gracilis
Oribacterium_sinus	Campylobacter_gracilis
Campylobacter_concisus	Campylobacter_gracilis
Megasphaera_micronuciformis	Campylobacter_gracilis
Capnocytophaga_leadbetteri	Campylobacter_rectus
Treponema_denticola	Campylobacter_rectus
Eubacterium_yurii	Campylobacter_rectus
Tannerella_forsythia	Campylobacter_rectus
Prevotella_pleuritidis	Campylobacter_rectus
Selenomonas_infelix	Campylobacter_rectus
Prevotella_baroniae	Prevotella_nigrescens
Eubacterium_brachy	Prevotella_nigrescens
Prevotella_denticola	Prevotella_nigrescens
Dialister_invisus	Prevotella_nigrescens
Olsenella_uli	Prevotella_nigrescens
Prevotella_veroralis	Prevotella_nigrescens
Dialister_propionicifaciens	Prevotella_nigrescens
Peptococcus_niger	Prevotella_nigrescens
Schwartzia_succinivorans	Prevotella_nigrescens
Prevotella_marshii	Prevotella_nigrescens
Bifidobacterium_dentium	Prevotella_nigrescens
Bacteroides_heparinolyticus	Prevotella_nigrescens
Tannerella_forsythia	Prevotella_nigrescens
Prevotella_pleuritidis	Prevotella_nigrescens
Howardella_ureilytica	Prevotella_nigrescens
Prevotella_oralis	Prevotella_nigrescens
Alloprevotella_rava	Prevotella_nigrescens
Treponema_amylovorum	Prevotella_nigrescens
Shuttleworthia_satelles	Prevotella_nigrescens
Treponema_socranskii	Prevotella_nigrescens
Dialister_pneumosintes	Prevotella_nigrescens
Mycoplasma_salivarium	Prevotella_nigrescens
Selenomonas_sputigena	Prevotella_nigrescens
Bulleidia_extructa	Prevotella_nigrescens
Alloprevotella_tannerae	Prevotella_nigrescens
Prevotella_maculosa	Prevotella_nigrescens
Treponema_medium	Prevotella_nigrescens
Prevotella_dentasini	Prevotella_nigrescens
Selenomonas_bovis	Prevotella_nigrescens
Solobacterium_moorei	Prevotella_nigrescens
Corynebacterium_jeikeium	Corynebacterium_matruchotii
Leptotrichia_hofstadii	Corynebacterium_matruchotii
Capnocytophaga_granulosa	Corynebacterium_matruchotii
Leptotrichia_hongkongensis	Corynebacterium_matruchotii
Capnocytophaga_ochracea	Corynebacterium_matruchotii
Eubacterium_yurii	Eikenella_corrodens
Eubacterium_brachy	Parvimonas_micra
Porphyromonas_gingivalis	Parvimonas_micra
Tannerella_forsythia	Parvimonas_micra
Alloprevotella_rava	Parvimonas_micra
Alloprevotella_tannerae	Parvimonas_micra
Campylobacter_gracilis	Parvimonas_micra
Prevotella_denticola	Scardovia_wiggsiae
Prevotella_salivae	Scardovia_wiggsiae
Prevotella_veroralis	Scardovia_wiggsiae
Atopobium_parvulum	Scardovia_wiggsiae
Selenomonas_flueggei	Scardovia_wiggsiae
Veillonella_parvula	Scardovia_wiggsiae
Megasphaera_micronuciformis	Scardovia_wiggsiae
Prevotella_nigrescens	Scardovia_wiggsiae
Leptotrichia_buccalis	Fusobacterium_nucleatum
Prevotella_baroniae	Fusobacterium_nucleatum
Treponema_denticola	Fusobacterium_nucleatum
Eubacterium_brachy	Fusobacterium_nucleatum
Porphyromonas_endodontalis	Fusobacterium_nucleatum
Eubacterium_yurii	Fusobacterium_nucleatum
Prevotella_denticola	Fusobacterium_nucleatum
Haemophilus_haemoglobinophilus	Fusobacterium_nucleatum
Prevotella_scopos	Fusobacterium_nucleatum
Dialister_invisus	Fusobacterium_nucleatum
Prevotella_enoeca	Fusobacterium_nucleatum
Eubacterium_nodatum	Fusobacterium_nucleatum
Anaeroglobus_geminatus	Fusobacterium_nucleatum
Olsenella_uli	Fusobacterium_nucleatum
Prevotella_veroralis	Fusobacterium_nucleatum
Dialister_propionicifaciens	Fusobacterium_nucleatum
Mycoplasma_faucium	Fusobacterium_nucleatum
Prevotella_dentalis	Fusobacterium_nucleatum
Peptococcus_niger	Fusobacterium_nucleatum
Campylobacter_curvus	Fusobacterium_nucleatum
Schwartzia_succinivorans	Fusobacterium_nucleatum
Prevotella_marshii	Fusobacterium_nucleatum
Treponema_parvum	Fusobacterium_nucleatum
Porphyromonas_gingivalis	Fusobacterium_nucleatum
Filifactor_alocis	Fusobacterium_nucleatum
Lachnoanaerobaculum_saburreum	Fusobacterium_nucleatum
Brachymonas_denitrificans	Fusobacterium_nucleatum
Campylobacter_showae	Fusobacterium_nucleatum
Tannerella_forsythia	Fusobacterium_nucleatum
Slackia_exigua	Fusobacterium_nucleatum
Prevotella_pleuritidis	Fusobacterium_nucleatum
Selenomonas_ruminantium	Fusobacterium_nucleatum
Prevotella_oralis	Fusobacterium_nucleatum
Alloprevotella_rava	Fusobacterium_nucleatum
Treponema_amylovorum	Fusobacterium_nucleatum
Shuttleworthia_satelles	Fusobacterium_nucleatum
Treponema_socranskii	Fusobacterium_nucleatum
Dialister_pneumosintes	Fusobacterium_nucleatum
Selenomonas_flueggei	Fusobacterium_nucleatum
Peptostreptococcus_stomatis	Fusobacterium_nucleatum
Mycoplasma_salivarium	Fusobacterium_nucleatum
Leptotrichia_shahii	Fusobacterium_nucleatum
Prevotella_ruminicola	Fusobacterium_nucleatum
Prevotella_intermedia	Fusobacterium_nucleatum
Selenomonas_sputigena	Fusobacterium_nucleatum
Bulleidia_extructa	Fusobacterium_nucleatum
Alloprevotella_tannerae	Fusobacterium_nucleatum
Prevotella_maculosa	Fusobacterium_nucleatum
Actinomyces_cardiffensis	Fusobacterium_nucleatum
Treponema_medium	Fusobacterium_nucleatum
Selenomonas_infelix	Fusobacterium_nucleatum
Oribacterium_sinus	Fusobacterium_nucleatum
Solobacterium_moorei	Fusobacterium_nucleatum
Megasphaera_micronuciformis	Fusobacterium_nucleatum
Gemella_morbillorum	Fusobacterium_nucleatum
Campylobacter_gracilis	Fusobacterium_nucleatum
Phocaeicola_abscessus	Fusobacterium_nucleatum
Campylobacter_rectus	Fusobacterium_nucleatum
Streptococcus_constellatus	Fusobacterium_nucleatum
Prevotella_nigrescens	Fusobacterium_nucleatum
Parvimonas_micra	Fusobacterium_nucleatum
Selenomonas_noxia	Prevotella_saccharolytica
Leptotrichia_hofstadii	Prevotella_saccharolytica
Tannerella_forsythia	Prevotella_saccharolytica
Prevotella_maculosa	Prevotella_saccharolytica
Neisseria_subflava	Prevotella_saccharolytica
Campylobacter_rectus	Prevotella_saccharolytica
Fusobacterium_nucleatum	Prevotella_saccharolytica
Leptotrichia_buccalis	Catonella_morbi
Capnocytophaga_leadbetteri	Catonella_morbi
Porphyromonas_endodontalis	Catonella_morbi
Filifactor_alocis	Catonella_morbi
Fusobacterium_periodonticum	Catonella_morbi
Tannerella_forsythia	Catonella_morbi
Cardiobacterium_valvarum	Catonella_morbi
Alloprevotella_rava	Catonella_morbi
Dialister_pneumosintes	Catonella_morbi
Peptostreptococcus_stomatis	Catonella_morbi
Prevotella_fusca	Catonella_morbi
Treponema_medium	Catonella_morbi
Neisseria_elongata	Catonella_morbi
Fusobacterium_nucleatum	Catonella_morbi
Actinomyces_oris	Actinomyces_massiliensis
Streptococcus_cristatus	Actinomyces_massiliensis
Leptotrichia_hongkongensis	Actinomyces_massiliensis
Corynebacterium_matruchotii	Actinomyces_massiliensis
Streptococcus_oralis	Streptococcus_salivarius
Veillonella_parvula	Streptococcus_salivarius
Prevotella_denticola	Prevotella_buccae
Terrahaemophilus_aromaticivorans	Prevotella_buccae
Anaeroglobus_geminatus	Prevotella_buccae
Prevotella_pleuritidis	Prevotella_buccae
Prevotella_oralis	Prevotella_buccae
Selenomonas_sputigena	Prevotella_buccae
Selenomonas_infelix	Prevotella_buccae
Parvimonas_micra	Prevotella_buccae
Fusobacterium_nucleatum	Prevotella_buccae
Rothia_dentocariosa	Streptococcus_mutans
Leptotrichia_hongkongensis	Streptococcus_thermophilus
Lautropia_mirabilis	Propionibacterium_propionicum
Neisseria_oralis	Propionibacterium_propionicum
Cardiobacterium_valvarum	Propionibacterium_propionicum
Capnocytophaga_sputigena	Propionibacterium_propionicum
Leptotrichia_goodfellowii	Propionibacterium_propionicum
Actinomyces_massiliensis	Propionibacterium_propionicum
Leptotrichia_shahii	Treponema_pectinovorum
Fusobacterium_nucleatum	Treponema_pectinovorum
Capnocytophaga_sputigena	Neisseria_flavescens
Neisseria_elongata	Neisseria_flavescens
Bulleidia_extructa	Leptotrichia_trevisanii
Oribacterium_sinus	Treponema_putidum
Lachnoanaerobaculum_orale	Leptotrichia_wadei
Prevotella_salivae	Leptotrichia_wadei
Prevotella_veroralis	Leptotrichia_wadei
Selenomonas_noxia	Leptotrichia_wadei
Tannerella_forsythia	Leptotrichia_wadei
Selenomonas_ruminantium	Leptotrichia_wadei
Atopobium_parvulum	Leptotrichia_wadei
Selenomonas_flueggei	Leptotrichia_wadei
Capnocytophaga_ochracea	Leptotrichia_wadei
Selenomonas_sputigena	Leptotrichia_wadei
Veillonella_parvula	Leptotrichia_wadei
Selenomonas_bovis	Leptotrichia_wadei
Oribacterium_sinus	Leptotrichia_wadei
Campylobacter_concisus	Leptotrichia_wadei
Megasphaera_micronuciformis	Leptotrichia_wadei
Cryptobacterium_curtum	Leptotrichia_wadei
Veillonella_atypica	Leptotrichia_wadei
Corynebacterium_matruchotii	Leptotrichia_wadei
Scardovia_wiggsiae	Leptotrichia_wadei
Streptococcus_mutans	Leptotrichia_wadei
Streptococcus_pneumoniae	Streptococcus_mitis
Haemophilus_parainfluenzae	Streptococcus_mitis
Streptococcus_oralis	Streptococcus_mitis
Wolinella_succinogenes	Streptococcus_mitis
Treponema_denticola	Prevotella_oris
Eubacterium_brachy	Prevotella_oris
Porphyromonas_endodontalis	Prevotella_oris
Dialister_invisus	Prevotella_oris
Prevotella_salivae	Prevotella_oris
Olsenella_uli	Prevotella_oris
Prevotella_dentalis	Prevotella_oris
Prevotella_marshii	Prevotella_oris
Bifidobacterium_dentium	Prevotella_oris
Slackia_exigua	Prevotella_oris
Alloprevotella_rava	Prevotella_oris
Atopobium_parvulum	Prevotella_oris
Treponema_amylovorum	Prevotella_oris
Treponema_lecithinolyticum	Prevotella_oris
Lactobacillus_reuteri	Prevotella_oris
Mycoplasma_salivarium	Prevotella_oris
Actinomyces_oricola	Prevotella_oris
Selenomonas_sputigena	Prevotella_oris
Alloprevotella_tannerae	Prevotella_oris
Prevotella_maculosa	Prevotella_oris
Veillonella_parvula	Prevotella_oris
Treponema_medium	Prevotella_oris
Selenomonas_infelix	Prevotella_oris
Oribacterium_sinus	Prevotella_oris
Solobacterium_moorei	Prevotella_oris
Megasphaera_micronuciformis	Prevotella_oris
Campylobacter_gracilis	Prevotella_oris
Prevotella_nigrescens	Prevotella_oris
Parvimonas_micra	Prevotella_oris
Scardovia_wiggsiae	Prevotella_oris
Fusobacterium_nucleatum	Prevotella_oris
Prevotella_buccae	Prevotella_oris
Pseudoramibacter_alactolyticus	Prevotella_oris
Mogibacterium_timidum	Prevotella_oris
Streptococcus_anginosus	Prevotella_oris
Leptotrichia_buccalis	Porphyromonas_catoniae
Neisseria_sicca	Porphyromonas_catoniae
Capnocytophaga_leadbetteri	Porphyromonas_catoniae
Haemophilus_haemoglobinophilus	Porphyromonas_catoniae
Planobacterium_taklimakanense	Porphyromonas_catoniae
Fusobacterium_periodonticum	Porphyromonas_catoniae
Tannerella_forsythia	Porphyromonas_catoniae
Cardiobacterium_valvarum	Porphyromonas_catoniae
Pasteurella_pneumotropica	Porphyromonas_catoniae
Neisseria_elongata	Porphyromonas_catoniae
Granulicatella_elegans	Porphyromonas_catoniae
Abiotrophia_defectiva	Porphyromonas_catoniae
Leptotrichia_trevisanii	Porphyromonas_catoniae
Lachnoanaerobaculum_orale	Fusobacterium_canifelinum
Lautropia_mirabilis	Aggregatibacter_aphrophilus
Leptotrichia_buccalis	Lachnoanaerobaculum_umeaense
Prevotella_scopos	Lachnoanaerobaculum_umeaense
Fusobacterium_periodonticum	Lachnoanaerobaculum_umeaense
Desulfovibrio_fairfieldensis	Lachnoanaerobaculum_umeaense
Prevotella_nanceiensis	Lachnoanaerobaculum_umeaense
Dialister_micraerophilus	Lachnoanaerobaculum_umeaense
Porphyromonas_catoniae	Lachnoanaerobaculum_umeaense
Treponema_denticola	Eubacterium_infirmum
Porphyromonas_endodontalis	Eubacterium_infirmum
Prevotella_denticola	Eubacterium_infirmum
Anaeroglobus_geminatus	Eubacterium_infirmum
Filifactor_alocis	Eubacterium_infirmum
Bulleidia_extructa	Eubacterium_infirmum
Alloprevotella_tannerae	Eubacterium_infirmum
Selenomonas_infelix	Eubacterium_infirmum
Prevotella_nigrescens	Eubacterium_infirmum
Fusobacterium_nucleatum	Eubacterium_infirmum
Neisseria_lactamica	Neisseria_dentiae
Neisseria_mucosa	Neisseria_dentiae
Streptococcus_oralis	Haemophilus_pittmaniae
Stenotrophomonas_maltophilia	Haemophilus_pittmaniae
Campylobacter_concisus	Haemophilus_pittmaniae
Leptotrichia_buccalis	Prevotella_micans
Eubacterium_yurii	Prevotella_micans
Eubacterium_infirmum	Prevotella_micans
Rothia_aeria	Corynebacterium_durum
Actinomyces_oris	Corynebacterium_durum
Rothia_dentocariosa	Corynebacterium_durum
Lautropia_mirabilis	Corynebacterium_durum
Actinomyces_viscosus	Corynebacterium_durum
Neisseria_lactamica	Corynebacterium_durum
Rothia_dentocariosa	Kingella_oralis
Veillonella_parvula	Kingella_oralis
Streptococcus_mutans	Kingella_oralis
Lautropia_mirabilis	Cardiobacterium_hominis
Actinomyces_oricola	Cardiobacterium_hominis
Neisseria_elongata	Cardiobacterium_hominis
Eikenella_corrodens	Cardiobacterium_hominis
Eubacterium_brachy	Fretibacterium_fastidiosum
Porphyromonas_endodontalis	Fretibacterium_fastidiosum
Prevotella_dentalis	Fretibacterium_fastidiosum
Filifactor_alocis	Fretibacterium_fastidiosum
Tannerella_forsythia	Fretibacterium_fastidiosum
Prevotella_pleuritidis	Fretibacterium_fastidiosum
Selenomonas_sputigena	Fretibacterium_fastidiosum
Selenomonas_infelix	Fretibacterium_fastidiosum
Prevotella_nigrescens	Fretibacterium_fastidiosum
Parvimonas_micra	Fretibacterium_fastidiosum
Fusobacterium_nucleatum	Fretibacterium_fastidiosum
Actinomyces_odontolyticus	Streptococcus_peroris
Streptococcus_pneumoniae	Streptococcus_peroris
Bacteroides_heparinolyticus	Streptococcus_peroris
Campylobacter_gracilis	Olsenella_profusa
Prevotella_nigrescens	Olsenella_profusa
Fusobacterium_nucleatum	Olsenella_profusa
Prevotella_oris	Olsenella_profusa
Campylobacter_concisus	Selenomonas_artemidis
Fusobacterium_nucleatum	Selenomonas_artemidis
Streptococcus_pneumoniae	Streptococcus_infantis
Gemella_haemolysans	Streptococcus_infantis
Streptococcus_oralis	Streptococcus_infantis
Wolinella_succinogenes	Streptococcus_infantis
Streptococcus_mitis	Streptococcus_infantis
Actinomyces_odontolyticus	Prevotella_histicola
Veillonella_parvula	Prevotella_histicola
Prevotella_melaninogenica	Prevotella_histicola
Megasphaera_micronuciformis	Prevotella_histicola
Leptotrichia_buccalis	Aggregatibacter_segnis
Tannerella_forsythia	Aggregatibacter_segnis
Kingella_potus	Aggregatibacter_segnis
Cardiobacterium_valvarum	Aggregatibacter_segnis
Catonella_morbi	Aggregatibacter_segnis
Lachnoanaerobaculum_umeaense	Aggregatibacter_segnis
Fusobacterium_periodonticum	Rothia_terrae
Cloacibacterium_normanense	Streptococcus_suis
Actinomyces_viscosus	Streptococcus_suis
Alloprevotella_rava	Streptococcus_suis
Treponema_socranskii	Streptococcus_suis
Prevotella_fusca	Streptococcus_suis
Capnocytophaga_leadbetteri	Ruminofilibacter_xylanolyticum
Granulicatella_elegans	Finegoldia_magna
Streptococcus_sobrinus	Actinomyces_catuli
Streptococcus_sinensis	Neisseria_canis
Leptotrichia_buccalis	Centipeda_periodontii
Anaeroglobus_geminatus	Centipeda_periodontii
Selenomonas_noxia	Centipeda_periodontii
Tannerella_forsythia	Centipeda_periodontii
Leptotrichia_shahii	Centipeda_periodontii
Selenomonas_sputigena	Centipeda_periodontii
Prevotella_maculosa	Centipeda_periodontii
Selenomonas_infelix	Centipeda_periodontii
Campylobacter_concisus	Centipeda_periodontii
Phocaeicola_abscessus	Centipeda_periodontii
Fusobacterium_nucleatum	Centipeda_periodontii
Prevotella_saccharolytica	Centipeda_periodontii
Leptotrichia_wadei	Centipeda_periodontii
Selenomonas_artemidis	Centipeda_periodontii
Actinomyces_oris	Actinomyces_naeslundii
Streptococcus_sanguinis	Actinomyces_naeslundii
Pasteurella_pneumotropica	Actinomyces_turicensis
Capnocytophaga_leadbetteri	Capnocytophaga_gingivalis
Capnocytophaga_sputigena	Capnocytophaga_gingivalis
Neisseria_elongata	Capnocytophaga_gingivalis
Neisseria_meningitidis	Capnocytophaga_gingivalis
Kingella_denitrificans	Capnocytophaga_gingivalis
Cardiobacterium_hominis	Capnocytophaga_gingivalis
Capnocytophaga_leadbetteri	Prevotella_loescheii
Eubacterium_yurii	Prevotella_loescheii
Treponema_socranskii	Prevotella_loescheii
Alloprevotella_tannerae	Prevotella_loescheii
Porphyromonas_gulae	Prevotella_loescheii
Campylobacter_rectus	Prevotella_loescheii
Fusobacterium_nucleatum	Prevotella_loescheii
Prevotella_saccharolytica	Prevotella_loescheii
Fusobacterium_nucleatum	Bergeriella_denitrificans
Streptococcus_peroris	Bergeriella_denitrificans
Streptococcus_sinensis	Veillonella_tobetsuensis
Dialister_invisus	Prevotella_oulorum
Prevotella_salivae	Prevotella_oulorum
Prevotella_veroralis	Prevotella_oulorum
Alloprevotella_rava	Prevotella_oulorum
Atopobium_parvulum	Prevotella_oulorum
Treponema_socranskii	Prevotella_oulorum
Capnocytophaga_ochracea	Prevotella_oulorum
Selenomonas_sputigena	Prevotella_oulorum
Prevotella_maculosa	Prevotella_oulorum
Veillonella_parvula	Prevotella_oulorum
Oribacterium_sinus	Prevotella_oulorum
Megasphaera_micronuciformis	Prevotella_oulorum
Veillonella_atypica	Prevotella_oulorum
Campylobacter_gracilis	Prevotella_oulorum
Fusobacterium_nucleatum	Prevotella_oulorum
Streptococcus_mutans	Prevotella_oulorum
Streptococcus_anginosus	Prevotella_oulorum
Fusobacterium_canifelinum	Prevotella_oulorum
Eubacterium_infirmum	Prevotella_oulorum
Prevotella_histicola	Prevotella_oulorum
Centipeda_periodontii	Prevotella_oulorum
Prevotella_baroniae	Atopobium_rimae
Prevotella_denticola	Atopobium_rimae
Dialister_invisus	Atopobium_rimae
Anaeroglobus_geminatus	Atopobium_rimae
Prevotella_marshii	Atopobium_rimae
Slackia_exigua	Atopobium_rimae
Prevotella_oralis	Atopobium_rimae
Shuttleworthia_satelles	Atopobium_rimae
Treponema_socranskii	Atopobium_rimae
Dialister_pneumosintes	Atopobium_rimae
Selenomonas_flueggei	Atopobium_rimae
Selenomonas_sputigena	Atopobium_rimae
Alloprevotella_tannerae	Atopobium_rimae
Lactobacillus_salivarius	Atopobium_rimae
Veillonella_parvula	Atopobium_rimae
Selenomonas_infelix	Atopobium_rimae
Oribacterium_sinus	Atopobium_rimae
Cryptobacterium_curtum	Atopobium_rimae
Prevotella_nigrescens	Atopobium_rimae
Parvimonas_micra	Atopobium_rimae
Scardovia_wiggsiae	Atopobium_rimae
Fusobacterium_nucleatum	Atopobium_rimae
Prevotella_buccae	Atopobium_rimae
Prevotella_oris	Atopobium_rimae
Eubacterium_infirmum	Atopobium_rimae
Centipeda_periodontii	Atopobium_rimae
Actinomyces_israelii	Atopobium_rimae
Eubacterium_yurii	Treponema_maltophilum
Prevotella_shahii	Treponema_maltophilum
Anaeroglobus_geminatus	Treponema_maltophilum
Peptococcus_niger	Treponema_maltophilum
Actinobacillus_rossii	Treponema_maltophilum
Filifactor_alocis	Treponema_maltophilum
Tannerella_forsythia	Treponema_maltophilum
Treponema_socranskii	Treponema_maltophilum
Dialister_pneumosintes	Treponema_maltophilum
Selenomonas_sputigena	Treponema_maltophilum
Treponema_medium	Treponema_maltophilum
Selenomonas_infelix	Treponema_maltophilum
Prevotella_nigrescens	Treponema_maltophilum
Fusobacterium_nucleatum	Treponema_maltophilum
Catonella_morbi	Treponema_maltophilum
Pseudoramibacter_alactolyticus	Treponema_maltophilum
Treponema_putidum	Treponema_maltophilum
Prevotella_micans	Treponema_maltophilum
Centipeda_periodontii	Treponema_maltophilum
Selenomonas_dianae	Treponema_maltophilum
Treponema_denticola	Treponema_vincentii
Prevotella_marshii	Treponema_vincentii
Treponema_amylovorum	Treponema_vincentii
Treponema_socranskii	Treponema_vincentii
Dialister_pneumosintes	Treponema_vincentii
Mycoplasma_salivarium	Treponema_vincentii
Alloprevotella_tannerae	Treponema_vincentii
Actinomyces_cardiffensis	Treponema_vincentii
Treponema_medium	Treponema_vincentii
Selenomonas_infelix	Treponema_vincentii
Fusobacterium_nucleatum	Treponema_vincentii
Prevotella_buccae	Treponema_vincentii
Eubacterium_infirmum	Treponema_vincentii
Prevotella_micans	Treponema_vincentii
Fretibacterium_fastidiosum	Treponema_vincentii
Centipeda_periodontii	Treponema_vincentii
Treponema_maltophilum	Treponema_vincentii
Haemophilus_influenzae	Haemophilus_haemolyticus
Granulicatella_elegans	Haemophilus_haemolyticus
Prevotella_veroralis	Lactobacillus_iners
Fusobacterium_nucleatum	Johnsonella_ignava
Actinomyces_odontolyticus	Stomatobaculum_longum
Prevotella_pallens	Stomatobaculum_longum
Lachnoanaerobaculum_orale	Stomatobaculum_longum
Prevotella_salivae	Stomatobaculum_longum
Lachnoanaerobaculum_saburreum	Stomatobaculum_longum
Streptococcus_parasanguinis	Stomatobaculum_longum
Atopobium_parvulum	Stomatobaculum_longum
Shuttleworthia_satelles	Stomatobaculum_longum
Veillonella_parvula	Stomatobaculum_longum
Oribacterium_sinus	Stomatobaculum_longum
Solobacterium_moorei	Stomatobaculum_longum
Campylobacter_concisus	Stomatobaculum_longum
Prevotella_melaninogenica	Stomatobaculum_longum
Megasphaera_micronuciformis	Stomatobaculum_longum
Leptotrichia_wadei	Stomatobaculum_longum
Prevotella_histicola	Stomatobaculum_longum
Prevotella_oulorum	Stomatobaculum_longum
Atopobium_rimae	Stomatobaculum_longum
Prevotella_denticola	Veillonella_caviae
Streptococcus_thermophilus	Veillonella_caviae
Veillonella_dispar	Actinobaculum_schaalii
Haemophilus_influenzae	Dialister_succinatiphilus
Planobacterium_taklimakanense	Neisseria_gonorrhoeae
Gemella_haemolysans	Neisseria_gonorrhoeae
Neisseria_elongata	Neisseria_gonorrhoeae
Abiotrophia_defectiva	Neisseria_gonorrhoeae
Neisseria_lactamica	Neisseria_gonorrhoeae
Actinobacillus_rossii	Prevotella_jejuni
Streptococcus_peroris	Vagococcus_lutrae
Porphyromonas_gulae	Anaerococcus_octavius
Actinobacillus_porcinus	Streptococcus_massiliensis
Catonella_morbi	Streptococcus_massiliensis
Actinomyces_odontolyticus	Bifidobacterium_longum
Streptococcus_pneumoniae	Necropsobacter_rosorum
Actinomyces_gerencseriae	Necropsobacter_rosorum
Streptococcus_sanguinis	Necropsobacter_rosorum
Capnocytophaga_ochracea	Necropsobacter_rosorum
Actinomyces_massiliensis	Necropsobacter_rosorum
Streptococcus_mitis	Necropsobacter_rosorum
Cardiobacterium_hominis	Necropsobacter_rosorum
Streptococcus_peroris	Necropsobacter_rosorum
Aggregatibacter_segnis	Necropsobacter_rosorum
Prevotella_loescheii	Necropsobacter_rosorum
Pseudomonas_aeruginosa	Enterococcus_faecium
Granulicatella_elegans	Enterococcus_faecium
Solobacterium_moorei	Streptococcus_troglodytae
Neisseria_bacilliformis	Streptococcus_troglodytae
