## Supplementary material for "Multi-cohort analysis of 37,739 oral microbiomes reveals ecologically influential health-associated microbial sub-communities across major oral subsites": Table S20

### Sheet: Legends
Table S20: Subgingival control and matched case-control cohorts used for Core-Association Score (CS) and Health-Association Score (HS) computation.
Table Number	In short	Description
Table S20A	ST20A	Subgingival control cohorts used for Core-Association Score computation: Details of 11 non-diseased subgingival study cohorts used for Core Association Score computation, including study cohort information, sequencing strategy, country, sample count, and study-wise core-associated taxa.
Table S20B	ST20B	Matched subgingival case-control cohorts used for Health-Association Score computation: Details of matched subgingival case-control cohorts spanning 4 disease categories, including control and diseased sample counts, country, sequencing strategy, and disease category information.

### Sheet: ST20A
Details of the 11 Subgingival study cohorts used for the Core-Association Score (CS)computation.
	Study Name	Sample Size	Oral-Subsite	Country	Sequencing Strategy	Accession No.	DOI
1	CaselliE_2020	20	subgingival_subsite	ITA	WGS	PRJEB36291	https://doi.org/10.1186/s12866-020-01801-y
2	GanesanS_2020	25	subgingival_subsite	USA	WGS	PRJNA544061; PRJNA548383; PRJNA508385	https://doi.org/10.1126/sciadv.aaz0108
3	GanesanS_2020_exposure	73	subgingival_subsite	USA	WGS	PRJNA544061; PRJNA548383; PRJNA508385	https://doi.org/10.1126/sciadv.aaz0108
4	ShoerS_2023	310	subgingival_subsite	ISR	WGS	PRJEB64861	https://doi.org/10.1038/s41467-023-41042-x
5	AndersonA_2013	23	subgingival_subsite	SDN	16s	PRJNA217469	https://dx.doi.org/10.1371%2Fjournal.pone.0084960
6	BelstromD_2021	20	subgingival_subsite	DNK	WGS	PRJNA678453	https://doi.org/10.1038/s41522-021-00247-y
7	GalimanasV_2014	11	subgingival_subsite	USA	16s	PRJEB6047	https://doi.org/10.1186/2049-2618-2-32
8	GhensiP_2019	35	subgingival_subsite	ITA	WGS	PRJNA547717	https://doi.org/10.1038/s41522-020-00155-7
9	LenartovaM_2021	91	subgingival_subsite	USA, SVK, MEX, KOR, HUN, UKR, VNM, SAU, ARM, RUS	16s	PRJNA670573	https://doi.org/10.3389/fcimb.2021.629723
10	MarotzC_2022Su	780	subgingival_subsite	USA	16s	PRJEB50261	https://doi.org/10.1038/s41522-022-00289-w
11	MonteiroM_2021	30	subgingival_subsite	BRA	16s	PRJNA606501	https://doi.org/10.1038/s41598-020-80372-4
		1418

### Sheet: ST20B
Details of the 7 Subgingival study cohorts used for Health-Association Score (HS)computation
	Study Name	Sample Size	Oral-Subsite	Country	Sequencing Strategy	Control Samples	Disease Samples	Diseases	Accession No.	DOI
1	AndersonA_2013	40	subgingival_subsite	SDN	16s	23	17	Endontic_Infection	PRJNA217469	https://dx.doi.org/10.1371%2Fjournal.pone.0084960
2	BelstromD_2021	38	subgingival_subsite	DNK	WGS	20	18	Periodontitis	PRJNA678453	https://doi.org/10.1038/s41522-021-00247-y
3	GalimanasV_2014	24	subgingival_subsite	USA	16s	11	13	Periodontitis	PRJEB6047	https://doi.org/10.1186/2049-2618-2-32
4	GhensiP_2019	113	subgingival_subsite	ITA	WGS	35	78	Mucositis, Peri_Implantitis_Variants	PRJNA547717	https://doi.org/10.1038/s41522-020-00155-7
5	LenartovaM_2021	153	subgingival_subsite	USA, SVK, MEX, KOR, HUN, UKR, VNM, SAU, ARM, RUS	16s	91	62	Periodontitis	PRJNA670573	https://doi.org/10.3389/fcimb.2021.629723
6	MarotzC_2022Su	1108	subgingival_subsite	USA	16s	780	328	Periodontitis	PRJEB50261	https://doi.org/10.1038/s41522-022-00289-w
7	MonteiroM_2021	70	subgingival_subsite	BRA	16s	30	40	Periodontitis	PRJNA606501	https://doi.org/10.1038/s41598-020-80372-4
		1546				990	556
