## Supplementary material for "Multi-cohort analysis of 37,739 oral microbiomes reveals ecologically influential health-associated microbial sub-communities across major oral subsites": Table S21

### Sheet: Legends
Table S21: Subgingival Core-Association Scores and Health-Association Scores and integrated Health-Associated Core (HAC) scores
Table Number	In short	Description
Table S21A	ST21A	Subgingival Core-Association and Health-Association Scores. Taxon-wise Core-Association and Health-Association Scores for subgingival consensus taxa, including taxa with high core-associated recurrence and taxa consistently associated with control or disease status across matched case-control cohorts.
Table S21B	ST21B	Subgingival HAC scores along with the Gini-based concordance. Taxon-wise subgingival Health-Associated Core scores computed by integrating Core Association and Health Association Scores using the Gini-based concordance framework.

### Sheet: ST21A
Health and Core association scores of 196 species from subgingival subsite along with the comparison defined as high and low. High >=0.70, Low <0.70
species	HealthAssociationScore (HS)	CoreAssociationScore (CS)	Status
Rothia_aeria	0.981407	0.842444	High HS & High CS
Capnocytophaga_leadbetteri	0.979473	0.92283	High HS & High CS
Rothia_dentocariosa	0.70192	1	High HS & High CS
Lautropia_mirabilis	0.946911	0.92283	High HS & High CS
Streptococcus_sanguinis	0.872246	0.990354	High HS & High CS
Capnocytophaga_granulosa	0.938262	0.92283	High HS & High CS
Streptococcus_oralis	0.872246	0.736334	High HS & High CS
Capnocytophaga_ochracea	0.864601	0.967846	High HS & High CS
Veillonella_parvula	0.872246	0.842444	High HS & High CS
Capnocytophaga_sputigena	1	0.92283	High HS & High CS
Neisseria_elongata	0.981407	0.736334	High HS & High CS
Campylobacter_concisus	0.859615	0.736334	High HS & High CS
Gemella_morbillorum	0.802613	0.736334	High HS & High CS
Corynebacterium_matruchotii	0.978272	0.842444	High HS & High CS
Prevotella_saccharolytica	0.772232	0.842444	High HS & High CS
Actinomyces_massiliensis	0.820021	0.92283	High HS & High CS
Streptococcus_mitis	0.759441	0.92283	High HS & High CS
Porphyromonas_catoniae	0.759441	0.92283	High HS & High CS
Corynebacterium_durum	0.943875	0.92283	High HS & High CS
Kingella_oralis	0.934048	0.967846	High HS & High CS
Cardiobacterium_hominis	0.946911	0.842444	High HS & High CS
Actinomyces_naeslundii	0.726654	0.842444	High HS & High CS
Capnocytophaga_gingivalis	0.981407	0.967846	High HS & High CS
Prevotella_loescheii	0.772232	0.736334	High HS & High CS
Actinomyces_odontolyticus	0.591443	0.736334	Low HS & High CS
Eubacterium_brachy	0.0807665	0.92283	Low HS & High CS
Porphyromonas_endodontalis	0.0807665	0.842444	Low HS & High CS
Actinomyces_oris	0.593573	0.980707	Low HS & High CS
Lachnoanaerobaculum_saburreum	0.332492	0.736334	Low HS & High CS
Streptococcus_gordonii	0.648946	0.736334	Low HS & High CS
Leptotrichia_hofstadii	0.619838	0.736334	Low HS & High CS
Tannerella_forsythia	0.0366152	0.736334	Low HS & High CS
Treponema_socranskii	0.199828	0.842444	Low HS & High CS
Selenomonas_sputigena	0.199828	0.842444	Low HS & High CS
Actinomyces_georgiae	0.481856	0.736334	Low HS & High CS
Prevotella_maculosa	0.311227	0.842444	Low HS & High CS
Selenomonas_infelix	0.476296	0.736334	Low HS & High CS
Oribacterium_sinus	0.192105	0.736334	Low HS & High CS
Solobacterium_moorei	0.311227	0.736334	Low HS & High CS
Campylobacter_gracilis	0.638229	0.92283	Low HS & High CS
Prevotella_nigrescens	0.583513	0.736334	Low HS & High CS
Eikenella_corrodens	0.634899	0.736334	Low HS & High CS
Parvimonas_micra	0.0807665	0.92283	Low HS & High CS
Fusobacterium_nucleatum	0.0807665	0.990354	Low HS & High CS
Catonella_morbi	0.334672	0.842444	Low HS & High CS
Propionibacterium_propionicum	0.648811	0.842444	Low HS & High CS
Leptotrichia_wadei	0.629556	0.842444	Low HS & High CS
Prevotella_oris	0.0361476	0.842444	Low HS & High CS
Fretibacterium_fastidiosum	0.0041264	0.736334	Low HS & High CS
Atopobium_rimae	0.199828	0.736334	Low HS & High CS
Streptococcus_anginosus_group	0.299305	0.736334	Low HS & High CS
Aggregatibacter_actinomycetemcomitans	0.199828	0	Low HS & Low CS
Streptococcus_vestibularis	0.311227	0	Low HS & Low CS
Eubacterium_saphenum	0.0366152	0	Low HS & Low CS
Prevotella_baroniae	0.199828	0	Low HS & Low CS
Prevotella_pallens	0.311227	0	Low HS & Low CS
Treponema_denticola	0.0266115	0.59164	Low HS & Low CS
Eubacterium_yurii	0.497123	0.59164	Low HS & Low CS
Prevotella_shahii	0.483145	0.382637	Low HS & Low CS
Prevotella_denticola	0.164892	0.59164	Low HS & Low CS
Prevotella_scopos	0.648811	0	Low HS & Low CS
Dialister_invisus	0.0994147	0.59164	Low HS & Low CS
Prevotella_enoeca	0.0994147	0	Low HS & Low CS
Streptococcus_cristatus	0.664879	0.59164	Low HS & Low CS
Mogibacterium_diversum	0.177927	0	Low HS & Low CS
Actinomyces_meyeri	0.334672	0	Low HS & Low CS
Prevotella_salivae	0.476296	0.382637	Low HS & Low CS
Eubacterium_nodatum	0.0266115	0	Low HS & Low CS
Anaeroglobus_geminatus	0.199828	0.382637	Low HS & Low CS
Olsenella_uli	0.164892	0	Low HS & Low CS
Prevotella_veroralis	0.311227	0.382637	Low HS & Low CS
Prevotella_dentalis	0.0807665	0	Low HS & Low CS
Campylobacter_curvus	0.476296	0	Low HS & Low CS
Prevotella_marshii	0.199828	0	Low HS & Low CS
Actinomyces_gerencseriae	0.476296	0	Low HS & Low CS
Bifidobacterium_dentium	0.311227	0	Low HS & Low CS
Porphyromonas_gingivalis	0.0366152	0.382637	Low HS & Low CS
Streptococcus_sobrinus	0.334672	0	Low HS & Low CS
Filifactor_alocis	0.00696078	0.59164	Low HS & Low CS
Rothia_mucilaginosa	0.454422	0.59164	Low HS & Low CS
Neisseria_oralis	0.629556	0	Low HS & Low CS
Gemella_haemolysans	0.629556	0.382637	Low HS & Low CS
Slackia_exigua	0.199828	0	Low HS & Low CS
Prevotella_pleuritidis	0.37587	0.382637	Low HS & Low CS
Propionibacterium_acidifaciens	0.313454	0	Low HS & Low CS
Streptococcus_parasanguinis	0.648946	0	Low HS & Low CS
Prevotella_oralis	0.199828	0	Low HS & Low CS
Actinomyces_graevenitzii	0.481347	0	Low HS & Low CS
Alloprevotella_rava	0.334672	0	Low HS & Low CS
Atopobium_parvulum	0.311227	0.382637	Low HS & Low CS
Shuttleworthia_satelles	0.311227	0	Low HS & Low CS
Treponema_lecithinolyticum	0.199828	0.382637	Low HS & Low CS
Neisseria_macacae	0.177927	0	Low HS & Low CS
Streptococcus_intermedius	0.648811	0	Low HS & Low CS
Dialister_pneumosintes	0.199828	0	Low HS & Low CS
Selenomonas_flueggei	0.481347	0.59164	Low HS & Low CS
Peptostreptococcus_stomatis	0.199828	0.59164	Low HS & Low CS
Gemella_sanguinis	0.311227	0.382637	Low HS & Low CS
Prevotella_intermedia	0.183915	0.382637	Low HS & Low CS
Prevotella_fusca	0.199828	0	Low HS & Low CS
Veillonella_rodentium	0.629556	0	Low HS & Low CS
Bulleidia_extructa	0.164892	0.382637	Low HS & Low CS
Haemophilus_parahaemolyticus	0.454422	0	Low HS & Low CS
Alloprevotella_tannerae	0.199828	0.59164	Low HS & Low CS
Treponema_medium	0.199828	0.59164	Low HS & Low CS
Leptotrichia_goodfellowii	0.648811	0.382637	Low HS & Low CS
Eggerthia_catenaformis	0.177927	0	Low HS & Low CS
Granulicatella_elegans	0.629556	0	Low HS & Low CS
Neisseria_subflava	0.311227	0	Low HS & Low CS
Megasphaera_micronuciformis	0.311227	0	Low HS & Low CS
Cryptobacterium_curtum	0.311227	0	Low HS & Low CS
Veillonella_atypica	0.481347	0	Low HS & Low CS
Streptococcus_australis	0.648946	0	Low HS & Low CS
Campylobacter_rectus	0.183915	0	Low HS & Low CS
Streptococcus_constellatus	0.0396922	0	Low HS & Low CS
Scardovia_wiggsiae	0.454422	0	Low HS & Low CS
Morococcus_cerebrosus	0.648811	0	Low HS & Low CS
Streptococcus_salivarius	0.648946	0	Low HS & Low CS
Prevotella_buccae	0.0807665	0	Low HS & Low CS
Pseudoramibacter_alactolyticus	0.244956	0	Low HS & Low CS
Mogibacterium_timidum	0.0428389	0.382637	Low HS & Low CS
Streptococcus_mutans	0.458411	0	Low HS & Low CS
Streptococcus_thermophilus	0.629556	0.59164	Low HS & Low CS
Streptococcus_anginosus	0.476296	0.59164	Low HS & Low CS
Leptotrichia_trevisanii	0.497123	0.382637	Low HS & Low CS
Eubacterium_infirmum	0.199828	0.59164	Low HS & Low CS
Neisseria_mucosa	0.377912	0.382637	Low HS & Low CS
Prevotella_micans	0.334672	0	Low HS & Low CS
Olsenella_profusa	0.311227	0.382637	Low HS & Low CS
Selenomonas_artemidis	0.648811	0.59164	Low HS & Low CS
Prevotella_histicola	0.629556	0	Low HS & Low CS
Prevotella_multiformis	0.199828	0	Low HS & Low CS
Centipeda_periodontii	0.476296	0.59164	Low HS & Low CS
Veillonella_tobetsuensis	0.648811	0	Low HS & Low CS
Prevotella_oulorum	0.648946	0.59164	Low HS & Low CS
Treponema_maltophilum	0.0896215	0.382637	Low HS & Low CS
Treponema_vincentii	0.0807665	0.382637	Low HS & Low CS
Haemophilus_haemolyticus	0.454422	0	Low HS & Low CS
Johnsonella_ignava	0.334672	0.382637	Low HS & Low CS
Stomatobaculum_longum	0.454422	0.59164	Low HS & Low CS
Porphyromonas_somerae	0.664879	0	Low HS & Low CS
Streptococcus_milleri	0.476296	0	Low HS & Low CS
Abiotrophia_sp_HMSC24B09	0.664879	0	Low HS & Low CS
Actinomyces_sp_oral_taxon_170	0.664879	0.382637	Low HS & Low CS
Actinomyces_sp_oral_taxon_180	0.476296	0.382637	Low HS & Low CS
Actinomyces_sp_oral_taxon_414	0.476296	0	Low HS & Low CS
Actinomyces_sp_oral_taxon_897	0.476296	0	Low HS & Low CS
Aggregatibacter_sp_oral_taxon_458	0.664879	0.382637	Low HS & Low CS
Bacteroidetes_oral_taxon_274	0.299305	0.382637	Low HS & Low CS
Capnocytophaga_sp_oral_taxon_332	0.476296	0	Low HS & Low CS
Capnocytophaga_sp_oral_taxon_338	0.31187	0	Low HS & Low CS
Haemophilus_sp_HMSC71H05	0.31187	0	Low HS & Low CS
Leptotrichia_sp_oral_taxon_212	0.664879	0.382637	Low HS & Low CS
Leptotrichia_sp_oral_taxon_215	0.476296	0	Low HS & Low CS
Leptotrichia_sp_oral_taxon_225	0.664879	0.382637	Low HS & Low CS
Leptotrichia_sp_oral_taxon_879	0.664879	0	Low HS & Low CS
Oribacterium_sp_oral_taxon_078	0.476296	0.382637	Low HS & Low CS
Ottowia_sp_oral_taxon_894	0.476296	0	Low HS & Low CS
Parvimonas_sp_oral_taxon_110	0.476296	0	Low HS & Low CS
Porphyromonas_sp_oral_taxon_278	0.476296	0	Low HS & Low CS
Prevotella_sp_F0091	0.476296	0	Low HS & Low CS
Selenomonas_sp_FOBRC6	0.476296	0	Low HS & Low CS
Selenomonas_sp_oral_taxon_126	0.476296	0	Low HS & Low CS
Selenomonas_sp_oral_taxon_138	0.476296	0	Low HS & Low CS
Selenomonas_sp_oral_taxon_892	0.476296	0	Low HS & Low CS
Selenomonas_sp_oral_taxon_920	0.476296	0.382637	Low HS & Low CS
Streptococcus_sp_oral_taxon_056	0.476296	0	Low HS & Low CS
Tannerella_sp_oral_taxon_HOT_286	0.664879	0.382637	Low HS & Low CS
Treponema_sp_OMZ_838	0.476296	0	Low HS & Low CS
Veillonella_dispar	0.872246	0.59164	High HS & Low CS
Leptotrichia_buccalis	0.939057	0.382637	High HS & Low CS
Neisseria_sicca	0.789565	0	High HS & Low CS
Granulicatella_adiacens	0.872246	0.59164	High HS & Low CS
Selenomonas_noxia	0.782364	0.382637	High HS & Low CS
Haemophilus_parainfluenzae	0.872246	0.59164	High HS & Low CS
Fusobacterium_periodonticum	0.885227	0.382637	High HS & Low CS
Campylobacter_showae	0.802613	0.382637	High HS & Low CS
Actinomyces_viscosus	0.864601	0.382637	High HS & Low CS
Cardiobacterium_valvarum	0.886619	0.59164	High HS & Low CS
Leptotrichia_shahii	0.759441	0.382637	High HS & Low CS
Capnocytophaga_haemolytica	0.759441	0	High HS & Low CS
Propionibacterium_acnes	0.864601	0	High HS & Low CS
Prevotella_melaninogenica	0.759194	0.59164	High HS & Low CS
Abiotrophia_defectiva	0.885227	0.382637	High HS & Low CS
Haemophilus_sputorum	0.759441	0	High HS & Low CS
Neisseria_flavescens	0.802613	0	High HS & Low CS
Aggregatibacter_aphrophilus	0.759441	0.382637	High HS & Low CS
Lachnoanaerobaculum_umeaense	0.759441	0.59164	High HS & Low CS
Kingella_denitrificans	0.868769	0.382637	High HS & Low CS
Neisseria_bacilliformis	0.946911	0	High HS & Low CS
Streptococcus_infantis	0.782364	0	High HS & Low CS
Aggregatibacter_segnis	0.864601	0.59164	High HS & Low CS
Actinomyces_johnsonii	0.789565	0.382637	High HS & Low CS
Actinobaculum_sp_oral_taxon_183	0.789565	0	High HS & Low CS
Actinomyces_sp_oral_taxon_448	0.789565	0.59164	High HS & Low CS
Neisseria_sp_oral_taxon_014	0.789565	0	High HS & Low CS

### Sheet: ST21B
Table showing the species-level HAC-Scores for all 196 taxa. The HAC-score was computed as a single combinatorial index accounting for the association scores with two hallmark properties, namely Core-Association (CS) and Health-Association (HS). Also shown are the intermediate Mean and Reward scores that were used to compute the final HAC-scores for Subgingival Subsite
	Core-Association Score (CS)	Health-Association Score (HS)	Mean Score (Mean of CS, HS)	Reward Score (1 - GINI of HS, CS)	HAC-Score (Mean Score * Reward Score)	HAC-Score (Ranked)
Capnocytophaga_gingivalis	0.967846	0.981407	0.974626	0.993043	0.967846	1
Kingella_oralis	0.967846	0.934048	0.950947	0.98223	0.934048	0.993769
Capnocytophaga_leadbetteri	0.92283	0.979473	0.951151	0.970224	0.92283	0.987539
Lautropia_mirabilis	0.92283	0.946911	0.93487	0.987121	0.92283	0.971963
Capnocytophaga_granulosa	0.92283	0.938262	0.930546	0.991708	0.92283	0.971963
Capnocytophaga_sputigena	0.92283	1	0.961415	0.959866	0.92283	0.971963
Corynebacterium_durum	0.92283	0.943875	0.933352	0.988726	0.92283	0.971963
Streptococcus_sanguinis	0.990354	0.872246	0.9313	0.93659	0.872246	0.956386
Capnocytophaga_ochracea	0.967846	0.864601	0.916223	0.943657	0.864601	0.950156
Corynebacterium_matruchotii	0.842444	0.978272	0.910358	0.925398	0.842444	0.943925
Cardiobacterium_hominis	0.842444	0.946911	0.894677	0.941618	0.842444	0.937695
Rothia_aeria	0.842444	0.981407	0.911925	0.923808	0.842444	0.928349
Veillonella_parvula	0.842444	0.872246	0.857345	0.982619	0.842444	0.928349
Actinomyces_massiliensis	0.92283	0.820021	0.871425	0.941011	0.820021	0.919003
Prevotella_saccharolytica	0.842444	0.772232	0.807338	0.956517	0.772232	0.912773
Streptococcus_mitis	0.92283	0.759441	0.841135	0.902876	0.759441	0.903427
Porphyromonas_catoniae	0.92283	0.759441	0.841135	0.902876	0.759441	0.903427
Streptococcus_oralis	0.736334	0.872246	0.80429	0.915508	0.736334	0.88785
Campylobacter_concisus	0.736334	0.859615	0.797975	0.922754	0.736334	0.88785
Prevotella_loescheii	0.736334	0.772232	0.754283	0.976204	0.736334	0.88785
Neisseria_elongata	0.736334	0.981407	0.858871	0.857329	0.736334	0.872274
Gemella_morbillorum	0.736334	0.802613	0.769473	0.956933	0.736334	0.872274
Actinomyces_naeslundii	0.842444	0.726654	0.784549	0.926206	0.726654	0.862928
Rothia_dentocariosa	1	0.70192	0.85096	0.824857	0.70192	0.856698
Streptococcus_gordonii	0.736334	0.648946	0.69264	0.936916	0.648946	0.850467
Propionibacterium_propionicum	0.842444	0.648811	0.745628	0.870155	0.648811	0.844237
Campylobacter_gracilis	0.92283	0.638229	0.780529	0.817687	0.638229	0.838006
Eikenella_corrodens	0.736334	0.634899	0.685616	0.926026	0.634899	0.831776
Leptotrichia_wadei	0.842444	0.629556	0.736	0.855375	0.629556	0.825545
Leptotrichia_hofstadii	0.736334	0.619838	0.678086	0.914099	0.619838	0.819315
Actinomyces_oris	0.980707	0.593573	0.78714	0.754088	0.593573	0.813084
Actinomyces_sp_oral_taxon_448	0.59164	0.789565	0.690602	0.856701	0.59164	0.806854
Veillonella_dispar	0.59164	0.872246	0.731943	0.808314	0.59164	0.775701
Granulicatella_adiacens	0.59164	0.872246	0.731943	0.808314	0.59164	0.775701
Streptococcus_cristatus	0.59164	0.664879	0.628259	0.941713	0.59164	0.775701
Haemophilus_parainfluenzae	0.59164	0.872246	0.731943	0.808314	0.59164	0.775701
Cardiobacterium_valvarum	0.59164	0.886619	0.739129	0.800455	0.59164	0.775701
Prevotella_melaninogenica	0.59164	0.759194	0.675417	0.875962	0.59164	0.775701
Streptococcus_thermophilus	0.59164	0.629556	0.610598	0.968952	0.59164	0.775701
Lachnoanaerobaculum_umeaense	0.59164	0.759441	0.67554	0.875802	0.59164	0.775701
Aggregatibacter_segnis	0.59164	0.864601	0.72812	0.812558	0.59164	0.775701
Selenomonas_artemidis	0.59164	0.648811	0.620226	0.953911	0.59164	0.741433
Prevotella_oulorum	0.59164	0.648946	0.620293	0.953807	0.59164	0.741433
Actinomyces_odontolyticus	0.736334	0.591443	0.663889	0.890877	0.591443	0.732087
Prevotella_nigrescens	0.736334	0.583513	0.659924	0.884213	0.583513	0.725857
Eubacterium_yurii	0.59164	0.497123	0.544381	0.913188	0.497123	0.719626
Actinomyces_georgiae	0.736334	0.481856	0.609095	0.791102	0.481856	0.713396
Selenomonas_flueggei	0.59164	0.481347	0.536494	0.89721	0.481347	0.707165
Streptococcus_anginosus	0.59164	0.476296	0.533968	0.891994	0.476296	0.697819
Centipeda_periodontii	0.59164	0.476296	0.533968	0.891994	0.476296	0.697819
Selenomonas_infelix	0.736334	0.476296	0.606315	0.785559	0.476296	0.688474
Rothia_mucilaginosa	0.59164	0.454422	0.523031	0.868824	0.454422	0.679128
Stomatobaculum_longum	0.59164	0.454422	0.523031	0.868824	0.454422	0.679128
Campylobacter_showae	0.382637	0.802613	0.592625	0.645664	0.382637	0.660436
Leptotrichia_shahii	0.382637	0.759441	0.571039	0.670071	0.382637	0.660436
Aggregatibacter_aphrophilus	0.382637	0.759441	0.571039	0.670071	0.382637	0.660436
Kingella_denitrificans	0.382637	0.868769	0.625703	0.611531	0.382637	0.660436
Prevotella_shahii	0.382637	0.483145	0.432891	0.88391	0.382637	0.598131
Prevotella_salivae	0.382637	0.476296	0.429467	0.890958	0.382637	0.598131
Selenomonas_noxia	0.382637	0.782364	0.5825	0.656887	0.382637	0.598131
Fusobacterium_periodonticum	0.382637	0.885227	0.633932	0.603593	0.382637	0.598131
Gemella_haemolysans	0.382637	0.629556	0.506096	0.756055	0.382637	0.598131
Abiotrophia_defectiva	0.382637	0.885227	0.633932	0.603593	0.382637	0.598131
Leptotrichia_trevisanii	0.382637	0.497123	0.43988	0.869867	0.382637	0.598131
Actinomyces_johnsonii	0.382637	0.789565	0.586101	0.652851	0.382637	0.598131
Actinomyces_sp_oral_taxon_170	0.382637	0.664879	0.523758	0.730561	0.382637	0.598131
Actinomyces_sp_oral_taxon_180	0.382637	0.476296	0.429467	0.890958	0.382637	0.598131
Aggregatibacter_sp_oral_taxon_458	0.382637	0.664879	0.523758	0.730561	0.382637	0.598131
Leptotrichia_sp_oral_taxon_212	0.382637	0.664879	0.523758	0.730561	0.382637	0.598131
Leptotrichia_sp_oral_taxon_225	0.382637	0.664879	0.523758	0.730561	0.382637	0.598131
Oribacterium_sp_oral_taxon_078	0.382637	0.476296	0.429467	0.890958	0.382637	0.598131
Selenomonas_sp_oral_taxon_920	0.382637	0.476296	0.429467	0.890958	0.382637	0.598131
Tannerella_sp_oral_taxon_HOT_286	0.382637	0.664879	0.523758	0.730561	0.382637	0.598131
Leptotrichia_buccalis	0.382637	0.939057	0.660847	0.57901	0.382637	0.538941
Actinomyces_viscosus	0.382637	0.864601	0.623619	0.613575	0.382637	0.538941
Leptotrichia_goodfellowii	0.382637	0.648811	0.515724	0.741941	0.382637	0.538941
Neisseria_mucosa	0.382637	0.377912	0.380274	0.993788	0.377912	0.52648
Prevotella_pleuritidis	0.382637	0.37587	0.379253	0.991079	0.37587	0.520249
Johnsonella_ignava	0.382637	0.334672	0.358654	0.933133	0.334672	0.514019
Catonella_morbi	0.842444	0.334672	0.588558	0.568631	0.334672	0.507788
Lachnoanaerobaculum_saburreum	0.736334	0.332492	0.534413	0.622163	0.332492	0.501558
Prevotella_veroralis	0.382637	0.311227	0.346932	0.897083	0.311227	0.485981
Atopobium_parvulum	0.382637	0.311227	0.346932	0.897083	0.311227	0.485981
Gemella_sanguinis	0.382637	0.311227	0.346932	0.897083	0.311227	0.485981
Olsenella_profusa	0.382637	0.311227	0.346932	0.897083	0.311227	0.485981
Prevotella_maculosa	0.842444	0.311227	0.576835	0.539542	0.311227	0.46729
Solobacterium_moorei	0.736334	0.311227	0.52378	0.594193	0.311227	0.46729
Bacteroidetes_oral_taxon_274	0.382637	0.299305	0.340971	0.877802	0.299305	0.457944
Streptococcus_anginosus_group	0.736334	0.299305	0.51782	0.57801	0.299305	0.451713
Anaeroglobus_geminatus	0.382637	0.199828	0.291232	0.686146	0.199828	0.442368
Treponema_lecithinolyticum	0.382637	0.199828	0.291232	0.686146	0.199828	0.442368
Treponema_socranskii	0.842444	0.199828	0.521136	0.383447	0.199828	0.426791
Selenomonas_sputigena	0.842444	0.199828	0.521136	0.383447	0.199828	0.426791
Atopobium_rimae	0.736334	0.199828	0.468081	0.426909	0.199828	0.426791
Peptostreptococcus_stomatis	0.59164	0.199828	0.395734	0.504955	0.199828	0.404984
Alloprevotella_tannerae	0.59164	0.199828	0.395734	0.504955	0.199828	0.404984
Treponema_medium	0.59164	0.199828	0.395734	0.504955	0.199828	0.404984
Eubacterium_infirmum	0.59164	0.199828	0.395734	0.504955	0.199828	0.404984
Oribacterium_sinus	0.736334	0.192105	0.46422	0.413823	0.192105	0.389408
Prevotella_intermedia	0.382637	0.183915	0.283276	0.649243	0.183915	0.383178
Bulleidia_extructa	0.382637	0.164892	0.273764	0.602313	0.164892	0.376947
Prevotella_denticola	0.59164	0.164892	0.378266	0.435915	0.164892	0.370717
Dialister_invisus	0.59164	0.0994147	0.345527	0.287719	0.0994147	0.364486
Treponema_maltophilum	0.382637	0.0896215	0.236129	0.379545	0.0896215	0.358255
Fusobacterium_nucleatum	0.990354	0.0807665	0.53556	0.150808	0.0807665	0.352025
Porphyromonas_endodontalis	0.842444	0.0807665	0.461605	0.174969	0.0807665	0.345794
Eubacterium_brachy	0.92283	0.0807665	0.501798	0.160954	0.0807665	0.336449
Parvimonas_micra	0.92283	0.0807665	0.501798	0.160954	0.0807665	0.336449
Treponema_vincentii	0.382637	0.0807665	0.231702	0.34858	0.0807665	0.327103
Mogibacterium_timidum	0.382637	0.0428389	0.212738	0.201369	0.0428389	0.320872
Porphyromonas_gingivalis	0.382637	0.0366152	0.209626	0.174669	0.0366152	0.314642
Tannerella_forsythia	0.736334	0.0366152	0.386475	0.0947415	0.0366152	0.308411
Prevotella_oris	0.842444	0.0361476	0.439296	0.0822853	0.0361476	0.302181
Treponema_denticola	0.59164	0.0266115	0.309126	0.0860863	0.0266115	0.29595
Filifactor_alocis	0.59164	0.00696078	0.2993	0.0232569	0.00696078	0.28972
Fretibacterium_fastidiosum	0.736334	0.0041264	0.37023	0.0111455	0.0041264	0.283489
Streptococcus_vestibularis	0	0.311227	0.155613	1.11022e-16	1.72765e-17	0.258567
Prevotella_pallens	0	0.311227	0.155613	1.11022e-16	1.72765e-17	0.258567
Bifidobacterium_dentium	0	0.311227	0.155613	1.11022e-16	1.72765e-17	0.258567
Shuttleworthia_satelles	0	0.311227	0.155613	1.11022e-16	1.72765e-17	0.258567
Neisseria_subflava	0	0.311227	0.155613	1.11022e-16	1.72765e-17	0.258567
Megasphaera_micronuciformis	0	0.311227	0.155613	1.11022e-16	1.72765e-17	0.258567
Cryptobacterium_curtum	0	0.311227	0.155613	1.11022e-16	1.72765e-17	0.258567
Pseudoramibacter_alactolyticus	0	0.244956	0.122478	1.11022e-16	1.35978e-17	0.233645
Prevotella_enoeca	0	0.0994147	0.0497073	1.11022e-16	5.51862e-18	0.227414
Streptococcus_constellatus	0	0.0396922	0.0198461	1.11022e-16	2.20336e-18	0.221184
Aggregatibacter_actinomycetemcomitans	0	0.199828	0.099914	0	0	0
Eubacterium_saphenum	0	0.0366152	0.0183076	0	0	0
Neisseria_sicca	0	0.789565	0.394782	0	0	0
Prevotella_baroniae	0	0.199828	0.099914	0	0	0
Prevotella_scopos	0	0.648811	0.324406	0	0	0
Mogibacterium_diversum	0	0.177927	0.0889637	0	0	0
Actinomyces_meyeri	0	0.334672	0.167336	0	0	0
Eubacterium_nodatum	0	0.0266115	0.0133057	0	0	0
Olsenella_uli	0	0.164892	0.0824458	0	0	0
Prevotella_dentalis	0	0.0807665	0.0403832	0	0	0
Campylobacter_curvus	0	0.476296	0.238148	0	0	0
Prevotella_marshii	0	0.199828	0.099914	0	0	0
Actinomyces_gerencseriae	0	0.476296	0.238148	0	0	0
Streptococcus_sobrinus	0	0.334672	0.167336	0	0	0
Neisseria_oralis	0	0.629556	0.314778	0	0	0
Slackia_exigua	0	0.199828	0.099914	0	0	0
Propionibacterium_acidifaciens	0	0.313454	0.156727	0	0	0
Streptococcus_parasanguinis	0	0.648946	0.324473	0	0	0
Prevotella_oralis	0	0.199828	0.099914	0	0	0
Actinomyces_graevenitzii	0	0.481347	0.240674	0	0	0
Alloprevotella_rava	0	0.334672	0.167336	0	0	0
Neisseria_macacae	0	0.177927	0.0889637	0	0	0
Streptococcus_intermedius	0	0.648811	0.324406	0	0	0
Dialister_pneumosintes	0	0.199828	0.099914	0	0	0
Prevotella_fusca	0	0.199828	0.099914	0	0	0
Veillonella_rodentium	0	0.629556	0.314778	0	0	0
Haemophilus_parahaemolyticus	0	0.454422	0.227211	0	0	0
Capnocytophaga_haemolytica	0	0.759441	0.379721	0	0	0
Propionibacterium_acnes	0	0.864601	0.4323	0	0	0
Eggerthia_catenaformis	0	0.177927	0.0889637	0	0	0
Granulicatella_elegans	0	0.629556	0.314778	0	0	0
Haemophilus_sputorum	0	0.759441	0.379721	0	0	0
Veillonella_atypica	0	0.481347	0.240674	0	0	0
Streptococcus_australis	0	0.648946	0.324473	0	0	0
Campylobacter_rectus	0	0.183915	0.0919574	0	0	0
Scardovia_wiggsiae	0	0.454422	0.227211	0	0	0
Morococcus_cerebrosus	0	0.648811	0.324406	0	0	0
Streptococcus_salivarius	0	0.648946	0.324473	0	0	0
Prevotella_buccae	0	0.0807665	0.0403832	0	0	0
Streptococcus_mutans	0	0.458411	0.229205	0	0	0
Neisseria_flavescens	0	0.802613	0.401306	0	0	0
Prevotella_micans	0	0.334672	0.167336	0	0	0
Neisseria_bacilliformis	0	0.946911	0.473455	0	0	0
Streptococcus_infantis	0	0.782364	0.391182	0	0	0
Prevotella_histicola	0	0.629556	0.314778	0	0	0
Prevotella_multiformis	0	0.199828	0.099914	0	0	0
Veillonella_tobetsuensis	0	0.648811	0.324406	0	0	0
Haemophilus_haemolyticus	0	0.454422	0.227211	0	0	0
Porphyromonas_somerae	0	0.664879	0.332439	0	0	0
Streptococcus_milleri	0	0.476296	0.238148	0	0	0
Abiotrophia_sp_HMSC24B09	0	0.664879	0.332439	0	0	0
Actinobaculum_sp_oral_taxon_183	0	0.789565	0.394782	0	0	0
Actinomyces_sp_oral_taxon_414	0	0.476296	0.238148	0	0	0
Actinomyces_sp_oral_taxon_897	0	0.476296	0.238148	0	0	0
Capnocytophaga_sp_oral_taxon_332	0	0.476296	0.238148	0	0	0
Capnocytophaga_sp_oral_taxon_338	0	0.31187	0.155935	0	0	0
Haemophilus_sp_HMSC71H05	0	0.31187	0.155935	0	0	0
Leptotrichia_sp_oral_taxon_215	0	0.476296	0.238148	0	0	0
Leptotrichia_sp_oral_taxon_879	0	0.664879	0.332439	0	0	0
Neisseria_sp_oral_taxon_014	0	0.789565	0.394782	0	0	0
Ottowia_sp_oral_taxon_894	0	0.476296	0.238148	0	0	0
Parvimonas_sp_oral_taxon_110	0	0.476296	0.238148	0	0	0
Porphyromonas_sp_oral_taxon_278	0	0.476296	0.238148	0	0	0
Prevotella_sp_F0091	0	0.476296	0.238148	0	0	0
Selenomonas_sp_FOBRC6	0	0.476296	0.238148	0	0	0
Selenomonas_sp_oral_taxon_126	0	0.476296	0.238148	0	0	0
Selenomonas_sp_oral_taxon_138	0	0.476296	0.238148	0	0	0
Selenomonas_sp_oral_taxon_892	0	0.476296	0.238148	0	0	0
Streptococcus_sp_oral_taxon_056	0	0.476296	0.238148	0	0	0
Treponema_sp_OMZ_838	0	0.476296	0.238148	0	0	0
