## Supplementary material for "Multi-cohort analysis of 37,739 oral microbiomes reveals ecologically influential health-associated microbial sub-communities across major oral subsites": Table S22

### Sheet: ST22
Table S22. PCA coordinates of consensus subgingival taxa based on community-wide taxon-taxon association profiles along with its modules: PC1 and PC2 coordinates of consensus subgingival taxa generated from PCA of community-wide taxon-taxon association profiles along with the module number to which they belong to.
Taxa	PC1	PC2	HAC	Module
Capnocytophaga gingivalis	-12.5498	-3.28323	1	1
Kingella oralis	-12.7763	4.271	0.993769	1
Capnocytophaga leadbetteri	-7.18391	-9.70538	0.987539	1
Lautropia mirabilis	-13.4784	-0.917448	0.971963	1
Capnocytophaga granulosa	-5.94844	-7.87786	0.971963	1
Capnocytophaga sputigena	-12.7186	-7.22615	0.971963	1
Corynebacterium durum	-13.323	-0.0851555	0.971963	1
Streptococcus sanguinis	-15.6231	5.35669	0.956386	1
Capnocytophaga ochracea	-3.64364	-3.91516	0.950156	1
Corynebacterium matruchotii	-9.44755	0.5556	0.943925	1
Cardiobacterium hominis	-12.2878	-7.76815	0.937695	1
Rothia aeria	-13.9447	2.51697	0.928349	1
Veillonella parvula	-3.52891	11.1726	0.928349	1
Actinomyces massiliensis	-13.1688	2.20115	0.919003	1
Prevotella saccharolytica	1.30335	-10.5295	0.912773	2
Streptococcus mitis	-10.1999	5.7287	0.903427	1
Porphyromonas catoniae	-6.14498	-8.28247	0.903427	1
Streptococcus oralis	-9.96114	5.37126	0.88785	1
Campylobacter concisus	-1.72794	-3.25434	0.88785	1
Prevotella loescheii	-2.01108	-11.8616	0.88785	1
Neisseria elongata	-12.942	-5.84049	0.872274	1
Gemella morbillorum	-3.39108	-9.77475	0.872274	1
Actinomyces naeslundii	-12.1855	1.92442	0.862928	1
Rothia dentocariosa	-12.8752	11.6057	0.856698	1
Streptococcus gordonii	-5.78871	7.61247	0.850467	1
Propionibacterium propionicum	-9.28789	-7.97816	0.844237	1
Campylobacter gracilis	5.75418	1.0063	0.838006	2
Eikenella corrodens	-9.68885	-12.2423	0.831776	1
Leptotrichia wadei	4.64026	1.02531	0.825545	2
Leptotrichia hofstadii	-4.97159	-6.76544	0.819315	1
Actinomyces oris	-9.98342	8.6494	0.813084	1
Actinomyces sp oral taxon 448	-3.75512	7.50517	0.806854	1
Veillonella dispar	-4.82829	10.1814	0.775701	1
Granulicatella adiacens	-10.0809	-0.309173	0.775701	1
Streptococcus cristatus	-6.53659	0.857723	0.775701	1
Haemophilus parainfluenzae	-13.5831	4.4312	0.775701	1
Cardiobacterium valvarum	-7.90548	-11.4526	0.775701	1
Prevotella melaninogenica	6.96713	2.39477	0.775701	2
Streptococcus thermophilus	-6.11575	7.61478	0.775701	1
Lachnoanaerobaculum umeaense	-1.50249	-2.37167	0.775701	1
Aggregatibacter segnis	-5.55192	-8.66807	0.775701	1
Selenomonas artemidis	-0.324204	-3.06765	0.741433	1
Prevotella oulorum	8.87175	4.21851	0.741433	2
Actinomyces odontolyticus	-6.53873	1.62393	0.732087	1
Prevotella nigrescens	9.94844	-0.137607	0.725857	2
Eubacterium yurii	-0.849999	-10.0786	0.719626	1
Actinomyces georgiae	-3.35838	-3.43629	0.713396	1
Selenomonas flueggei	7.64632	0.959194	0.707165	2
Streptococcus anginosus	-2.77101	5.42362	0.697819	1
Centipeda periodontii	8.56945	-4.8718	0.697819	2
Selenomonas infelix	5.62525	-6.49336	0.688474	2
Rothia mucilaginosa	-10.6428	8.34295	0.679128	1
Stomatobaculum longum	6.41062	6.24883	0.679128	2
Campylobacter showae	-3.12216	-14.6737	0.660436	1
Leptotrichia shahii	-3.68199	0.375917	0.660436	1
Aggregatibacter aphrophilus	-8.71842	-5.00791	0.660436	1
Kingella denitrificans	-10.33	-6.91924	0.660436	1
Prevotella shahii	0.511409	-2.02014	0.598131	1
Prevotella salivae	4.12724	8.15893	0.598131	2
Selenomonas noxia	1.70098	-3.83777	0.598131	2
Fusobacterium periodonticum	-5.39155	-6.43789	0.598131	1
Gemella haemolysans	-8.80248	0.39341	0.598131	1
Abiotrophia defectiva	-11.967	-6.65139	0.598131	1
Leptotrichia trevisanii	-1.57834	-0.0322511	0.598131	1
Actinomyces johnsonii	-7.20691	-2.85203	0.598131	1
Actinomyces sp oral taxon 170	-7.57187	1.39665	0.598131	1
Actinomyces sp oral taxon 180	-0.199401	5.46187	0.598131	1
Aggregatibacter sp oral taxon 458	-6.8537	-4.33389	0.598131	1
Leptotrichia sp oral taxon 212	-6.58247	-5.79156	0.598131	1
Leptotrichia sp oral taxon 225	-5.36894	-5.14239	0.598131	1
Oribacterium sp oral taxon 078	3.00785	3.67071	0.598131	2
Selenomonas sp oral taxon 920	0.703858	-5.07816	0.598131	1
Tannerella sp oral taxon HOT 286	-1.85497	-4.28784	0.598131	1
Leptotrichia buccalis	-1.43836	-10.0343	0.538941	1
Actinomyces viscosus	-5.57264	6.61944	0.538941	1
Leptotrichia goodfellowii	-5.87958	-6.18035	0.538941	1
Neisseria mucosa	-9.86178	-1.74389	0.52648	1
Prevotella pleuritidis	6.31559	1.77434	0.520249	2
Johnsonella ignava	0.222169	-6.50858	0.514019	1
Catonella morbi	7.77213	-9.88984	0.507788	2
Lachnoanaerobaculum saburreum	2.50005	0.858499	0.501558	2
Prevotella veroralis	8.74608	3.32447	0.485981	2
Atopobium parvulum	5.17693	10.3652	0.485981	2
Gemella sanguinis	-8.24333	2.19379	0.485981	1
Olsenella profusa	5.62876	3.74497	0.485981	2
Prevotella maculosa	10.3445	-4.24893	0.46729	2
Solobacterium moorei	11.5166	0.993896	0.46729	2
Bacteroidetes oral taxon 274	1.0474	-1.43248	0.457944	2
Streptococcus anginosus group	2.47062	4.20957	0.451713	2
Anaeroglobus geminatus	13.9215	1.11104	0.442368	2
Treponema lecithinolyticum	8.73268	-2.26112	0.442368	2
Treponema socranskii	16.9928	-6.82421	0.426791	2
Selenomonas sputigena	16.4455	-1.79833	0.426791	2
Atopobium rimae	13.7497	3.3802	0.426791	2
Peptostreptococcus stomatis	6.30533	-3.11915	0.404984	2
Alloprevotella tannerae	12.0277	-1.17904	0.404984	2
Treponema medium	11.512	-4.2286	0.404984	2
Eubacterium infirmum	13.9073	-2.11842	0.404984	2
Oribacterium sinus	-0.0321334	4.81366	0.389408	1
Prevotella intermedia	5.5465	-2.24932	0.383178	2
Bulleidia extructa	7.09213	0.146032	0.376947	2
Prevotella denticola	12.2625	4.64562	0.370717	2
Dialister invisus	14.9939	-1.44829	0.364486	2
Treponema maltophilum	12.8058	-7.72518	0.358255	2
Fusobacterium nucleatum	9.06368	-4.75897	0.352025	2
Porphyromonas endodontalis	10.4083	-1.57871	0.345794	2
Eubacterium brachy	10.067	-3.06001	0.336449	2
Parvimonas micra	10.9466	-0.737125	0.336449	2
Treponema vincentii	12.608	-2.90812	0.327103	2
Mogibacterium timidum	12.0634	0.360153	0.320872	2
Porphyromonas gingivalis	3.4116	3.97937	0.314642	2
Tannerella forsythia	12.2292	-3.5013	0.308411	2
Prevotella oris	12.5901	1.91118	0.302181	2
Treponema denticola	10.7084	-2.11675	0.29595	2
Filifactor alocis	10.9689	-4.35242	0.28972	2
Fretibacterium fastidiosum	13.4533	-2.29059	0.283489	2
Streptococcus vestibularis	-3.51845	7.1615	0.258567	1
Prevotella pallens	1.03398	3.46863	0.258567	2
Bifidobacterium dentium	4.89904	8.25142	0.258567	2
Shuttleworthia satelles	12.5196	4.68901	0.258567	2
Neisseria subflava	-6.75963	-1.74853	0.258567	1
Megasphaera micronuciformis	6.71681	7.22037	0.258567	2
Cryptobacterium curtum	1.09282	6.39497	0.258567	2
Pseudoramibacter alactolyticus	7.06823	4.40184	0.233645	2
Prevotella enoeca	8.27234	0.969414	0.227414	2
Streptococcus constellatus	2.17617	3.08036	0.221184	2
Aggregatibacter actinomycetemcomitans	-1.11753	0.47737	0	1
Eubacterium saphenum	6.81469	1.09422	0	2
Neisseria sicca	-10.2836	-3.66019	0	1
Prevotella baroniae	10.1105	1.09031	0	2
Prevotella scopos	2.35346	1.921	0	2
Mogibacterium diversum	5.42363	3.49249	0	2
Actinomyces meyeri	0.90664	-1.22327	0	2
Eubacterium nodatum	7.83229	-0.579267	0	2
Olsenella uli	13.2177	2.55395	0	2
Prevotella dentalis	8.8002	2.02458	0	2
Campylobacter curvus	0.901391	-0.437398	0	2
Prevotella marshii	12.1065	-4.19239	0	2
Actinomyces gerencseriae	-1.58337	3.39973	0	1
Streptococcus sobrinus	-2.73829	8.99573	0	1
Neisseria oralis	-4.96799	1.61367	0	1
Slackia exigua	15.3546	0.514052	0	2
Propionibacterium acidifaciens	-1.73478	9.5286	0	1
Streptococcus parasanguinis	-3.28612	14.4961	0	1
Prevotella oralis	14.6216	0.597491	0	2
Actinomyces graevenitzii	-6.19992	7.75238	0	1
Alloprevotella rava	8.88846	1.09121	0	2
Neisseria macacae	-7.81191	0.685858	0	1
Streptococcus intermedius	-4.25885	5.92698	0	1
Dialister pneumosintes	14.7758	-0.542444	0	2
Prevotella fusca	3.13406	1.69215	0	2
Veillonella rodentium	-4.38069	7.24474	0	1
Haemophilus parahaemolyticus	-9.81919	3.00276	0	1
Capnocytophaga haemolytica	-5.43379	-3.28857	0	1
Propionibacterium acnes	-8.3928	8.40272	0	1
Eggerthia catenaformis	7.15294	2.36379	0	2
Granulicatella elegans	-7.21876	-1.25569	0	1
Haemophilus sputorum	-8.33264	3.42285	0	1
Veillonella atypica	4.11924	10.6154	0	2
Streptococcus australis	-7.07432	4.25154	0	1
Campylobacter rectus	9.44308	-6.35	0	2
Scardovia wiggsiae	3.09034	13.9955	0	2
Morococcus cerebrosus	-6.50696	4.54226	0	1
Streptococcus salivarius	-5.73462	11.453	0	1
Prevotella buccae	16.5605	0.383601	0	2
Streptococcus mutans	-0.868062	14.5878	0	1
Neisseria flavescens	-12.4131	-8.75712	0	1
Prevotella micans	8.657	-6.80905	0	2
Neisseria bacilliformis	-6.70016	4.23025	0	1
Streptococcus infantis	-10.026	1.97169	0	1
Prevotella histicola	3.45366	11.9972	0	2
Prevotella multiformis	7.09714	5.23116	0	2
Veillonella tobetsuensis	-4.15063	8.25065	0	1
Haemophilus haemolyticus	-8.44016	0.839959	0	1
Porphyromonas somerae	-8.85875	-5.13457	0	1
Streptococcus milleri	1.607	2.92568	0	2
Abiotrophia sp HMSC24B09	-8.87702	-6.91749	0	1
Actinobaculum sp oral taxon 183	-5.56279	2.79971	0	1
Actinomyces sp oral taxon 414	2.59805	-3.07954	0	2
Actinomyces sp oral taxon 897	1.54577	-1.72694	0	2
Capnocytophaga sp oral taxon 332	-4.00379	-3.86213	0	1
Capnocytophaga sp oral taxon 338	-3.25386	-3.38794	0	1
Haemophilus sp HMSC71H05	-5.05223	3.41063	0	1
Leptotrichia sp oral taxon 215	-4.90429	-4.09054	0	1
Leptotrichia sp oral taxon 879	-5.54281	-3.91562	0	1
Neisseria sp oral taxon 014	-8.02969	-4.23392	0	1
Ottowia sp oral taxon 894	-6.24379	-3.81629	0	1
Parvimonas sp oral taxon 110	-1.93952	1.51522	0	1
Porphyromonas sp oral taxon 278	-2.97311	-5.01864	0	1
Prevotella sp F0091	5.22973	0.863987	0	2
Selenomonas sp FOBRC6	5.18003	-4.08267	0	2
Selenomonas sp oral taxon 126	7.6563	-1.67348	0	2
Selenomonas sp oral taxon 138	5.17311	-3.87915	0	2
Selenomonas sp oral taxon 892	1.76969	-5.82656	0	2
Streptococcus sp oral taxon 056	-7.17517	-3.29276	0	1
Treponema sp OMZ 838	5.85715	-3.23926	0	2
