## Supplementary material for "Multi-cohort analysis of 37,739 oral microbiomes reveals ecologically influential health-associated microbial sub-communities across major oral subsites": Table S23

### Sheet: ST23
Table S23. Subgingival co-abundance edges of meta-network. Taxon-taxon co-abundance edges identified across non-diseased subgingival cohorts using random-effects meta-analysis.
Source	Target
Prevotella_baroniae	Olsenella_uli
Rothia_aeria	Rothia_dentocariosa
Treponema_denticola	Filifactor_alocis
Porphyromonas_endodontalis	Filifactor_alocis
Porphyromonas_gingivalis	Filifactor_alocis
Rothia_dentocariosa	Rothia_mucilaginosa
Rothia_dentocariosa	Streptococcus_sanguinis
Lautropia_mirabilis	Streptococcus_sanguinis
Actinomyces_oris	Actinomyces_viscosus
Filifactor_alocis	Prevotella_pleuritidis
Anaeroglobus_geminatus	Prevotella_oralis
Prevotella_denticola	Shuttleworthia_satelles
Anaeroglobus_geminatus	Shuttleworthia_satelles
Porphyromonas_endodontalis	Treponema_socranskii
Rothia_dentocariosa	Haemophilus_parahaemolyticus
Actinomyces_odontolyticus	Actinomyces_georgiae
Actinomyces_odontolyticus	Veillonella_parvula
Prevotella_denticola	Veillonella_parvula
Streptococcus_cristatus	Veillonella_parvula
Prevotella_salivae	Veillonella_parvula
Haemophilus_parainfluenzae	Veillonella_parvula
Streptococcus_gordonii	Veillonella_parvula
Streptococcus_oralis	Veillonella_parvula
Rothia_aeria	Capnocytophaga_sputigena
Neisseria_sicca	Capnocytophaga_sputigena
Lautropia_mirabilis	Capnocytophaga_sputigena
Lautropia_mirabilis	Neisseria_elongata
Haemophilus_parainfluenzae	Neisseria_elongata
Cardiobacterium_valvarum	Neisseria_elongata
Dialister_invisus	Solobacterium_moorei
Leptotrichia_buccalis	Campylobacter_concisus
Veillonella_parvula	Campylobacter_concisus
Rothia_aeria	Abiotrophia_defectiva
Streptococcus_sanguinis	Abiotrophia_defectiva
Prevotella_denticola	Campylobacter_gracilis
Streptococcus_cristatus	Campylobacter_gracilis
Veillonella_atypica	Campylobacter_gracilis
Selenomonas_flueggei	Prevotella_nigrescens
Capnocytophaga_sputigena	Eikenella_corrodens
Campylobacter_gracilis	Parvimonas_micra
Eubacterium_brachy	Fusobacterium_nucleatum
Eubacterium_yurii	Fusobacterium_nucleatum
Campylobacter_gracilis	Fusobacterium_nucleatum
Parvimonas_micra	Fusobacterium_nucleatum
Lautropia_mirabilis	Actinomyces_massiliensis
Rothia_mucilaginosa	Actinomyces_massiliensis
Prevotella_denticola	Prevotella_buccae
Fusobacterium_nucleatum	Mogibacterium_timidum
Haemophilus_parahaemolyticus	Propionibacterium_propionicum
Capnocytophaga_sputigena	Propionibacterium_propionicum
Granulicatella_elegans	Propionibacterium_propionicum
Capnocytophaga_leadbetteri	Neisseria_flavescens
Veillonella_parvula	Leptotrichia_wadei
Campylobacter_concisus	Leptotrichia_wadei
Campylobacter_gracilis	Leptotrichia_wadei
Haemophilus_parainfluenzae	Streptococcus_mitis
Streptococcus_sanguinis	Streptococcus_mitis
Prevotella_denticola	Prevotella_oris
Dialister_invisus	Prevotella_oris
Anaeroglobus_geminatus	Prevotella_oris
Slackia_exigua	Prevotella_oris
Shuttleworthia_satelles	Prevotella_oris
Dialister_pneumosintes	Prevotella_oris
Solobacterium_moorei	Prevotella_oris
Prevotella_nigrescens	Prevotella_oris
Fusobacterium_nucleatum	Prevotella_oris
Alloprevotella_tannerae	Eubacterium_infirmum
Solobacterium_moorei	Eubacterium_infirmum
Prevotella_nigrescens	Eubacterium_infirmum
Eikenella_corrodens	Prevotella_micans
Rothia_aeria	Kingella_denitrificans
Capnocytophaga_sputigena	Kingella_denitrificans
Rothia_aeria	Corynebacterium_durum
Rothia_dentocariosa	Corynebacterium_durum
Rothia_mucilaginosa	Corynebacterium_durum
Streptococcus_sanguinis	Corynebacterium_durum
Capnocytophaga_sputigena	Corynebacterium_durum
Neisseria_elongata	Corynebacterium_durum
Actinomyces_massiliensis	Corynebacterium_durum
Rothia_dentocariosa	Kingella_oralis
Veillonella_parvula	Kingella_oralis
Capnocytophaga_sputigena	Kingella_oralis
Actinomyces_massiliensis	Kingella_oralis
Capnocytophaga_leadbetteri	Cardiobacterium_hominis
Cardiobacterium_valvarum	Cardiobacterium_hominis
Capnocytophaga_sputigena	Cardiobacterium_hominis
Neisseria_elongata	Cardiobacterium_hominis
Corynebacterium_matruchotii	Cardiobacterium_hominis
Prevotella_baroniae	Fretibacterium_fastidiosum
Treponema_denticola	Fretibacterium_fastidiosum
Porphyromonas_endodontalis	Fretibacterium_fastidiosum
Tannerella_forsythia	Fretibacterium_fastidiosum
Fusobacterium_nucleatum	Fretibacterium_fastidiosum
Pseudoramibacter_alactolyticus	Fretibacterium_fastidiosum
Actinomyces_georgiae	Selenomonas_artemidis
Campylobacter_concisus	Selenomonas_artemidis
Neisseria_elongata	Aggregatibacter_segnis
Selenomonas_sputigena	Centipeda_periodontii
Campylobacter_gracilis	Centipeda_periodontii
Rothia_aeria	Actinomyces_naeslundii
Lautropia_mirabilis	Actinomyces_naeslundii
Corynebacterium_durum	Actinomyces_naeslundii
Rothia_aeria	Capnocytophaga_gingivalis
Streptococcus_cristatus	Capnocytophaga_gingivalis
Lautropia_mirabilis	Capnocytophaga_gingivalis
Corynebacterium_matruchotii	Capnocytophaga_gingivalis
Eikenella_corrodens	Capnocytophaga_gingivalis
Actinomyces_massiliensis	Capnocytophaga_gingivalis
Propionibacterium_propionicum	Capnocytophaga_gingivalis
Neisseria_flavescens	Capnocytophaga_gingivalis
Corynebacterium_durum	Capnocytophaga_gingivalis
Kingella_oralis	Capnocytophaga_gingivalis
Fusobacterium_nucleatum	Prevotella_loescheii
Prevotella_denticola	Prevotella_oulorum
Selenomonas_flueggei	Prevotella_oulorum
Campylobacter_gracilis	Prevotella_oulorum
Centipeda_periodontii	Prevotella_oulorum
Prevotella_denticola	Atopobium_rimae
Prevotella_salivae	Atopobium_rimae
Anaeroglobus_geminatus	Atopobium_rimae
Olsenella_uli	Atopobium_rimae
Bifidobacterium_dentium	Atopobium_rimae
Slackia_exigua	Atopobium_rimae
Prevotella_oralis	Atopobium_rimae
Shuttleworthia_satelles	Atopobium_rimae
Selenomonas_sputigena	Atopobium_rimae
Prevotella_nigrescens	Atopobium_rimae
Prevotella_buccae	Atopobium_rimae
Treponema_socranskii	Treponema_maltophilum
Capnocytophaga_sputigena	Haemophilus_haemolyticus
Prevotella_pleuritidis	Johnsonella_ignava
