## Supplementary material for "Multi-cohort analysis of 37,739 oral microbiomes reveals ecologically influential health-associated microbial sub-communities across major oral subsites": Table S24

### Sheet: Legends
Table S24: Tongue-tonsil control and matched case-control cohorts used for Core-Association Score (CS) and Health-Association Score (HS) computation
Table Number	In short	Description
Table S24A	ST24A	Tongue-tonsil control cohorts used for Core-Association Score computation: Details of 18 non-diseased tongue-tonsil-related study cohorts used for Core-Association Score computation, including study cohort information, sequencing strategy, country, sample count, and study-wise core-associated taxa.
Table S24B	ST24B	Matched tongue-tonsil case-control cohorts used for Health-Association Score computation: Details of matched tongue-tonsil-related case-control cohorts spanning 3 disease categories, including control and diseased sample counts, country, sequencing strategy, and disease category information.

### Sheet: ST18A
Details of the 18 Tongue-Tonsil study cohorts used for Core-Association Score (CS) computation
	Study Name	Sample Size	Oral-Subsite	Country	Sequencing Strategy	Accession No.	DOI
1	BassisC_2014_exposure	12	tongue_tonsil_subsite	USA	16s	PRJNA248297	https://doi.org/10.1186/2049-2618-2-27
2	CaselliE_2020	20	tongue_tonsil_subsite	ITA	WGS	PRJEB36291	https://doi.org/10.1186/s12866-020-01801-y
3	FerrettiP_2018	24	tongue_tonsil_subsite	ITA	WGS	PRJNA352475	https://doi.org/10.1016/j.chom.2018.06.005
4	FloresG_2014	895	tongue_tonsil_subsite	USA	16s	PRJEB5726	https://doi.org/10.1186/s13059-014-0531-y
5	HMP_2012	142	tongue_tonsil_subsite	USA	WGS		https://doi.org/10.1038/nature11234
6	HalboubE_2020	23	tongue_tonsil_subsite	SAU	16s	PRJNA605810	https://doi.org/10.1186/s12866-020-01883-8
7	HalboubE_2020_exposure	29	tongue_tonsil_subsite	SAU	16s	PRJNA605810	https://doi.org/10.1186/s12866-020-01883-8
8	LarsonP_2022	125	tongue_tonsil_subsite	USA	WGS	PRJNA699281	https://doi.org/10.1038/s43587-022-00287-9
9	MaruyamaH_2021	38	tongue_tonsil_subsite	JPN	16s	PRJDB10589	https://doi.org/10.12688/f1000research.27502.2
10	ShaiberA_2020a	40	tongue_tonsil_subsite	USA	16s	PRJNA625082	https://doi.org/10.1186/s13059-020-02195-w
11	ShaiberA_2020b	36	tongue_tonsil_subsite	USA	WGS	PRJNA625082	https://doi.org/10.1186/s13059-020-02195-w
12	WidyarmanA_2021	20	tongue_tonsil_subsite	IDN	16s	PRJNA745286	https://doi.org/10.3389/froh.2021.738306
13	YuG_2016	38	tongue_tonsil_subsite	USA	16s	PRJNA316469	https://doi.org/10.1158/1055-9965.EPI-16-0538
14	YuG_2016_exposure	41	tongue_tonsil_subsite	USA	16s	PRJNA316469	https://doi.org/10.1158/1055-9965.EPI-16-0538
15	BelstromD_2021	16	tongue_tonsil_subsite	DNK	WGS	PRJNA678453	https://doi.org/10.1038/s41522-021-00247-y
16	GalimanasV_2014	11	tongue_tonsil_subsite	USA	16s	PRJEB6047	https://doi.org/10.1186/2049-2618-2-32
17	SarkarP_2021	50	tongue_tonsil_subsite	IND	16s	PRJNA666746	https://doi.org/10.3389/fonc.2021.614448
18	TangB_2023	10	tongue_tonsil_subsite	CHN	16s	PRJNA873889	https://doi.org/10.1016/j.heliyon.2023.e13224
		1570

### Sheet: ST18B
Details of the 4 Tongue-Tonsil study cohorts used for Health-Association Score (HS) computation
	Study Name	Sample Size	Oral-Subsite	Country	Sequencing Strategy	Control Samples	Disease Samples	Diseases	Accession No.	DOI
1	BelstromD_2021	36	tongue_tonsil_subsite	DNK	WGS	16	20	Periodontitis	PRJNA678453	https://doi.org/10.1038/s41522-021-00247-y
2	GalimanasV_2014	24	tongue_tonsil_subsite	USA	16s	11	13	Periodontitis	PRJEB6047	https://doi.org/10.1186/2049-2618-2-32
3	SarkarP_2021	100	tongue_tonsil_subsite	IND	16s	50	50	Oral_SCC_Variants	PRJNA666746	https://doi.org/10.3389/fonc.2021.614448
4	TangB_2023	50	tongue_tonsil_subsite	CHN	16s	10	40	IBS	PRJNA873889	https://doi.org/10.1016/j.heliyon.2023.e13224
		210				87	123
