## Supplementary material for "Multi-cohort analysis of 37,739 oral microbiomes reveals ecologically influential health-associated microbial sub-communities across major oral subsites": Table S25

### Sheet: Legends
Table S25: Tongue-tonsil Core and Health-Association Scores and integrated Health-Associated Core (HAC) scores.
Table Number	In short	Description
Table S25A	ST25A	Tongue-tonsil Core-Association and Health-Association Scores. Taxon-wise Core-Association and Health-Association Scores for tongue-tonsil consensus taxa, including taxa with high core-associated recurrence and taxa consistently associated with control or disease status across matched case-control cohorts.
Table S25B	ST25B	Tongue-tonsil HAC scores along with the Gini-based concordance. Taxon-wise tongue-tonsil Health-Associated Core scores computed by integrating Core-Association and Health-Association Scores using the Gini-based concordance framework.

### Sheet: ST25A
Health and Core association scores of 266 species from Tongue-Tonsil subsite along with the comparison defined as high and low. High >=0.70, Low <0.70
species	HealthAssociationScore (HS)	CoreAssociationScore (CS)	Status
Mogibacterium_diversum	0.979429	0.834158	Q1
Eubacterium_sulci	0.765411	0.905941	Q1
Alloprevotella_rava	0.941279	0.794554	Q1
Neisseria_flavescens	0.765411	0.905941	Q1
Prevotella_jejuni	0.895945	0.737624	Q1
Veillonella_rogosae	0.690993	0.737624	Q2
Veillonella_dispar	0.00514286	1	Q2
Actinomyces_odontolyticus	0.118897	0.980198	Q2
Capnocytophaga_leadbetteri	0.515125	0.834158	Q2
Prevotella_pallens	0.515125	0.873762	Q2
Porphyromonas_endodontalis	0.395469	0.834158	Q2
Lachnoanaerobaculum_orale	0.515125	0.873762	Q2
Prevotella_salivae	0.515125	0.992574	Q2
Rothia_dentocariosa	0.690993	0.794554	Q2
Streptococcus_pneumoniae	0.0577143	0.905941	Q2
Haemophilus_parainfluenzae	0.515125	0.962871	Q2
Rothia_mucilaginosa	0.690993	0.962871	Q2
Lachnoanaerobaculum_saburreum	0.690993	0.794554	Q2
Streptococcus_gordonii	0.0577143	0.737624	Q2
Streptococcus_sanguinis	0.283887	0.873762	Q2
Fusobacterium_periodonticum	0.355469	0.930693	Q2
Tannerella_forsythia	0.0211832	0.873762	Q2
Capnocytophaga_granulosa	0.515125	0.737624	Q2
Gemella_haemolysans	0.198554	0.873762	Q2
Streptococcus_oralis	0.118897	0.834158	Q2
Streptococcus_parasanguinis	0.0788975	0.950495	Q2
Actinomyces_graevenitzii	0.515125	0.980198	Q2
Atopobium_parvulum	0.515125	0.980198	Q2
Prevotella_nanceiensis	0.515125	0.834158	Q2
Leptotrichia_shahii	0.515125	0.737624	Q2
Gemella_sanguinis	0.515125	0.930693	Q2
Selenomonas_sputigena	0.515125	0.737624	Q2
Alloprevotella_tannerae	0.515125	0.737624	Q2
Streptococcus_oligofermentans	0.118897	0.737624	Q2
Actinomyces_lingnae	0.515125	0.737624	Q2
Veillonella_parvula	0.515125	0.794554	Q2
Capnocytophaga_sputigena	0.515125	0.794554	Q2
Oribacterium_sinus	0.690993	0.905941	Q2
Solobacterium_moorei	0.515125	0.873762	Q2
Campylobacter_concisus	0.690993	0.962871	Q2
Prevotella_melaninogenica	0.515125	0.930693	Q2
Megasphaera_micronuciformis	0.515125	0.980198	Q2
Haemophilus_sputorum	0.515125	0.794554	Q2
Veillonella_atypica	0.355469	1	Q2
Streptococcus_australis	0.515125	0.737624	Q2
Parvimonas_micra	0.0525714	0.794554	Q2
Fusobacterium_nucleatum	0.369088	0.930693	Q2
Catonella_morbi	0.369088	0.737624	Q2
Streptococcus_salivarius	0.238554	0.930693	Q2
Streptococcus_thermophilus	0.515125	0.834158	Q2
Leptotrichia_wadei	0.355469	0.873762	Q2
Streptococcus_mitis	0.118897	0.873762	Q2
Porphyromonas_catoniae	0.118897	0.873762	Q2
Lachnoanaerobaculum_umeaense	0.515125	0.737624	Q2
Streptococcus_infantis	0	0.834158	Q2
Prevotella_histicola	0.515125	0.930693	Q2
Capnocytophaga_gingivalis	0.515125	0.737624	Q2
Stomatobaculum_longum	0.515125	0.950495	Q2
Porphyromonas_somerae	0.515125	0.794554	Q2
Veillonella_infantium	0.515125	0.737624	Q2
Veillonella_sp_T11011_6	0.515125	0.794554	Q2
Rothia_aeria	0.690993	0.628713	Q3
Aggregatibacter_actinomycetemcomitans	0.515125	0.433168	Q3
Butyrivibrio_hungatei	0.515125	0	Q3
Streptococcus_vestibularis	0.515125	0	Q3
Acinetobacter_johnsonii	0.690993	0	Q3
Eubacterium_saphenum	0.515125	0	Q3
Leptotrichia_buccalis	0.515125	0	Q3
Neisseria_cinerea	0.515125	0	Q3
Neisseria_sicca	0.515125	0	Q3
Prevotella_baroniae	0.515125	0	Q3
Treponema_denticola	0.515125	0	Q3
Eubacterium_brachy	0.0788975	0	Q3
Eubacterium_yurii	0.515125	0.628713	Q3
Prevotella_shahii	0.515125	0.433168	Q3
Prevotella_denticola	0.515125	0	Q3
Prevotella_scopos	0.515125	0	Q3
Actinomyces_oris	0.283887	0	Q3
Dialister_invisus	0.515125	0.628713	Q3
Granulicatella_adiacens	0.355469	0.628713	Q3
Prevotella_enoeca	0.690993	0	Q3
Streptococcus_cristatus	0.198554	0	Q3
Terrahaemophilus_aromaticivorans	0.515125	0	Q3
Propionigenium_maris	0.515125	0	Q3
Actinomyces_meyeri	0.0577143	0	Q3
Eubacterium_nodatum	0.515125	0	Q3
Planobacterium_taklimakanense	0.690993	0.628713	Q3
Neisseria_pharyngis	0.515125	0	Q3
Anaeroglobus_geminatus	0.515125	0	Q3
Olsenella_uli	0.515125	0	Q3
Prevotella_veroralis	0.515125	0.628713	Q3
Mycoplasma_faucium	0.369088	0	Q3
Peptococcus_niger	0.515125	0.433168	Q3
Treponema_refringens	0.515125	0	Q3
Treponema_pedis	0.515125	0	Q3
Prevotella_bivia	0.515125	0	Q3
Schwartzia_succinivorans	0.515125	0	Q3
Actinomyces_hyovaginalis	0.515125	0	Q3
Prevotella_marshii	0.690993	0	Q3
Lautropia_mirabilis	0.690993	0.628713	Q3
Actinobacillus_rossii	0.515125	0.433168	Q3
Actinomyces_gerencseriae	0.283887	0	Q3
Bacteroides_stercoris	0.283887	0.433168	Q3
Selenomonas_noxia	0.515125	0	Q3
Bifidobacterium_dentium	0.515125	0	Q3
Porphyromonas_gingivalis	0.0211832	0	Q3
Streptococcus_sobrinus	0.515125	0	Q3
Streptococcus_agalactiae	0.515125	0	Q3
Bacteroides_intestinalis	0.515125	0	Q3
Filifactor_alocis	0.0211832	0.628713	Q3
Leptotrichia_hofstadii	0.515125	0.433168	Q3
Mogibacterium_neglectum	0.515125	0.433168	Q3
Campylobacter_mucosalis	0.690993	0.628713	Q3
Campylobacter_showae	0.515125	0.433168	Q3
Neisseria_oralis	0.690993	0	Q3
Helicobacter_pylori	0.283887	0	Q3
Soonwooa_buanensis	0.515125	0	Q3
Leptotrichia_hongkongensis	0.515125	0.433168	Q3
Gemella_palaticanis	0.0737546	0	Q3
Bacillus_cereus	0.118897	0.433168	Q3
Slackia_exigua	0.515125	0	Q3
Actinomyces_viscosus	0.118897	0	Q3
Streptococcus_sinensis	0.118897	0	Q3
Cardiobacterium_valvarum	0.515125	0	Q3
Prevotella_pleuritidis	0.515125	0.433168	Q3
Corynebacterium_argentoratense	0.515125	0	Q3
Howardella_ureilytica	0.515125	0	Q3
Parascardovia_denticolens	0.515125	0	Q3
Streptobacillus_moniliformis	0.515125	0	Q3
Selenomonas_ruminantium	0.690993	0	Q3
Prevotella_oralis	0.515125	0	Q3
Pseudomonas_aeruginosa	0.515125	0	Q3
Stenotrophomonas_maltophilia	0.515125	0.433168	Q3
Treponema_amylovorum	0.198554	0	Q3
Shuttleworthia_satelles	0.515125	0	Q3
Treponema_lecithinolyticum	0.515125	0	Q3
Neisseria_macacae	0.515125	0	Q3
Streptococcus_intermedius	0.690993	0	Q3
Treponema_socranskii	0.515125	0.628713	Q3
Dialister_pneumosintes	0.515125	0.433168	Q3
Selenomonas_flueggei	0.118897	0	Q3
Peptostreptococcus_stomatis	0.355469	0.628713	Q3
Lactobacillus_reuteri	0.515125	0	Q3
Butyrivibrio_fibrisolvens	0.118897	0.628713	Q3
Mycoplasma_salivarium	0.515125	0	Q3
Mobiluncus_curtisii	0.515125	0	Q3
Simonsiella_muelleri	0.515125	0	Q3
Prevotella_aurantiaca	0.515125	0.433168	Q3
Capnocytophaga_ochracea	0.515125	0	Q3
Prevotella_intermedia	0.0788975	0.433168	Q3
Prevotella_fusca	0.515125	0.433168	Q3
Veillonella_rodentium	0.690993	0	Q3
Bulleidia_extructa	0.515125	0	Q3
Haemophilus_parahaemolyticus	0.515125	0	Q3
Actinomyces_georgiae	0.690993	0	Q3
Streptococcus_equinus	0.690993	0.433168	Q3
Lactobacillus_salivarius	0.515125	0	Q3
Prevotella_maculosa	0.690993	0.433168	Q3
Haemophilus_influenzae	0.690993	0.433168	Q3
Capnocytophaga_haemolytica	0.515125	0	Q3
Clostridium_aminobutyricum	0.515125	0	Q3
Actinomyces_cardiffensis	0.515125	0	Q3
Propionibacterium_acnes	0.118897	0.433168	Q3
Mobiluncus_mulieris	0.515125	0	Q3
Treponema_medium	0.369088	0.433168	Q3
Selenomonas_infelix	0.515125	0.433168	Q3
Leptotrichia_goodfellowii	0.515125	0	Q3
Selenomonas_bovis	0.515125	0	Q3
Lactobacillus_fermentum	0.515125	0	Q3
Neisseria_elongata	0.515125	0.628713	Q3
Eggerthia_catenaformis	0.515125	0	Q3
Granulicatella_elegans	0.118897	0	Q3
Cryptobacterium_curtum	0.515125	0	Q3
Abiotrophia_defectiva	0.515125	0.628713	Q3
Gemella_morbillorum	0.515125	0.628713	Q3
Lactococcus_lactis	0.118897	0	Q3
Campylobacter_gracilis	0.690993	0	Q3
Phocaeicola_abscessus	0.515125	0	Q3
Campylobacter_rectus	0.515125	0	Q3
Streptococcus_constellatus	0.515125	0	Q3
Prevotella_nigrescens	0.690993	0.628713	Q3
Corynebacterium_matruchotii	0.515125	0.433168	Q3
Eikenella_corrodens	0.515125	0.433168	Q3
Scardovia_wiggsiae	0.515125	0	Q3
Prevotella_saccharolytica	0.515125	0	Q3
Morococcus_cerebrosus	0.515125	0.433168	Q3
Actinomyces_massiliensis	0.690993	0	Q3
Prevotella_buccae	0.515125	0	Q3
Neisseria_meningitidis	0.690993	0.433168	Q3
Alloscardovia_omnicolens	0.515125	0	Q3
Staphylococcus_epidermidis	0.515125	0.433168	Q3
Mogibacterium_timidum	0.515125	0	Q3
Streptococcus_mutans	0.515125	0	Q3
Propionibacterium_propionicum	0.283887	0.433168	Q3
Streptococcus_anginosus	0.515125	0	Q3
Leptotrichia_trevisanii	0.515125	0.433168	Q3
Dialister_micraerophilus	0.515125	0	Q3
Prevotella_oris	0.690993	0.628713	Q3
Aggregatibacter_aphrophilus	0.515125	0	Q3
Eubacterium_infirmum	0.515125	0.433168	Q3
Neisseria_mucosa	0.355469	0	Q3
Haemophilus_pittmaniae	0.515125	0.433168	Q3
Prevotella_micans	0.690993	0	Q3
Kingella_denitrificans	0.515125	0	Q3
Corynebacterium_durum	0.690993	0.628713	Q3
Neisseria_bacilliformis	0.515125	0	Q3
Kingella_oralis	0.515125	0.433168	Q3
Cardiobacterium_hominis	0.690993	0.433168	Q3
Fretibacterium_fastidiosum	0.198554	0.433168	Q3
Streptococcus_peroris	0.00514286	0.433168	Q3
Olsenella_profusa	0.690993	0	Q3
Lactobacillus_gasseri	0.515125	0	Q3
Aggregatibacter_segnis	0.515125	0	Q3
Streptococcus_suis	0.515125	0.433168	Q3
Prevotella_multiformis	0.515125	0	Q3
Centipeda_periodontii	0.515125	0.433168	Q3
Actinomyces_israelii	0.690993	0	Q3
Actinomyces_naeslundii	0.515125	0.433168	Q3
Actinomyces_turicensis	0.515125	0	Q3
Streptococcus_lactarius	0.118897	0.433168	Q3
Prevotella_loescheii	0.283887	0.433168	Q3
Veillonella_tobetsuensis	0.515125	0.628713	Q3
Prevotella_oulorum	0.515125	0.628713	Q3
Sneathia_sanguinegens	0.515125	0	Q3
Atopobium_rimae	0.515125	0.628713	Q3
Selenomonas_dianae	0.515125	0	Q3
Treponema_maltophilum	0.198554	0	Q3
Treponema_vincentii	0.515125	0.628713	Q3
Butyrivibrio_proteoclasticus	0.515125	0	Q3
Haemophilus_haemolyticus	0.515125	0	Q3
Johnsonella_ignava	0.690993	0	Q3
Moryella_indoligenes	0.515125	0	Q3
Veillonella_caviae	0.355469	0	Q3
Clostridium_phytofermentans	0.515125	0	Q3
Peptostreptococcus_anaerobius	0.515125	0	Q3
Staphylococcus_aureus	0.515125	0	Q3
Bifidobacterium_longum	0.118897	0.433168	Q3
Actinomyces_johnsonii	0.515125	0	Q3
Kingella_kingae	0.515125	0	Q3
Aggregatibacter_sp_oral_taxon_458	0.515125	0	Q3
Haemophilus_sp_HMSC71H05	0.515125	0	Q3
Leptotrichia_sp_oral_taxon_215	0.515125	0.628713	Q3
Actinomyces_sp_HMSC035G02	0.515125	0.433168	Q3
Actinomyces_sp_HPA0247	0.515125	0.628713	Q3
Actinomyces_sp_S6_Spd3	0.515125	0.628713	Q3
Actinomyces_sp_oral_taxon_181	0.515125	0.433168	Q3
Oribacterium_asaccharolyticum	0.515125	0.433168	Q3
Oribacterium_parvum	0.515125	0.433168	Q3
Streptococcus_sp_F0442	0.515125	0.628713	Q3
Streptococcus_sp_HMSC034E03	0.515125	0.628713	Q3
Streptococcus_sp_HMSC067H01	0.515125	0.628713	Q3
Streptococcus_sp_HMSC071D03	0.515125	0	Q3
Streptococcus_sp_HPH0090	0.515125	0	Q3
Bergeyella_zoohelcum	0.895945	0	Q4
Campylobacter_curvus	0.895945	0	Q4
Porphyromonas_gulae	0.96185	0.433168	Q4
Escherichia_coli	0.725411	0	Q4
Neisseria_subflava	0.941279	0	Q4
Veillonella_denticariosi	0.895945	0	Q4
Selenomonas_artemidis	0.810744	0	Q4
Neisseria_perflava	0.941279	0	Q4
Lachnospiraceae_bacterium_oral_taxon_096	0.941279	0.433168	Q4
Prevotella_sp_oral_taxon_306	0.941279	0.433168	Q4
Tannerella_sp_oral_taxon_HOT_286	0.941279	0.433168	Q4
Actinomyces_sp_ICM47	0.941279	0.628713	Q4
Streptococcus_sp_A12	0.941279	0.628713	Q4

### Sheet: ST25B
Table showing the species-level HAC-Scores for all 266 taxa. The HAC-score was computed as a single combinatorial index accounting for the association scores with two hallmark properties, namely Core-Association (CS) and Health-Association (HS). Also shown are the intermediate Mean and Reward scores that were used to compute the final HAC-scores for Tongue-Tonsil Subsite
	Core-Association Score (CS)	Health-Association Score (HS)	Mean Score (Mean of CS, HS)	Reward Score (1 - GINI of HS, CS)	HAC-Score (Mean Score * Reward Score)	HAC-Score (Ranked)
Mogibacterium_diversum	0.834158	0.979429	0.906793	0.919899	0.834158	1
Alloprevotella_rava	0.794554	0.941279	0.867917	0.915473	0.794554	0.995261
Eubacterium_sulci	0.905941	0.765411	0.835676	0.915919	0.765411	0.988152
Neisseria_flavescens	0.905941	0.765411	0.835676	0.915919	0.765411	0.988152
Prevotella_jejuni	0.737624	0.895945	0.816785	0.903082	0.737624	0.981043
Rothia_mucilaginosa	0.962871	0.690993	0.826932	0.83561	0.690993	0.964455
Campylobacter_concisus	0.962871	0.690993	0.826932	0.83561	0.690993	0.964455
Oribacterium_sinus	0.905941	0.690993	0.798467	0.8654	0.690993	0.964455
Rothia_dentocariosa	0.794554	0.690993	0.742774	0.930287	0.690993	0.964455
Lachnoanaerobaculum_saburreum	0.794554	0.690993	0.742774	0.930287	0.690993	0.964455
Veillonella_rogosae	0.737624	0.690993	0.714308	0.96736	0.690993	0.964455
Rothia_aeria	0.628713	0.690993	0.659853	0.952808	0.628713	0.92891
Planobacterium_taklimakanense	0.628713	0.690993	0.659853	0.952808	0.628713	0.92891
Lautropia_mirabilis	0.628713	0.690993	0.659853	0.952808	0.628713	0.92891
Campylobacter_mucosalis	0.628713	0.690993	0.659853	0.952808	0.628713	0.92891
Prevotella_nigrescens	0.628713	0.690993	0.659853	0.952808	0.628713	0.92891
Prevotella_oris	0.628713	0.690993	0.659853	0.952808	0.628713	0.92891
Corynebacterium_durum	0.628713	0.690993	0.659853	0.952808	0.628713	0.92891
Actinomyces_sp_ICM47	0.628713	0.941279	0.784996	0.800912	0.628713	0.92891
Streptococcus_sp_A12	0.628713	0.941279	0.784996	0.800912	0.628713	0.92891
Prevotella_salivae	0.992574	0.515125	0.75385	0.683326	0.515125	0.845972
Actinomyces_graevenitzii	0.980198	0.515125	0.747662	0.688982	0.515125	0.845972
Atopobium_parvulum	0.980198	0.515125	0.747662	0.688982	0.515125	0.845972
Megasphaera_micronuciformis	0.980198	0.515125	0.747662	0.688982	0.515125	0.845972
Haemophilus_parainfluenzae	0.962871	0.515125	0.738998	0.697059	0.515125	0.845972
Stomatobaculum_longum	0.950495	0.515125	0.73281	0.702945	0.515125	0.845972
Gemella_sanguinis	0.930693	0.515125	0.722909	0.712573	0.515125	0.845972
Prevotella_melaninogenica	0.930693	0.515125	0.722909	0.712573	0.515125	0.845972
Prevotella_histicola	0.930693	0.515125	0.722909	0.712573	0.515125	0.845972
Capnocytophaga_leadbetteri	0.834158	0.515125	0.674642	0.763554	0.515125	0.845972
Prevotella_nanceiensis	0.834158	0.515125	0.674642	0.763554	0.515125	0.845972
Streptococcus_thermophilus	0.834158	0.515125	0.674642	0.763554	0.515125	0.845972
Veillonella_parvula	0.794554	0.515125	0.65484	0.786643	0.515125	0.845972
Capnocytophaga_sputigena	0.794554	0.515125	0.65484	0.786643	0.515125	0.845972
Haemophilus_sputorum	0.794554	0.515125	0.65484	0.786643	0.515125	0.845972
Porphyromonas_somerae	0.794554	0.515125	0.65484	0.786643	0.515125	0.845972
Veillonella_sp_T11011_6	0.794554	0.515125	0.65484	0.786643	0.515125	0.845972
Capnocytophaga_granulosa	0.737624	0.515125	0.626375	0.822392	0.515125	0.845972
Leptotrichia_shahii	0.737624	0.515125	0.626375	0.822392	0.515125	0.845972
Selenomonas_sputigena	0.737624	0.515125	0.626375	0.822392	0.515125	0.845972
Alloprevotella_tannerae	0.737624	0.515125	0.626375	0.822392	0.515125	0.845972
Actinomyces_lingnae	0.737624	0.515125	0.626375	0.822392	0.515125	0.845972
Streptococcus_australis	0.737624	0.515125	0.626375	0.822392	0.515125	0.845972
Lachnoanaerobaculum_umeaense	0.737624	0.515125	0.626375	0.822392	0.515125	0.845972
Capnocytophaga_gingivalis	0.737624	0.515125	0.626375	0.822392	0.515125	0.845972
Veillonella_infantium	0.737624	0.515125	0.626375	0.822392	0.515125	0.845972
Prevotella_pallens	0.873762	0.515125	0.694444	0.741781	0.515125	0.736967
Lachnoanaerobaculum_orale	0.873762	0.515125	0.694444	0.741781	0.515125	0.736967
Solobacterium_moorei	0.873762	0.515125	0.694444	0.741781	0.515125	0.736967
Eubacterium_yurii	0.628713	0.515125	0.571919	0.900696	0.515125	0.736967
Dialister_invisus	0.628713	0.515125	0.571919	0.900696	0.515125	0.736967
Prevotella_veroralis	0.628713	0.515125	0.571919	0.900696	0.515125	0.736967
Treponema_socranskii	0.628713	0.515125	0.571919	0.900696	0.515125	0.736967
Neisseria_elongata	0.628713	0.515125	0.571919	0.900696	0.515125	0.736967
Abiotrophia_defectiva	0.628713	0.515125	0.571919	0.900696	0.515125	0.736967
Gemella_morbillorum	0.628713	0.515125	0.571919	0.900696	0.515125	0.736967
Veillonella_tobetsuensis	0.628713	0.515125	0.571919	0.900696	0.515125	0.736967
Prevotella_oulorum	0.628713	0.515125	0.571919	0.900696	0.515125	0.736967
Atopobium_rimae	0.628713	0.515125	0.571919	0.900696	0.515125	0.736967
Treponema_vincentii	0.628713	0.515125	0.571919	0.900696	0.515125	0.736967
Leptotrichia_sp_oral_taxon_215	0.628713	0.515125	0.571919	0.900696	0.515125	0.736967
Actinomyces_sp_HPA0247	0.628713	0.515125	0.571919	0.900696	0.515125	0.736967
Actinomyces_sp_S6_Spd3	0.628713	0.515125	0.571919	0.900696	0.515125	0.736967
Streptococcus_sp_F0442	0.628713	0.515125	0.571919	0.900696	0.515125	0.736967
Streptococcus_sp_HMSC034E03	0.628713	0.515125	0.571919	0.900696	0.515125	0.736967
Streptococcus_sp_HMSC067H01	0.628713	0.515125	0.571919	0.900696	0.515125	0.736967
Porphyromonas_gulae	0.433168	0.96185	0.697509	0.621022	0.433168	0.680095
Lachnospiraceae_bacterium_oral_taxon_096	0.433168	0.941279	0.687224	0.630316	0.433168	0.680095
Prevotella_sp_oral_taxon_306	0.433168	0.941279	0.687224	0.630316	0.433168	0.680095
Tannerella_sp_oral_taxon_HOT_286	0.433168	0.941279	0.687224	0.630316	0.433168	0.680095
Aggregatibacter_actinomycetemcomitans	0.433168	0.515125	0.474147	0.913574	0.433168	0.601896
Prevotella_shahii	0.433168	0.515125	0.474147	0.913574	0.433168	0.601896
Peptococcus_niger	0.433168	0.515125	0.474147	0.913574	0.433168	0.601896
Actinobacillus_rossii	0.433168	0.515125	0.474147	0.913574	0.433168	0.601896
Leptotrichia_hofstadii	0.433168	0.515125	0.474147	0.913574	0.433168	0.601896
Mogibacterium_neglectum	0.433168	0.515125	0.474147	0.913574	0.433168	0.601896
Campylobacter_showae	0.433168	0.515125	0.474147	0.913574	0.433168	0.601896
Leptotrichia_hongkongensis	0.433168	0.515125	0.474147	0.913574	0.433168	0.601896
Prevotella_pleuritidis	0.433168	0.515125	0.474147	0.913574	0.433168	0.601896
Stenotrophomonas_maltophilia	0.433168	0.515125	0.474147	0.913574	0.433168	0.601896
Dialister_pneumosintes	0.433168	0.515125	0.474147	0.913574	0.433168	0.601896
Prevotella_aurantiaca	0.433168	0.515125	0.474147	0.913574	0.433168	0.601896
Prevotella_fusca	0.433168	0.515125	0.474147	0.913574	0.433168	0.601896
Selenomonas_infelix	0.433168	0.515125	0.474147	0.913574	0.433168	0.601896
Corynebacterium_matruchotii	0.433168	0.515125	0.474147	0.913574	0.433168	0.601896
Eikenella_corrodens	0.433168	0.515125	0.474147	0.913574	0.433168	0.601896
Morococcus_cerebrosus	0.433168	0.515125	0.474147	0.913574	0.433168	0.601896
Staphylococcus_epidermidis	0.433168	0.515125	0.474147	0.913574	0.433168	0.601896
Leptotrichia_trevisanii	0.433168	0.515125	0.474147	0.913574	0.433168	0.601896
Eubacterium_infirmum	0.433168	0.515125	0.474147	0.913574	0.433168	0.601896
Haemophilus_pittmaniae	0.433168	0.515125	0.474147	0.913574	0.433168	0.601896
Kingella_oralis	0.433168	0.515125	0.474147	0.913574	0.433168	0.601896
Streptococcus_suis	0.433168	0.515125	0.474147	0.913574	0.433168	0.601896
Centipeda_periodontii	0.433168	0.515125	0.474147	0.913574	0.433168	0.601896
Actinomyces_naeslundii	0.433168	0.515125	0.474147	0.913574	0.433168	0.601896
Actinomyces_sp_HMSC035G02	0.433168	0.515125	0.474147	0.913574	0.433168	0.601896
Actinomyces_sp_oral_taxon_181	0.433168	0.515125	0.474147	0.913574	0.433168	0.601896
Oribacterium_asaccharolyticum	0.433168	0.515125	0.474147	0.913574	0.433168	0.601896
Oribacterium_parvum	0.433168	0.515125	0.474147	0.913574	0.433168	0.601896
Streptococcus_equinus	0.433168	0.690993	0.562081	0.770651	0.433168	0.521327
Prevotella_maculosa	0.433168	0.690993	0.562081	0.770651	0.433168	0.521327
Haemophilus_influenzae	0.433168	0.690993	0.562081	0.770651	0.433168	0.521327
Neisseria_meningitidis	0.433168	0.690993	0.562081	0.770651	0.433168	0.521327
Cardiobacterium_hominis	0.433168	0.690993	0.562081	0.770651	0.433168	0.521327
Porphyromonas_endodontalis	0.834158	0.395469	0.614814	0.643234	0.395469	0.507109
Fusobacterium_nucleatum	0.930693	0.369088	0.649891	0.567924	0.369088	0.50237
Catonella_morbi	0.737624	0.369088	0.553356	0.667	0.369088	0.495261
Treponema_medium	0.433168	0.369088	0.401128	0.920125	0.369088	0.495261
Leptotrichia_wadei	0.873762	0.355469	0.614616	0.57836	0.355469	0.483412
Granulicatella_adiacens	0.628713	0.355469	0.492091	0.722364	0.355469	0.483412
Peptostreptococcus_stomatis	0.628713	0.355469	0.492091	0.722364	0.355469	0.483412
Fusobacterium_periodonticum	0.930693	0.355469	0.643081	0.552759	0.355469	0.473934
Veillonella_atypica	1	0.355469	0.677734	0.524496	0.355469	0.469194
Streptococcus_sanguinis	0.873762	0.283887	0.578825	0.490455	0.283887	0.464455
Bacteroides_stercoris	0.433168	0.283887	0.358528	0.791814	0.283887	0.454976
Propionibacterium_propionicum	0.433168	0.283887	0.358528	0.791814	0.283887	0.454976
Prevotella_loescheii	0.433168	0.283887	0.358528	0.791814	0.283887	0.454976
Streptococcus_salivarius	0.930693	0.238554	0.584624	0.408047	0.238554	0.445498
Gemella_haemolysans	0.873762	0.198554	0.536158	0.370327	0.198554	0.438389
Fretibacterium_fastidiosum	0.433168	0.198554	0.315861	0.628612	0.198554	0.438389
Streptococcus_oralis	0.834158	0.118897	0.476528	0.249508	0.118897	0.421801
Bacillus_cereus	0.433168	0.118897	0.276033	0.430737	0.118897	0.421801
Propionibacterium_acnes	0.433168	0.118897	0.276033	0.430737	0.118897	0.421801
Streptococcus_lactarius	0.433168	0.118897	0.276033	0.430737	0.118897	0.421801
Bifidobacterium_longum	0.433168	0.118897	0.276033	0.430737	0.118897	0.421801
Streptococcus_mitis	0.873762	0.118897	0.49633	0.239553	0.118897	0.402844
Porphyromonas_catoniae	0.873762	0.118897	0.49633	0.239553	0.118897	0.402844
Butyrivibrio_fibrisolvens	0.628713	0.118897	0.373805	0.318073	0.118897	0.402844
Streptococcus_oligofermentans	0.737624	0.118897	0.428261	0.277629	0.118897	0.393365
Actinomyces_odontolyticus	0.980198	0.118897	0.549548	0.216355	0.118897	0.388626
Streptococcus_parasanguinis	0.950495	0.0788975	0.514696	0.153289	0.0788975	0.381517
Prevotella_intermedia	0.433168	0.0788975	0.256033	0.308154	0.0788975	0.381517
Streptococcus_pneumoniae	0.905941	0.0577143	0.481827	0.119782	0.0577143	0.372038
Streptococcus_gordonii	0.737624	0.0577143	0.397669	0.145131	0.0577143	0.372038
Parvimonas_micra	0.794554	0.0525714	0.423563	0.124117	0.0525714	0.364929
Filifactor_alocis	0.628713	0.0211832	0.324948	0.0651895	0.0211832	0.36019
Tannerella_forsythia	0.873762	0.0211832	0.447473	0.0473397	0.0211832	0.35545
Streptococcus_peroris	0.433168	0.00514286	0.219156	0.0234667	0.00514286	0.350711
Veillonella_dispar	1	0.00514286	0.502571	0.0102331	0.00514286	0.345972
Neisseria_subflava	0	0.941279	0.470639	1.11022e-16	5.22515e-17	0.338863
Neisseria_perflava	0	0.941279	0.470639	1.11022e-16	5.22515e-17	0.338863
Acinetobacter_johnsonii	0	0.690993	0.345497	1.11022e-16	3.83578e-17	0.300948
Prevotella_enoeca	0	0.690993	0.345497	1.11022e-16	3.83578e-17	0.300948
Prevotella_marshii	0	0.690993	0.345497	1.11022e-16	3.83578e-17	0.300948
Neisseria_oralis	0	0.690993	0.345497	1.11022e-16	3.83578e-17	0.300948
Selenomonas_ruminantium	0	0.690993	0.345497	1.11022e-16	3.83578e-17	0.300948
Streptococcus_intermedius	0	0.690993	0.345497	1.11022e-16	3.83578e-17	0.300948
Veillonella_rodentium	0	0.690993	0.345497	1.11022e-16	3.83578e-17	0.300948
Actinomyces_georgiae	0	0.690993	0.345497	1.11022e-16	3.83578e-17	0.300948
Campylobacter_gracilis	0	0.690993	0.345497	1.11022e-16	3.83578e-17	0.300948
Actinomyces_massiliensis	0	0.690993	0.345497	1.11022e-16	3.83578e-17	0.300948
Prevotella_micans	0	0.690993	0.345497	1.11022e-16	3.83578e-17	0.300948
Olsenella_profusa	0	0.690993	0.345497	1.11022e-16	3.83578e-17	0.300948
Actinomyces_israelii	0	0.690993	0.345497	1.11022e-16	3.83578e-17	0.300948
Johnsonella_ignava	0	0.690993	0.345497	1.11022e-16	3.83578e-17	0.300948
Mycoplasma_faucium	0	0.369088	0.184544	1.11022e-16	2.04885e-17	0.265403
Gemella_palaticanis	0	0.0737546	0.0368773	1.11022e-16	4.0942e-18	0.260664
Streptococcus_infantis	0.834158	0	0.417079	0	0	0
Butyrivibrio_hungatei	0	0.515125	0.257563	0	0	0
Streptococcus_vestibularis	0	0.515125	0.257563	0	0	0
Eubacterium_saphenum	0	0.515125	0.257563	0	0	0
Leptotrichia_buccalis	0	0.515125	0.257563	0	0	0
Neisseria_cinerea	0	0.515125	0.257563	0	0	0
Neisseria_sicca	0	0.515125	0.257563	0	0	0
Prevotella_baroniae	0	0.515125	0.257563	0	0	0
Treponema_denticola	0	0.515125	0.257563	0	0	0
Eubacterium_brachy	0	0.0788975	0.0394487	0	0	0
Prevotella_denticola	0	0.515125	0.257563	0	0	0
Prevotella_scopos	0	0.515125	0.257563	0	0	0
Actinomyces_oris	0	0.283887	0.141944	0	0	0
Streptococcus_cristatus	0	0.198554	0.099277	0	0	0
Terrahaemophilus_aromaticivorans	0	0.515125	0.257563	0	0	0
Propionigenium_maris	0	0.515125	0.257563	0	0	0
Actinomyces_meyeri	0	0.0577143	0.0288571	0	0	0
Bergeyella_zoohelcum	0	0.895945	0.447973	0	0	0
Eubacterium_nodatum	0	0.515125	0.257563	0	0	0
Neisseria_pharyngis	0	0.515125	0.257563	0	0	0
Anaeroglobus_geminatus	0	0.515125	0.257563	0	0	0
Olsenella_uli	0	0.515125	0.257563	0	0	0
Treponema_refringens	0	0.515125	0.257563	0	0	0
Treponema_pedis	0	0.515125	0.257563	0	0	0
Campylobacter_curvus	0	0.895945	0.447973	0	0	0
Prevotella_bivia	0	0.515125	0.257563	0	0	0
Schwartzia_succinivorans	0	0.515125	0.257563	0	0	0
Actinomyces_hyovaginalis	0	0.515125	0.257563	0	0	0
Actinomyces_gerencseriae	0	0.283887	0.141944	0	0	0
Selenomonas_noxia	0	0.515125	0.257563	0	0	0
Bifidobacterium_dentium	0	0.515125	0.257563	0	0	0
Porphyromonas_gingivalis	0	0.0211832	0.0105916	0	0	0
Streptococcus_sobrinus	0	0.515125	0.257563	0	0	0
Streptococcus_agalactiae	0	0.515125	0.257563	0	0	0
Bacteroides_intestinalis	0	0.515125	0.257563	0	0	0
Helicobacter_pylori	0	0.283887	0.141944	0	0	0
Soonwooa_buanensis	0	0.515125	0.257563	0	0	0
Slackia_exigua	0	0.515125	0.257563	0	0	0
Actinomyces_viscosus	0	0.118897	0.0594487	0	0	0
Streptococcus_sinensis	0	0.118897	0.0594487	0	0	0
Cardiobacterium_valvarum	0	0.515125	0.257563	0	0	0
Corynebacterium_argentoratense	0	0.515125	0.257563	0	0	0
Howardella_ureilytica	0	0.515125	0.257563	0	0	0
Parascardovia_denticolens	0	0.515125	0.257563	0	0	0
Streptobacillus_moniliformis	0	0.515125	0.257563	0	0	0
Prevotella_oralis	0	0.515125	0.257563	0	0	0
Pseudomonas_aeruginosa	0	0.515125	0.257563	0	0	0
Treponema_amylovorum	0	0.198554	0.099277	0	0	0
Shuttleworthia_satelles	0	0.515125	0.257563	0	0	0
Treponema_lecithinolyticum	0	0.515125	0.257563	0	0	0
Neisseria_macacae	0	0.515125	0.257563	0	0	0
Selenomonas_flueggei	0	0.118897	0.0594487	0	0	0
Lactobacillus_reuteri	0	0.515125	0.257563	0	0	0
Mycoplasma_salivarium	0	0.515125	0.257563	0	0	0
Mobiluncus_curtisii	0	0.515125	0.257563	0	0	0
Simonsiella_muelleri	0	0.515125	0.257563	0	0	0
Capnocytophaga_ochracea	0	0.515125	0.257563	0	0	0
Bulleidia_extructa	0	0.515125	0.257563	0	0	0
Haemophilus_parahaemolyticus	0	0.515125	0.257563	0	0	0
Lactobacillus_salivarius	0	0.515125	0.257563	0	0	0
Capnocytophaga_haemolytica	0	0.515125	0.257563	0	0	0
Clostridium_aminobutyricum	0	0.515125	0.257563	0	0	0
Actinomyces_cardiffensis	0	0.515125	0.257563	0	0	0
Mobiluncus_mulieris	0	0.515125	0.257563	0	0	0
Escherichia_coli	0	0.725411	0.362706	0	0	0
Leptotrichia_goodfellowii	0	0.515125	0.257563	0	0	0
Selenomonas_bovis	0	0.515125	0.257563	0	0	0
Lactobacillus_fermentum	0	0.515125	0.257563	0	0	0
Eggerthia_catenaformis	0	0.515125	0.257563	0	0	0
Granulicatella_elegans	0	0.118897	0.0594487	0	0	0
Cryptobacterium_curtum	0	0.515125	0.257563	0	0	0
Lactococcus_lactis	0	0.118897	0.0594487	0	0	0
Phocaeicola_abscessus	0	0.515125	0.257563	0	0	0
Campylobacter_rectus	0	0.515125	0.257563	0	0	0
Streptococcus_constellatus	0	0.515125	0.257563	0	0	0
Scardovia_wiggsiae	0	0.515125	0.257563	0	0	0
Prevotella_saccharolytica	0	0.515125	0.257563	0	0	0
Prevotella_buccae	0	0.515125	0.257563	0	0	0
Alloscardovia_omnicolens	0	0.515125	0.257563	0	0	0
Mogibacterium_timidum	0	0.515125	0.257563	0	0	0
Streptococcus_mutans	0	0.515125	0.257563	0	0	0
Streptococcus_anginosus	0	0.515125	0.257563	0	0	0
Dialister_micraerophilus	0	0.515125	0.257563	0	0	0
Aggregatibacter_aphrophilus	0	0.515125	0.257563	0	0	0
Neisseria_mucosa	0	0.355469	0.177734	0	0	0
Kingella_denitrificans	0	0.515125	0.257563	0	0	0
Veillonella_denticariosi	0	0.895945	0.447973	0	0	0
Neisseria_bacilliformis	0	0.515125	0.257563	0	0	0
Lactobacillus_gasseri	0	0.515125	0.257563	0	0	0
Selenomonas_artemidis	0	0.810744	0.405372	0	0	0
Aggregatibacter_segnis	0	0.515125	0.257563	0	0	0
Prevotella_multiformis	0	0.515125	0.257563	0	0	0
Actinomyces_turicensis	0	0.515125	0.257563	0	0	0
Sneathia_sanguinegens	0	0.515125	0.257563	0	0	0
Selenomonas_dianae	0	0.515125	0.257563	0	0	0
Treponema_maltophilum	0	0.198554	0.099277	0	0	0
Butyrivibrio_proteoclasticus	0	0.515125	0.257563	0	0	0
Haemophilus_haemolyticus	0	0.515125	0.257563	0	0	0
Moryella_indoligenes	0	0.515125	0.257563	0	0	0
Veillonella_caviae	0	0.355469	0.177734	0	0	0
Clostridium_phytofermentans	0	0.515125	0.257563	0	0	0
Peptostreptococcus_anaerobius	0	0.515125	0.257563	0	0	0
Staphylococcus_aureus	0	0.515125	0.257563	0	0	0
Actinomyces_johnsonii	0	0.515125	0.257563	0	0	0
Kingella_kingae	0	0.515125	0.257563	0	0	0
Aggregatibacter_sp_oral_taxon_458	0	0.515125	0.257563	0	0	0
Haemophilus_sp_HMSC71H05	0	0.515125	0.257563	0	0	0
Streptococcus_sp_HMSC071D03	0	0.515125	0.257563	0	0	0
Streptococcus_sp_HPH0090	0	0.515125	0.257563	0	0	0
