## Supplementary material for "Multi-cohort analysis of 37,739 oral microbiomes reveals ecologically influential health-associated microbial sub-communities across major oral subsites": Table S26

### Sheet: ST26
Table S26. PCA coordinates of consensus tongue-tonsil taxa based on community-wide taxon-taxon association profiles along with its module: PC1 and PC2 coordinates of consensus tongue-tonsil taxa generated from PCA of community-wide taxon-taxon association profiles along with the module to which they belongs.
Taxa	PC1	PC2	HAC	cluster
Mogibacterium diversum	-10.6935	-1.88905	1	5
Alloprevotella rava	-7.61279	-6.83965	0.995261	6
Eubacterium sulci	-8.76821	-5.29448	0.988152	5
Neisseria flavescens	1.16376	14.3427	0.988152	2
Prevotella jejuni	-9.49584	-1.68961	0.981043	5
Rothia mucilaginosa	-4.16138	9.71099	0.964455	2
Campylobacter concisus	-12.0469	-5.67931	0.964455	6
Oribacterium sinus	-10.2237	-1.21925	0.964455	5
Rothia dentocariosa	4.09751	1.95482	0.964455	1
Lachnoanaerobaculum saburreum	-6.39971	-9.51358	0.964455	6
Veillonella rogosae	-3.17712	7.18886	0.964455	2
Rothia aeria	5.34318	5.27144	0.92891	4
Planobacterium taklimakanense	-5.07192	6.01464	0.92891	2
Lautropia mirabilis	5.76953	5.57257	0.92891	4
Campylobacter mucosalis	-7.00987	0.422649	0.92891	5
Prevotella nigrescens	10.9596	-5.32115	0.92891	3
Prevotella oris	8.53284	-7.67126	0.92891	3
Corynebacterium durum	6.6897	3.85984	0.92891	4
Actinomyces sp ICM47	-9.88746	-0.839221	0.92891	5
Streptococcus sp A12	-4.68335	6.03822	0.92891	2
Prevotella salivae	-14.1468	-11.9289	0.845972	6
Actinomyces graevenitzii	-14.093	-7.42254	0.845972	6
Atopobium parvulum	-14.6628	-11.9203	0.845972	6
Megasphaera micronuciformis	-14.7363	-12.8001	0.845972	6
Haemophilus parainfluenzae	0.333951	14.9489	0.845972	2
Stomatobaculum longum	-12.5974	-9.25802	0.845972	6
Gemella sanguinis	-2.72718	11.2379	0.845972	2
Prevotella melaninogenica	-11.8066	-4.6724	0.845972	6
Prevotella histicola	-16.4839	-14.9673	0.845972	6
Capnocytophaga leadbetteri	9.5166	8.83468	0.845972	4
Prevotella nanceiensis	-2.098	6.24817	0.845972	2
Streptococcus thermophilus	-8.54206	-1.97258	0.845972	5
Veillonella parvula	-0.664755	3.41537	0.845972	2
Capnocytophaga sputigena	7.32113	6.65566	0.845972	4
Haemophilus sputorum	-0.715183	9.8821	0.845972	2
Porphyromonas somerae	-3.89905	7.90514	0.845972	2
Veillonella sp T11011 6	-10.3969	-0.565388	0.845972	5
Capnocytophaga granulosa	1.99434	4.33406	0.845972	2
Leptotrichia shahii	-0.593634	0.843456	0.845972	1
Selenomonas sputigena	-2.73542	-11.8252	0.845972	6
Alloprevotella tannerae	4.31796	-3.77341	0.845972	1
Actinomyces lingnae	-9.4944	-0.175861	0.845972	5
Streptococcus australis	-2.62895	8.76573	0.845972	2
Lachnoanaerobaculum umeaense	-1.83276	5.35578	0.845972	2
Capnocytophaga gingivalis	6.35647	6.40827	0.845972	4
Veillonella infantium	-9.71683	-0.0471555	0.845972	5
Prevotella pallens	-12.5531	-8.58513	0.736967	6
Lachnoanaerobaculum orale	-9.28666	-2.80604	0.736967	5
Solobacterium moorei	-9.92942	-5.31879	0.736967	6
Eubacterium yurii	7.73319	5.85744	0.736967	4
Dialister invisus	7.97912	-5.53226	0.736967	3
Prevotella veroralis	-6.94718	-12.3736	0.736967	6
Treponema socranskii	10.3987	-4.29613	0.736967	3
Neisseria elongata	5.96258	7.5819	0.736967	4
Abiotrophia defectiva	9.01199	5.15156	0.736967	4
Gemella morbillorum	5.78769	5.93771	0.736967	4
Veillonella tobetsuensis	-5.88402	3.04824	0.736967	5
Prevotella oulorum	-5.52728	-11.1528	0.736967	6
Atopobium rimae	2.16797	-10.698	0.736967	1
Treponema vincentii	6.97571	-2.43336	0.736967	3
Leptotrichia sp oral taxon 215	-7.26903	3.29927	0.736967	5
Actinomyces sp HPA0247	-10.0436	-1.23777	0.736967	5
Actinomyces sp S6 Spd3	-9.83509	-0.890299	0.736967	5
Streptococcus sp F0442	-5.11635	5.95072	0.736967	2
Streptococcus sp HMSC034E03	-4.0956	6.77147	0.736967	2
Streptococcus sp HMSC067H01	-3.55335	7.68456	0.736967	2
Porphyromonas gulae	-3.54403	4.77746	0.680095	2
Lachnospiraceae bacterium oral taxon 096	-9.38672	-1.3477	0.680095	5
Prevotella sp oral taxon 306	-9.7019	-2.68058	0.680095	5
Tannerella sp oral taxon HOT 286	-5.72336	2.19621	0.680095	5
Aggregatibacter actinomycetemcomitans	-3.23844	3.03302	0.601896	2
Prevotella shahii	4.64541	8.44822	0.601896	4
Peptococcus niger	-2.1955	3.57657	0.601896	2
Actinobacillus rossii	-3.83747	6.56045	0.601896	2
Leptotrichia hofstadii	4.99151	-3.90191	0.601896	1
Mogibacterium neglectum	-8.48199	0.985532	0.601896	5
Campylobacter showae	9.37246	5.79288	0.601896	4
Leptotrichia hongkongensis	-2.13369	2.21052	0.601896	2
Prevotella pleuritidis	10.3926	-3.13926	0.601896	3
Stenotrophomonas maltophilia	-5.10629	5.7097	0.601896	2
Dialister pneumosintes	7.88583	-8.17056	0.601896	3
Prevotella aurantiaca	-4.02958	5.21659	0.601896	2
Prevotella fusca	-4.96959	-3.94962	0.601896	5
Selenomonas infelix	6.12139	-4.29918	0.601896	3
Corynebacterium matruchotii	13.7815	-0.382324	0.601896	3
Eikenella corrodens	10.2778	5.0716	0.601896	4
Morococcus cerebrosus	-4.68067	4.50418	0.601896	2
Staphylococcus epidermidis	-2.37284	2.88027	0.601896	2
Leptotrichia trevisanii	-0.128485	0.0636887	0.601896	1
Eubacterium infirmum	4.2608	-3.63328	0.601896	1
Haemophilus pittmaniae	-3.32783	8.49658	0.601896	2
Kingella oralis	4.58887	1.00467	0.601896	1
Streptococcus suis	-7.14142	2.71215	0.601896	5
Centipeda periodontii	-6.07285	-5.54233	0.601896	5
Actinomyces naeslundii	8.69652	2.50442	0.601896	4
Actinomyces sp HMSC035G02	-11.0328	-0.808982	0.601896	5
Actinomyces sp oral taxon 181	-9.12389	0.187172	0.601896	5
Oribacterium asaccharolyticum	-10.3918	-1.03161	0.601896	5
Oribacterium parvum	-7.7127	1.75826	0.601896	5
Streptococcus equinus	-5.00549	2.38709	0.521327	5
Prevotella maculosa	9.27602	-5.60476	0.521327	3
Haemophilus influenzae	0.942372	5.86062	0.521327	2
Neisseria meningitidis	-0.668647	8.40266	0.521327	2
Cardiobacterium hominis	14.5256	6.65955	0.521327	4
Porphyromonas endodontalis	5.9925	-4.41728	0.507109	3
Fusobacterium nucleatum	7.957	-2.35655	0.50237	3
Catonella morbi	1.20661	1.49743	0.495261	1
Treponema medium	6.92814	-5.71355	0.495261	3
Leptotrichia wadei	-10.7955	-15.0824	0.483412	6
Granulicatella adiacens	-2.30907	6.59587	0.483412	2
Peptostreptococcus stomatis	5.95756	3.03125	0.483412	4
Fusobacterium periodonticum	0.351377	7.976	0.473934	2
Veillonella atypica	-18.1099	-16.3722	0.469194	6
Streptococcus sanguinis	3.86981	5.71059	0.464455	4
Bacteroides stercoris	-4.60102	3.46606	0.454976	2
Propionibacterium propionicum	5.97	4.02825	0.454976	4
Prevotella loescheii	12.4898	-1.21255	0.454976	3
Streptococcus salivarius	-9.11672	-0.166247	0.445498	5
Gemella haemolysans	0.994924	8.59758	0.438389	2
Fretibacterium fastidiosum	11.4	-6.76053	0.438389	3
Streptococcus oralis	3.1097	10.4002	0.421801	4
Bacillus cereus	-3.6675	4.38513	0.421801	2
Propionibacterium acnes	-2.66858	5.55471	0.421801	2
Streptococcus lactarius	-5.62233	4.11235	0.421801	2
Bifidobacterium longum	-6.00989	-2.98176	0.421801	5
Streptococcus mitis	3.61758	9.55755	0.402844	4
Porphyromonas catoniae	6.39907	11.3596	0.402844	4
Butyrivibrio fibrisolvens	-5.55108	-2.22802	0.402844	5
Streptococcus oligofermentans	-4.91357	5.28414	0.393365	2
Actinomyces odontolyticus	-9.65885	-1.91291	0.388626	5
Streptococcus parasanguinis	-9.78937	-0.985103	0.381517	5
Prevotella intermedia	3.95408	-1.64399	0.381517	1
Streptococcus pneumoniae	3.50391	9.17777	0.372038	4
Streptococcus gordonii	3.96221	1.86053	0.372038	1
Parvimonas micra	14.0088	2.28081	0.364929	4
Filifactor alocis	6.97666	-2.54514	0.36019	3
Tannerella forsythia	6.30477	-2.77364	0.35545	3
Streptococcus peroris	-6.67636	4.35698	0.350711	2
Veillonella dispar	-10.3014	-9.03875	0.345972	6
Neisseria subflava	-2.52065	5.75839	0.338863	2
Neisseria perflava	-6.08055	5.67437	0.338863	2
Acinetobacter johnsonii	-5.39556	4.65057	0.300948	2
Prevotella enoeca	2.71957	-3.36416	0.300948	1
Prevotella marshii	6.69193	-5.82857	0.300948	3
Neisseria oralis	2.96063	2.32724	0.300948	1
Selenomonas ruminantium	-4.38411	-4.1654	0.300948	5
Streptococcus intermedius	-2.16806	2.17598	0.300948	2
Veillonella rodentium	-3.87258	0.937116	0.300948	5
Actinomyces georgiae	9.68846	-5.53799	0.300948	3
Campylobacter gracilis	15.4813	-8.25313	0.300948	3
Actinomyces massiliensis	10.7199	2.72669	0.300948	4
Prevotella micans	12.1822	-5.49497	0.300948	3
Olsenella profusa	5.78687	-5.95603	0.300948	3
Actinomyces israelii	4.27737	-2.52313	0.300948	1
Johnsonella ignava	9.88606	-1.45756	0.300948	3
Mycoplasma faucium	-0.452405	-1.32511	0.265403	1
Gemella palaticanis	-4.61953	4.78488	0.260664	2
Streptococcus infantis	-0.200273	12.7687	0	2
Butyrivibrio hungatei	-9.10385	-0.933163	0	5
Streptococcus vestibularis	-5.39641	4.27208	0	2
Eubacterium saphenum	6.22603	-2.55205	0	3
Leptotrichia buccalis	1.48507	-4.90365	0	1
Neisseria cinerea	-4.13918	5.86807	0	2
Neisseria sicca	4.55033	6.92334	0	4
Prevotella baroniae	4.12957	-4.93536	0	1
Treponema denticola	10.7354	-7.04661	0	3
Eubacterium brachy	13.4621	-5.6911	0	3
Prevotella denticola	10.5576	-6.84508	0	3
Prevotella scopos	-2.76185	1.14435	0	2
Actinomyces oris	6.38679	3.21202	0	4
Streptococcus cristatus	1.53364	4.71839	0	2
Terrahaemophilus aromaticivorans	-7.23056	4.57292	0	2
Propionigenium maris	-7.09461	1.17919	0	5
Actinomyces meyeri	0.549218	-1.56154	0	1
Bergeyella zoohelcum	-4.08724	5.54843	0	2
Eubacterium nodatum	8.22999	-4.34751	0	3
Neisseria pharyngis	-5.56157	3.7485	0	2
Anaeroglobus geminatus	8.58348	-8.30611	0	3
Olsenella uli	6.94506	-5.90428	0	3
Treponema refringens	-2.23428	5.59543	0	2
Treponema pedis	-0.538798	-0.141579	0	1
Campylobacter curvus	-0.972635	0.503448	0	1
Prevotella bivia	-5.82372	0.969519	0	5
Schwartzia succinivorans	3.49895	-4.65677	0	1
Actinomyces hyovaginalis	-6.47911	2.64152	0	5
Actinomyces gerencseriae	1.76409	1.13855	0	1
Selenomonas noxia	7.35623	-7.33596	0	3
Bifidobacterium dentium	-0.287582	-3.93522	0	1
Porphyromonas gingivalis	11.822	-2.07336	0	3
Streptococcus sobrinus	-4.19568	1.42217	0	5
Streptococcus agalactiae	-4.38278	3.31033	0	2
Bacteroides intestinalis	-1.832	4.4482	0	2
Helicobacter pylori	-5.10601	4.16232	0	2
Soonwooa buanensis	-3.79049	4.3009	0	2
Slackia exigua	-0.548077	-9.85119	0	1
Actinomyces viscosus	5.66002	-1.80046	0	1
Streptococcus sinensis	-3.02894	4.10503	0	2
Cardiobacterium valvarum	15.521	3.4967	0	4
Corynebacterium argentoratense	-6.7779	2.22898	0	5
Howardella ureilytica	-2.12561	-2.13462	0	1
Parascardovia denticolens	-1.00943	-0.309249	0	1
Streptobacillus moniliformis	1.64318	1.02448	0	1
Prevotella oralis	11.9072	-8.01601	0	3
Pseudomonas aeruginosa	-3.40231	3.09372	0	2
Treponema amylovorum	7.58294	-6.29836	0	3
Shuttleworthia satelles	6.39859	-9.69141	0	3
Treponema lecithinolyticum	9.75995	-5.20692	0	3
Neisseria macacae	-4.30049	4.92588	0	2
Selenomonas flueggei	-2.1713	-14.7234	0	6
Lactobacillus reuteri	-2.0296	-0.782818	0	1
Mycoplasma salivarium	-1.04448	-0.861163	0	1
Mobiluncus curtisii	-5.37916	1.00911	0	5
Simonsiella muelleri	1.23808	6.7916	0	2
Capnocytophaga ochracea	19.1166	-1.94539	0	3
Bulleidia extructa	1.84816	-3.17012	0	1
Haemophilus parahaemolyticus	6.72749	4.22453	0	4
Lactobacillus salivarius	-2.51892	-1.80163	0	1
Capnocytophaga haemolytica	0.174323	1.96648	0	1
Clostridium aminobutyricum	-2.5893	5.46707	0	2
Actinomyces cardiffensis	2.82953	-2.11497	0	1
Mobiluncus mulieris	-3.94022	1.03339	0	5
Escherichia coli	-3.24171	3.10926	0	2
Leptotrichia goodfellowii	-1.55353	-4.69892	0	1
Selenomonas bovis	-2.59502	-4.91816	0	1
Lactobacillus fermentum	-4.41493	-1.92987	0	5
Eggerthia catenaformis	2.63824	-2.71506	0	1
Granulicatella elegans	11.3795	5.60887	0	4
Cryptobacterium curtum	1.234	-11.0959	0	1
Lactococcus lactis	-6.55011	2.00092	0	5
Phocaeicola abscessus	6.0882	-5.16105	0	3
Campylobacter rectus	9.39145	0.189895	0	4
Streptococcus constellatus	6.05012	-4.8723	0	3
Scardovia wiggsiae	8.65554	-8.49791	0	3
Prevotella saccharolytica	19.9442	-6.21983	0	3
Prevotella buccae	13.9726	-10.0789	0	3
Alloscardovia omnicolens	-7.37881	-8.91893	0	6
Mogibacterium timidum	11.9115	-8.08624	0	3
Streptococcus mutans	6.22818	-5.68522	0	3
Streptococcus anginosus	7.88111	-7.22474	0	3
Dialister micraerophilus	-0.347819	-10.8055	0	1
Aggregatibacter aphrophilus	11.7424	5.52288	0	4
Neisseria mucosa	5.01603	8.16979	0	4
Kingella denitrificans	7.80705	4.41843	0	4
Veillonella denticariosi	-6.8845	0.273126	0	5
Neisseria bacilliformis	0.323028	-0.135319	0	1
Lactobacillus gasseri	-5.30266	-0.218893	0	5
Selenomonas artemidis	9.38166	-4.23837	0	3
Aggregatibacter segnis	19.3472	2.22658	0	4
Prevotella multiformis	8.62593	-7.69637	0	3
Actinomyces turicensis	-4.52953	0.865111	0	5
Sneathia sanguinegens	-4.67649	1.79291	0	5
Selenomonas dianae	6.76306	-9.52644	0	3
Treponema maltophilum	19.2045	-10.5905	0	3
Butyrivibrio proteoclasticus	-7.27188	0.936263	0	5
Haemophilus haemolyticus	12.1132	5.2981	0	4
Moryella indoligenes	-6.04993	-3.75138	0	5
Veillonella caviae	-5.57796	0.50935	0	5
Clostridium phytofermentans	-7.23661	1.89764	0	5
Peptostreptococcus anaerobius	-2.24695	4.38211	0	2
Staphylococcus aureus	-3.50086	3.43075	0	2
Actinomyces johnsonii	3.57061	4.80336	0	4
Kingella kingae	-5.23169	6.15923	0	2
Aggregatibacter sp oral taxon 458	0.0997282	4.71125	0	2
Haemophilus sp HMSC71H05	-9.67261	1.43543	0	5
Streptococcus sp HMSC071D03	-5.45423	5.78518	0	2
Streptococcus sp HPH0090	-6.17344	3.03688	0	5
