## Supplementary material for "Multi-cohort analysis of 37,739 oral microbiomes reveals ecologically influential health-associated microbial sub-communities across major oral subsites": Table S27

### Sheet: ST27
Table S27. Tongue-tonsil co-abundance edges of meta-network: Taxon-taxon co-abundance edges identified across non-diseased tongue-tonsil cohorts using random-effects meta-analysis.
Source	Target
Veillonella_dispar	Prevotella_pallens
Treponema_denticola	Eubacterium_brachy
Prevotella_baroniae	Porphyromonas_endodontalis
Treponema_denticola	Porphyromonas_endodontalis
Capnocytophaga_leadbetteri	Prevotella_shahii
Porphyromonas_endodontalis	Dialister_invisus
Veillonella_dispar	Prevotella_salivae
Prevotella_pallens	Prevotella_salivae
Lachnoanaerobaculum_orale	Prevotella_salivae
Veillonella_dispar	Prevotella_veroralis
Prevotella_pallens	Prevotella_veroralis
Prevotella_salivae	Prevotella_veroralis
Rothia_aeria	Rothia_dentocariosa
Rothia_aeria	Streptococcus_pneumoniae
Rothia_dentocariosa	Streptococcus_pneumoniae
Rothia_aeria	Haemophilus_parainfluenzae
Capnocytophaga_leadbetteri	Haemophilus_parainfluenzae
Planobacterium_taklimakanense	Haemophilus_parainfluenzae
Streptococcus_pneumoniae	Haemophilus_parainfluenzae
Lautropia_mirabilis	Haemophilus_parainfluenzae
Treponema_denticola	Filifactor_alocis
Porphyromonas_endodontalis	Filifactor_alocis
Porphyromonas_gingivalis	Filifactor_alocis
Granulicatella_adiacens	Rothia_mucilaginosa
Streptococcus_cristatus	Rothia_mucilaginosa
Rothia_dentocariosa	Rothia_mucilaginosa
Haemophilus_parainfluenzae	Rothia_mucilaginosa
Veillonella_dispar	Lachnoanaerobaculum_saburreum
Leptotrichia_buccalis	Lachnoanaerobaculum_saburreum
Prevotella_pallens	Lachnoanaerobaculum_saburreum
Mogibacterium_diversum	Lachnoanaerobaculum_saburreum
Prevotella_salivae	Lachnoanaerobaculum_saburreum
Prevotella_veroralis	Lachnoanaerobaculum_saburreum
Rothia_aeria	Leptotrichia_hofstadii
Capnocytophaga_leadbetteri	Leptotrichia_hofstadii
Porphyromonas_gingivalis	Leptotrichia_hofstadii
Actinomyces_oris	Streptococcus_sanguinis
Rothia_dentocariosa	Streptococcus_sanguinis
Rothia_mucilaginosa	Streptococcus_sanguinis
Capnocytophaga_leadbetteri	Fusobacterium_periodonticum
Haemophilus_parainfluenzae	Fusobacterium_periodonticum
Capnocytophaga_leadbetteri	Capnocytophaga_granulosa
Streptococcus_pneumoniae	Gemella_haemolysans
Actinomyces_oris	Streptococcus_oralis
Rothia_dentocariosa	Streptococcus_oralis
Streptococcus_pneumoniae	Streptococcus_oralis
Haemophilus_parainfluenzae	Streptococcus_oralis
Gemella_haemolysans	Streptococcus_oralis
Capnocytophaga_leadbetteri	Cardiobacterium_valvarum
Haemophilus_parainfluenzae	Cardiobacterium_valvarum
Leptotrichia_hofstadii	Cardiobacterium_valvarum
Capnocytophaga_granulosa	Cardiobacterium_valvarum
Streptococcus_oralis	Cardiobacterium_valvarum
Prevotella_pallens	Eubacterium_sulci
Mogibacterium_diversum	Eubacterium_sulci
Prevotella_salivae	Eubacterium_sulci
Fusobacterium_periodonticum	Eubacterium_sulci
Veillonella_dispar	Actinomyces_graevenitzii
Leptotrichia_buccalis	Actinomyces_graevenitzii
Prevotella_salivae	Actinomyces_graevenitzii
Lachnoanaerobaculum_saburreum	Actinomyces_graevenitzii
Prevotella_pallens	Alloprevotella_rava
Prevotella_salivae	Alloprevotella_rava
Prevotella_veroralis	Alloprevotella_rava
Lachnoanaerobaculum_saburreum	Alloprevotella_rava
Veillonella_dispar	Atopobium_parvulum
Lachnoanaerobaculum_orale	Atopobium_parvulum
Prevotella_salivae	Atopobium_parvulum
Prevotella_veroralis	Atopobium_parvulum
Bifidobacterium_dentium	Atopobium_parvulum
Lachnoanaerobaculum_saburreum	Atopobium_parvulum
Slackia_exigua	Atopobium_parvulum
Streptococcus_parasanguinis	Atopobium_parvulum
Actinomyces_graevenitzii	Atopobium_parvulum
Treponema_denticola	Treponema_socranskii
Prevotella_salivae	Selenomonas_flueggei
Atopobium_parvulum	Selenomonas_flueggei
Rothia_aeria	Capnocytophaga_ochracea
Capnocytophaga_leadbetteri	Capnocytophaga_ochracea
Eubacterium_brachy	Capnocytophaga_ochracea
Prevotella_denticola	Capnocytophaga_ochracea
Actinomyces_oris	Capnocytophaga_ochracea
Eubacterium_nodatum	Capnocytophaga_ochracea
Lautropia_mirabilis	Capnocytophaga_ochracea
Leptotrichia_hofstadii	Capnocytophaga_ochracea
Streptococcus_sanguinis	Capnocytophaga_ochracea
Tannerella_forsythia	Capnocytophaga_ochracea
Capnocytophaga_granulosa	Capnocytophaga_ochracea
Streptococcus_oralis	Capnocytophaga_ochracea
Cardiobacterium_valvarum	Capnocytophaga_ochracea
Prevotella_oralis	Capnocytophaga_ochracea
Prevotella_nanceiensis	Capnocytophaga_ochracea
Treponema_socranskii	Capnocytophaga_ochracea
Veillonella_rogosae	Gemella_sanguinis
Granulicatella_adiacens	Gemella_sanguinis
Rothia_mucilaginosa	Gemella_sanguinis
Fusobacterium_periodonticum	Gemella_sanguinis
Gemella_haemolysans	Gemella_sanguinis
Streptococcus_oralis	Gemella_sanguinis
Treponema_denticola	Prevotella_intermedia
Prevotella_pleuritidis	Prevotella_intermedia
Capnocytophaga_ochracea	Prevotella_intermedia
Prevotella_pallens	Selenomonas_sputigena
Prevotella_salivae	Selenomonas_sputigena
Prevotella_veroralis	Selenomonas_sputigena
Lachnoanaerobaculum_saburreum	Selenomonas_sputigena
Selenomonas_ruminantium	Selenomonas_sputigena
Prevotella_oralis	Selenomonas_sputigena
Atopobium_parvulum	Selenomonas_sputigena
Prevotella_shahii	Alloprevotella_tannerae
Capnocytophaga_leadbetteri	Capnocytophaga_sputigena
Eubacterium_yurii	Capnocytophaga_sputigena
Capnocytophaga_granulosa	Capnocytophaga_sputigena
Treponema_socranskii	Capnocytophaga_sputigena
Capnocytophaga_ochracea	Capnocytophaga_sputigena
Treponema_denticola	Treponema_medium
Filifactor_alocis	Treponema_medium
Veillonella_dispar	Solobacterium_moorei
Prevotella_pallens	Solobacterium_moorei
Prevotella_salivae	Solobacterium_moorei
Lachnoanaerobaculum_saburreum	Solobacterium_moorei
Eubacterium_sulci	Solobacterium_moorei
Atopobium_parvulum	Solobacterium_moorei
Peptostreptococcus_stomatis	Solobacterium_moorei
Oribacterium_sinus	Solobacterium_moorei
Veillonella_dispar	Campylobacter_concisus
Prevotella_pallens	Campylobacter_concisus
Lachnoanaerobaculum_orale	Campylobacter_concisus
Prevotella_salivae	Campylobacter_concisus
Lachnoanaerobaculum_saburreum	Campylobacter_concisus
Capnocytophaga_granulosa	Campylobacter_concisus
Actinomyces_graevenitzii	Campylobacter_concisus
Atopobium_parvulum	Campylobacter_concisus
Selenomonas_flueggei	Campylobacter_concisus
Selenomonas_sputigena	Campylobacter_concisus
Oribacterium_sinus	Campylobacter_concisus
Veillonella_dispar	Prevotella_melaninogenica
Prevotella_pallens	Prevotella_melaninogenica
Prevotella_salivae	Prevotella_melaninogenica
Actinomyces_graevenitzii	Prevotella_melaninogenica
Atopobium_parvulum	Prevotella_melaninogenica
Solobacterium_moorei	Prevotella_melaninogenica
Campylobacter_concisus	Prevotella_melaninogenica
Veillonella_dispar	Megasphaera_micronuciformis
Leptotrichia_buccalis	Megasphaera_micronuciformis
Actinomyces_odontolyticus	Megasphaera_micronuciformis
Prevotella_pallens	Megasphaera_micronuciformis
Lachnoanaerobaculum_orale	Megasphaera_micronuciformis
Prevotella_salivae	Megasphaera_micronuciformis
Prevotella_veroralis	Megasphaera_micronuciformis
Selenomonas_noxia	Megasphaera_micronuciformis
Lachnoanaerobaculum_saburreum	Megasphaera_micronuciformis
Slackia_exigua	Megasphaera_micronuciformis
Eubacterium_sulci	Megasphaera_micronuciformis
Actinomyces_graevenitzii	Megasphaera_micronuciformis
Alloprevotella_rava	Megasphaera_micronuciformis
Atopobium_parvulum	Megasphaera_micronuciformis
Selenomonas_flueggei	Megasphaera_micronuciformis
Prevotella_fusca	Megasphaera_micronuciformis
Selenomonas_sputigena	Megasphaera_micronuciformis
Solobacterium_moorei	Megasphaera_micronuciformis
Prevotella_melaninogenica	Megasphaera_micronuciformis
Eubacterium_saphenum	Abiotrophia_defectiva
Actinomyces_oris	Abiotrophia_defectiva
Streptococcus_sanguinis	Abiotrophia_defectiva
Capnocytophaga_granulosa	Abiotrophia_defectiva
Gemella_haemolysans	Abiotrophia_defectiva
Streptococcus_oralis	Abiotrophia_defectiva
Capnocytophaga_ochracea	Abiotrophia_defectiva
Haemophilus_parahaemolyticus	Abiotrophia_defectiva
Capnocytophaga_sputigena	Abiotrophia_defectiva
Treponema_medium	Abiotrophia_defectiva
Granulicatella_elegans	Abiotrophia_defectiva
Rothia_dentocariosa	Gemella_morbillorum
Abiotrophia_defectiva	Gemella_morbillorum
Haemophilus_parainfluenzae	Haemophilus_sputorum
Veillonella_dispar	Veillonella_atypica
Prevotella_pallens	Veillonella_atypica
Lachnoanaerobaculum_orale	Veillonella_atypica
Prevotella_salivae	Veillonella_atypica
Prevotella_veroralis	Veillonella_atypica
Lachnoanaerobaculum_saburreum	Veillonella_atypica
Alloprevotella_rava	Veillonella_atypica
Atopobium_parvulum	Veillonella_atypica
Selenomonas_flueggei	Veillonella_atypica
Campylobacter_concisus	Veillonella_atypica
Prevotella_melaninogenica	Veillonella_atypica
Megasphaera_micronuciformis	Veillonella_atypica
Rothia_mucilaginosa	Streptococcus_australis
Treponema_denticola	Corynebacterium_matruchotii
Eubacterium_brachy	Corynebacterium_matruchotii
Prevotella_denticola	Corynebacterium_matruchotii
Actinomyces_oris	Corynebacterium_matruchotii
Streptococcus_cristatus	Corynebacterium_matruchotii
Eubacterium_nodatum	Corynebacterium_matruchotii
Olsenella_uli	Corynebacterium_matruchotii
Rothia_dentocariosa	Corynebacterium_matruchotii
Selenomonas_noxia	Corynebacterium_matruchotii
Leptotrichia_hofstadii	Corynebacterium_matruchotii
Streptococcus_sanguinis	Corynebacterium_matruchotii
Campylobacter_showae	Corynebacterium_matruchotii
Actinomyces_viscosus	Corynebacterium_matruchotii
Streptococcus_oralis	Corynebacterium_matruchotii
Prevotella_pleuritidis	Corynebacterium_matruchotii
Parascardovia_denticolens	Corynebacterium_matruchotii
Leptotrichia_shahii	Corynebacterium_matruchotii
Haemophilus_parahaemolyticus	Corynebacterium_matruchotii
Actinomyces_georgiae	Corynebacterium_matruchotii
Prevotella_maculosa	Corynebacterium_matruchotii
Actinomyces_cardiffensis	Corynebacterium_matruchotii
Granulicatella_elegans	Corynebacterium_matruchotii
Abiotrophia_defectiva	Corynebacterium_matruchotii
Campylobacter_gracilis	Corynebacterium_matruchotii
Streptococcus_constellatus	Corynebacterium_matruchotii
Prevotella_nigrescens	Corynebacterium_matruchotii
Capnocytophaga_leadbetteri	Eikenella_corrodens
Haemophilus_parainfluenzae	Eikenella_corrodens
Treponema_socranskii	Parvimonas_micra
Capnocytophaga_sputigena	Parvimonas_micra
Gemella_morbillorum	Parvimonas_micra
Prevotella_pleuritidis	Scardovia_wiggsiae
Prevotella_baroniae	Fusobacterium_nucleatum
Treponema_denticola	Fusobacterium_nucleatum
Eubacterium_brachy	Fusobacterium_nucleatum
Porphyromonas_endodontalis	Fusobacterium_nucleatum
Prevotella_denticola	Fusobacterium_nucleatum
Dialister_invisus	Fusobacterium_nucleatum
Filifactor_alocis	Fusobacterium_nucleatum
Leptotrichia_hofstadii	Fusobacterium_nucleatum
Tannerella_forsythia	Fusobacterium_nucleatum
Prevotella_pleuritidis	Fusobacterium_nucleatum
Treponema_lecithinolyticum	Fusobacterium_nucleatum
Treponema_socranskii	Fusobacterium_nucleatum
Dialister_pneumosintes	Fusobacterium_nucleatum
Prevotella_maculosa	Fusobacterium_nucleatum
Treponema_medium	Fusobacterium_nucleatum
Selenomonas_infelix	Fusobacterium_nucleatum
Campylobacter_gracilis	Fusobacterium_nucleatum
Campylobacter_rectus	Fusobacterium_nucleatum
Streptococcus_constellatus	Fusobacterium_nucleatum
Prevotella_nigrescens	Fusobacterium_nucleatum
Capnocytophaga_leadbetteri	Prevotella_saccharolytica
Dialister_pneumosintes	Prevotella_saccharolytica
Capnocytophaga_ochracea	Prevotella_saccharolytica
Prevotella_maculosa	Prevotella_saccharolytica
Treponema_medium	Prevotella_saccharolytica
Abiotrophia_defectiva	Prevotella_saccharolytica
Corynebacterium_matruchotii	Prevotella_saccharolytica
Fusobacterium_nucleatum	Prevotella_saccharolytica
Eubacterium_yurii	Catonella_morbi
Prevotella_shahii	Catonella_morbi
Peptococcus_niger	Catonella_morbi
Fusobacterium_periodonticum	Catonella_morbi
Capnocytophaga_leadbetteri	Actinomyces_massiliensis
Leptotrichia_hofstadii	Actinomyces_massiliensis
Corynebacterium_matruchotii	Actinomyces_massiliensis
Rothia_dentocariosa	Streptococcus_salivarius
Streptococcus_parasanguinis	Streptococcus_salivarius
Veillonella_dispar	Alloscardovia_omnicolens
Streptococcus_parasanguinis	Streptococcus_thermophilus
Streptococcus_salivarius	Streptococcus_thermophilus
Haemophilus_parainfluenzae	Neisseria_flavescens
Veillonella_dispar	Leptotrichia_wadei
Leptotrichia_buccalis	Leptotrichia_wadei
Prevotella_pallens	Leptotrichia_wadei
Actinomyces_meyeri	Leptotrichia_wadei
Prevotella_salivae	Leptotrichia_wadei
Prevotella_veroralis	Leptotrichia_wadei
Lachnoanaerobaculum_saburreum	Leptotrichia_wadei
Leptotrichia_hofstadii	Leptotrichia_wadei
Actinomyces_graevenitzii	Leptotrichia_wadei
Alloprevotella_rava	Leptotrichia_wadei
Atopobium_parvulum	Leptotrichia_wadei
Selenomonas_sputigena	Leptotrichia_wadei
Leptotrichia_goodfellowii	Leptotrichia_wadei
Megasphaera_micronuciformis	Leptotrichia_wadei
Veillonella_atypica	Leptotrichia_wadei
Rothia_aeria	Streptococcus_mitis
Streptococcus_pneumoniae	Streptococcus_mitis
Haemophilus_parainfluenzae	Streptococcus_mitis
Streptococcus_gordonii	Streptococcus_mitis
Gemella_haemolysans	Streptococcus_mitis
Streptococcus_oralis	Streptococcus_mitis
Granulicatella_elegans	Streptococcus_mitis
Abiotrophia_defectiva	Streptococcus_mitis
Gemella_morbillorum	Streptococcus_mitis
Treponema_denticola	Prevotella_oris
Prevotella_denticola	Prevotella_oris
Actinomyces_oris	Prevotella_oris
Dialister_invisus	Prevotella_oris
Prevotella_marshii	Prevotella_oris
Selenomonas_noxia	Prevotella_oris
Filifactor_alocis	Prevotella_oris
Tannerella_forsythia	Prevotella_oris
Treponema_lecithinolyticum	Prevotella_oris
Capnocytophaga_ochracea	Prevotella_oris
Prevotella_intermedia	Prevotella_oris
Selenomonas_sputigena	Prevotella_oris
Treponema_medium	Prevotella_oris
Campylobacter_gracilis	Prevotella_oris
Prevotella_nigrescens	Prevotella_oris
Corynebacterium_matruchotii	Prevotella_oris
Parvimonas_micra	Prevotella_oris
Scardovia_wiggsiae	Prevotella_oris
Fusobacterium_nucleatum	Prevotella_oris
Prevotella_saccharolytica	Prevotella_oris
Prevotella_buccae	Prevotella_oris
Mogibacterium_timidum	Prevotella_oris
Streptococcus_anginosus	Prevotella_oris
Capnocytophaga_leadbetteri	Porphyromonas_catoniae
Prevotella_shahii	Porphyromonas_catoniae
Haemophilus_parainfluenzae	Porphyromonas_catoniae
Fusobacterium_periodonticum	Porphyromonas_catoniae
Gemella_haemolysans	Porphyromonas_catoniae
Prevotella_nanceiensis	Porphyromonas_catoniae
Prevotella_aurantiaca	Porphyromonas_catoniae
Capnocytophaga_ochracea	Porphyromonas_catoniae
Capnocytophaga_sputigena	Porphyromonas_catoniae
Gemella_morbillorum	Porphyromonas_catoniae
Streptococcus_mitis	Porphyromonas_catoniae
Fusobacterium_periodonticum	Lachnoanaerobaculum_umeaense
Neisseria_flavescens	Lachnoanaerobaculum_umeaense
Eubacterium_sulci	Eubacterium_infirmum
Solobacterium_moorei	Eubacterium_infirmum
Parvimonas_micra	Eubacterium_infirmum
Rothia_aeria	Corynebacterium_durum
Neisseria_sicca	Corynebacterium_durum
Actinomyces_oris	Corynebacterium_durum
Rothia_dentocariosa	Corynebacterium_durum
Streptococcus_pneumoniae	Corynebacterium_durum
Gemella_haemolysans	Corynebacterium_durum
Streptococcus_oralis	Corynebacterium_durum
Cardiobacterium_valvarum	Corynebacterium_durum
Capnocytophaga_ochracea	Corynebacterium_durum
Gemella_morbillorum	Corynebacterium_durum
Prevotella_nigrescens	Corynebacterium_durum
Scardovia_wiggsiae	Corynebacterium_durum
Streptococcus_mitis	Corynebacterium_durum
Lautropia_mirabilis	Cardiobacterium_hominis
Leptotrichia_hofstadii	Cardiobacterium_hominis
Streptococcus_sanguinis	Cardiobacterium_hominis
Cardiobacterium_valvarum	Cardiobacterium_hominis
Capnocytophaga_sputigena	Cardiobacterium_hominis
Treponema_medium	Cardiobacterium_hominis
Abiotrophia_defectiva	Cardiobacterium_hominis
Corynebacterium_matruchotii	Cardiobacterium_hominis
Streptococcus_mitis	Cardiobacterium_hominis
Prevotella_oris	Cardiobacterium_hominis
Treponema_denticola	Fretibacterium_fastidiosum
Fusobacterium_nucleatum	Fretibacterium_fastidiosum
Gemella_sanguinis	Streptococcus_infantis
Streptococcus_mitis	Streptococcus_infantis
Veillonella_dispar	Prevotella_histicola
Prevotella_pallens	Prevotella_histicola
Prevotella_salivae	Prevotella_histicola
Prevotella_veroralis	Prevotella_histicola
Lachnoanaerobaculum_saburreum	Prevotella_histicola
Selenomonas_ruminantium	Prevotella_histicola
Actinomyces_graevenitzii	Prevotella_histicola
Alloprevotella_rava	Prevotella_histicola
Atopobium_parvulum	Prevotella_histicola
Selenomonas_flueggei	Prevotella_histicola
Selenomonas_sputigena	Prevotella_histicola
Campylobacter_concisus	Prevotella_histicola
Prevotella_melaninogenica	Prevotella_histicola
Megasphaera_micronuciformis	Prevotella_histicola
Cryptobacterium_curtum	Prevotella_histicola
Veillonella_atypica	Prevotella_histicola
Alloscardovia_omnicolens	Prevotella_histicola
Streptococcus_thermophilus	Prevotella_histicola
Leptotrichia_wadei	Prevotella_histicola
Dialister_micraerophilus	Prevotella_histicola
Corynebacterium_matruchotii	Aggregatibacter_segnis
Fusobacterium_nucleatum	Aggregatibacter_segnis
Rothia_dentocariosa	Actinomyces_naeslundii
Corynebacterium_matruchotii	Actinomyces_naeslundii
Capnocytophaga_leadbetteri	Capnocytophaga_gingivalis
Prevotella_shahii	Capnocytophaga_gingivalis
Fusobacterium_periodonticum	Capnocytophaga_gingivalis
Campylobacter_showae	Capnocytophaga_gingivalis
Capnocytophaga_granulosa	Capnocytophaga_gingivalis
Parvimonas_micra	Capnocytophaga_gingivalis
Porphyromonas_catoniae	Capnocytophaga_gingivalis
Lachnoanaerobaculum_umeaense	Capnocytophaga_gingivalis
Capnocytophaga_leadbetteri	Prevotella_loescheii
Capnocytophaga_ochracea	Prevotella_loescheii
Parvimonas_micra	Prevotella_loescheii
Fusobacterium_nucleatum	Prevotella_loescheii
Prevotella_pallens	Prevotella_oulorum
Prevotella_salivae	Prevotella_oulorum
Lachnoanaerobaculum_saburreum	Prevotella_oulorum
Actinomyces_graevenitzii	Prevotella_oulorum
Atopobium_parvulum	Prevotella_oulorum
Leptotrichia_goodfellowii	Prevotella_oulorum
Campylobacter_concisus	Prevotella_oulorum
Megasphaera_micronuciformis	Prevotella_oulorum
Veillonella_atypica	Prevotella_oulorum
Alloscardovia_omnicolens	Prevotella_oulorum
Leptotrichia_wadei	Prevotella_oulorum
Prevotella_histicola	Prevotella_oulorum
Dialister_pneumosintes	Atopobium_rimae
Cryptobacterium_curtum	Atopobium_rimae
Treponema_denticola	Treponema_maltophilum
Treponema_lecithinolyticum	Treponema_maltophilum
Capnocytophaga_ochracea	Treponema_maltophilum
Prevotella_nigrescens	Treponema_maltophilum
Fusobacterium_nucleatum	Treponema_maltophilum
Haemophilus_influenzae	Haemophilus_haemolyticus
Streptococcus_mitis	Haemophilus_haemolyticus
Prevotella_salivae	Stomatobaculum_longum
Lachnoanaerobaculum_saburreum	Stomatobaculum_longum
Actinomyces_graevenitzii	Stomatobaculum_longum
Atopobium_parvulum	Stomatobaculum_longum
Actinomyces_lingnae	Stomatobaculum_longum
Oribacterium_sinus	Stomatobaculum_longum
Campylobacter_concisus	Stomatobaculum_longum
Megasphaera_micronuciformis	Stomatobaculum_longum
Veillonella_atypica	Stomatobaculum_longum
Leptotrichia_wadei	Stomatobaculum_longum
Prevotella_histicola	Stomatobaculum_longum
