## Supplementary material for "Multi-cohort analysis of 37,739 oral microbiomes reveals ecologically influential health-associated microbial sub-communities across major oral subsites": Table S28

### Sheet: Legends
Table S28: Buccal-palate-other surface control and matched case-control cohorts used for Core-Association and disease-control association analysis.
Table Number	In short	Description
Table S28A	ST28A	Buccal-palate-other surface control cohorts used for Core-Association Score computation. Details of 10 non-diseased buccal-palate-other surface study cohorts used for Core-Association Score computation, including study cohort information, sequencing strategy, country, sample count, and study-wise core-associated taxa.
Table S28B	ST28B	Matched buccal-palate-other surface case-control cohorts used for disease-control association analysis. Details of the two matched buccal-palate-other surface disease-control cohorts used for cohort-wise disease-control association analysis, including control and diseased sample counts, country, sequencing strategy, and disease category information.

### Sheet: ST28A
Details of the 10 Buccal-Palate Other-Surface study cohorts used for Core-Association Score (CS) computation
	Study Name	Sample Size	Oral-Subsite	Country	Sequencing Strategy	Accession No.	DOI
1	BassisC_2014_exposure	12	buccal_palate_other_surface_subsite	USA	16s	PRJNA248297	https://doi.org/10.1186/2049-2618-2-27
2	BurchamZ_2020	195	buccal_palate_other_surface_subsite	USA	16s	PRJEB33119	https://doi.org/10.1038/s41598-020-59016-0
3	CaselliE_2020	40	buccal_palate_other_surface_subsite	ITA	WGS	PRJEB36291	https://doi.org/10.1186/s12866-020-01801-y
4	HMP_2012	120	buccal_palate_other_surface_subsite	USA	WGS		https://doi.org/10.1038/nature11234
5	JulianM_2017_exposure	20	buccal_palate_other_surface_subsite	USA	16s	PRJNA330897	http://dx.doi.org/10.1097/MD.0000000000005821
6	StewartC_2018_exposure	10	buccal_palate_other_surface_subsite	USA	16s	PRJNA413706	https://doi.org/10.7717/peerj.4693
7	ThomasA_2014_exposure	19	buccal_palate_other_surface_subsite	BRA	16s	PRJNA255332	https://doi.org/10.1186/s12866-014-0250-2
8	YuG_2016	30	buccal_palate_other_surface_subsite	USA	16s	PRJNA316469	https://doi.org/10.1158/1055-9965.EPI-16-0538
9	YuG_2016_exposure	41	buccal_palate_other_surface_subsite	USA	16s	PRJNA316469	https://doi.org/10.1158/1055-9965.EPI-16-0538
10	StehlikovaZ_2019	34	buccal_palate_other_surface_subsite	CZE	16s	PRJNA521448	https://doi.org/10.3390/microorganisms7120636
		521

### Sheet: ST28B
Details of the 2 Buccal-Palate Other-Surface study cohorts
	Study Name	Sample Size	Oral-Subsite	Country	Sequencing Strategy	Control Samples	Disease Samples	Diseases	Accession No.	DOI
1	StehlikovaZ_2019	175	buccal_palate_other_surface_subsite	CZE	16s	34	141	Apthous_Infl_Variants	PRJNA521448	https://doi.org/10.3390/microorganisms7120636
2	JulianM_2017	100	buccal_palate_other_surface_subsite	USA	16s	20	80	HIV	PRJNA330897	http://dx.doi.org/10.1097/MD.0000000000005821
		275				54	221
