## Supplementary material for "Multi-cohort analysis of 37,739 oral microbiomes reveals ecologically influential health-associated microbial sub-communities across major oral subsites": Table S29

### Sheet: Legends
Table S29: Buccal-palate-other surface subsite Core-Association Scores and disease-control association patterns.
Table Number	In short	Description
Table S29A	ST29A	Buccal-palate-other surface Core-Association Scores. Taxon-wise Core-Association Scores for buccal-palate-other surface consensus taxa, including taxa recurrently identified as core-associated across non-diseased surface cohorts.
Table S29B	ST29B	Buccal-palate-other surface disease-control association patterns. Cohort-wise disease-control association patterns for buccal-palate-other surface taxa in the available matched cohorts, including taxa showing control-associated, disease-associated, or non-significant patterns.

### Sheet: S29A
Core-Association Score (CS) for 166 species in Buccal-Palate subsite
species	CoreAssociationScore (CS)
Rothia mucilaginosa	1
Fusobacterium nucleatum	1
Actinomyces odontolyticus	0.972851
Haemophilus parainfluenzae	0.972851
Prevotella melaninogenica	0.972851
Streptococcus mitis	0.972851
Rothia dentocariosa	0.941176
Streptococcus parasanguinis	0.941176
Porphyromonas catoniae	0.941176
Veillonella dispar	0.873303
Streptococcus pneumoniae	0.873303
Streptococcus sanguinis	0.873303
Gemella haemolysans	0.873303
Leptotrichia shahii	0.873303
Gemella sanguinis	0.873303
Actinomyces lingnae	0.873303
Oribacterium sinus	0.873303
Megasphaera micronuciformis	0.873303
Veillonella atypica	0.873303
Streptococcus thermophilus	0.873303
Aggregatibacter segnis	0.873303
Leptotrichia buccalis	0.769231
Prevotella salivae	0.769231
Fusobacterium periodonticum	0.769231
Streptococcus oralis	0.769231
Atopobium parvulum	0.769231
Prevotella nanceiensis	0.769231
Solobacterium moorei	0.769231
Corynebacterium matruchotii	0.769231
Leptotrichia wadei	0.769231
Prevotella histicola	0.769231
Haemophilus haemolyticus	0.769231
Veillonella rogosae	0.606335
Rothia aeria	0.606335
Capnocytophaga leadbetteri	0.606335
Prevotella pallens	0.606335
Actinomyces oris	0.606335
Dialister invisus	0.606335
Tannerella forsythia	0.606335
Peptostreptococcus stomatis	0.606335
Selenomonas sputigena	0.606335
Haemophilus influenzae	0.606335
Veillonella parvula	0.606335
Leptotrichia goodfellowii	0.606335
Granulicatella elegans	0.606335
Campylobacter concisus	0.606335
Abiotrophia defectiva	0.606335
Campylobacter gracilis	0.606335
Parvimonas micra	0.606335
Catonella morbi	0.606335
Neisseria flavescens	0.606335
Leptotrichia trevisanii	0.606335
Prevotella oris	0.606335
Corynebacterium durum	0.606335
Fretibacterium fastidiosum	0.606335
Streptococcus peroris	0.606335
Streptococcus infantis	0.606335
Aggregatibacter actinomycetemcomitans	0
Eubacterium saphenum	0
Prevotella baroniae	0
Treponema denticola	0
Eubacterium brachy	0
Porphyromonas endodontalis	0
Eubacterium yurii	0
Prevotella shahii	0
Prevotella denticola	0
Granulicatella adiacens	0
Prevotella enoeca	0
Streptococcus cristatus	0
Lachnoanaerobaculum orale	0
Actinomyces meyeri	0
Actinobaculum massiliense	0
Eubacterium nodatum	0
Planobacterium taklimakanense	0
Anaeroglobus geminatus	0
Olsenella uli	0
Prevotella veroralis	0
Peptococcus niger	0
Schwartzia succinivorans	0
Lautropia mirabilis	0
Actinobacillus rossii	0
Actinomyces gerencseriae	0
Neisseria shayeganii	0
Selenomonas noxia	0
Porphyromonas gingivalis	0
Filifactor alocis	0
Lachnoanaerobaculum saburreum	0
Streptococcus gordonii	0
Leptotrichia hofstadii	0
Campylobacter showae	0
Capnocytophaga granulosa	0
Neisseria oralis	0
Leptotrichia hongkongensis	0
Actinomyces viscosus	0
Cardiobacterium valvarum	0
Prevotella pleuritidis	0
Eubacterium sulci	0
Prevotella oralis	0
Actinomyces graevenitzii	0
Alloprevotella rava	0
Treponema amylovorum	0
Shuttleworthia satelles	0
Treponema lecithinolyticum	0
Streptococcus intermedius	0
Treponema socranskii	0
Dialister pneumosintes	0
Selenomonas flueggei	0
Simonsiella muelleri	0
Prevotella aurantiaca	0
Capnocytophaga ochracea	0
Prevotella intermedia	0
Veillonella rodentium	0
Bulleidia extructa	0
Haemophilus parahaemolyticus	0
Alloprevotella tannerae	0
Actinomyces georgiae	0
Streptococcus oligofermentans	0
Prevotella maculosa	0
Capnocytophaga sputigena	0
Propionibacterium acnes	0
Treponema medium	0
Selenomonas infelix	0
Lactobacillus fermentum	0
Neisseria elongata	0
Neisseria subflava	0
Cryptobacterium curtum	0
Gemella morbillorum	0
Lactococcus lactis	0
Haemophilus sputorum	0
Streptococcus australis	0
Campylobacter rectus	0
Prevotella nigrescens	0
Eikenella corrodens	0
Scardovia wiggsiae	0
Prevotella saccharolytica	0
Actinomyces massiliensis	0
Streptococcus salivarius	0
Prevotella buccae	0
Neisseria meningitidis	0
Staphylococcus epidermidis	0
Mogibacterium timidum	0
Streptococcus mutans	0
Streptococcus anginosus	0
Aggregatibacter aphrophilus	0
Lachnoanaerobaculum umeaense	0
Eubacterium infirmum	0
Neisseria mucosa	0
Prevotella micans	0
Kingella denitrificans	0
Neisseria bacilliformis	0
Kingella oralis	0
Cardiobacterium hominis	0
Selenomonas artemidis	0
Centipeda periodontii	0
Actinomyces israelii	0
Actinomyces naeslundii	0
Capnocytophaga gingivalis	0
Prevotella loescheii	0
Veillonella tobetsuensis	0
Prevotella oulorum	0
Atopobium rimae	0
Selenomonas dianae	0
Treponema maltophilum	0
Treponema vincentii	0
Johnsonella ignava	0
Stomatobaculum longum	0

### Sheet: S29B
Study-Wise Health-Associations of 166 species in two study-cohorts from Buccal-palate subsite. Here associations are wrt Health i.e 3 and 2 shows significant health-association while -3 and -2 shows significant disease association.
species	JulianM_2017	StehlikovaZ_2019
Prevotella shahii	3	3
Prevotella aurantiaca	0	3
Eubacterium yurii	0	3
Lachnoanaerobaculum orale	0	3
Prevotella saccharolytica	0	2
Selenomonas dianae	0	2
Haemophilus haemolyticus	-3	0
Neisseria flavescens	-3	0
Eikenella corrodens	-3	0
Aggregatibacter actinomycetemcomitans	-3	0
Neisseria elongata	-3	0
Lautropia mirabilis	-2	0
Leptotrichia goodfellowii	-2	0
Actinomyces naeslundii	-2	-3
Capnocytophaga gingivalis	-3	-3
Capnocytophaga sputigena	-3	-3
Capnocytophaga leadbetteri	-3	-3
Streptococcus sanguinis	-3	-3
Corynebacterium durum	3	0
Actinomyces massiliensis	3	0
Oribacterium sinus	3	0
Haemophilus influenzae	3	0
Streptococcus oligofermentans	3	0
Actinomyces georgiae	3	0
Prevotella enoeca	3	0
Peptococcus niger	3	0
Prevotella micans	2	0
Streptococcus thermophilus	2	0
Prevotella maculosa	2	0
Streptococcus oralis	2	0
Eubacterium sulci	2	0
Prevotella loescheii	0	-3
Aggregatibacter segnis	0	-3
Selenomonas artemidis	0	-3
Cardiobacterium hominis	0	-3
Leptotrichia wadei	0	-3
Leptotrichia trevisanii	0	-3
Streptococcus mutans	0	-3
Mogibacterium timidum	0	-3
Prevotella buccae	0	-3
Scardovia wiggsiae	0	-3
Corynebacterium matruchotii	0	-3
Veillonella atypica	0	-3
Haemophilus sputorum	0	-3
Abiotrophia defectiva	0	-3
Selenomonas infelix	0	-3
Veillonella parvula	0	-3
Alloprevotella tannerae	0	-3
Selenomonas sputigena	0	-3
Prevotella intermedia	0	-3
Capnocytophaga ochracea	0	-3
Leptotrichia shahii	0	-3
Dialister pneumosintes	0	-3
Treponema socranskii	0	-3
Treponema lecithinolyticum	0	-3
Cardiobacterium valvarum	0	-3
Actinomyces viscosus	0	-3
Leptotrichia hongkongensis	0	-3
Capnocytophaga granulosa	0	-3
Tannerella forsythia	0	-3
Campylobacter showae	0	-3
Streptococcus gordonii	0	-3
Lachnoanaerobaculum saburreum	0	-3
Porphyromonas gingivalis	0	-3
Selenomonas noxia	0	-3
Prevotella salivae	0	-3
Granulicatella adiacens	0	-3
Dialister invisus	0	-3
Actinomyces oris	0	-3
Prevotella denticola	0	-3
Leptotrichia buccalis	0	-3
Prevotella baroniae	0	-3
Fretibacterium fastidiosum	0	-2
Neisseria bacilliformis	0	-2
Aggregatibacter aphrophilus	0	-2
Megasphaera micronuciformis	0	-2
Campylobacter concisus	0	-2
Treponema medium	0	-2
Bulleidia extructa	0	-2
Eubacterium nodatum	0	-2
Prevotella veroralis	0	-2
Eubacterium brachy	3	-2
Anaeroglobus geminatus	2	-2
Prevotella oris	2	-3
Leptotrichia hofstadii	2	-3
Gemella morbillorum	2	-3
Prevotella oulorum	3	-3
Fusobacterium nucleatum	3	-3
Streptococcus anginosus	3	-3
