## Supplementary material for "Multi-cohort analysis of 37,739 oral microbiomes reveals ecologically influential health-associated microbial sub-communities across major oral subsites": Table S30

### Sheet: Legends
Table S30: Functional feature-based prediction of salivary sHACK scores and associated genome-derived functional features.
Table Number	In short	Description
Table S30A	ST30A	Prediction of salivary sHACK scores from genome-derived functional features: Observed-predicted correlations across different functional feature sets and observed versus predicted sHACK scores for 366 salivary taxa using the selected top 40 features.
Table S30B	ST30B	Functional features associated with salivary sHACK scores: Correlation statistics, annotations, and functional themes of the top 40 genome-derived features associated with salivary sHACK scores.

### Sheet: ST30A
Observed–predicted correlation of salivary sHACK scores across different functional feature sets. Random forest models were evaluated using progressively reduced sets of functional features. The 40-feature model was selected because it achieved a high observed–predicted correlation (r = 0.71) while retaining a comparatively small and parsimonious set of functional features.					Observed and Predicted sHACK Scores for 366 Salivary Taxa Using the Selected Top 40 Genome-Derived Functional Features
Number_of_features	Correlation (r)	P_value			Species	Predicted	Actual
250	0.71	1.66527e-56			Fusobacterium periodonticum	0.799147	1
245	0.71	5.29264e-57			Lachnoanaerobaculum umeaense	0.818763	0.997992
240	0.7	4.67327e-56			Campylobacter concisus	0.697696	0.995984
235	0.71	1.06146e-56			Porphyromonas catoniae	0.784341	0.993976
230	0.71	7.87284e-57			Actinomyces graevenitzii	0.812174	0.991968
225	0.71	5.05185e-57			Prevotella pallens	0.81973	0.98996
220	0.7	7.08895e-56			Prevotella melaninogenica	0.818015	0.987952
215	0.71	1.6913e-56			Eubacterium sulci	0.780661	0.983936
210	0.71	5.85207e-57			Veillonella rogosae	0.720668	0.981928
205	0.71	1.15892e-56			Prevotella veroralis	0.732955	0.97992
200	0.71	9.06674e-57			Catonella morbi	0.490864	0.977912
195	0.71	2.05904e-57			Eubacterium yurii	0.77429	0.973896
190	0.71	1.96287e-57			Haemophilus parainfluenzae	0.793698	0.971888
185	0.71	6.70717e-58			Cardiobacterium hominis	0.845028	0.96988
180	0.7	3.98151e-56			Neisseria elongata	0.822899	0.967871
175	0.71	1.19428e-57			Capnocytophaga gingivalis	0.786815	0.965863
170	0.71	2.81748e-58			Campylobacter showae	0.800403	0.963855
165	0.71	2.4411e-58			Leptotrichia buccalis	0.88206	0.961847
160	0.71	5.09167e-58			Leptotrichia hofstadii	0.869075	0.959839
155	0.71	4.2061e-58			Lachnoanaerobaculum saburreum	0.785702	0.957831
150	0.72	1.3061e-58			Streptococcus lactarius	0.638328	0.955823
145	0.71	2.79518e-58			Capnocytophaga leadbetteri	0.87766	0.951807
140	0.72	1.03573e-58			Cardiobacterium valvarum	0.658208	0.949799
135	0.71	2.34965e-58			Actinomyces odontolyticus	0.6578	0.947791
130	0.72	1.08916e-58			Haemophilus pittmaniae	0.661111	0.945783
125	0.72	2.6709e-59			Leptotrichia wadei	0.771667	0.943775
120	0.72	2.13636e-59			Oribacterium sinus	0.745942	0.941767
115	0.72	4.99551e-59			Propionibacterium propionicum	0.436228	0.939759
110	0.72	9.4708e-59			Prevotella oulorum	0.664692	0.935743
105	0.71	6.08567e-58			Prevotella salivae	0.785507	0.933735
100	0.72	1.02137e-58			Prevotella loescheii	0.833821	0.931727
95	0.71	2.21552e-57			Neisseria meningitidis	0.550876	0.929719
90	0.71	7.51392e-58			Leptotrichia hongkongensis	0.64625	0.927711
85	0.71	5.27114e-58			Streptococcus mutans	0.534959	0.923695
80	0.71	3.26377e-57			Orientia tsutsugamushi	0.581633	0.921687
75	0.71	2.49647e-58			Actinomyces massiliensis	0.314203	0.919679
70	0.71	2.4354e-58			Streptobacillus moniliformis	0.714807	0.915663
65	0.71	1.13315e-57			Neisseria flavescens	0.821362	0.913655
60	0.71	1.75334e-57			Gemella sanguinis	0.72973	0.911647
55	0.7	1.24439e-55			Corynebacterium durum	0.612433	0.909639
50	0.71	1.09092e-56			Porphyromonas gingivalis	0.6899	0.907631
45	0.71	2.81873e-56			Peptococcus niger	0.60286	0.905622
40	0.71	2.79935e-56			Corynebacterium matruchotii	0.730522	0.901606
35	0.69	1.49766e-53			Streptococcus australis	0.61027	0.89759
30	0.69	1.13608e-53			Leptotrichia trevisanii	0.903442	0.895582
25	0.67	2.32289e-49			Veillonella tobetsuensis	0.834422	0.893574
20	0.67	5.26382e-49			Neisseria subflava	0.783742	0.891566
					Stomatobaculum longum	0.892615	0.889558
					Treponema vincentii	0.725668	0.88755
					Aggregatibacter segnis	0.769578	0.885542
					Atopobium parvulum	0.748553	0.879518
					Kingella oralis	0.812271	0.875502
					Prevotella maculosa	0.625736	0.873494
					Solobacterium moorei	0.769185	0.869478
					Prevotella micans	0.798797	0.86747
					Rothia aeria	0.778966	0.865462
					Capnocytophaga haemolytica	0.812099	0.863454
					Neisseria mucosa	0.759073	0.861446
					Haemophilus haemolyticus	0.706807	0.85743
					Veillonella parvula	0.724795	0.855422
					Kingella denitrificans	0.696705	0.853414
					Dialister invisus	0.692846	0.849398
					Prevotella nigrescens	0.793664	0.84739
					Capnocytophaga ochracea	0.848895	0.845382
					Tannerella forsythia	0.504527	0.843373
					Aggregatibacter aphrophilus	0.690704	0.839357
					Anaeroglobus geminatus	0.69132	0.837349
					Haemophilus parahaemolyticus	0.69878	0.835341
					Alloprevotella tannerae	0.759016	0.833333
					Prevotella stercorea	0.490903	0.831325
					Streptococcus peroris	0.634502	0.829317
					Prevotella denticola	0.715282	0.825301
					Streptococcus sanguinis	0.750207	0.821285
					Megasphaera micronuciformis	0.786729	0.819277
					Catenibacterium mitsuokai	0.427458	0.817269
					Campylobacter rectus	0.645363	0.815261
					Treponema lecithinolyticum	0.602495	0.813253
					Mogibacterium diversum	0.770561	0.808233
					Klebsiella pneumoniae	0.467611	0.805221
					Campylobacter gracilis	0.769246	0.801205
					Treponema socranskii	0.568209	0.799197
					Leptotrichia shahii	0.784238	0.797189
					Porphyromonas endodontalis	0.864471	0.793173
					Streptococcus salivarius	0.548725	0.789157
					Olsenella uli	0.65136	0.787149
					Capnocytophaga granulosa	0.807906	0.785141
					Neisseria shayeganii	0.463912	0.777108
					Prevotella histicola	0.763311	0.7751
					Sneathia sanguinegens	0.64824	0.773092
					Treponema pedis	0.68248	0.771084
					Butyrivibrio fibrisolvens	0.417892	0.769076
					Oribacterium parvum	0.699584	0.767068
					Bacteroides intestinalis	0.296156	0.76506
					Streptococcus infantis	0.744785	0.763052
					Prevotella copri	0.436703	0.761044
					Neisseria bacilliformis	0.667974	0.759036
					Neisseria canis	0.543041	0.757028
					Prevotella pleuritidis	0.723874	0.751004
					Eubacterium brachy	0.719724	0.748996
					Peptostreptococcus stomatis	0.634808	0.74498
					Treponema denticola	0.671007	0.742972
					Filifactor alocis	0.754175	0.736948
					Selenomonas noxia	0.751218	0.732932
					Prevotella saccharolytica	0.688139	0.728916
					Faecalibacterium prausnitzii	0.390301	0.7249
					Haemophilus influenzae	0.48204	0.722892
					Streptococcus pyogenes	0.400702	0.720884
					Granulicatella elegans	0.563235	0.716867
					Prevotella ruminicola	0.380283	0.714859
					Bacteroides vulgatus	0.229883	0.712851
					Eubacterium nodatum	0.69186	0.710843
					Abiotrophia defectiva	0.433656	0.708835
					Streptococcus thermophilus	0.61095	0.706827
					Acinetobacter johnsonii	0.445095	0.704819
					Eubacterium biforme	0.475199	0.698795
					Actinomyces turicensis	0.491674	0.694779
					Fusobacterium nucleatum	0.780774	0.690763
					Streptococcus parasanguinis	0.552111	0.688755
					Gemella morbillorum	0.617342	0.686747
					Dorea longicatena	0.262063	0.684739
					Gemella haemolysans	0.774655	0.682731
					Atopobium rimae	0.742184	0.678715
					Lautropia mirabilis	0.682335	0.676707
					Lachnoanaerobaculum orale	0.835237	0.672691
					Dialister succinatiphilus	0.398123	0.670683
					Treponema medium	0.6814	0.666667
					Prevotella jejuni	0.760702	0.664659
					Rothia mucilaginosa	0.787284	0.660643
					Parvimonas micra	0.605202	0.658635
					Eikenella corrodens	0.868243	0.656627
					Slackia exigua	0.584892	0.654618
					Prevotella buccae	0.658538	0.650602
					Streptococcus cristatus	0.702304	0.64257
					Treponema succinifaciens	0.354174	0.640562
					Propionibacterium acnes	0.429004	0.638554
					Porphyromonas somerae	0.428197	0.636546
					Veillonella atypica	0.77612	0.634538
					Morococcus cerebrosus	0.499935	0.63253
					Dialister pneumosintes	0.646087	0.630522
					Prevotella intermedia	0.720187	0.628514
					Bacillus pumilus	0.307408	0.626506
					Lactococcus lactis	0.254013	0.624498
					Bacillus cereus	0.308675	0.62249
					Treponema maltophilum	0.667528	0.620482
					Selenomonas artemidis	0.706942	0.618474
					Veillonella dispar	0.833884	0.61245
					Actinomyces naeslundii	0.345913	0.610442
					Pseudomonas putida	0.254321	0.606426
					Acinetobacter lwoffii	0.471487	0.604418
					Kingella potus	0.621492	0.60241
					Neisseria sicca	0.700838	0.600402
					Bulleidia extructa	0.667645	0.598394
					Bifidobacterium longum	0.155339	0.596386
					Rothia dentocariosa	0.830812	0.594378
					Prevotella scopos	0.733962	0.592369
					Simonsiella muelleri	0.606909	0.588353
					Cryptobacterium curtum	0.469425	0.586345
					Streptococcus suis	0.529857	0.584337
					Anaerostipes hadrus	0.239943	0.582329
					Streptococcus oralis	0.60587	0.572289
					Prevotella oris	0.776197	0.568273
					Megasphaera elsdenii	0.249628	0.566265
					Butyrivibrio hungatei	0.439024	0.564257
					Streptococcus pneumoniae	0.434647	0.560241
					Prevotella oralis	0.512549	0.558233
					Escherichia coli	0.399909	0.552209
					Campylobacter mucosalis	0.687179	0.550201
					Riemerella anatipestifer	0.498744	0.546185
					Prevotella corporis	0.413313	0.544177
					Neisseria perflava	0.676971	0.542169
					Prevotella fusca	0.694978	0.540161
					Eubacterium rectale	0.339551	0.538153
					Streptococcus gordonii	0.716061	0.536145
					Bacteroides thetaiotaomicron	0.282776	0.532129
					Sporanaerobacter acetigenes	0.371166	0.526104
					Streptococcus uberis	0.347511	0.516064
					Bacteroides coprocola	0.251181	0.514056
					Moraxella bovoculi	0.434285	0.51004
					Neisseria dentiae	0.315801	0.506024
					Collinsella aerofaciens	0.385369	0.504016
					Bacteroides heparinolyticus	0.370093	0.502008
					Atopobium vaginae	0.509623	0.5
					Streptococcus constellatus	0.360737	0.493976
					Campylobacter curvus	0.560325	0.491968
					Streptococcus sobrinus	0.482255	0.48996
					Actinomyces oris	0.3276	0.487952
					Barnesiella viscericola	0.298388	0.483936
					Sutterella wadsworthensis	0.392326	0.481928
					Streptococcus agalactiae	0.488666	0.477912
					Desulfomicrobium orale	0.486657	0.473896
					Eubacterium hallii	0.237413	0.467871
					Ruminococcus bromii	0.34577	0.465863
					Mannheimia granulomatis	0.608145	0.457831
					Bacteroides pyogenes	0.436065	0.453815
					Bradyrhizobium elkanii	0.289064	0.451807
					Paraprevotella clara	0.282792	0.447791
					Corynebacterium jeikeium	0.223753	0.445783
					Leptotrichia amnionii	0.707682	0.439759
					Mobiluncus curtisii	0.440082	0.437751
					Roseburia faecis	0.327207	0.435743
					Campylobacter lanienae	0.528479	0.433735
					Coprococcus comes	0.374546	0.431727
					Selenomonas ruminantium	0.401251	0.429719
					Eubacterium coprostanoligenes	0.392478	0.427711
					Prevotella amnii	0.446546	0.425703
					Conchiformibius steedae	0.624824	0.417671
					Kingella kingae	0.657386	0.417671
					Streptococcus vestibularis	0.639382	0.410643
					Actinomyces howellii	0.270696	0.40261
					Eubacterium eligens	0.308314	0.395582
					Neisseria cinerea	0.742501	0.393574
					Enterococcus faecium	0.172827	0.391566
					Vagococcus lutrae	0.212524	0.389558
					Aggregatibacter actinomycetemcomitans	0.597161	0.38755
					Bacteroides eggerthii	0.260165	0.385542
					Butyrivibrio proteoclasticus	0.521209	0.383534
					Mannheimia haemolytica	0.54813	0.381526
					Phascolarctobacterium succinatutens	0.285425	0.379518
					Scardovia inopinata	0.277483	0.37751
					Actinobaculum schaalii	0.29559	0.375502
					Desulfovibrio fairfieldensis	0.341503	0.373494
					Flavonifractor plautii	0.34483	0.369478
					Streptococcus mitis	0.578257	0.363454
					Neisseria macacae	0.650146	0.361446
					Peptoniphilus lacrimalis	0.420532	0.359438
					Ruminococcus torques	0.410021	0.35743
					Eubacterium siraeum	0.329302	0.353414
					Parabacteroides goldsteinii	0.198153	0.349398
					Prevotella dentalis	0.509774	0.34739
					Bacteroides acidifaciens	0.397603	0.345382
					Ralstonia solanacearum	0.330704	0.343373
					Peptostreptococcus russellii	0.275191	0.341365
					Scardovia wiggsiae	0.432589	0.331325
					Actinomyces johnsonii	0.42782	0.329317
					Clostridium hathewayi	0.213898	0.327309
					Actinobaculum massiliense	0.330898	0.325301
					Lactobacillus amylovorus	0.209103	0.323293
					Roseburia hominis	0.207467	0.319277
					Prevotella multiformis	0.723608	0.317269
					Acidaminococcus intestini	0.383571	0.315261
					Bacteroides cellulosilyticus	0.432713	0.313253
					Parascardovia denticolens	0.340323	0.311245
					Bacteroides zoogleoformans	0.434431	0.305221
					Desulfobulbus propionicus	0.245514	0.299197
					Oscillibacter valericigenes	0.301408	0.297189
					Streptococcus pseudopneumoniae	0.498126	0.295181
					Lactobacillus delbrueckii	0.229866	0.293173
					Bacteroides massiliensis	0.272584	0.291165
					Lactobacillus iners	0.389882	0.287149
					Eubacterium desmolans	0.36286	0.285141
					Lactobacillus ruminis	0.247698	0.279116
					Pseudomonas fluorescens	0.399229	0.277108
					Treponema bryantii	0.391292	0.273092
					Snodgrassella alvi	0.515977	0.269076
					Clostridium leptum	0.28031	0.267068
					Ruminococcus flavefaciens	0.340296	0.26506
					Prevotella timonensis	0.386624	0.263052
					Lactobacillus mucosae	0.134354	0.261044
					Porphyromonas uenonis	0.387094	0.259036
					Helicobacter pylori	0.63889	0.25502
					Bacteroides stercoris	0.396911	0.253012
					Clostridium scindens	0.407101	0.251004
					Alistipes shahii	0.293185	0.248996
					Eubacterium ventriosum	0.307559	0.24498
					Elizabethkingia meningoseptica	0.459038	0.242972
					Granulicatella adiacens	0.674578	0.238956
					Anaerococcus octavius	0.46017	0.236948
					Pseudomonas aeruginosa	0.378116	0.230924
					Clostridium symbiosum	0.221058	0.226908
					Pseudoflavonifractor capillosus	0.298982	0.2249
					Alistipes putredinis	0.334507	0.222892
					Micrococcus luteus	0.335602	0.220884
					Clostridium disporicum	0.251221	0.218876
					Actinobacillus succinogenes	0.597939	0.216867
					Acinetobacter calcoaceticus	0.212592	0.214859
					Prevotella bergensis	0.415803	0.212851
					Bilophila wadsworthia	0.276996	0.210843
					Treponema putidum	0.783528	0.208835
					Veillonella rodentium	0.553373	0.206827
					Ruminococcus callidus	0.423828	0.204819
					Neisseria lactamica	0.621181	0.202811
					Lactobacillus vaginalis	0.12942	0.200803
					Porphyromonas asaccharolytica	0.45097	0.196787
					Lactobacillus helveticus	0.197629	0.194779
					Propionibacterium acidifaciens	0.359838	0.192771
					Ruminococcus gnavus	0.231916	0.190763
					Eubacterium ramulus	0.204669	0.188755
					Peptostreptococcus anaerobius	0.427222	0.186747
					Corynebacterium argentoratense	0.495778	0.184739
					Gardnerella vaginalis	0.359298	0.182731
					Ruminococcus albus	0.408619	0.178715
					Corynebacterium tuberculostearicum	0.324945	0.174699
					Actinomyces cardiffensis	0.481724	0.172691
					Prevotella disiens	0.448389	0.170683
					Bacteroides uniformis	0.409132	0.168675
					Enterococcus italicus	0.276086	0.166667
					Bifidobacterium breve	0.251989	0.164659
					Azospira oryzae	0.350714	0.162651
					Staphylococcus epidermidis	0.256894	0.160643
					Bacteroides ovatus	0.278985	0.158635
					Parabacteroides merdae	0.246075	0.156627
					Rothia terrae	0.252954	0.154618
					Coprococcus eutactus	0.308002	0.15261
					Bacteroides dorei	0.31114	0.150602
					Acinetobacter baumannii	0.297615	0.148594
					Lactobacillus plantarum	0.13812	0.146586
					Staphylococcus aureus	0.215742	0.144578
					Stenotrophomonas maltophilia	0.163694	0.14257
					Treponema parvum	0.643579	0.138554
					Gemmiger formicilis	0.382299	0.136546
					Megamonas funiformis	0.346844	0.13253
					Odoribacter splanchnicus	0.392282	0.130522
					Phascolarctobacterium faecium	0.343243	0.128514
					Streptococcus anginosus	0.449368	0.126506
					Parabacteroides distasonis	0.247953	0.124498
					Pyramidobacter piscolens	0.57548	0.12249
					Coprococcus catus	0.366439	0.120482
					Fusobacterium canifelinum	0.697581	0.118474
					Roseburia inulinivorans	0.200759	0.116466
					Bacteroides caccae	0.405813	0.114458
					Actinomyces radicidentis	0.247153	0.11245
					Corynebacterium kroppenstedtii	0.227697	0.110442
					Bacteroides plebeius	0.299957	0.108434
					Parasutterella excrementihominis	0.394303	0.104418
					Rhodococcus erythropolis	0.272745	0.10241
					Paludibacter propionicigenes	0.360522	0.0983936
					Streptococcus intermedius	0.486596	0.0963855
					Lactobacillus oris	0.202156	0.0943775
					Dorea formicigenerans	0.323372	0.0923695
					Bacteroides fragilis	0.203996	0.0903614
					Fusobacterium necrophorum	0.584922	0.0843373
					Dolosigranulum pigrum	0.591179	0.0803213
					Roseburia intestinalis	0.235203	0.0783133
					Achromobacter xylosoxidans	0.261863	0.0763052
					Fusicatenibacter saccharivorans	0.256344	0.0742972
					Alistipes finegoldii	0.36542	0.0722892
					Prevotella multisaccharivorax	0.550991	0.0702811
					Lactobacillus gasseri	0.236526	0.0682731
					Akkermansia muciniphila	0.391412	0.0662651
					Streptococcus troglodytae	0.582025	0.064257
					Barnesiella intestinihominis	0.353166	0.062249
					Clostridium lactatifermentans	0.287876	0.060241
					Lactobacillus reuteri	0.193269	0.0582329
					Turicibacter sanguinis	0.34665	0.0562249
					Intestinimonas butyriciproducens	0.229107	0.0542169
					Acidithiobacillus thiooxidans	0.372056	0.0522088
					Actinomyces viscosus	0.390278	0.0502008
					Finegoldia magna	0.328148	0.0461847
					Lactobacillus crispatus	0.180767	0.0441767
					Agrobacterium tumefaciens	0.30272	0.0421687
					Acinetobacter junii	0.317177	0.0401606
					Streptococcus equinus	0.413596	0.0381526
					Enterococcus faecalis	0.233771	0.0361446
					Bacillus subtilis	0.302382	0.0321285
					Actinomyces israelii	0.512469	0.0261044
					Alloscardovia omnicolens	0.288144	0.0240964
					Moraxella osloensis	0.335658	0.0220884
					Atopobium minutum	0.513836	0.0200803
					Lactobacillus salivarius	0.203178	0.0160643
					Lactobacillus rhamnosus	0.186773	0.0140562
					Bifidobacterium dentium	0.238595	0.0120482
					Prevotella bivia	0.489401	0.0100402
					Lactobacillus johnsonii	0.171526	0.00803213
					Ruminococcus obeum	0.226632	0.00401606
					Lactobacillus fermentum	0.216211	0.00200803
					Gemmatimonas aurantiaca	0.34529	0

### Sheet: ST30B
Correlation Statistics, Annotations, and Functional Themes of the Top 40 Genome-Derived Features Associated with Salivary sHACK Scores
Features	Correlation_Coefficient	P_value	qvalue	Significance	Feature_ids	Annotations	Functional_Theme
Group27096	0.458613	1.95348e-20	9.76738e-20	Significant	pfam__MtN3_slv	Pfam_id: PF03083 name: Sugar efflux transporter for intercellular exchange	Sugar transport and exchange
Group6023	0.44119	7.26092e-19	3.22708e-18	Significant	cog__COG4095	Sugar transporter, SemiSWEET family, contains PQ motif	Sugar transport and exchange
Group11975	0.198508	0.000131943	0.00018199	Significant	ec__2.1.1.265;kegg_ko__K16868	tellurite methyltransferase;tellurite methyltransferase [EC:2.1.1.265]	Stress resistance and methylation
Group5189	0.180606	0.000516648	0.000688864	Significant	cog__COG3615	Tellurite resistance protein TehB, SAM-dependent methylase, cupin superfamily	Stress resistance and methylation
Group25899	0.179275	0.000569028	0.00073423	Significant	pfam__TehB	Pfam_id: PF03848 name: Tellurite resistance protein TehB	Stress resistance and methylation
Group5593	0.142343	0.00637627	0.00772881	Significant	cog__COG0666	Ankyrin repeat	Protein interaction domains
Group25837	0.0973176	0.0629077	0.0698975	Non-significant	pfam__DUF4649	Pfam_id: PF15507 name: Domain of unknown function (DUF4649)	Domains of unknown function
Group24412	0.0645427	0.218011	0.229485	Non-significant	pfam__tRNA-synt_1	Pfam_id: PF00133 name: tRNA synthetases class I (I, L, M and V)	Translation and tRNA metabolism
Group24636	0.0608809	0.245311	0.251601	Non-significant	pfam__DNA_PPF	Pfam_id: PF02916 name: DNA polymerase processivity factor	DNA repair and replication
Group11386	-0.00034869	0.994696	0.994696	Non-significant	ec__1.11.1.15	Peroxiredoxin/thiol peroxidase; peroxide detoxification	Oxidative stress response and peroxide detoxification
Group22122	-0.0735642	0.160183	0.173171	Non-significant	kegg_rclass__RC00105	Malic enzyme-associated oxidative decarboxylation of malate to pyruvate and CO2	Pyruvate and carbon metabolism
Group24071	-0.118595	0.0232616	0.0265847	Significant	pfam__PspC	Pfam_id: PF04024 name: PspC domain	Cell-envelope stress response
Group15757	-0.141593	0.00666286	0.00783866	Significant	kegg_ko__K07497	putative transposase	Mobile genetic elements
Group25967	-0.163454	0.00170404	0.00213005	Significant	pfam__TM1506	Pfam_id: PF08973 name: Domain of unknown function (DUF1893)	Domains of unknown function
Group25097	-0.210035	5.12793e-05	7.32561e-05	Significant	pfam__AAA_19	Pfam_id: PF13245 name: AAA domain	ATPase and ATP-dependent functions
Group3202	-0.236136	4.95119e-06	7.3351e-06	Significant	cog__COG0392	Predicted membrane flippase AglD2/YbhN, UPF0104 family	Cell envelope and surface-associated functions
Group23105	-0.242472	2.69082e-06	4.13972e-06	Significant	pfam__CorA	Pfam_id: PF01544 name: CorA-like Mg2+ transporter protein	Ion transport and homeostasis
Group16294	-0.262399	3.53703e-07	5.65925e-07	Significant	kegg_ko__K07657	two-component system, OmpR family, phosphate regulon response regulator PhoB	Phosphate acquisition and regulation
Group14604	-0.272534	1.17946e-07	1.96577e-07	Significant	kegg_ko__K03284	magnesium transporter	Ion transport and homeostasis
Group14851	-0.279996	5.10393e-08	8.87639e-08	Significant	kegg_ko__K07636	two-component system, OmpR family, phosphate regulon sensor histidine kinase PhoR [EC:2.7.13.3]	Phosphate acquisition and regulation
Group3655	-0.292276	1.21708e-08	2.21287e-08	Significant	cog__COG1388	LysM repeat	Cell envelope and surface-associated functions
Group22060	-0.298829	5.50465e-09	1.04851e-08	Significant	kegg_rclass__RC00006	Amino acid-2-oxocarboxylic acid interconversion reaction class, including reductive amination and conversion of 2-oxocarboxylic acids to CoA derivatives	Amino acid and 2-oxocarboxylic acid metabolism
Group23969	-0.302879	3.33719e-09	6.67437e-09	Significant	pfam__Peptidase_S15	Pfam_id: PF02129 name: X-Pro dipeptidyl-peptidase (S15 family)	Proteolysis and hydrolysis
Group4110	-0.335507	4.43959e-11	9.34651e-11	Significant	cog__COG5002	Sensor histidine kinase WalK	Signal transduction and transcriptional regulation
Group15114	-0.340532	2.17792e-11	4.83983e-11	Significant	kegg_ko__K03320	ammonium transporter, Amt family	Ion transport and homeostasis
Group24545	-0.373311	1.51143e-13	3.5563e-13	Significant	pfam__Ammonium_transp	Pfam_id: PF00909 name: Ammonium Transporter Family	Ion transport and homeostasis
Group3941	-0.399093	1.99957e-15	4.99891e-15	Significant	cog__COG3049	Penicillin V acylase or related amidase, Ntn superfamily	Proteolysis and hydrolysis
Group21520	-0.400986	1.43364e-15	3.82304e-15	Significant	kegg_mod__M00434	PhoR-PhoB (phosphate starvation response) two-component regulatory system	Phosphate acquisition and regulation
Group11746	-0.415789	9.86643e-17	2.81898e-16	Significant	ec__3.5.1.24;kegg_ko__K01442;kegg_reaction__R02797;kegg_reaction__R03975;kegg_reaction__R03977;kegg_reaction__R04486;kegg_reaction__R04487;kegg_reaction__R05835	choloylglycine hydrolase;choloylglycine hydrolase [EC:3.5.1.24];taurocholate amidohydrolase;glycochenodeoxycholate amidohydrolase;chenodeoxycholoyltaurine amidohydrolase;glycodeoxycholate amidohydrolase;taurodeoxycholate amidohydrolase;glycocholate amidohydrolase	Proteolysis and hydrolysis
Group22954	-0.419601	4.84597e-17	1.49107e-16	Significant	pfam__Aldo_ket_red	Pfam_id: PF00248 name: Aldo/keto reductase family	Oxidoreductase activity
Group14452	-0.422646	2.72862e-17	9.0954e-17	Significant	kegg_ko__K02036	phosphate transport system ATP-binding protein [EC:7.3.2.1]	Phosphate acquisition and regulation
Group3561	-0.423594	2.27886e-17	8.28677e-17	Significant	cog__COG1117	ABC-type phosphate transport system, ATPase component	Phosphate acquisition and regulation
Group11782	-0.424657	1.86103e-17	7.44412e-17	Significant	ec__3.6.3.27	ABC-type phosphate transporter; phosphate ABC transporter; phosphate-transporting ATPase (ambiguous)	Phosphate acquisition and regulation
Group14455	-0.475391	4.91228e-22	2.80702e-21	Significant	kegg_ko__K02039	phosphate transport system protein	Phosphate acquisition and regulation
Group14453	-0.480222	1.63731e-22	1.09154e-21	Significant	kegg_ko__K02037	phosphate transport system permease protein	Phosphate acquisition and regulation
Group3330	-0.483083	8.47098e-23	6.77678e-22	Significant	cog__COG0573	ABC-type phosphate transport system, permease component	Phosphate acquisition and regulation
Group3413	-0.489146	2.05358e-23	2.05358e-22	Significant	cog__COG0704	Phosphate uptake regulator PhoU	Phosphate acquisition and regulation
Group21479	-0.491262	1.24428e-23	1.65904e-22	Significant	kegg_mod__M00222	Phosphate transport system	Phosphate acquisition and regulation
Group3335	-0.493213	7.81391e-24	1.56278e-22	Significant	cog__COG0581	ABC-type phosphate transport system, permease component	Phosphate acquisition and regulation
Group14454	-0.495855	4.14195e-24	1.56278e-22	Significant	kegg_ko__K02038	phosphate transport system permease protein	Phosphate acquisition and regulation
