## Supplementary material for "Multi-cohort analysis of 37,739 oral microbiomes reveals ecologically influential health-associated microbial sub-communities across major oral subsites": Table S31

### Sheet: Legends
Table S31: Functional feature-based prediction of supragingival HAC scores and associated genome-derived functional features
Table Number	In short	Description
Table S31A	ST31A	Prediction of supragingival HAC scores from genome-derived functional features: Observed-predicted correlations across different functional feature sets and observed versus predicted HAC scores for 220 supragingival taxa using the selected 25 feature set.
Table S31B	ST31B	Table S31B. Functional features associated with supragingival HAC scores: Correlation statistics, annotations, and functional themes of the selected 25 genome-derived features associated with supragingival HAC scores.

### Sheet: ST31A
Observed-predicted correlation of Supragingival HAC scores across different functional feature sets. Random forest models were evaluated using progressively reduced sets of functional features. The 25-feature model was selected because it achieved a high observed-predicted correlation (r = 0.69) while retaining a comparatively small and parsimonious set of functional features.					Observed and Predicted HAC Scores for 220 Supragingival Taxa Using the Selected Top 25 Genome-Derived Functional Features
Number_of_features	Correlation (r)	P_value			Species	Predicted HAC	Actual HAC
250	0.68	3.834e-31			Cardiobacterium hominis	0.812187	1
245	0.68	1.49225e-31			Streptococcus sanguinis	0.628002	0.996016
240	0.68	2.26167e-31			Eikenella corrodens	0.772722	0.992032
235	0.68	1.21344e-30			Corynebacterium durum	0.430678	0.988048
230	0.67	2.10971e-30			Porphyromonas catoniae	0.778543	0.984064
225	0.68	1.28763e-30			Prevotella loescheii	0.723693	0.98008
220	0.7	4.2883e-33			Lautropia mirabilis	0.517498	0.974104
215	0.69	7.6245e-32			Capnocytophaga ochracea	0.778006	0.974104
210	0.69	4.99547e-32			Prevotella oulorum	0.191765	0.968127
205	0.68	4.10376e-31			Veillonella parvula	0.716584	0.960159
200	0.68	3.25699e-31			Gemella morbillorum	0.693524	0.960159
195	0.68	1.88103e-31			Aggregatibacter segnis	0.658987	0.960159
190	0.7	3.55245e-33			Capnocytophaga granulosa	0.841881	0.944223
185	0.68	3.2141e-31			Capnocytophaga leadbetteri	0.863183	0.944223
180	0.68	8.76509e-32			Cardiobacterium valvarum	0.557811	0.944223
175	0.68	1.45133e-31			Actinomyces naeslundii	0.555789	0.936255
170	0.68	9.40612e-32			Leptotrichia wadei	0.536453	0.932271
165	0.69	2.17202e-32			Actinomyces massiliensis	0.590516	0.928287
160	0.69	4.83155e-32			Campylobacter showae	0.787182	0.918327
155	0.69	7.58598e-32			Prevotella saccharolytica	0.636634	0.918327
150	0.69	5.92226e-32			Neisseria flavescens	0.340581	0.910359
145	0.7	3.828e-34			Actinomyces odontolyticus	0.547346	0.904382
140	0.69	7.60647e-33			Rothia aeria	0.739462	0.900398
135	0.69	1.7231e-32			Neisseria elongata	0.780186	0.896414
130	0.7	4.07223e-33			Haemophilus parainfluenzae	0.751165	0.89243
125	0.7	2.84194e-33			Kingella oralis	0.69673	0.886454
120	0.69	8.34922e-33			Campylobacter concisus	0.812657	0.886454
115	0.7	3.4516e-33			Fusobacterium periodonticum	0.653797	0.878486
110	0.7	9.24343e-34			Granulicatella adiacens	0.632848	0.866534
105	0.7	3.62261e-33			Lachnoanaerobaculum saburreum	0.512255	0.866534
100	0.71	1.56583e-34			Veillonella atypica	0.509535	0.866534
95	0.71	1.78446e-34			Haemophilus haemolyticus	0.623585	0.866534
90	0.69	4.88537e-33			Leptotrichia buccalis	0.731443	0.856574
85	0.71	7.14902e-35			Corynebacterium matruchotii	0.597653	0.85259
80	0.7	2.85175e-34			Campylobacter gracilis	0.551904	0.848606
75	0.7	6.5563e-34			Selenomonas noxia	0.388157	0.844622
70	0.7	1.56758e-33			Gemella haemolysans	0.704009	0.838645
65	0.7	2.52333e-33			Propionibacterium propionicum	0.492957	0.838645
60	0.69	5.31981e-33			Prevotella melaninogenica	0.477793	0.832669
55	0.7	4.95251e-34			Streptococcus pneumoniae	0.533306	0.828685
50	0.7	3.06969e-34			Veillonella rogosae	0.335242	0.824701
45	0.7	2.06349e-33			Streptococcus cristatus	0.602824	0.798805
40	0.69	2.71309e-32			Leptotrichia hofstadii	0.54513	0.798805
35	0.68	9.3403e-32			Actinomyces viscosus	0.251369	0.798805
30	0.69	5.99872e-32			Prevotella intermedia	0.579514	0.798805
25	0.69	6.07197e-32			Haemophilus influenzae	0.425183	0.798805
20	0.68	2.15787e-31			Granulicatella elegans	0.511534	0.798805
					Streptococcus thermophilus	0.24112	0.798805
					Streptococcus anginosus	0.731943	0.798805
					Lachnoanaerobaculum umeaense	0.606736	0.798805
					Kingella denitrificans	0.718594	0.798805
					Selenomonas artemidis	0.607779	0.770916
					Actinomyces johnsonii	0.52268	0.770916
					Solobacterium moorei	0.653965	0.76494
					Aggregatibacter aphrophilus	0.724429	0.760956
					Streptococcus mitis	0.704252	0.756972
					Streptococcus parasanguinis	0.767631	0.749004
					Eubacterium yurii	0.582182	0.74502
					Fusobacterium nucleatum	0.610926	0.741036
					Atopobium parvulum	0.578681	0.733068
					Oribacterium sinus	0.55123	0.733068
					Streptococcus gordonii	0.747633	0.733068
					Leptotrichia hongkongensis	0.596669	0.7251
					Streptococcus oralis	0.771726	0.721116
					Treponema medium	0.552468	0.717131
					Treponema maltophilum	0.43699	0.713147
					Aggregatibacter actinomycetemcomitans	0.302763	0.709163
					Rothia dentocariosa	0.758756	0.705179
					Capnocytophaga gingivalis	0.802454	0.701195
					Actinomyces oris	0.732141	0.693227
					Streptococcus intermedius	0.694988	0.683267
					Gemella sanguinis	0.782486	0.683267
					Stomatobaculum longum	0.617985	0.683267
					Prevotella pallens	0.601575	0.651394
					Campylobacter rectus	0.494653	0.651394
					Leptotrichia trevisanii	0.701814	0.651394
					Streptococcus lactarius	0.353946	0.651394
					Treponema vincentii	0.614108	0.651394
					Stenotrophomonas maltophilia	0.405464	0.61753
					Abiotrophia defectiva	0.478171	0.61753
					Paludibacter propionicigenes	0.169643	0.61753
					Atopobium rimae	0.490996	0.61753
					Veillonella dispar	0.752141	0.59761
					Olsenella uli	0.434993	0.593625
					Porphyromonas gingivalis	0.49401	0.589641
					Rothia mucilaginosa	0.59089	0.585657
					Prevotella oralis	0.37416	0.581673
					Prevotella oris	0.516316	0.577689
					Peptococcus niger	0.486186	0.571713
					Actinomyces graevenitzii	0.756618	0.565737
					Peptostreptococcus stomatis	0.562185	0.557769
					Prevotella nigrescens	0.504231	0.553785
					Leptotrichia shahii	0.469943	0.543825
					Actinomyces hongkongensis	0.538668	0.543825
					Megasphaera micronuciformis	0.609532	0.533865
					Prevotella micans	0.341557	0.52988
					Porphyromonas endodontalis	0.686548	0.525896
					Prevotella maculosa	0.305761	0.521912
					Eubacterium sulci	0.505405	0.513944
					Treponema socranskii	0.329243	0.50996
					Anaeroglobus geminatus	0.359844	0.503984
					Alloprevotella tannerae	0.261923	0.503984
					Catonella morbi	0.534637	0.498008
					Propionibacterium acidifaciens	0.081165	0.492032
					Dialister invisus	0.538922	0.486056
					Streptococcus mutans	0.445577	0.482072
					Tannerella forsythia	0.298592	0.478088
					Filifactor alocis	0.671528	0.474104
					Slackia exigua	0.503658	0.47012
					Treponema denticola	0.442372	0.466135
					Parvimonas micra	0.647098	0.460159
					Eubacterium brachy	0.437617	0.460159
					Dialister pneumosintes	0.430468	0.454183
					Eubacterium nodatum	0.401832	0.450199
					Streptococcus infantis	0.402736	0.442231
					Prevotella salivae	0.494665	0.434263
					Prevotella histicola	0.338001	0.430279
					Streptococcus constellatus	0.687968	0.426295
					Prevotella denticola	0.391773	0.422311
					Propionibacterium acnes	0.434759	0.414343
					Neisseria macacae	0.239386	0.406375
					Megasphaera elsdenii	0.243293	0.342629
					Lachnoanaerobaculum orale	0.563023	0.342629
					Selenomonas ruminantium	0.238158	0.342629
					Prevotella ruminicola	0.043174	0.342629
					Conchiformibius steedae	0.199142	0.342629
					Porphyromonas uenonis	0.511666	0.342629
					Fusobacterium canifelinum	0.44816	0.342629
					Haemophilus pittmaniae	0.284579	0.342629
					Prevotella multiformis	0.378388	0.342629
					Vagococcus lutrae	0.181975	0.342629
					Anaerococcus octavius	0.451159	0.342629
					Bifidobacterium longum	0.230572	0.342629
					Streptococcus troglodytae	0.433716	0.294821
					Treponema pedis	0.421881	0.290837
					Lactobacillus johnsonii	0.366975	0.258964
					Streptococcus sobrinus	0.479194	0.258964
					Desulfovibrio fairfieldensis	0.167939	0.258964
					Lactobacillus reuteri	0.234838	0.258964
					Simonsiella muelleri	0.313851	0.258964
					Staphylococcus epidermidis	0.205343	0.258964
					Neisseria lactamica	0.37233	0.258964
					Streptococcus peroris	0.430832	0.258964
					Streptococcus suis	0.345563	0.258964
					Actinomyces turicensis	0.285913	0.258964
					Neisseria gonorrhoeae	0.0594212	0.258964
					Actinomyces radicidentis	0.175202	0.258964
					Corynebacterium mustelae	0.0352492	0.258964
					Prevotella buccae	0.226278	0.219124
					Prevotella jejuni	0.415645	0.207171
					Prevotella pleuritidis	0.467357	0.199203
					Streptococcus vestibularis	0.297476	0
					Acinetobacter johnsonii	0.0749071	0
					Neisseria sicca	0.5494	0
					Cloacibacterium normanense	0.172168	0
					Actinomyces howellii	0.156526	0
					Prevotella scopos	0.32128	0
					Bacillus pumilus	0.102009	0
					Actinobaculum massiliense	0.139733	0
					Mannheimia granulomatis	0.198946	0
					Prevotella veroralis	0.453951	0
					Azospira oryzae	0.0851182	0
					Prevotella dentalis	0.181187	0
					Corynebacterium jeikeium	0.161539	0
					Campylobacter curvus	0.42957	0
					Treponema parvum	0.450285	0
					Neisseria shayeganii	0.18172	0
					Bifidobacterium dentium	0.228253	0
					Bacteroides acidifaciens	0.24617	0
					Bacteroides intestinalis	0.241889	0
					Prevotella copri	0.212983	0
					Bacteroides heparinolyticus	0.0783837	0
					Campylobacter mucosalis	0.277996	0
					Kingella potus	0.366839	0
					Helicobacter pylori	0.211931	0
					Desulfobulbus propionicus	0.164977	0
					Gardnerella vaginalis	0.30371	0
					Parascardovia denticolens	0.228959	0
					Streptobacillus moniliformis	0.296672	0
					Pseudomonas aeruginosa	0.11574	0
					Treponema lecithinolyticum	0.256955	0
					Pyramidobacter piscolens	0.382327	0
					Prevotella fusca	0.162237	0
					Veillonella rodentium	0.432179	0
					Bulleidia extructa	0.445205	0
					Haemophilus parahaemolyticus	0.546682	0
					Lactobacillus salivarius	0.0985109	0
					Capnocytophaga haemolytica	0.420121	0
					Actinomyces cardiffensis	0.267315	0
					Escherichia coli	0.194492	0
					Lactobacillus vaginalis	0.323776	0
					Lactobacillus fermentum	0.29282	0
					Neisseria subflava	0.338891	0
					Cryptobacterium curtum	0.310735	0
					Lactococcus lactis	0.306889	0
					Streptococcus australis	0.773076	0
					Scardovia wiggsiae	0.179494	0
					Micrococcus luteus	0.186114	0
					Morococcus cerebrosus	0.190405	0
					Streptococcus salivarius	0.421099	0
					Neisseria meningitidis	0.140351	0
					Treponema putidum	0.495715	0
					Neisseria mucosa	0.599708	0
					Neisseria dentiae	0.135959	0
					Treponema succinifaciens	0.227366	0
					Neisseria bacilliformis	0.457659	0
					Agrobacterium tumefaciens	0.191512	0
					Rothia terrae	0.156105	0
					Finegoldia magna	0.501952	0
					Neisseria canis	0.203282	0
					Actinomyces israelii	0.290961	0
					Veillonella tobetsuensis	0.595546	0
					Streptococcus pseudopneumoniae	0.356054	0
					Lactobacillus iners	0.235405	0
					Pseudomonas putida	0.106056	0
					Actinobaculum schaalii	0.172356	0
					Dialister succinatiphilus	0.411745	0
					Ruminococcus bromii	0.321607	0
					Variovorax paradoxus	0.185898	0
					Enterococcus faecium	0.216181	0

### Sheet: ST31B
Correlation Statistics, Annotations, and Functional Themes of the Top 25 Genome-Derived Features Associated with Supragingival HAC Scores
Features	Correlation_Coefficient	P_value	qvalue	Significance	Feature_ids	Annotations	Functional_Theme
Group6023	0.365776	2.27947e-08	1.89956e-07	Significant	cog__COG4095	Sugar transporter, SemiSWEET family, contains PQ motif	Sugar transport and exchange
Group27096	0.357067	5.13407e-08	3.20879e-07	Significant	pfam__MtN3_slv	Pfam_id: PF03083 name: Sugar efflux transporter for intercellular exchange	Sugar transport and exchange
Group6086	0.28588	1.6597e-05	4.14925e-05	Significant	cog__COG4283	Uncharacterized conserved protein DfsB/IRC4, DUF1706 (PF08020) domain	Domains of unknown function
Group27247	0.28588	1.6597e-05	4.14925e-05	Significant	pfam__DUF1706	Pfam_id: PF08020 name: Protein of unknown function (DUF1706)	Domains of unknown function
Group4989	0.241367	0.000302407	0.000687288	Significant	cog__COG4832	Cyclopropanoid cyclopropyl hydrolase, GyrI-like domain	Lipid modification and metabolism
Group24789	0.198161	0.00315946	0.00493666	Significant	pfam__GyrI-like	Pfam_id: PF06445 name: GyrI-like small molecule binding domain	Small-molecule binding and stress-associated functions
Group26617	0.181714	0.00688339	0.0101226	Significant	pfam__DUF4304	Pfam_id: PF14137 name: Domain of unknown function (DUF4304)	Domains of unknown function
Group2945	0.149271	0.0268385	0.0335481	Significant	cog__COG0060	Isoleucyl-tRNA synthetase	Translation and protein synthesis
Group14940	0.0786171	0.245546	0.255777	Non-significant	kegg_ko__K13038	phosphopantothenoylcysteine decarboxylase / phosphopantothenate---cysteine ligase [EC:4.1.1.36 6.3.2.5]	Coenzyme A biosynthesis
Group15973	0.0629943	0.352393	0.352393	Non-significant	kegg_ko__K15125	filamentous hemagglutinin	Cell adhesion and host interaction
Group2937	-0.0936072	0.166496	0.180974	Non-significant	cog__COG0052	Ribosomal protein S2	Ribosome structure and translation
Group3256	-0.120895	0.0735317	0.0835587	Non-significant	cog__COG0480	Translation elongation factor EF-G, a GTPase	Translation and protein synthesis
Group23356	-0.121281	0.0726111	0.0835587	Non-significant	pfam__EFG_IV	Pfam_id: PF03764 name: Elongation factor G, domain IV	Translation and protein synthesis
Group14556	-0.162978	0.01553	0.0204343	Significant	kegg_ko__K02946	small subunit ribosomal protein S10	Ribosome structure and translation
Group21542	-0.165298	0.0140997	0.0195829	Significant	kegg_mod__M00579	Phosphate acetyltransferase-acetate kinase pathway	Acetate production and energy metabolism
Group22938	-0.213535	0.00144242	0.00240404	Significant	pfam__adh_short_C2	Pfam_id: PF13561 name: Enoyl-(Acyl carrier protein) reductase	Fatty acid biosynthesis
Group21474	-0.219094	0.00107165	0.00191366	Significant	kegg_mod__M00178	Encodes the structural components of the bacterial 70S ribosome (comprising 30S small and 50S large subunits)	Ribosome structure and translation
Group24147	-0.224977	0.000776252	0.00149279	Significant	pfam__Ribosomal_L3	Pfam_id: PF00297 name: Ribosomal protein L3	Ribosome structure and translation
Group22272	-0.23427	0.000458527	0.000955265	Significant	kegg_rclass__RC02799	Ammonia-amino acid interconversion reaction class involving glutamate, aspartate, and related nitrogen metabolism	Amino acid and nitrogen metabolism
Group22211	-0.29559	8.2194e-06	2.56856e-05	Significant	kegg_rclass__RC00543	Sugar-acid dehydration reaction class involved in the conversion of hydroxy sugar acids to deoxy-keto sugar acids	Carbohydrate metabolism
Group22170	-0.30352	4.54198e-06	1.62214e-05	Significant	kegg_rclass__RC00318	N-ribosyl hydrolase reaction class involved in cleavage of nucleosides and related ribosylated metabolites	Nucleotide and nucleoside metabolism
Group3220	-0.303732	4.46928e-06	1.62214e-05	Significant	cog__COG0436	Aspartate/methionine/tyrosine aminotransferase	Amino acid and nitrogen metabolism
Group21504	-0.320607	1.19111e-06	5.95555e-06	Significant	kegg_mod__M00357	Methanogenesis	Methane metabolism
Group4134	-0.370125	1.50589e-08	1.88236e-07	Significant	cog__COG0004	Ammonia channel protein AmtB	Ion transport and nitrogen homeostasis
Group24545	-0.372889	1.15338e-08	1.88236e-07	Significant	pfam__Ammonium_transp	Pfam_id: PF00909 name: Ammonium Transporter Family	Ion transport and nitrogen homeostasis
