## Supplementary material for "Multi-cohort analysis of 37,739 oral microbiomes reveals ecologically influential health-associated microbial sub-communities across major oral subsites": Table S32

### Sheet: Legends
Table S32. Functional feature-based prediction of subgingival HAC scores and associated genome-derived functional features.
Table Number	In short	Description
Table S32A	ST32A	Prediction of subgingival HAC scores from genome-derived functional features: Observed-predicted correlations across different functional feature sets and observed versus predicted HAC scores for 140 subgingival taxa using the selected 30 feature set.
Table S32B	ST32B	Functional features associated with subgingival HAC scores: Correlation statistics, annotations, and functional themes of the selected 30 genome-derived features associated with subgingival HAC scores.

### Sheet: ST32A
Observed-predicted correlation of Subgingival HAC scores across different functional feature sets. Random forest models were evaluated using progressively reduced sets of functional features. The 30-feature model was selected because it achieved a high observed-predicted correlation (r = 0.74) while retaining a comparatively small and parsimonious set of functional features.					Observed and Predicted HAC Scores for 140 Subgingival Taxa Using the Selected Top 30 Genome-Derived Functional Features
Number_of_features	Correlation (r)	P_value			Species	Predicted HAC	Actual HAC
250	0.68	1.62519e-20			Capnocytophaga gingivalis	0.767342	1
245	0.67	7.08685e-20			Kingella oralis	0.646344	0.993769
240	0.68	1.34206e-20			Capnocytophaga leadbetteri	0.84439	0.987539
235	0.67	8.58148e-20			Lautropia mirabilis	0.648255	0.971963
230	0.66	3.54218e-19			Capnocytophaga granulosa	0.824615	0.971963
225	0.69	5.46631e-21			Corynebacterium durum	0.728046	0.971963
220	0.69	4.89842e-21			Streptococcus sanguinis	0.652514	0.956386
215	0.66	6.6879e-19			Capnocytophaga ochracea	0.798456	0.950156
210	0.68	4.98784e-20			Corynebacterium matruchotii	0.737113	0.943925
205	0.68	4.69415e-20			Cardiobacterium hominis	0.791401	0.937695
200	0.68	2.23402e-20			Rothia aeria	0.759171	0.928349
195	0.69	5.73591e-21			Veillonella parvula	0.67672	0.928349
190	0.69	9.78509e-21			Actinomyces massiliensis	0.657865	0.919003
185	0.69	1.01789e-20			Prevotella saccharolytica	0.489357	0.912773
180	0.68	2.16351e-20			Streptococcus mitis	0.527159	0.903427
175	0.69	5.40336e-21			Porphyromonas catoniae	0.525825	0.903427
170	0.69	3.7268e-21			Streptococcus oralis	0.532372	0.88785
165	0.7	2.64358e-22			Campylobacter concisus	0.706698	0.88785
160	0.69	2.65522e-21			Prevotella loescheii	0.492	0.88785
155	0.7	8.91062e-22			Neisseria elongata	0.385569	0.872274
150	0.69	3.97643e-21			Gemella morbillorum	0.357123	0.872274
145	0.7	7.92997e-22			Actinomyces naeslundii	0.739807	0.862928
140	0.71	8.38372e-23			Rothia dentocariosa	0.714207	0.856698
135	0.71	1.28707e-22			Streptococcus gordonii	0.508678	0.850467
130	0.7	4.67742e-22			Propionibacterium propionicum	0.679044	0.844237
125	0.7	3.65435e-22			Campylobacter gracilis	0.161855	0.838006
120	0.71	2.12783e-22			Eikenella corrodens	0.624965	0.831776
115	0.69	4.05106e-21			Leptotrichia wadei	0.634689	0.825545
110	0.71	1.89184e-22			Leptotrichia hofstadii	0.623788	0.819315
105	0.7	4.19888e-22			Actinomyces oris	0.742215	0.813084
100	0.71	2.37985e-22			Veillonella dispar	0.641054	0.775701
95	0.7	4.55065e-22			Granulicatella adiacens	0.510792	0.775701
90	0.71	3.79978e-23			Streptococcus cristatus	0.424139	0.775701
85	0.71	1.49982e-22			Haemophilus parainfluenzae	0.511125	0.775701
80	0.7	7.62391e-22			Cardiobacterium valvarum	0.566656	0.775701
75	0.7	4.59346e-22			Prevotella melaninogenica	0.50444	0.775701
70	0.7	2.72434e-22			Streptococcus thermophilus	0.432716	0.775701
65	0.72	1.70548e-23			Lachnoanaerobaculum umeaense	0.53986	0.775701
60	0.72	2.33772e-23			Aggregatibacter segnis	0.39903	0.775701
55	0.71	1.73892e-22			Selenomonas artemidis	0.497258	0.741433
50	0.71	4.15635e-23			Prevotella oulorum	0.402474	0.741433
45	0.71	9.63366e-23			Actinomyces odontolyticus	0.485673	0.732087
40	0.71	1.80399e-22			Prevotella nigrescens	0.47735	0.725857
35	0.73	5.79335e-25			Eubacterium yurii	0.486454	0.719626
30	0.74	1.13306e-25			Streptococcus anginosus	0.50144	0.697819
25	0.72	4.31528e-24			Rothia mucilaginosa	0.579889	0.679128
20	0.71	1.16239e-22			Stomatobaculum longum	0.568119	0.679128
					Campylobacter showae	0.604637	0.660436
					Leptotrichia shahii	0.695129	0.660436
					Aggregatibacter aphrophilus	0.446663	0.660436
					Kingella denitrificans	0.421478	0.660436
					Prevotella salivae	0.614897	0.598131
					Selenomonas noxia	0.432572	0.598131
					Fusobacterium periodonticum	0.564955	0.598131
					Gemella haemolysans	0.625585	0.598131
					Abiotrophia defectiva	0.387113	0.598131
					Leptotrichia trevisanii	0.666355	0.598131
					Actinomyces johnsonii	0.592045	0.598131
					Leptotrichia buccalis	0.646235	0.538941
					Actinomyces viscosus	0.615158	0.538941
					Neisseria mucosa	0.476877	0.52648
					Prevotella pleuritidis	0.444585	0.520249
					Catonella morbi	0.528467	0.507788
					Lachnoanaerobaculum saburreum	0.53958	0.501558
					Prevotella veroralis	0.381782	0.485981
					Atopobium parvulum	0.348992	0.485981
					Gemella sanguinis	0.481595	0.485981
					Prevotella maculosa	0.328086	0.46729
					Solobacterium moorei	0.357773	0.46729
					Anaeroglobus geminatus	0.265846	0.442368
					Treponema lecithinolyticum	0.319302	0.442368
					Treponema socranskii	0.428205	0.426791
					Atopobium rimae	0.243145	0.426791
					Peptostreptococcus stomatis	0.436912	0.404984
					Alloprevotella tannerae	0.412268	0.404984
					Treponema medium	0.422197	0.404984
					Oribacterium sinus	0.461302	0.389408
					Prevotella intermedia	0.299189	0.383178
					Bulleidia extructa	0.268025	0.376947
					Prevotella denticola	0.191791	0.370717
					Dialister invisus	0.404608	0.364486
					Treponema maltophilum	0.443123	0.358255
					Fusobacterium nucleatum	0.625138	0.352025
					Porphyromonas endodontalis	0.269965	0.345794
					Eubacterium brachy	0.289178	0.336449
					Parvimonas micra	0.331141	0.336449
					Treponema vincentii	0.441538	0.327103
					Porphyromonas gingivalis	0.344564	0.314642
					Tannerella forsythia	0.331738	0.308411
					Prevotella oris	0.581333	0.302181
					Treponema denticola	0.451967	0.29595
					Filifactor alocis	0.443651	0.28972
					Streptococcus vestibularis	0.461294	0.258567
					Prevotella pallens	0.387143	0.258567
					Bifidobacterium dentium	0.468785	0.258567
					Neisseria subflava	0.363964	0.258567
					Megasphaera micronuciformis	0.422116	0.258567
					Cryptobacterium curtum	0.261185	0.258567
					Streptococcus constellatus	0.129397	0.221184
					Aggregatibacter actinomycetemcomitans	0.213803	0
					Neisseria sicca	0.499662	0
					Prevotella scopos	0.0500095	0
					Mogibacterium diversum	0.0610907	0
					Eubacterium nodatum	0.116645	0
					Olsenella uli	0.174621	0
					Prevotella dentalis	0.0804976	0
					Campylobacter curvus	0.25945	0
					Streptococcus sobrinus	0.30484	0
					Slackia exigua	0.176716	0
					Propionibacterium acidifaciens	0.322729	0
					Streptococcus parasanguinis	0.414779	0
					Prevotella oralis	0.357899	0
					Actinomyces graevenitzii	0.459233	0
					Neisseria macacae	0.176406	0
					Streptococcus intermedius	0.174411	0
					Dialister pneumosintes	0.06054	0
					Prevotella fusca	0.100003	0
					Veillonella rodentium	0.336889	0
					Haemophilus parahaemolyticus	0.259859	0
					Capnocytophaga haemolytica	0.48368	0
					Propionibacterium acnes	0.444776	0
					Granulicatella elegans	0.206707	0
					Veillonella atypica	0.655906	0
					Streptococcus australis	0.245005	0
					Campylobacter rectus	0.144783	0
					Scardovia wiggsiae	0.144994	0
					Morococcus cerebrosus	0.233704	0
					Streptococcus salivarius	0.580334	0
					Prevotella buccae	0.288099	0
					Streptococcus mutans	0.40101	0
					Neisseria flavescens	0.236422	0
					Prevotella micans	0.0312355	0
					Neisseria bacilliformis	0.352398	0
					Streptococcus infantis	0.307089	0
					Prevotella histicola	0.0327538	0
					Prevotella multiformis	0.0146386	0
					Veillonella tobetsuensis	0.271464	0
					Haemophilus haemolyticus	0.303706	0
					Porphyromonas somerae	0.284711	0
					Streptococcus milleri	0.0344783	0

### Sheet: ST32B
Correlation Statistics, Annotations, and Functional Themes of the Top 30 Genome-Derived Features Associated with Subgingival HAC Scores
Features	Correlation_Coefficient	P_value	qvalue	Significance	Feature_ids	Annotations	Functional_Theme
Group12064	0.327968	7.62899e-05	0.000698085	Significant	ec__5.4.3.8;kegg_ko__K01845;kegg_rclass__RC00677;kegg_reaction__R02272	glutamate-1-semialdehyde 2,1-aminomutase;glutamate-1-semialdehyde 2,1-aminomutase [EC:5.4.3.8];(S)-4-amino-5-oxopentanoate 4,5-aminomutase	Amino acid and tetrapyrrole biosynthesis
Group22983	0.327487	7.82767e-05	0.000698085	Significant	pfam__Arginase	Pfam_id: PF00491 name: Arginase family	Arginine and polyamine metabolism
Group2901	0.321998	0.000104617	0.000698085	Significant	cog__COG0010	Arginase/agmatinase family enzyme	Arginine and polyamine metabolism
Group5173	0.318711	0.000124138	0.000698085	Significant	cog__COG2837	Periplasmic deferrochelatase/peroxidase EfeB	Oxidative stress response and heme metabolism
Group25071	0.317666	0.000131027	0.000698085	Significant	pfam__WYL	Pfam_id: PF10902 name: WYL_2, Sm-like SH3 beta-barrel fold	Nucleic acid binding and regulatory functions
Group24017	0.316431	0.000139617	0.000698085	Significant	pfam__PKD	Pfam_id: PF00801 name: PKD domain	Cell-surface adhesion and protein interaction
Group4133	0.311898	0.000175879	0.000753765	Significant	cog__COG0001	Glutamate-1-semialdehyde aminotransferase	Amino acid and tetrapyrrole biosynthesis
Group16445	0.294535	0.000411759	0.0015441	Significant	kegg_ko__K07552	MFS transporter, DHA1 family, multidrug resistance protein	Multidrug transport and resistance
Group14476	0.259963	0.00192311	0.00641037	Significant	kegg_ko__K02337	DNA polymerase III subunit alpha [EC:2.7.7.7]	DNA replication and repair
Group6689	0.247698	0.00317105	0.00951316	Significant	cog__COG4922	Predicted SnoaL-like aldol condensation-catalyzing enzyme	Secondary metabolite biosynthesis
Group5508	0.244943	0.00353653	0.00964508	Significant	cog__COG3848	Phosphohistidine swiveling domain of PEP-utilizing enzymes	Phosphotransferase system and carbohydrate transport
Group26970	0.23698	0.00481561	0.012039	Significant	pfam__COX1	Pfam_id: PF00115 name: Cytochrome C and Quinol oxidase polypeptide I	Respiratory energy metabolism
Group25136	0.229673	0.00633815	0.0146265	Significant	pfam__dTDP_sugar_isom	Pfam_id: PF00908 name: dTDP-4-dehydrorhamnose 3,5-epimerase	Cell-surface carbohydrate biosynthesis
Group11441	0.202927	0.0161894	0.0346916	Significant	ec__1.8.1.4;kegg_ko__K00382;kegg_rclass__RC00583;kegg_reaction__R01698;kegg_reaction__R03815;kegg_reaction__R07618	dihydrolipoyl dehydrogenase;dihydrolipoyl dehydrogenase [EC:1.8.1.4];dihydrolipoamide:NAD+ oxidoreductase;dihydrolipoylprotein:NAD+ oxidoreductase;enzyme N6-(dihydrolipoyl)lysine:NAD+ oxidoreductase	Energy metabolism and redox reactions
Group25754	0.195206	0.0208173	0.0416347	Significant	pfam__WHG	WHG domain, a conserved C-terminal domain associated with TetR-family transcriptional regulators	Signal transduction and transcriptional regulation
Group22150	0.188709	0.0255544	0.0479144	Significant	kegg_rclass__RC00209	Alkyl/prenyl-group transfer reaction class in primary and secondary metabolite biosynthesis	Cofactor and secondary metabolite biosynthesis
Group23793	0.146693	0.0837202	0.147741	Non-significant	pfam__MGS	Pfam_id: PF02142 name: MGS-like domain	Protein interaction and regulatory domains
Group14433	0.141641	0.0950541	0.158424	Non-significant	kegg_ko__K01929;kegg_reaction__R04573	UDP-N-acetylmuramoyl-tripeptide--D-alanyl-D-alanine ligase [EC:6.3.2.10];UDP-N-acetylmuramoyl-L-alanyl-D-glutamyl-L-lysine:alanyl-D-alanine ligase (ADP-forming)	Peptidoglycan biosynthesis and remodeling
Group24517	0.135243	0.111117	0.175448	Non-significant	pfam__AAA_29	Pfam_id: PF13555 name: P-loop containing region of AAA domain	ATPase and ATP-dependent functions
Group29403	0.132528	0.118542	0.177813	Non-significant	pfam__DDE_Tnp_4	Pfam_id: PF13359 name: DDE superfamily endonuclease	Mobile genetic elements and DNA recombination
Group3257	0.11375	0.180835	0.235872	Non-significant	cog__COG0481	Translation elongation factor EF-4, membrane-bound GTPase	Translation and protein synthesis
Group3468	0.106243	0.211535	0.264419	Non-significant	cog__COG0783	DNA-binding ferritin-like chromatin protein Dps	DNA protection and oxidative stress response
Group5269	0.0842952	0.322069	0.386482	Non-significant	cog__COG1106	ATPase/GTPase, AAA15 family	ATPase and ATP-dependent functions
Group25695	0.0503772	0.554452	0.619957	Non-significant	pfam__MutH	Pfam_id: PF02976 name: DNA mismatch repair enzyme MutH	DNA replication and repair
Group22963	0.049932	0.557961	0.619957	Non-significant	pfam__Amidase_3	Pfam_id: PF01520 name: N-acetylmuramoyl-L-alanine amidase	Peptidoglycan biosynthesis and remodeling
Group23941	0.0425202	0.617906	0.662042	Non-significant	pfam__PEPCK_ATP	Pfam_id: PF01293 name: Phosphoenolpyruvate carboxykinase	Central carbon metabolism
Group3332	0.00680049	0.936441	0.968732	Non-significant	cog__COG0576	Molecular chaperone GrpE (heat shock protein HSP-70)	Protein folding and stress response
Group3551	-0.000685867	0.993583	0.993583	Non-significant	cog__COG1074	3'-5' helicase subunit RecB of the DNA repair enzyme RecBCD (exonuclease V)	DNA replication and repair
Group3130	-0.115602	0.17379	0.235872	Non-significant	cog__COG0290	Translation initiation factor IF-3	Translation and protein synthesis
Group23665	-0.115602	0.17379	0.235872	Non-significant	pfam__IF3_N	Pfam_id: PF05198 name: Translation initiation factor IF-3, N-terminal domain	Translation and protein synthesis
