## Supplementary material for "Multi-cohort analysis of 37,739 oral microbiomes reveals ecologically influential health-associated microbial sub-communities across major oral subsites": Table S33

### Sheet: Legends
Table S33: Functional feature-based prediction of tongue-tonsil HAC scores and associated genome-derived functional features
Table Number	In short	Description
Table S33A	ST33A	Prediction of tongue-tonsil HAC scores from genome-derived functional features: Observed-predicted correlations across different functional feature sets and observed versus predicted HAC scores for 190 tongue-tonsil taxa using the selected 20 feature set.
Table S33B	ST33B	Functional features associated with tongue-tonsil HAC scores: Correlation statistics, annotations, and functional themes of the selected 20 genome-derived features associated with tongue-tonsil HAC scores.

### Sheet: ST33A
Observed-predicted correlation of Tongue-Tonsil HAC scores across different functional feature sets. Random forest models were evaluated using progressively reduced sets of functional features. The 20-feature model was selected because it achieved a high observed-predicted correlation (r = 0.63) while retaining a comparatively small and parsimonious set of functional features.					Observed and Predicted HAC Scores for 190 Tongue-Tonsil Taxa Using the Selected Top 20 Genome-Derived Functional Features
Number_of_features	Correlation (r)	P_value			Species	Predicted HAC	Actual HAC
250	0.6	6.62316e-20			Mogibacterium diversum	0.626722	1
245	0.59	2.18317e-19			Eubacterium sulci	0.574445	0.988152
240	0.59	5.25729e-19			Neisseria flavescens	0.125566	0.988152
235	0.6	1.20856e-19			Prevotella jejuni	0.663335	0.981043
230	0.59	3.55542e-19			Rothia mucilaginosa	0.651886	0.964455
225	0.6	4.87986e-20			Campylobacter concisus	0.424581	0.964455
220	0.6	1.25051e-19			Oribacterium sinus	0.727841	0.964455
215	0.6	2.53461e-20			Rothia dentocariosa	0.719743	0.964455
210	0.59	1.48269e-19			Lachnoanaerobaculum saburreum	0.744811	0.964455
205	0.6	2.82492e-20			Veillonella rogosae	0.56248	0.964455
200	0.59	2.67439e-19			Rothia aeria	0.821552	0.92891
195	0.6	1.24477e-19			Lautropia mirabilis	0.677179	0.92891
190	0.6	9.46587e-20			Campylobacter mucosalis	0.620202	0.92891
185	0.59	3.55595e-19			Prevotella nigrescens	0.632633	0.92891
180	0.59	3.45992e-19			Prevotella oris	0.73493	0.92891
175	0.59	1.92047e-19			Corynebacterium durum	0.511279	0.92891
170	0.6	9.70022e-20			Prevotella salivae	0.645092	0.845972
165	0.59	5.42755e-19			Actinomyces graevenitzii	0.489584	0.845972
160	0.61	1.48356e-20			Atopobium parvulum	0.511901	0.845972
155	0.62	3.18474e-21			Megasphaera micronuciformis	0.597027	0.845972
150	0.59	1.97645e-19			Haemophilus parainfluenzae	0.437332	0.845972
145	0.6	9.18506e-20			Stomatobaculum longum	0.601851	0.845972
140	0.61	4.2861e-21			Gemella sanguinis	0.648552	0.845972
135	0.6	6.86658e-20			Prevotella melaninogenica	0.823127	0.845972
130	0.61	1.11739e-20			Prevotella histicola	0.630924	0.845972
125	0.61	1.56355e-20			Capnocytophaga leadbetteri	0.585392	0.845972
120	0.62	2.76298e-21			Streptococcus thermophilus	0.491534	0.845972
115	0.62	8.0015e-22			Veillonella parvula	0.553158	0.845972
110	0.62	7.4024e-22			Porphyromonas somerae	0.351238	0.845972
105	0.62	1.02762e-21			Capnocytophaga granulosa	0.630234	0.845972
100	0.62	2.53573e-21			Leptotrichia shahii	0.562094	0.845972
95	0.61	5.77849e-21			Alloprevotella tannerae	0.606328	0.845972
90	0.63	8.15284e-23			Streptococcus australis	0.283604	0.845972
85	0.63	1.89366e-22			Lachnoanaerobaculum umeaense	0.498787	0.845972
80	0.62	6.55034e-22			Capnocytophaga gingivalis	0.597722	0.845972
75	0.63	1.04709e-22			Prevotella pallens	0.69847	0.736967
70	0.62	9.6519e-22			Lachnoanaerobaculum orale	0.552813	0.736967
65	0.65	9.15897e-24			Solobacterium moorei	0.250584	0.736967
60	0.64	3.02203e-23			Eubacterium yurii	0.571685	0.736967
55	0.64	2.6318e-23			Dialister invisus	0.539224	0.736967
50	0.64	3.10917e-23			Prevotella veroralis	0.688251	0.736967
45	0.63	2.93576e-22			Treponema socranskii	0.256005	0.736967
40	0.64	6.72216e-23			Neisseria elongata	0.265232	0.736967
35	0.64	4.4587e-23			Abiotrophia defectiva	0.442243	0.736967
30	0.64	2.28891e-23			Gemella morbillorum	0.347814	0.736967
25	0.61	1.49762e-20			Veillonella tobetsuensis	0.539264	0.736967
20	0.63	3.62695e-22			Prevotella oulorum	0.42186	0.736967
					Atopobium rimae	0.506377	0.736967
					Treponema vincentii	0.21542	0.736967
					Aggregatibacter actinomycetemcomitans	0.224961	0.601896
					Peptococcus niger	0.27117	0.601896
					Leptotrichia hofstadii	0.68388	0.601896
					Campylobacter showae	0.14183	0.601896
					Leptotrichia hongkongensis	0.667431	0.601896
					Prevotella pleuritidis	0.356062	0.601896
					Stenotrophomonas maltophilia	0.442492	0.601896
					Dialister pneumosintes	0.538978	0.601896
					Prevotella fusca	0.484835	0.601896
					Corynebacterium matruchotii	0.534735	0.601896
					Eikenella corrodens	0.494816	0.601896
					Morococcus cerebrosus	0.234894	0.601896
					Staphylococcus epidermidis	0.317782	0.601896
					Leptotrichia trevisanii	0.578318	0.601896
					Haemophilus pittmaniae	0.407401	0.601896
					Kingella oralis	0.196314	0.601896
					Streptococcus suis	0.422411	0.601896
					Actinomyces naeslundii	0.278853	0.601896
					Oribacterium parvum	0.697147	0.601896
					Streptococcus equinus	0.302503	0.521327
					Prevotella maculosa	0.42716	0.521327
					Haemophilus influenzae	0.390232	0.521327
					Neisseria meningitidis	0.259988	0.521327
					Cardiobacterium hominis	0.195021	0.521327
					Porphyromonas endodontalis	0.444248	0.507109
					Fusobacterium nucleatum	0.48406	0.50237
					Catonella morbi	0.505675	0.495261
					Treponema medium	0.473103	0.495261
					Leptotrichia wadei	0.664359	0.483412
					Granulicatella adiacens	0.543255	0.483412
					Peptostreptococcus stomatis	0.575535	0.483412
					Fusobacterium periodonticum	0.711791	0.473934
					Veillonella atypica	0.6566	0.469194
					Streptococcus sanguinis	0.310409	0.464455
					Bacteroides stercoris	0.682341	0.454976
					Propionibacterium propionicum	0.515687	0.454976
					Prevotella loescheii	0.573027	0.454976
					Streptococcus salivarius	0.550358	0.445498
					Gemella haemolysans	0.55027	0.438389
					Streptococcus oralis	0.538574	0.421801
					Bacillus cereus	0.505931	0.421801
					Propionibacterium acnes	0.323215	0.421801
					Streptococcus lactarius	0.0220142	0.421801
					Bifidobacterium longum	0.379557	0.421801
					Streptococcus mitis	0.41122	0.402844
					Porphyromonas catoniae	0.427268	0.402844
					Butyrivibrio fibrisolvens	0.515387	0.402844
					Actinomyces odontolyticus	0.365944	0.388626
					Streptococcus parasanguinis	0.573872	0.381517
					Prevotella intermedia	0.6793	0.381517
					Streptococcus pneumoniae	0.301459	0.372038
					Streptococcus gordonii	0.0976226	0.372038
					Parvimonas micra	0.373657	0.364929
					Filifactor alocis	0.470112	0.36019
					Tannerella forsythia	0.0883971	0.35545
					Streptococcus peroris	0.199209	0.350711
					Veillonella dispar	0.710049	0.345972
					Neisseria subflava	0.120037	0.338863
					Neisseria perflava	0.126618	0.338863
					Acinetobacter johnsonii	0.286984	0.300948
					Selenomonas ruminantium	0.300405	0.300948
					Streptococcus intermedius	0.164801	0.300948
					Veillonella rodentium	0.566695	0.300948
					Campylobacter gracilis	0.268266	0.300948
					Actinomyces massiliensis	0.103186	0.300948
					Prevotella micans	0.216066	0.300948
					Actinomyces israelii	0.209354	0.300948
					Streptococcus infantis	0.316983	0
					Butyrivibrio hungatei	0.431128	0
					Streptococcus vestibularis	0.245308	0
					Leptotrichia buccalis	0.478801	0
					Neisseria cinerea	0.0543078	0
					Neisseria sicca	0.201722	0
					Treponema denticola	0.400363	0
					Eubacterium brachy	0.363017	0
					Prevotella denticola	0.356658	0
					Prevotella scopos	0.244354	0
					Actinomyces oris	0.453158	0
					Streptococcus cristatus	0.185006	0
					Eubacterium nodatum	0.428774	0
					Anaeroglobus geminatus	0.216752	0
					Olsenella uli	0.156134	0
					Treponema pedis	0.203795	0
					Campylobacter curvus	0.231328	0
					Prevotella bivia	0.447399	0
					Selenomonas noxia	0.154825	0
					Bifidobacterium dentium	0.495042	0
					Porphyromonas gingivalis	0.56474	0
					Streptococcus sobrinus	0.183343	0
					Streptococcus agalactiae	0.196238	0
					Bacteroides intestinalis	0.46561	0
					Helicobacter pylori	0.309856	0
					Slackia exigua	0.156002	0
					Actinomyces viscosus	0.338155	0
					Cardiobacterium valvarum	0.262146	0
					Corynebacterium argentoratense	0.0444752	0
					Parascardovia denticolens	0.0787458	0
					Streptobacillus moniliformis	0.0885641	0
					Prevotella oralis	0.206482	0
					Pseudomonas aeruginosa	0.459468	0
					Treponema lecithinolyticum	0.258952	0
					Neisseria macacae	0.208558	0
					Lactobacillus reuteri	0.29342	0
					Mobiluncus curtisii	0.00572218	0
					Simonsiella muelleri	0.0549136	0
					Capnocytophaga ochracea	0.494525	0
					Bulleidia extructa	0.270494	0
					Haemophilus parahaemolyticus	0.25683	0
					Lactobacillus salivarius	0.355176	0
					Capnocytophaga haemolytica	0.275433	0
					Actinomyces cardiffensis	0.0366118	0
					Escherichia coli	0.361573	0
					Lactobacillus fermentum	0.243598	0
					Granulicatella elegans	0.0386806	0
					Cryptobacterium curtum	0.0754791	0
					Lactococcus lactis	0.333969	0
					Campylobacter rectus	0.391746	0
					Streptococcus constellatus	0.0750189	0
					Scardovia wiggsiae	0.109951	0
					Prevotella saccharolytica	0.463728	0
					Prevotella buccae	0.130363	0
					Alloscardovia omnicolens	0.0387268	0
					Streptococcus mutans	0.218009	0
					Streptococcus anginosus	0.141584	0
					Aggregatibacter aphrophilus	0.364138	0
					Neisseria mucosa	0.224163	0
					Kingella denitrificans	0.341174	0
					Neisseria bacilliformis	0.156274	0
					Lactobacillus gasseri	0.12606	0
					Selenomonas artemidis	0.131956	0
					Aggregatibacter segnis	0.366165	0
					Prevotella multiformis	0.109618	0
					Actinomyces turicensis	0.0641903	0
					Sneathia sanguinegens	0.115787	0
					Treponema maltophilum	0.186108	0
					Butyrivibrio proteoclasticus	0.159403	0
					Haemophilus haemolyticus	0.253596	0
					Peptostreptococcus anaerobius	0.398639	0
					Staphylococcus aureus	0.401056	0
					Actinomyces johnsonii	0.10228	0
					Kingella kingae	0.107503	0

### Sheet: ST33B
Correlation Statistics, Annotations, and Functional Themes of the Top 20 Genome-Derived Features Associated with Tongue-Tonsil HAC Scores
Features	Correlation_Coefficient	P_value	qvalue	Significance	Feature_ids	Annotations	Functional_Theme
Group15601	0.19814	0.00613708	0.0153427	Significant	kegg_ko__K03892	ArsR family transcriptional regulator, arsenate/arsenite/antimonite-responsive transcriptional repressor	Metal resistance and transcriptional regulation
Group5593	0.179734	0.0130882	0.0290848	Significant	cog__COG0666	Ankyrin repeat	Protein interaction and repeat domains
Group4544	0.169175	0.0196287	0.0392575	Significant	cog__COG3910	Predicted ATPase	ATPase and ATP-dependent functions
Group23734	0.116408	0.109726	0.168809	Non-significant	pfam__LRR_8	Pfam_id: PF13855 name: Leucine rich repeat	Protein interaction and repeat domains
Group23075	0.110666	0.128502	0.177554	Non-significant	pfam__CHAT	Pfam_id: PF12770 name: CHAT domain	Proteolysis and peptidase activity
Group25695	0.109342	0.133166	0.177554	Non-significant	pfam__MutH	Pfam_id: PF02976 name: DNA mismatch repair enzyme MutH	DNA replication and repair
Group4491	0.0830674	0.254528	0.31816	Non-significant	cog__COG3103	Uncharacterized conserved protein YgiM, contains N-terminal SH3 domain, DUF1202 family	Domains of unknown function
Group25763	0.0683991	0.348402	0.406502	Non-significant	pfam__zf-IS66	Pfam_id: PF13005 name: zinc-finger binding domain of transposase IS66	Mobile genetic elements and DNA recombination
Group14316	-0.0605636	0.406502	0.406502	Non-significant	kegg_ko__K00761	uracil phosphoribosyltransferase [EC:2.4.2.9]	Pyrimidine salvage and nucleotide metabolism
Group24448	-0.0605636	0.406502	0.406502	Non-significant	pfam__UPRTase	Pfam_id: PF14681 name: Uracil phosphoribosyltransferase	Pyrimidine salvage and nucleotide metabolism
Group2921	-0.0612744	0.401006	0.406502	Non-significant	cog__COG0035	Uracil phosphoribosyltransferase	Pyrimidine salvage and nucleotide metabolism
Group2980	-0.148415	0.0409936	0.0683226	Non-significant	cog__COG0102	Ribosomal protein L13	Ribosome structure and translation
Group14582	-0.161443	0.0260631	0.0473874	Significant	kegg_ko__K03075	preprotein translocase subunit SecG	Protein secretion and membrane translocation
Group16273	-0.198415	0.00606481	0.0153427	Significant	kegg_ko__K06919	putative DNA primase/helicase	DNA replication and repair
Group3079	-0.199711	0.00573513	0.0153427	Significant	cog__COG0227	Ribosomal protein L28	Ribosome structure and translation
Group14540	-0.199711	0.00573513	0.0153427	Significant	kegg_ko__K02902	large subunit ribosomal protein L28	Ribosome structure and translation
Group14544	-0.202797	0.00501404	0.0153427	Significant	kegg_ko__K02909	large subunit ribosomal protein L31	Ribosome structure and translation
Group3103	-0.206169	0.00431972	0.0153427	Significant	cog__COG0254	Ribosomal protein L31	Ribosome structure and translation
Group24149	-0.206169	0.00431972	0.0153427	Significant	pfam__Ribosomal_L31	Pfam_id: PF01197 name: Ribosomal protein L31	Ribosome structure and translation
Group22881	-0.217613	0.00256114	0.0153427	Significant	pfam__AAA_2	Pfam_id: PF07724 name: AAA domain (Cdc48 subfamily)	ATPase and ATP-dependent functions
